# Regional patterns of human cortex development correlate with underlying neurobiology

**DOI:** 10.1101/2023.05.05.539537

**Authors:** Leon D. Lotter, Amin Saberi, Justine Y. Hansen, Bratislav Misic, Casey Paquola, Gareth J. Barker, Arun L. W. Bokde, Sylvane Desrivières, Herta Flor, Antoine Grigis, Hugh Garavan, Penny Gowland, Andreas Heinz, Rüdiger Brühl, Jean-Luc Martinot, Marie-Laure Paillère, Eric Artiges, Dimitri Papadopoulos Orfanos, Tomáš Paus, Luise Poustka, Sarah Hohmann, Juliane H. Fröhner, Michael N. Smolka, Nilakshi Vaidya, Henrik Walter, Robert Whelan, Gunter Schumann, IMAGEN Consortium, Frauke Nees, Tobias Banaschewski, Simon B. Eickhoff, Juergen Dukart

## Abstract

Human brain morphology undergoes complex changes over the lifespan. Despite recent progress in tracking brain development via normative models, current knowledge of underlying biological mechanisms is highly limited. We demonstrate that human cortical thickness development and aging trajectories unfold along patterns of molecular and cellular brain organization, traceable from population-level to individual developmental trajectories. During childhood and adolescence, cortex-wide spatial distributions of dopaminergic receptors, inhibitory neurons, glial cell populations, and brain-metabolic features explain up to 50% of variance associated with a lifespan model of regional cortical thickness trajectories. In contrast, modeled cortical thickness change patterns during adulthood are best explained by cholinergic and glutamatergic neurotransmitter receptor and transporter distributions. These relationships are supported by developmental gene expression trajectories and translate to individual longitudinal data from over 8,000 adolescents, explaining up to 59% of developmental change at cohort- and 18% at single-subject level. Integrating neurobiological brain atlases with normative modeling and population neuroimaging provides a biologically meaningful path to understand brain development and aging in living humans.
