## Supplementary material for "Regional patterns of human cortex development correlate with underlying neurobiology": Source Data: source_Fig4.csv

marker	timespan	r2	p	q
combined_cell_markers	Δ(5,30)	0.48786023	1e-04	0.0002827586
combined_cell_markers	Δ(5,10)	0.4468301	1e-04	0.0002827586
combined_cell_markers	Δ(6,11)	0.45478964	1e-04	0.0002827586
combined_cell_markers	Δ(7,12)	0.46349514	1e-04	0.0002827586
combined_cell_markers	Δ(8,13)	0.47297537	1e-04	0.0002827586
combined_cell_markers	Δ(9,14)	0.48314974	1e-04	0.0002827586
combined_cell_markers	Δ(10,15)	0.4937687	1e-04	0.0002827586
combined_cell_markers	Δ(11,16)	0.50438666	1e-04	0.0002827586
combined_cell_markers	Δ(12,17)	0.51437056	1e-04	0.0002827586
combined_cell_markers	Δ(13,18)	0.5230033	1e-04	0.0002827586
combined_cell_markers	Δ(14,19)	0.5296483	1e-04	0.0002827586
combined_cell_markers	Δ(15,20)	0.53393877	1e-04	0.0002827586
combined_cell_markers	Δ(16,21)	0.5358604	1e-04	0.0002827586
combined_cell_markers	Δ(17,22)	0.5357022	1e-04	0.0002827586
combined_cell_markers	Δ(18,23)	0.5338753	1e-04	0.0002827586
combined_cell_markers	Δ(19,24)	0.53067946	1e-04	0.0002827586
combined_cell_markers	Δ(20,25)	0.52610445	1e-04	0.0002827586
combined_cell_markers	Δ(21,26)	0.5197632	1e-04	0.0002827586
combined_cell_markers	Δ(22,27)	0.5108997	1e-04	0.0002827586
combined_cell_markers	Δ(23,28)	0.49868023	1e-04	0.0002827586
combined_cell_markers	Δ(24,29)	0.4827096	1e-04	0.0002827586
combined_cell_markers	Δ(25,30)	0.46336693	1e-04	0.0002827586
combined_cell_markers	Δ(26,31)	0.44134384	1e-04	0.0002827586
combined_cell_markers	Δ(27,32)	0.41797605	1e-04	0.0002827586
combined_cell_markers	Δ(28,33)	0.39515382	1e-04	0.0002827586
combined_cell_markers	Δ(29,34)	0.3749482	1e-04	0.0002827586
combined_cell_markers	Δ(30,35)	0.3590339	1e-04	0.0002827586
combined_cell_markers	Δ(31,36)	0.34828523	1e-04	0.0002827586
combined_cell_markers	Δ(32,37)	0.34268454	1e-04	0.0002827586
combined_cell_markers	Δ(33,38)	0.34154797	0.0002	0.0005466667
combined_cell_markers	Δ(34,39)	0.34387296	0.0003	0.0006648649
combined_cell_markers	Δ(35,40)	0.3486341	0.0003	0.0006648649
combined_cell_markers	Δ(36,41)	0.3549363	0.0004	0.0008410256
combined_cell_markers	Δ(37,42)	0.36207876	0.0004	0.0008410256
combined_cell_markers	Δ(38,43)	0.36955687	0.0005	0.001025
combined_cell_markers	Δ(39,44)	0.37700683	0.0006	0.0011714286
combined_cell_markers	Δ(40,45)	0.38414982	0.0006	0.0011714286
combined_cell_markers	Δ(41,46)	0.39077854	0.0003	0.0006648649
combined_cell_markers	Δ(42,47)	0.39669067	0.0003	0.0006648649
combined_cell_markers	Δ(43,48)	0.40165606	0.0003	0.0006648649
combined_cell_markers	Δ(44,49)	0.4053866	0.0003	0.0006648649
combined_cell_markers	Δ(45,50)	0.40754345	0.0003	0.0006648649
combined_cell_markers	Δ(46,51)	0.40773916	0.001	0.0019069768
combined_cell_markers	Δ(47,52)	0.40564588	0.0019	0.0035409092
combined_cell_markers	Δ(48,53)	0.40120602	0.0036	0.0056185187
combined_cell_markers	Δ(49,54)	0.39489648	0.0046	0.0065034484
combined_cell_markers	Δ(50,55)	0.38771266	0.0056	0.007175
combined_cell_markers	Δ(51,56)	0.38066894	0.0053	0.0071245898
combined_cell_markers	Δ(52,57)	0.37436628	0.0054	0.0071419356
combined_cell_markers	Δ(53,58)	0.36886406	0.005	0.006833333
combined_cell_markers	Δ(54,59)	0.36393747	0.0046	0.0065034484
combined_cell_markers	Δ(55,60)	0.35934675	0.0034	0.0054666665
combined_cell_markers	Δ(56,61)	0.3548979	0.0032	0.0054666665
combined_cell_markers	Δ(57,62)	0.35043272	0.0033	0.0054666665
combined_cell_markers	Δ(58,63)	0.3458321	0.0037	0.0056185187
combined_cell_markers	Δ(59,64)	0.34102026	0.0037	0.0056185187
combined_cell_markers	Δ(60,65)	0.33593255	0.004	0.0059636366
combined_cell_markers	Δ(61,66)	0.33053842	0.0045	0.0065034484
combined_cell_markers	Δ(62,67)	0.32483697	0.0055	0.00715873
combined_cell_markers	Δ(63,68)	0.3188607	0.006	0.0075692306
combined_cell_markers	Δ(64,69)	0.31268013	0.0067	0.0082
combined_cell_markers	Δ(65,70)	0.30643263	0.0085	0.01025
combined_cell_markers	Δ(66,71)	0.3003187	0.0108	0.012651429
combined_cell_markers	Δ(67,72)	0.29462114	0.0142	0.016172223
combined_cell_markers	Δ(68,73)	0.28970212	0.0184	0.02038919
combined_cell_markers	Δ(69,74)	0.28599533	0.0222	0.024272
combined_cell_markers	Δ(70,75)	0.28396207	0.0263	0.028007792
combined_cell_markers	Δ(71,76)	0.2840225	0.0292	0.030308861
combined_cell_markers	Δ(72,77)	0.286482	0.0325	0.0325
combined_cell_markers	Δ(73,78)	0.29144692	0.032	0.032395065
combined_cell_markers	Δ(74,79)	0.29876918	0.0296	0.03034
combined_cell_markers	Δ(75,80)	0.3080703	0.0268	0.028174357
combined_cell_markers	Δ(76,81)	0.31879684	0.0232	0.025031578
combined_cell_markers	Δ(77,82)	0.33029878	0.0181	0.020331508
combined_cell_markers	Δ(78,83)	0.34179938	0.0132	0.015245071
combined_cell_markers	Δ(79,84)	0.3527449	0.01	0.011884058
combined_cell_markers	Δ(80,85)	0.3629273	0.0067	0.0082
combined_cell_markers	Δ(81,86)	0.3723854	0.0049	0.0068101697
combined_cell_markers	Δ(82,87)	0.38127473	0.0034	0.0054666665
combined_cell_markers	Δ(83,88)	0.3897854	0.0026	0.00453617
combined_cell_markers	Δ(84,89)	0.39798665	0.0026	0.00453617
combined_cell_markers	Δ(85,90)	0.40573287	0.0022	0.0040088887
ce1-Ex7-In4-Ex5-Ex4-In1	Δ(5,30)	0.019035751	0.2542	0.69636923
ce1-Ex7-In4-Ex5-Ex4-In1	Δ(5,10)	0.07758553	0.0217	0.1706274
ce1-Ex7-In4-Ex5-Ex4-In1	Δ(6,11)	0.07127618	0.029	0.20982352
ce1-Ex7-In4-Ex5-Ex4-In1	Δ(7,12)	0.063697234	0.0412	0.27605605
ce1-Ex7-In4-Ex5-Ex4-In1	Δ(8,13)	0.05485547	0.0618	0.37871742
ce1-Ex7-In4-Ex5-Ex4-In1	Δ(9,14)	0.044894665	0.0953	0.5091362
ce1-Ex7-In4-Ex5-Ex4-In1	Δ(10,15)	0.03415609	0.1464	0.62711644
ce1-Ex7-In4-Ex5-Ex4-In1	Δ(11,16)	0.023226006	0.2342	0.6778024
ce1-Ex7-In4-Ex5-Ex4-In1	Δ(12,17)	0.012914521	0.3559	0.78638
ce1-Ex7-In4-Ex5-Ex4-In1	Δ(13,18)	0.0041349106	0.5108	0.8665986
ce1-Ex7-In4-Ex5-Ex4-In1	Δ(14,19)	-0.002316596	0.685	0.8908914
ce1-Ex7-In4-Ex5-Ex4-In1	Δ(15,20)	-0.005991502	0.8625	0.95606416
ce1-Ex7-In4-Ex5-Ex4-In1	Δ(16,21)	-0.006923783	0.9782	0.9925332
ce1-Ex7-In4-Ex5-Ex4-In1	Δ(17,22)	-0.00559631	0.8423	0.95186156
ce1-Ex7-In4-Ex5-Ex4-In1	Δ(18,23)	-0.0027834119	0.7295	0.9100758
ce1-Ex7-In4-Ex5-Ex4-In1	Δ(19,24)	0.0006253624	0.6424	0.88476574
ce1-Ex7-In4-Ex5-Ex4-In1	Δ(20,25)	0.0038555646	0.5835	0.8832796
ce1-Ex7-In4-Ex5-Ex4-In1	Δ(21,26)	0.006506349	0.5391	0.8775234
ce1-Ex7-In4-Ex5-Ex4-In1	Δ(22,27)	0.008425234	0.5085	0.8661097
ce1-Ex7-In4-Ex5-Ex4-In1	Δ(23,28)	0.00965021	0.493	0.8560062
ce1-Ex7-In4-Ex5-Ex4-In1	Δ(24,29)	0.010409559	0.4805	0.85213286
ce1-Ex7-In4-Ex5-Ex4-In1	Δ(25,30)	0.010941325	0.4728	0.84703785
ce1-Ex7-In4-Ex5-Ex4-In1	Δ(26,31)	0.011183355	0.4684	0.84554154
ce1-Ex7-In4-Ex5-Ex4-In1	Δ(27,32)	0.011049819	0.4704	0.84554154
ce1-Ex7-In4-Ex5-Ex4-In1	Δ(28,33)	0.0104978485	0.4751	0.84779507
ce1-Ex7-In4-Ex5-Ex4-In1	Δ(29,34)	0.009552021	0.4856	0.8550861
ce1-Ex7-In4-Ex5-Ex4-In1	Δ(30,35)	0.008303887	0.4971	0.8560062
ce1-Ex7-In4-Ex5-Ex4-In1	Δ(31,36)	0.0068878476	0.5151	0.86961
ce1-Ex7-In4-Ex5-Ex4-In1	Δ(32,37)	0.0054415297	0.5376	0.8775234
ce1-Ex7-In4-Ex5-Ex4-In1	Δ(33,38)	0.0040740697	0.5661	0.8832796
ce1-Ex7-In4-Ex5-Ex4-In1	Δ(34,39)	0.0028586101	0.589	0.8832796
ce1-Ex7-In4-Ex5-Ex4-In1	Δ(35,40)	0.0018314666	0.6086	0.8832796
ce1-Ex7-In4-Ex5-Ex4-In1	Δ(36,41)	0.0010038824	0.6263	0.88476574
ce1-Ex7-In4-Ex5-Ex4-In1	Δ(37,42)	0.0003718651	0.6454	0.88476574
ce1-Ex7-In4-Ex5-Ex4-In1	Δ(38,43)	-7.380971e-05	0.6592	0.8850248
ce1-Ex7-In4-Ex5-Ex4-In1	Δ(39,44)	-0.00034060003	0.6692	0.8883954
ce1-Ex7-In4-Ex5-Ex4-In1	Δ(40,45)	-0.00043413576	0.6726	0.8883954
ce1-Ex7-In4-Ex5-Ex4-In1	Δ(41,46)	-0.0003530178	0.6746	0.8883954
ce1-Ex7-In4-Ex5-Ex4-In1	Δ(42,47)	-8.9433546e-05	0.6734	0.8883954
ce1-Ex7-In4-Ex5-Ex4-In1	Δ(43,48)	0.00037094334	0.6683	0.8883954
ce1-Ex7-In4-Ex5-Ex4-In1	Δ(44,49)	0.0010424978	0.6578	0.8850248
ce1-Ex7-In4-Ex5-Ex4-In1	Δ(45,50)	0.0019358782	0.6449	0.88476574
ce1-Ex7-In4-Ex5-Ex4-In1	Δ(46,51)	0.003039904	0.628	0.88476574
ce1-Ex7-In4-Ex5-Ex4-In1	Δ(47,52)	0.0043010083	0.6098	0.8832796
ce1-Ex7-In4-Ex5-Ex4-In1	Δ(48,53)	0.005598852	0.5942	0.8832796
ce1-Ex7-In4-Ex5-Ex4-In1	Δ(49,54)	0.006683055	0.5835	0.8832796
ce1-Ex7-In4-Ex5-Ex4-In1	Δ(50,55)	0.0072613377	0.5742	0.8832796
ce1-Ex7-In4-Ex5-Ex4-In1	Δ(51,56)	0.007195613	0.5729	0.8832796
ce1-Ex7-In4-Ex5-Ex4-In1	Δ(52,57)	0.00652563	0.58	0.8832796
ce1-Ex7-In4-Ex5-Ex4-In1	Δ(53,58)	0.0053949235	0.5896	0.8832796
ce1-Ex7-In4-Ex5-Ex4-In1	Δ(54,59)	0.003982947	0.6046	0.8832796
ce1-Ex7-In4-Ex5-Ex4-In1	Δ(55,60)	0.0024423387	0.6256	0.88476574
ce1-Ex7-In4-Ex5-Ex4-In1	Δ(56,61)	0.0008688287	0.649	0.88476574
ce1-Ex7-In4-Ex5-Ex4-In1	Δ(57,62)	-0.0006750239	0.6791	0.8883954
ce1-Ex7-In4-Ex5-Ex4-In1	Δ(58,63)	-0.0021456154	0.7124	0.9029413
ce1-Ex7-In4-Ex5-Ex4-In1	Δ(59,64)	-0.003504236	0.7514	0.9189707
ce1-Ex7-In4-Ex5-Ex4-In1	Δ(60,65)	-0.0047110873	0.7924	0.9326324
ce1-Ex7-In4-Ex5-Ex4-In1	Δ(61,66)	-0.005718552	0.8396	0.95186156
ce1-Ex7-In4-Ex5-Ex4-In1	Δ(62,67)	-0.0064679747	0.8995	0.97305983
ce1-Ex7-In4-Ex5-Ex4-In1	Δ(63,68)	-0.006886433	0.9654	0.9920883
ce1-Ex7-In4-Ex5-Ex4-In1	Δ(64,69)	-0.006885092	0.962	0.9920883
ce1-Ex7-In4-Ex5-Ex4-In1	Δ(65,70)	-0.0063595413	0.8808	0.96484584
ce1-Ex7-In4-Ex5-Ex4-In1	Δ(66,71)	-0.0051938095	0.797	0.93381333
ce1-Ex7-In4-Ex5-Ex4-In1	Δ(67,72)	-0.0032688375	0.7103	0.90268385
ce1-Ex7-In4-Ex5-Ex4-In1	Δ(68,73)	-0.00047829648	0.6192	0.88476574
ce1-Ex7-In4-Ex5-Ex4-In1	Δ(69,74)	0.00324884	0.533	0.8775234
ce1-Ex7-In4-Ex5-Ex4-In1	Δ(70,75)	0.007921821	0.4584	0.8431735
ce1-Ex7-In4-Ex5-Ex4-In1	Δ(71,76)	0.013462149	0.3905	0.8005082
ce1-Ex7-In4-Ex5-Ex4-In1	Δ(72,77)	0.019687712	0.3332	0.7721226
ce1-Ex7-In4-Ex5-Ex4-In1	Δ(73,78)	0.026321642	0.2918	0.7330942
ce1-Ex7-In4-Ex5-Ex4-In1	Δ(74,79)	0.03302479	0.2563	0.69636923
ce1-Ex7-In4-Ex5-Ex4-In1	Δ(75,80)	0.03944906	0.2288	0.672344
ce1-Ex7-In4-Ex5-Ex4-In1	Δ(76,81)	0.04529097	0.211	0.6511505
ce1-Ex7-In4-Ex5-Ex4-In1	Δ(77,82)	0.050352287	0.1973	0.6427727
ce1-Ex7-In4-Ex5-Ex4-In1	Δ(78,83)	0.05469868	0.1868	0.64236027
ce1-Ex7-In4-Ex5-Ex4-In1	Δ(79,84)	0.058655232	0.1815	0.64236027
ce1-Ex7-In4-Ex5-Ex4-In1	Δ(80,85)	0.0626536	0.1733	0.63666266
ce1-Ex7-In4-Ex5-Ex4-In1	Δ(81,86)	0.06717685	0.163	0.6361939
ce1-Ex7-In4-Ex5-Ex4-In1	Δ(82,87)	0.0727416	0.152	0.63112336
ce1-Ex7-In4-Ex5-Ex4-In1	Δ(83,88)	0.07973995	0.1377	0.6153162
ce1-Ex7-In4-Ex5-Ex4-In1	Δ(84,89)	0.08853417	0.1232	0.59692794
ce1-Ex7-In4-Ex5-Ex4-In1	Δ(85,90)	0.09957825	0.1033	0.537347
ce2-Oligo-Endo	Δ(5,30)	0.0010206914	0.4597	0.84392685
ce2-Oligo-Endo	Δ(5,10)	0.003995477	0.3808	0.8005082
ce2-Oligo-Endo	Δ(6,11)	0.0036114922	0.3899	0.8005082
ce2-Oligo-Endo	Δ(7,12)	0.0031635303	0.4018	0.80453444
ce2-Oligo-Endo	Δ(8,13)	0.002632492	0.4178	0.8203553
ce2-Oligo-Endo	Δ(9,14)	0.002000491	0.4415	0.8340289
ce2-Oligo-Endo	Δ(10,15)	0.0012550256	0.4621	0.84554154
ce2-Oligo-Endo	Δ(11,16)	0.00039666786	0.4895	0.8550861
ce2-Oligo-Endo	Δ(12,17)	-0.0005533788	0.5259	0.874796
ce2-Oligo-Endo	Δ(13,18)	-0.0015515627	0.5672	0.8832796
ce2-Oligo-Endo	Δ(14,19)	-0.0025361767	0.6139	0.8832796
ce2-Oligo-Endo	Δ(15,20)	-0.003440372	0.6577	0.8850248
ce2-Oligo-Endo	Δ(16,21)	-0.004209063	0.7014	0.8981011
ce2-Oligo-Endo	Δ(17,22)	-0.0048102275	0.731	0.9100758
ce2-Oligo-Endo	Δ(18,23)	-0.0052324804	0.7635	0.9204
ce2-Oligo-Endo	Δ(19,24)	-0.0054761344	0.7821	0.926256
ce2-Oligo-Endo	Δ(20,25)	-0.0055499426	0.7907	0.9315525
ce2-Oligo-Endo	Δ(21,26)	-0.00547227	0.7888	0.9303518
ce2-Oligo-Endo	Δ(22,27)	-0.005247212	0.7711	0.9215027
ce2-Oligo-Endo	Δ(23,28)	-0.004877025	0.7424	0.9154827
ce2-Oligo-Endo	Δ(24,29)	-0.0043878895	0.7177	0.9042385
ce2-Oligo-Endo	Δ(25,30)	-0.0038262235	0.6887	0.8912514
ce2-Oligo-Endo	Δ(26,31)	-0.0032194406	0.6591	0.8850248
ce2-Oligo-Endo	Δ(27,32)	-0.0026046704	0.6345	0.88476574
ce2-Oligo-Endo	Δ(28,33)	-0.002029654	0.6139	0.8832796
ce2-Oligo-Endo	Δ(29,34)	-0.0015392264	0.5968	0.8832796
ce2-Oligo-Endo	Δ(30,35)	-0.0011666606	0.5854	0.8832796
ce2-Oligo-Endo	Δ(31,36)	-0.00092162006	0.5797	0.8832796
ce2-Oligo-Endo	Δ(32,37)	-0.0007929486	0.5744	0.8832796
ce2-Oligo-Endo	Δ(33,38)	-0.0007554792	0.5746	0.8832796
ce2-Oligo-Endo	Δ(34,39)	-0.0007800646	0.5773	0.8832796
ce2-Oligo-Endo	Δ(35,40)	-0.00083870854	0.5799	0.8832796
ce2-Oligo-Endo	Δ(36,41)	-0.00090931455	0.5856	0.8832796
ce2-Oligo-Endo	Δ(37,42)	-0.0009753275	0.5896	0.8832796
ce2-Oligo-Endo	Δ(38,43)	-0.0010250774	0.5923	0.8832796
ce2-Oligo-Endo	Δ(39,44)	-0.0010522298	0.5959	0.8832796
ce2-Oligo-Endo	Δ(40,45)	-0.0010533179	0.5987	0.8832796
ce2-Oligo-Endo	Δ(41,46)	-0.0010278842	0.5997	0.8832796
ce2-Oligo-Endo	Δ(42,47)	-0.0009792004	0.6003	0.8832796
ce2-Oligo-Endo	Δ(43,48)	-0.0009158982	0.6002	0.8832796
ce2-Oligo-Endo	Δ(44,49)	-0.00085315213	0.5995	0.8832796
ce2-Oligo-Endo	Δ(45,50)	-0.0008155174	0.602	0.8832796
ce2-Oligo-Endo	Δ(46,51)	-0.00084142404	0.6096	0.8832796
ce2-Oligo-Endo	Δ(47,52)	-0.000977297	0.6145	0.8832796
ce2-Oligo-Endo	Δ(48,53)	-0.0012727068	0.6295	0.88476574
ce2-Oligo-Endo	Δ(49,54)	-0.0017390582	0.6445	0.88476574
ce2-Oligo-Endo	Δ(50,55)	-0.0023226398	0.6634	0.8862489
ce2-Oligo-Endo	Δ(51,56)	-0.0029291695	0.6842	0.8908914
ce2-Oligo-Endo	Δ(52,57)	-0.0034703137	0.7039	0.8991957
ce2-Oligo-Endo	Δ(53,58)	-0.003890138	0.7189	0.9042385
ce2-Oligo-Endo	Δ(54,59)	-0.0041792598	0.7315	0.9100758
ce2-Oligo-Endo	Δ(55,60)	-0.004354936	0.7345	0.91058964
ce2-Oligo-Endo	Δ(56,61)	-0.0044333604	0.736	0.91122496
ce2-Oligo-Endo	Δ(57,62)	-0.0044262977	0.7323	0.9100758
ce2-Oligo-Endo	Δ(58,63)	-0.0043397215	0.7257	0.9095018
ce2-Oligo-Endo	Δ(59,64)	-0.0041749123	0.7134	0.90329033
ce2-Oligo-Endo	Δ(60,65)	-0.0039290134	0.6993	0.89798254
ce2-Oligo-Endo	Δ(61,66)	-0.0035952742	0.6797	0.8883954
ce2-Oligo-Endo	Δ(62,67)	-0.0031644881	0.6593	0.8850248
ce2-Oligo-Endo	Δ(63,68)	-0.002624354	0.635	0.88476574
ce2-Oligo-Endo	Δ(64,69)	-0.0019613206	0.6075	0.8832796
ce2-Oligo-Endo	Δ(65,70)	-0.0011614254	0.5801	0.8832796
ce2-Oligo-Endo	Δ(66,71)	-0.00021402197	0.5517	0.8832796
ce2-Oligo-Endo	Δ(67,72)	0.00088866695	0.5263	0.874796
ce2-Oligo-Endo	Δ(68,73)	0.0021433171	0.497	0.8560062
ce2-Oligo-Endo	Δ(69,74)	0.0035337987	0.4677	0.84554154
ce2-Oligo-Endo	Δ(70,75)	0.0050274073	0.443	0.83462363
ce2-Oligo-Endo	Δ(71,76)	0.0065737166	0.4218	0.8241
ce2-Oligo-Endo	Δ(72,77)	0.008106024	0.408	0.8088062
ce2-Oligo-Endo	Δ(73,78)	0.009550604	0.3982	0.8019888
ce2-Oligo-Endo	Δ(74,79)	0.01083855	0.391	0.8005082
ce2-Oligo-Endo	Δ(75,80)	0.011916251	0.3845	0.8005082
ce2-Oligo-Endo	Δ(76,81)	0.012754372	0.385	0.8005082
ce2-Oligo-Endo	Δ(77,82)	0.013355243	0.3886	0.8005082
ce2-Oligo-Endo	Δ(78,83)	0.013788179	0.3949	0.8005082
ce2-Oligo-Endo	Δ(79,84)	0.014170696	0.3956	0.8005082
ce2-Oligo-Endo	Δ(80,85)	0.014619847	0.397	0.8005082
ce2-Oligo-Endo	Δ(81,86)	0.015242872	0.3929	0.8005082
ce2-Oligo-Endo	Δ(82,87)	0.016134681	0.3895	0.8005082
ce2-Oligo-Endo	Δ(83,88)	0.017339706	0.3797	0.8005082
ce2-Oligo-Endo	Δ(84,89)	0.01887864	0.369	0.7932809
ce2-Oligo-Endo	Δ(85,90)	0.020773852	0.3562	0.78638
ce3-Micro-OPC	Δ(5,30)	0.23116568	1e-04	0.0031888888
ce3-Micro-OPC	Δ(5,10)	0.16957198	0.0005	0.009674158
ce3-Micro-OPC	Δ(6,11)	0.18137084	0.0002	0.0052984613
ce3-Micro-OPC	Δ(7,12)	0.19360851	1e-04	0.0031888888
ce3-Micro-OPC	Δ(8,13)	0.20581825	1e-04	0.0031888888
ce3-Micro-OPC	Δ(9,14)	0.21728012	1e-04	0.0031888888
ce3-Micro-OPC	Δ(10,15)	0.22700532	1e-04	0.0031888888
ce3-Micro-OPC	Δ(11,16)	0.23381844	1e-04	0.0031888888
ce3-Micro-OPC	Δ(12,17)	0.23655826	1e-04	0.0031888888
ce3-Micro-OPC	Δ(13,18)	0.23440807	0.0002	0.0052984613
ce3-Micro-OPC	Δ(14,19)	0.2272183	0.0003	0.006623077
ce3-Micro-OPC	Δ(15,20)	0.21566781	0.0004	0.008103529
ce3-Micro-OPC	Δ(16,21)	0.20112926	0.0007	0.012823404
ce3-Micro-OPC	Δ(17,22)	0.18531093	0.0021	0.030134998
ce3-Micro-OPC	Δ(18,23)	0.1698618	0.0036	0.043656338
ce3-Micro-OPC	Δ(19,24)	0.15610968	0.0067	0.07121851
ce3-Micro-OPC	Δ(20,25)	0.14465	0.0101	0.097040884
ce3-Micro-OPC	Δ(21,26)	0.13498995	0.0152	0.13286498
ce3-Micro-OPC	Δ(22,27)	0.12617105	0.0204	0.16263334
ce3-Micro-OPC	Δ(23,28)	0.11695221	0.0274	0.2016359
ce3-Micro-OPC	Δ(24,29)	0.105997376	0.0374	0.2545565
ce3-Micro-OPC	Δ(25,30)	0.092507005	0.0578	0.35931984
ce3-Micro-OPC	Δ(26,31)	0.07674022	0.0904	0.4926228
ce3-Micro-OPC	Δ(27,32)	0.05953532	0.1484	0.6288677
ce3-Micro-OPC	Δ(28,33)	0.042187586	0.2335	0.67691416
ce3-Micro-OPC	Δ(29,34)	0.026197065	0.3473	0.78484327
ce3-Micro-OPC	Δ(30,35)	0.012869008	0.4787	0.8506929
ce3-Micro-OPC	Δ(31,36)	0.002982505	0.6197	0.88476574
ce3-Micro-OPC	Δ(32,37)	-0.0033145347	0.7668	0.9204
ce3-Micro-OPC	Δ(33,38)	-0.00638167	0.9072	0.9742612
ce3-Micro-OPC	Δ(34,39)	-0.0068574343	0.9618	0.9920883
ce3-Micro-OPC	Δ(35,40)	-0.0054470776	0.8513	0.9524079
ce3-Micro-OPC	Δ(36,41)	-0.0027919943	0.7536	0.91970176
ce3-Micro-OPC	Δ(37,42)	0.00058356544	0.6705	0.8883954
ce3-Micro-OPC	Δ(38,43)	0.0042757606	0.6036	0.8832796
ce3-Micro-OPC	Δ(39,44)	0.007978477	0.5473	0.88161886
ce3-Micro-OPC	Δ(40,45)	0.011453546	0.5056	0.86545044
ce3-Micro-OPC	Δ(41,46)	0.01450204	0.4719	0.84682935
ce3-Micro-OPC	Δ(42,47)	0.016936844	0.4519	0.8385472
ce3-Micro-OPC	Δ(43,48)	0.018563757	0.4414	0.8340289
ce3-Micro-OPC	Δ(44,49)	0.019170733	0.4412	0.8340289
ce3-Micro-OPC	Δ(45,50)	0.018540092	0.455	0.8399595
ce3-Micro-OPC	Δ(46,51)	0.016492749	0.4842	0.8550861
ce3-Micro-OPC	Δ(47,52)	0.012986684	0.5277	0.87543297
ce3-Micro-OPC	Δ(48,53)	0.008270677	0.5832	0.8832796
ce3-Micro-OPC	Δ(49,54)	0.0031045976	0.6616	0.88590604
ce3-Micro-OPC	Δ(50,55)	-0.0014662348	0.7496	0.9189707
ce3-Micro-OPC	Δ(51,56)	-0.00470277	0.838	0.95186156
ce3-Micro-OPC	Δ(52,57)	-0.0064346134	0.9212	0.98331624
ce3-Micro-OPC	Δ(53,58)	-0.006943061	0.9951	0.9974169
ce3-Micro-OPC	Δ(54,59)	-0.0066697565	0.9386	0.9857326
ce3-Micro-OPC	Δ(55,60)	-0.005967741	0.882	0.96554613
ce3-Micro-OPC	Δ(56,61)	-0.005062438	0.8309	0.9513363
ce3-Micro-OPC	Δ(57,62)	-0.004090204	0.7881	0.93016326
ce3-Micro-OPC	Δ(58,63)	-0.003131489	0.7499	0.9189707
ce3-Micro-OPC	Δ(59,64)	-0.002233297	0.7176	0.9042385
ce3-Micro-OPC	Δ(60,65)	-0.0014246966	0.6894	0.8912514
ce3-Micro-OPC	Δ(61,66)	-0.00072556897	0.6644	0.8868967
ce3-Micro-OPC	Δ(62,67)	-0.00015135511	0.6435	0.88476574
ce3-Micro-OPC	Δ(63,68)	0.0002839794	0.6276	0.88476574
ce3-Micro-OPC	Δ(64,69)	0.0005656779	0.6144	0.8832796
ce3-Micro-OPC	Δ(65,70)	0.0006790631	0.6081	0.8832796
ce3-Micro-OPC	Δ(66,71)	0.0006094725	0.6086	0.8832796
ce3-Micro-OPC	Δ(67,72)	0.00034644132	0.6119	0.8832796
ce3-Micro-OPC	Δ(68,73)	-0.00011473236	0.6287	0.88476574
ce3-Micro-OPC	Δ(69,74)	-0.00076654344	0.651	0.88476574
ce3-Micro-OPC	Δ(70,75)	-0.0015852713	0.6784	0.8883954
ce3-Micro-OPC	Δ(71,76)	-0.0025271224	0.7194	0.9042385
ce3-Micro-OPC	Δ(72,77)	-0.0035293044	0.7627	0.9204
ce3-Micro-OPC	Δ(73,78)	-0.0045154816	0.8056	0.93725
ce3-Micro-OPC	Δ(74,79)	-0.0054058717	0.8496	0.95186156
ce3-Micro-OPC	Δ(75,80)	-0.0061300467	0.8922	0.96957505
ce3-Micro-OPC	Δ(76,81)	-0.0066374764	0.9338	0.9857326
ce3-Micro-OPC	Δ(77,82)	-0.006901499	0.9757	0.99223393
ce3-Micro-OPC	Δ(78,83)	-0.006933623	0.9895	0.99668795
ce3-Micro-OPC	Δ(79,84)	-0.0068247933	0.9648	0.9920883
ce3-Micro-OPC	Δ(80,85)	-0.006697927	0.9489	0.9894468
ce3-Micro-OPC	Δ(81,86)	-0.006654212	0.9443	0.9867018
ce3-Micro-OPC	Δ(82,87)	-0.006735974	0.955	0.9920883
ce3-Micro-OPC	Δ(83,88)	-0.006884556	0.9741	0.99223393
ce3-Micro-OPC	Δ(84,89)	-0.006933644	0.9902	0.99668795
ce3-Micro-OPC	Δ(85,90)	-0.0065745288	0.9414	0.9857326
ce4-In3-In2-Astro	Δ(5,30)	0.00020502033	0.5001	0.85774124
ce4-In3-In2-Astro	Δ(5,10)	-0.00471886	0.6979	0.89752334
ce4-In3-In2-Astro	Δ(6,11)	-0.00398993	0.6528	0.8850248
ce4-In3-In2-Astro	Δ(7,12)	-0.0030414336	0.6098	0.8832796
ce4-In3-In2-Astro	Δ(8,13)	-0.0018374891	0.5604	0.8832796
ce4-In3-In2-Astro	Δ(9,14)	-0.00035627597	0.517	0.87109965
ce4-In3-In2-Astro	Δ(10,15)	0.001395083	0.4703	0.84554154
ce4-In3-In2-Astro	Δ(11,16)	0.00336236	0.4308	0.82794374
ce4-In3-In2-Astro	Δ(12,17)	0.005434269	0.3966	0.8005082
ce4-In3-In2-Astro	Δ(13,18)	0.0074456707	0.3722	0.79519653
ce4-In3-In2-Astro	Δ(14,19)	0.009205701	0.3535	0.78638
ce4-In3-In2-Astro	Δ(15,20)	0.01054188	0.3429	0.78312176
ce4-In3-In2-Astro	Δ(16,21)	0.0113399355	0.3422	0.782561
ce4-In3-In2-Astro	Δ(17,22)	0.011559927	0.3455	0.78396314
ce4-In3-In2-Astro	Δ(18,23)	0.01122013	0.3595	0.78760684
ce4-In3-In2-Astro	Δ(19,24)	0.010366046	0.3763	0.79998595
ce4-In3-In2-Astro	Δ(20,25)	0.009045871	0.3994	0.8021951
ce4-In3-In2-Astro	Δ(21,26)	0.007305084	0.434	0.83131033
ce4-In3-In2-Astro	Δ(22,27)	0.0051758937	0.4732	0.84703785
ce4-In3-In2-Astro	Δ(23,28)	0.0027220661	0.5247	0.874796
ce4-In3-In2-Astro	Δ(24,29)	8.7203916e-05	0.5895	0.8832796
ce4-In3-In2-Astro	Δ(25,30)	-0.0024941866	0.6721	0.8883954
ce4-In3-In2-Astro	Δ(26,31)	-0.0047409576	0.7663	0.9204
ce4-In3-In2-Astro	Δ(27,32)	-0.0063254237	0.8751	0.96104735
ce4-In3-In2-Astro	Δ(28,33)	-0.0069430326	0.9939	0.9974169
ce4-In3-In2-Astro	Δ(29,34)	-0.006403819	0.8844	0.96633047
ce4-In3-In2-Astro	Δ(30,35)	-0.004693481	0.7562	0.9204
ce4-In3-In2-Astro	Δ(31,36)	-0.0019689514	0.6405	0.88476574
ce4-In3-In2-Astro	Δ(32,37)	0.0015084012	0.541	0.8775234
ce4-In3-In2-Astro	Δ(33,38)	0.0054570567	0.4549	0.8399595
ce4-In3-In2-Astro	Δ(34,39)	0.009641111	0.3823	0.8005082
ce4-In3-In2-Astro	Δ(35,40)	0.013892224	0.328	0.7721226
ce4-In3-In2-Astro	Δ(36,41)	0.018113973	0.284	0.7249722
ce4-In3-In2-Astro	Δ(37,42)	0.02226312	0.2441	0.69333905
ce4-In3-In2-Astro	Δ(38,43)	0.026333243	0.2141	0.65144444
ce4-In3-In2-Astro	Δ(39,44)	0.030331476	0.1891	0.64236027
ce4-In3-In2-Astro	Δ(40,45)	0.03427139	0.1705	0.6366182
ce4-In3-In2-Astro	Δ(41,46)	0.038148884	0.1532	0.63263
ce4-In3-In2-Astro	Δ(42,47)	0.04193205	0.138	0.6153162
ce4-In3-In2-Astro	Δ(43,48)	0.0455305	0.1289	0.6048115
ce4-In3-In2-Astro	Δ(44,49)	0.048769157	0.1202	0.5930785
ce4-In3-In2-Astro	Δ(45,50)	0.051351145	0.1182	0.58657175
ce4-In3-In2-Astro	Δ(46,51)	0.052834515	0.12	0.5930785
ce4-In3-In2-Astro	Δ(47,52)	0.05264769	0.1281	0.6048115
ce4-In3-In2-Astro	Δ(48,53)	0.05023937	0.1447	0.6229335
ce4-In3-In2-Astro	Δ(49,54)	0.045548547	0.1708	0.6366182
ce4-In3-In2-Astro	Δ(50,55)	0.039330646	0.2042	0.6429219
ce4-In3-In2-Astro	Δ(51,56)	0.032750756	0.2424	0.691651
ce4-In3-In2-Astro	Δ(52,57)	0.026874918	0.2821	0.72365004
ce4-In3-In2-Astro	Δ(53,58)	0.022340044	0.313	0.7591352
ce4-In3-In2-Astro	Δ(54,59)	0.0192272	0.3372	0.77732044
ce4-In3-In2-Astro	Δ(55,60)	0.017315721	0.3487	0.78638
ce4-In3-In2-Astro	Δ(56,61)	0.01641312	0.3505	0.78638
ce4-In3-In2-Astro	Δ(57,62)	0.016382368	0.3435	0.7834529
ce4-In3-In2-Astro	Δ(58,63)	0.017150294	0.3287	0.7721226
ce4-In3-In2-Astro	Δ(59,64)	0.018697644	0.3069	0.74986386
ce4-In3-In2-Astro	Δ(60,65)	0.021050896	0.2816	0.72365004
ce4-In3-In2-Astro	Δ(61,66)	0.02427035	0.248	0.69636923
ce4-In3-In2-Astro	Δ(62,67)	0.028452002	0.2125	0.65144444
ce4-In3-In2-Astro	Δ(63,68)	0.033711784	0.1759	0.64236027
ce4-In3-In2-Astro	Δ(64,69)	0.04018089	0.139	0.6153162
ce4-In3-In2-Astro	Δ(65,70)	0.047984887	0.1048	0.54031616
ce4-In3-In2-Astro	Δ(66,71)	0.057227135	0.0778	0.44361457
ce4-In3-In2-Astro	Δ(67,72)	0.06795127	0.0539	0.34123456
ce4-In3-In2-Astro	Δ(68,73)	0.0801028	0.0359	0.24629402
ce4-In3-In2-Astro	Δ(69,74)	0.09348459	0.0234	0.17826872
ce4-In3-In2-Astro	Δ(70,75)	0.10772572	0.0156	0.13499095
ce4-In3-In2-Astro	Δ(71,76)	0.122269735	0.0102	0.097040884
ce4-In3-In2-Astro	Δ(72,77)	0.13641052	0.007	0.0735
ce4-In3-In2-Astro	Δ(73,78)	0.14938056	0.0047	0.054685134
ce4-In3-In2-Astro	Δ(74,79)	0.16046543	0.0032	0.040221896
ce4-In3-In2-Astro	Δ(75,80)	0.16913615	0.0027	0.03632344
ce4-In3-In2-Astro	Δ(76,81)	0.17511648	0.0029	0.03754737
ce4-In3-In2-Astro	Δ(77,82)	0.17841955	0.0032	0.040221896
ce4-In3-In2-Astro	Δ(78,83)	0.17943464	0.0033	0.040882014
ce4-In3-In2-Astro	Δ(79,84)	0.17892234	0.0033	0.040882014
ce4-In3-In2-Astro	Δ(80,85)	0.17768562	0.004	0.047833335
ce4-In3-In2-Astro	Δ(81,86)	0.17638975	0.0048	0.055473827
ce4-In3-In2-Astro	Δ(82,87)	0.17549232	0.0055	0.062721856
ce4-In3-In2-Astro	Δ(83,88)	0.17510737	0.0058	0.06570789
ce4-In3-In2-Astro	Δ(84,89)	0.17511901	0.0064	0.069751896
ce4-In3-In2-Astro	Δ(85,90)	0.17526296	0.0073	0.07618546
ce5-In6-Ex2	Δ(5,30)	0.18049896	0.0005	0.009674158
ce5-In6-Ex2	Δ(5,10)	0.050206706	0.0771	0.44108373
ce5-In6-Ex2	Δ(6,11)	0.062529966	0.0511	0.32711598
ce5-In6-Ex2	Δ(7,12)	0.07746477	0.0325	0.22657894
ce5-In6-Ex2	Δ(8,13)	0.09530184	0.0182	0.14995408
ce5-In6-Ex2	Δ(9,14)	0.11615109	0.0087	0.08659769
ce5-In6-Ex2	Δ(10,15)	0.13978833	0.0041	0.048691034
ce5-In6-Ex2	Δ(11,16)	0.16551094	0.0018	0.026492307
ce5-In6-Ex2	Δ(12,17)	0.19207123	0.0007	0.012823404
ce5-In6-Ex2	Δ(13,18)	0.21778925	0.0003	0.006623077
ce5-In6-Ex2	Δ(14,19)	0.24089375	1e-04	0.0031888888
ce5-In6-Ex2	Δ(15,20)	0.26000303	1e-04	0.0031888888
ce5-In6-Ex2	Δ(16,21)	0.2744985	1e-04	0.0031888888
ce5-In6-Ex2	Δ(17,22)	0.28462732	1e-04	0.0031888888
ce5-In6-Ex2	Δ(18,23)	0.29130873	1e-04	0.0031888888
ce5-In6-Ex2	Δ(19,24)	0.29576498	1e-04	0.0031888888
ce5-In6-Ex2	Δ(20,25)	0.29903167	1e-04	0.0031888888
ce5-In6-Ex2	Δ(21,26)	0.30139706	1e-04	0.0031888888
ce5-In6-Ex2	Δ(22,27)	0.30228892	1e-04	0.0031888888
ce5-In6-Ex2	Δ(23,28)	0.30042243	1e-04	0.0031888888
ce5-In6-Ex2	Δ(24,29)	0.29416347	1e-04	0.0031888888
ce5-In6-Ex2	Δ(25,30)	0.28216082	1e-04	0.0031888888
ce5-In6-Ex2	Δ(26,31)	0.26362103	1e-04	0.0031888888
ce5-In6-Ex2	Δ(27,32)	0.23857823	1e-04	0.0031888888
ce5-In6-Ex2	Δ(28,33)	0.20818387	0.0004	0.008103529
ce5-In6-Ex2	Δ(29,34)	0.17466481	0.0017	0.025678948
ce5-In6-Ex2	Δ(30,35)	0.14079235	0.0086	0.08659769
ce5-In6-Ex2	Δ(31,36)	0.10915721	0.0322	0.22632001
ce5-In6-Ex2	Δ(32,37)	0.081568	0.0834	0.46780068
ce5-In6-Ex2	Δ(33,38)	0.058860406	0.159	0.6356617
ce5-In6-Ex2	Δ(34,39)	0.041035723	0.2573	0.69636923
ce5-In6-Ex2	Δ(35,40)	0.027583955	0.3509	0.78638
ce5-In6-Ex2	Δ(36,41)	0.017763626	0.445	0.83473855
ce5-In6-Ex2	Δ(37,42)	0.010807202	0.5202	0.8725694
ce5-In6-Ex2	Δ(38,43)	0.006032234	0.5893	0.8832796
ce5-In6-Ex2	Δ(39,44)	0.0028859475	0.6415	0.88476574
ce5-In6-Ex2	Δ(40,45)	0.00095496664	0.6803	0.8883954
ce5-In6-Ex2	Δ(41,46)	-3.6021553e-05	0.702	0.8981011
ce5-In6-Ex2	Δ(42,47)	-0.0002261288	0.7102	0.90268385
ce5-In6-Ex2	Δ(43,48)	0.00038452088	0.7019	0.8981011
ce5-In6-Ex2	Δ(44,49)	0.001945989	0.6763	0.8883954
ce5-In6-Ex2	Δ(45,50)	0.0047681006	0.6333	0.88476574
ce5-In6-Ex2	Δ(46,51)	0.009303016	0.5806	0.8832796
ce5-In6-Ex2	Δ(47,52)	0.016060954	0.5081	0.8661097
ce5-In6-Ex2	Δ(48,53)	0.025382249	0.4359	0.8330963
ce5-In6-Ex2	Δ(49,54)	0.036762077	0.3541	0.78638
ce5-In6-Ex2	Δ(50,55)	0.048610628	0.2862	0.72658765
ce5-In6-Ex2	Δ(51,56)	0.059106503	0.2273	0.66907793
ce5-In6-Ex2	Δ(52,57)	0.06696051	0.1839	0.64236027
ce5-In6-Ex2	Δ(53,58)	0.07169489	0.1585	0.6356617
ce5-In6-Ex2	Δ(54,59)	0.07364304	0.1415	0.6181762
ce5-In6-Ex2	Δ(55,60)	0.07348053	0.1345	0.6126173
ce5-In6-Ex2	Δ(56,61)	0.07174339	0.1305	0.605717
ce5-In6-Ex2	Δ(57,62)	0.06880901	0.1326	0.612164
ce5-In6-Ex2	Δ(58,63)	0.06492969	0.135	0.6126173
ce5-In6-Ex2	Δ(59,64)	0.060275942	0.1412	0.6181762
ce5-In6-Ex2	Δ(60,65)	0.05496038	0.1519	0.63112336
ce5-In6-Ex2	Δ(61,66)	0.049066402	0.167	0.6361939
ce5-In6-Ex2	Δ(62,67)	0.042669706	0.1879	0.64236027
ce5-In6-Ex2	Δ(63,68)	0.03585789	0.2159	0.6545419
ce5-In6-Ex2	Δ(64,69)	0.02874492	0.2539	0.69636923
ce5-In6-Ex2	Δ(65,70)	0.021494808	0.3054	0.74986386
ce5-In6-Ex2	Δ(66,71)	0.014334535	0.3749	0.7991955
ce5-In6-Ex2	Δ(67,72)	0.0075732674	0.468	0.84554154
ce5-In6-Ex2	Δ(68,73)	0.0016001684	0.5805	0.8832796
ce5-In6-Ex2	Δ(69,74)	-0.0031238622	0.7174	0.9042385
ce5-In6-Ex2	Δ(70,75)	-0.006110694	0.8705	0.95782816
ce5-In6-Ex2	Δ(71,76)	-0.006909795	0.9749	0.99223393
ce5-In6-Ex2	Δ(72,77)	-0.005197575	0.8299	0.9508236
ce5-In6-Ex2	Δ(73,78)	-0.000862273	0.689	0.8912514
ce5-In6-Ex2	Δ(74,79)	0.0059469426	0.5773	0.8832796
ce5-In6-Ex2	Δ(75,80)	0.014827158	0.4704	0.84554154
ce5-In6-Ex2	Δ(76,81)	0.02519317	0.3922	0.8005082
ce5-In6-Ex2	Δ(77,82)	0.036335316	0.326	0.7721226
ce5-In6-Ex2	Δ(78,83)	0.047211803	0.277	0.71780217
ce5-In6-Ex2	Δ(79,84)	0.056863777	0.2434	0.6927848
ce5-In6-Ex2	Δ(80,85)	0.064707726	0.2183	0.65724504
ce5-In6-Ex2	Δ(81,86)	0.07043797	0.2038	0.6429219
ce5-In6-Ex2	Δ(82,87)	0.07390099	0.1989	0.6427727
ce5-In6-Ex2	Δ(83,88)	0.07517963	0.2023	0.6429219
ce5-In6-Ex2	Δ(84,89)	0.07434203	0.2121	0.65144444
ce5-In6-Ex2	Δ(85,90)	0.07128708	0.2316	0.67367435
ce6-Ex8-Ex6	Δ(5,30)	-0.00637077	0.8639	0.95606416
ce6-Ex8-Ex6	Δ(5,10)	-0.0023488451	0.5976	0.8832796
ce6-Ex8-Ex6	Δ(6,11)	-0.0030690134	0.6313	0.88476574
ce6-Ex8-Ex6	Δ(7,12)	-0.0038958264	0.6744	0.8883954
ce6-Ex8-Ex6	Δ(8,13)	-0.004786415	0.7292	0.9100758
ce6-Ex8-Ex6	Δ(9,14)	-0.005664599	0.7951	0.93381333
ce6-Ex8-Ex6	Δ(10,15)	-0.006413555	0.8688	0.9576215
ce6-Ex8-Ex6	Δ(11,16)	-0.0068767867	0.9511	0.98960376
ce6-Ex8-Ex6	Δ(12,17)	-0.0068720244	0.9538	0.9918138
ce6-Ex8-Ex6	Δ(13,18)	-0.0062243156	0.8633	0.95606416
ce6-Ex8-Ex6	Δ(14,19)	-0.0048052347	0.7754	0.92276347
ce6-Ex8-Ex6	Δ(15,20)	-0.0025608114	0.6893	0.8912514
ce6-Ex8-Ex6	Δ(16,21)	0.000491665	0.6058	0.8832796
ce6-Ex8-Ex6	Δ(17,22)	0.004300694	0.5309	0.87736064
ce6-Ex8-Ex6	Δ(18,23)	0.008836224	0.4577	0.8431735
ce6-Ex8-Ex6	Δ(19,24)	0.01414134	0.3956	0.8005082
ce6-Ex8-Ex6	Δ(20,25)	0.020372884	0.3325	0.7721226
ce6-Ex8-Ex6	Δ(21,26)	0.027788786	0.2755	0.7176734
ce6-Ex8-Ex6	Δ(22,27)	0.03665996	0.2185	0.65724504
ce6-Ex8-Ex6	Δ(23,28)	0.047176987	0.1628	0.6361939
ce6-Ex8-Ex6	Δ(24,29)	0.059327584	0.1166	0.58229476
ce6-Ex8-Ex6	Δ(25,30)	0.072806545	0.0763	0.438536
ce6-Ex8-Ex6	Δ(26,31)	0.08695095	0.0466	0.3062794
ce6-Ex8-Ex6	Δ(27,32)	0.10075449	0.0278	0.20284575
ce6-Ex8-Ex6	Δ(28,33)	0.11301828	0.0166	0.14012353
ce6-Ex8-Ex6	Δ(29,34)	0.122651204	0.0111	0.10276452
ce6-Ex8-Ex6	Δ(30,35)	0.12897746	0.0091	0.08903523
ce6-Ex8-Ex6	Δ(31,36)	0.1319064	0.0074	0.07630419
ce6-Ex8-Ex6	Δ(32,37)	0.13185225	0.0078	0.07995
ce6-Ex8-Ex6	Δ(33,38)	0.12952662	0.0085	0.08659769
ce6-Ex8-Ex6	Δ(34,39)	0.1257001	0.0104	0.0984
ce6-Ex8-Ex6	Δ(35,40)	0.121054456	0.0138	0.12249278
ce6-Ex8-Ex6	Δ(36,41)	0.11609987	0.0171	0.14294273
ce6-Ex8-Ex6	Δ(37,42)	0.111182384	0.0207	0.16426452
ce6-Ex8-Ex6	Δ(38,43)	0.10650913	0.025	0.18799128
ce6-Ex8-Ex6	Δ(39,44)	0.10218057	0.03	0.21615063
ce6-Ex8-Ex6	Δ(40,45)	0.09820255	0.0363	0.24805
ce6-Ex8-Ex6	Δ(41,46)	0.09452215	0.0426	0.28323242
ce6-Ex8-Ex6	Δ(42,47)	0.09101702	0.0503	0.32440674
ce6-Ex8-Ex6	Δ(43,48)	0.08749052	0.0586	0.36298275
ce6-Ex8-Ex6	Δ(44,49)	0.083662644	0.0689	0.4134
ce6-Ex8-Ex6	Δ(45,50)	0.07916181	0.0845	0.4724318
ce6-Ex8-Ex6	Δ(46,51)	0.073541276	0.1056	0.5428155
ce6-Ex8-Ex6	Δ(47,52)	0.06636234	0.1303	0.605717
ce6-Ex8-Ex6	Δ(48,53)	0.05736302	0.1661	0.6361939
ce6-Ex8-Ex6	Δ(49,54)	0.046744615	0.224	0.6627629
ce6-Ex8-Ex6	Δ(50,55)	0.03540894	0.2903	0.7319131
ce6-Ex8-Ex6	Δ(51,56)	0.024614738	0.3626	0.789377
ce6-Ex8-Ex6	Δ(52,57)	0.0153479185	0.4395	0.8340289
ce6-Ex8-Ex6	Δ(53,58)	0.008013027	0.525	0.874796
ce6-Ex8-Ex6	Δ(54,59)	0.00251699	0.6087	0.8832796
ce6-Ex8-Ex6	Δ(55,60)	-0.0014398185	0.691	0.89198047
ce6-Ex8-Ex6	Δ(56,61)	-0.0041556833	0.7712	0.9215027
ce6-Ex8-Ex6	Δ(57,62)	-0.0058698524	0.8522	0.9524079
ce6-Ex8-Ex6	Δ(58,63)	-0.0067548873	0.9402	0.9857326
ce6-Ex8-Ex6	Δ(59,64)	-0.0069238255	0.98	0.9926824
ce6-Ex8-Ex6	Δ(60,65)	-0.0064411247	0.8946	0.97052264
ce6-Ex8-Ex6	Δ(61,66)	-0.0053336364	0.8088	0.93725
ce6-Ex8-Ex6	Δ(62,67)	-0.0035987527	0.7235	0.90740496
ce6-Ex8-Ex6	Δ(63,68)	-0.0012127309	0.642	0.88476574
ce6-Ex8-Ex6	Δ(64,69)	0.0018608188	0.5593	0.8832796
ce6-Ex8-Ex6	Δ(65,70)	0.0056599886	0.4772	0.84978116
ce6-Ex8-Ex6	Δ(66,71)	0.010214003	0.3997	0.8021951
ce6-Ex8-Ex6	Δ(67,72)	0.015521494	0.3323	0.7721226
ce6-Ex8-Ex6	Δ(68,73)	0.021533951	0.2772	0.71780217
ce6-Ex8-Ex6	Δ(69,74)	0.02813069	0.2304	0.67367435
ce6-Ex8-Ex6	Δ(70,75)	0.035107475	0.1944	0.6427727
ce6-Ex8-Ex6	Δ(71,76)	0.04216918	0.1668	0.6361939
ce6-Ex8-Ex6	Δ(72,77)	0.04895519	0.1451	0.6230977
ce6-Ex8-Ex6	Δ(73,78)	0.055079717	0.1324	0.612164
ce6-Ex8-Ex6	Δ(74,79)	0.060197026	0.1261	0.6015075
ce6-Ex8-Ex6	Δ(75,80)	0.064057425	0.1241	0.59692794
ce6-Ex8-Ex6	Δ(76,81)	0.06654481	0.1267	0.6027
ce6-Ex8-Ex6	Δ(77,82)	0.06769696	0.1337	0.6126173
ce6-Ex8-Ex6	Δ(78,83)	0.06780311	0.1408	0.6181762
ce6-Ex8-Ex6	Δ(79,84)	0.06731808	0.1507	0.63112336
ce6-Ex8-Ex6	Δ(80,85)	0.06667743	0.1587	0.6356617
ce6-Ex8-Ex6	Δ(81,86)	0.06623413	0.1654	0.6361939
ce6-Ex8-Ex6	Δ(82,87)	0.06624689	0.1726	0.63666266
ce6-Ex8-Ex6	Δ(83,88)	0.06679093	0.1776	0.64236027
ce6-Ex8-Ex6	Δ(84,89)	0.067845955	0.1806	0.64236027
ce6-Ex8-Ex6	Δ(85,90)	0.0693651	0.1837	0.64236027
ce7-In7-Ex3	Δ(5,30)	0.009521753	0.3238	0.7701431
ce7-In7-Ex3	Δ(5,10)	-0.006833491	0.9369	0.9857326
ce7-In7-Ex3	Δ(6,11)	-0.006185656	0.834	0.95186156
ce7-In7-Ex3	Δ(7,12)	-0.0047526625	0.7226	0.9069367
ce7-In7-Ex3	Δ(8,13)	-0.0022697174	0.6068	0.8832796
ce7-In7-Ex3	Δ(9,14)	0.0015343146	0.4901	0.8550861
ce7-In7-Ex3	Δ(10,15)	0.0068790363	0.3832	0.8005082
ce7-In7-Ex3	Δ(11,16)	0.013842747	0.2865	0.72658765
ce7-In7-Ex3	Δ(12,17)	0.022264032	0.2145	0.65144444
ce7-In7-Ex3	Δ(13,18)	0.03167558	0.1591	0.6356617
ce7-In7-Ex3	Δ(14,19)	0.041333266	0.1155	0.5815526
ce7-In7-Ex3	Δ(15,20)	0.050351523	0.0875	0.48348463
ce7-In7-Ex3	Δ(16,21)	0.0578994	0.0714	0.4254353
ce7-In7-Ex3	Δ(17,22)	0.063353755	0.0636	0.38699368
ce7-In7-Ex3	Δ(18,23)	0.06633372	0.0622	0.379817
ce7-In7-Ex3	Δ(19,24)	0.066624984	0.064	0.38805637
ce7-In7-Ex3	Δ(20,25)	0.06419699	0.0723	0.42783713
ce7-In7-Ex3	Δ(21,26)	0.05926751	0.0876	0.48348463
ce7-In7-Ex3	Δ(22,27)	0.05206993	0.1091	0.555829
ce7-In7-Ex3	Δ(23,28)	0.04297757	0.149	0.6288677
ce7-In7-Ex3	Δ(24,29)	0.03268401	0.2087	0.6496354
ce7-In7-Ex3	Δ(25,30)	0.022093093	0.2928	0.7330942
ce7-In7-Ex3	Δ(26,31)	0.012007293	0.4038	0.8068629
ce7-In7-Ex3	Δ(27,32)	0.0033567296	0.5462	0.8806707
ce7-In7-Ex3	Δ(28,33)	-0.0029645425	0.712	0.9029413
ce7-In7-Ex3	Δ(29,34)	-0.0063651954	0.8869	0.9678339
ce7-In7-Ex3	Δ(30,35)	-0.0067540067	0.9339	0.9857326
ce7-In7-Ex3	Δ(31,36)	-0.0045487187	0.7722	0.9215027
ce7-In7-Ex3	Δ(32,37)	-0.00050414057	0.6308	0.88476574
ce7-In7-Ex3	Δ(33,38)	0.004528719	0.5175	0.87109965
ce7-In7-Ex3	Δ(34,39)	0.009791296	0.4301	0.82794374
ce7-In7-Ex3	Δ(35,40)	0.014704319	0.3666	0.7931571
ce7-In7-Ex3	Δ(36,41)	0.018873937	0.3221	0.7684604
ce7-In7-Ex3	Δ(37,42)	0.022057248	0.2944	0.7330942
ce7-In7-Ex3	Δ(38,43)	0.02411233	0.2785	0.71978056
ce7-In7-Ex3	Δ(39,44)	0.0249574	0.2744	0.7176734
ce7-In7-Ex3	Δ(40,45)	0.024548084	0.2817	0.72365004
ce7-In7-Ex3	Δ(41,46)	0.022864867	0.2985	0.73853016
ce7-In7-Ex3	Δ(42,47)	0.019917725	0.3291	0.7721226
ce7-In7-Ex3	Δ(43,48)	0.015777262	0.3835	0.8005082
ce7-In7-Ex3	Δ(44,49)	0.0106307175	0.4511	0.83796567
ce7-In7-Ex3	Δ(45,50)	0.004871646	0.5481	0.8820824
ce7-In7-Ex3	Δ(46,51)	-0.0007836136	0.674	0.8883954
ce7-In7-Ex3	Δ(47,52)	-0.0052121156	0.8274	0.9506037
ce7-In7-Ex3	Δ(48,53)	-0.006942446	0.9941	0.9974169
ce7-In7-Ex3	Δ(49,54)	-0.0046339254	0.8034	0.93725
ce7-In7-Ex3	Δ(50,55)	0.0018516686	0.614	0.8832796
ce7-In7-Ex3	Δ(51,56)	0.01115483	0.4624	0.84554154
ce7-In7-Ex3	Δ(52,57)	0.021202939	0.3549	0.78638
ce7-In7-Ex3	Δ(53,58)	0.030180119	0.2741	0.7176734
ce7-In7-Ex3	Δ(54,59)	0.03719653	0.222	0.6625373
ce7-In7-Ex3	Δ(55,60)	0.042144317	0.1902	0.6427727
ce7-In7-Ex3	Δ(56,61)	0.045160826	0.1689	0.6366182
ce7-In7-Ex3	Δ(57,62)	0.04645944	0.1579	0.6356617
ce7-In7-Ex3	Δ(58,63)	0.046249427	0.1514	0.63112336
ce7-In7-Ex3	Δ(59,64)	0.044714905	0.1521	0.63112336
ce7-In7-Ex3	Δ(60,65)	0.04200931	0.1581	0.6356617
ce7-In7-Ex3	Δ(61,66)	0.038274713	0.168	0.6361939
ce7-In7-Ex3	Δ(62,67)	0.0336437	0.1873	0.64236027
ce7-In7-Ex3	Δ(63,68)	0.02826458	0.2133	0.65144444
ce7-In7-Ex3	Δ(64,69)	0.022314927	0.254	0.69636923
ce7-In7-Ex3	Δ(65,70)	0.016028663	0.3103	0.7536482
ce7-In7-Ex3	Δ(66,71)	0.009707897	0.3834	0.8005082
ce7-In7-Ex3	Δ(67,72)	0.0037434143	0.4847	0.8550861
ce7-In7-Ex3	Δ(68,73)	-0.0013830494	0.6129	0.8832796
ce7-In7-Ex3	Δ(69,74)	-0.005116576	0.7706	0.9215027
ce7-In7-Ex3	Δ(70,75)	-0.006876544	0.9557	0.9920883
ce7-In7-Ex3	Δ(71,76)	-0.0061360025	0.849	0.95186156
ce7-In7-Ex3	Δ(72,77)	-0.002522879	0.6625	0.8862489
ce7-In7-Ex3	Δ(73,78)	0.004083026	0.4965	0.8560062
ce7-In7-Ex3	Δ(74,79)	0.013496502	0.3643	0.79107773
ce7-In7-Ex3	Δ(75,80)	0.025241695	0.2574	0.69636923
ce7-In7-Ex3	Δ(76,81)	0.038635686	0.1793	0.64236027
ce7-In7-Ex3	Δ(77,82)	0.05288869	0.1235	0.59692794
ce7-In7-Ex3	Δ(78,83)	0.06710135	0.088	0.48414057
ce7-In7-Ex3	Δ(79,84)	0.08066506	0.0611	0.375765
ce7-In7-Ex3	Δ(80,85)	0.09342316	0.0442	0.29161838
ce7-In7-Ex3	Δ(81,86)	0.10555376	0.0313	0.22322223
ce7-In7-Ex3	Δ(82,87)	0.11744755	0.0233	0.17826872
ce7-In7-Ex3	Δ(83,88)	0.12959516	0.0187	0.15189339
ce7-In7-Ex3	Δ(84,89)	0.14244749	0.0129	0.11720419
ce7-In7-Ex3	Δ(85,90)	0.15637383	0.0094	0.09093708
ce8-In5	Δ(5,30)	0.062749885	0.0963	0.51024187
ce8-In5	Δ(5,10)	0.02875134	0.2208	0.66129583
ce8-In5	Δ(6,11)	0.03092344	0.2127	0.65144444
ce8-In5	Δ(7,12)	0.0334424	0.2052	0.64363277
ce8-In5	Δ(8,13)	0.036281407	0.1977	0.6427727
ce8-In5	Δ(9,14)	0.03937084	0.1921	0.6427727
ce8-In5	Δ(10,15)	0.042586662	0.1871	0.64236027
ce8-In5	Δ(11,16)	0.045749467	0.1826	0.64236027
ce8-In5	Δ(12,17)	0.048646394	0.1836	0.64236027
ce8-In5	Δ(13,18)	0.05108207	0.1835	0.64236027
ce8-In5	Δ(14,19)	0.052950665	0.1875	0.64236027
ce8-In5	Δ(15,20)	0.054298803	0.1908	0.6427727
ce8-In5	Δ(16,21)	0.055347797	0.193	0.6427727
ce8-In5	Δ(17,22)	0.056476563	0.1956	0.6427727
ce8-In5	Δ(18,23)	0.05818491	0.1938	0.6427727
ce8-In5	Δ(19,24)	0.06107328	0.1863	0.64236027
ce8-In5	Δ(20,25)	0.06570309	0.1727	0.63666266
ce8-In5	Δ(21,26)	0.07232805	0.1515	0.63112336
ce8-In5	Δ(22,27)	0.080993645	0.1256	0.6007866
ce8-In5	Δ(23,28)	0.09141512	0.0994	0.52344584
ce8-In5	Δ(24,29)	0.10278401	0.0728	0.4278553
ce8-In5	Δ(25,30)	0.1139422	0.0498	0.32238948
ce8-In5	Δ(26,31)	0.12385899	0.034	0.2358241
ce8-In5	Δ(27,32)	0.1314139	0.0235	0.17826872
ce8-In5	Δ(28,33)	0.13560711	0.0186	0.15189339
ce8-In5	Δ(29,34)	0.13588089	0.019	0.15288785
ce8-In5	Δ(30,35)	0.1323117	0.0211	0.16667064
ce8-In5	Δ(31,36)	0.12556155	0.0276	0.2022434
ce8-In5	Δ(32,37)	0.116639175	0.0376	0.25491023
ce8-In5	Δ(33,38)	0.106582865	0.0542	0.34187692
ce8-In5	Δ(34,39)	0.09625236	0.0763	0.438536
ce8-In5	Δ(35,40)	0.08624401	0.104	0.5378018
ce8-In5	Δ(36,41)	0.07690817	0.1368	0.6134625
ce8-In5	Δ(37,42)	0.06839487	0.17	0.6366182
ce8-In5	Δ(38,43)	0.06072942	0.2046	0.6429219
ce8-In5	Δ(39,44)	0.053857572	0.2414	0.6913744
ce8-In5	Δ(40,45)	0.04767836	0.2772	0.71780217
ce8-In5	Δ(41,46)	0.042068534	0.3153	0.7596067
ce8-In5	Δ(42,47)	0.03689227	0.3557	0.78638
ce8-In5	Δ(43,48)	0.03201044	0.3964	0.8005082
ce8-In5	Δ(44,49)	0.027279662	0.4411	0.8340289
ce8-In5	Δ(45,50)	0.022573134	0.486	0.8550861
ce8-In5	Δ(46,51)	0.01779532	0.5364	0.8775234
ce8-In5	Δ(47,52)	0.012928687	0.5905	0.8832796
ce8-In5	Δ(48,53)	0.008075569	0.6499	0.88476574
ce8-In5	Δ(49,54)	0.0035348125	0.7059	0.90108216
ce8-In5	Δ(50,55)	-0.00029249935	0.7625	0.9204
ce8-In5	Δ(51,56)	-0.0031443215	0.8165	0.9436329
ce8-In5	Δ(52,57)	-0.0050167805	0.8669	0.9570346
ce8-In5	Δ(53,58)	-0.0060992157	0.9066	0.9742612
ce8-In5	Δ(54,59)	-0.00664903	0.9428	0.9857326
ce8-In5	Δ(55,60)	-0.006881991	0.9721	0.9920883
ce8-In5	Δ(56,61)	-0.006943735	0.9968	0.9985396
ce8-In5	Δ(57,62)	-0.006925525	0.9837	0.99525934
ce8-In5	Δ(58,63)	-0.0068822796	0.9709	0.9920883
ce8-In5	Δ(59,64)	-0.0068445792	0.9632	0.9920883
ce8-In5	Δ(60,65)	-0.006827566	0.9592	0.9920883
ce8-In5	Δ(61,66)	-0.006835492	0.9594	0.9920883
ce8-In5	Δ(62,67)	-0.0068647573	0.962	0.9920883
ce8-In5	Δ(63,68)	-0.0069045625	0.9723	0.9920883
ce8-In5	Δ(64,69)	-0.0069375914	0.9874	0.99668795
ce8-In5	Δ(65,70)	-0.0069398126	0.9898	0.99668795
ce8-In5	Δ(66,71)	-0.006880458	0.9657	0.9920883
ce8-In5	Δ(67,72)	-0.0067223525	0.9333	0.9857326
ce8-In5	Δ(68,73)	-0.0064245537	0.8971	0.9715762
ce8-In5	Δ(69,74)	-0.0059451577	0.8618	0.95606416
ce8-In5	Δ(70,75)	-0.005248328	0.8242	0.9486529
ce8-In5	Δ(71,76)	-0.004311915	0.7929	0.9326324
ce8-In5	Δ(72,77)	-0.0031346048	0.7612	0.9204
ce8-In5	Δ(73,78)	-0.0017418434	0.7364	0.91122496
ce8-In5	Δ(74,79)	-0.0001842364	0.7156	0.9042385
ce8-In5	Δ(75,80)	0.0014695844	0.7001	0.8981011
ce8-In5	Δ(76,81)	0.0031449238	0.6855	0.8908914
ce8-In5	Δ(77,82)	0.0047714897	0.6747	0.8883954
ce8-In5	Δ(78,83)	0.0063083554	0.6632	0.8862489
ce8-In5	Δ(79,84)	0.007769995	0.6515	0.88476574
ce8-In5	Δ(80,85)	0.009218212	0.6437	0.88476574
ce8-In5	Δ(81,86)	0.010744841	0.6337	0.88476574
ce8-In5	Δ(82,87)	0.012465101	0.6225	0.88476574
ce8-In5	Δ(83,88)	0.014486133	0.6068	0.8832796
ce8-In5	Δ(84,89)	0.016914995	0.5943	0.8832796
ce8-In5	Δ(85,90)	0.019875083	0.5762	0.8832796
ce9-In8	Δ(5,30)	0.13043152	0.001	0.017049506
ce9-In8	Δ(5,10)	0.15461102	0.0002	0.0052984613
ce9-In8	Δ(6,11)	0.15425862	0.0002	0.0052984613
ce9-In8	Δ(7,12)	0.15275143	0.0002	0.0052984613
ce9-In8	Δ(8,13)	0.14970028	0.0003	0.006623077
ce9-In8	Δ(9,14)	0.14468679	0.0005	0.009674158
ce9-In8	Δ(10,15)	0.1373359	0.0009	0.015814286
ce9-In8	Δ(11,16)	0.12743889	0.0014	0.02232222
ce9-In8	Δ(12,17)	0.11510127	0.0028	0.036527272
ce9-In8	Δ(13,18)	0.10084602	0.0061	0.06820909
ce9-In8	Δ(14,19)	0.085601315	0.0128	0.11720419
ce9-In8	Δ(15,20)	0.07052792	0.0254	0.1901687
ce9-In8	Δ(16,21)	0.056744073	0.0511	0.32711598
ce9-In8	Δ(17,22)	0.045090884	0.0855	0.47647575
ce9-In8	Δ(18,23)	0.036049012	0.1254	0.6007866
ce9-In8	Δ(19,24)	0.029813671	0.1677	0.6361939
ce9-In8	Δ(20,25)	0.026248079	0.1909	0.6427727
ce9-In8	Δ(21,26)	0.024825092	0.2062	0.64559346
ce9-In8	Δ(22,27)	0.025041303	0.2033	0.6429219
ce9-In8	Δ(23,28)	0.02633755	0.193	0.6427727
ce9-In8	Δ(24,29)	0.027916763	0.1807	0.64236027
ce9-In8	Δ(25,30)	0.028967742	0.1708	0.6366182
ce9-In8	Δ(26,31)	0.02916581	0.1651	0.6361939
ce9-In8	Δ(27,32)	0.028300567	0.168	0.6361939
ce9-In8	Δ(28,33)	0.026295327	0.1808	0.64236027
ce9-In8	Δ(29,34)	0.023257045	0.1997	0.6427727
ce9-In8	Δ(30,35)	0.019464128	0.2311	0.67367435
ce9-In8	Δ(31,36)	0.015291884	0.2738	0.7176734
ce9-In8	Δ(32,37)	0.011108162	0.3278	0.7721226
ce9-In8	Δ(33,38)	0.007193752	0.3893	0.8005082
ce9-In8	Δ(34,39)	0.0037201291	0.4588	0.8431735
ce9-In8	Δ(35,40)	0.000763304	0.5333	0.8775234
ce9-In8	Δ(36,41)	-0.0016679795	0.6124	0.8832796
ce9-In8	Δ(37,42)	-0.003599697	0.6884	0.8912514
ce9-In8	Δ(38,43)	-0.005068386	0.767	0.9204
ce9-In8	Δ(39,44)	-0.0061067953	0.8462	0.95186156
ce9-In8	Δ(40,45)	-0.006732743	0.9233	0.98331624
ce9-In8	Δ(41,46)	-0.006944442	0.9997	0.9997
ce9-In8	Δ(42,47)	-0.0067153955	0.9216	0.98331624
ce9-In8	Δ(43,48)	-0.005994225	0.8449	0.95186156
ce9-In8	Δ(44,49)	-0.0047073793	0.7627	0.9204
ce9-In8	Δ(45,50)	-0.0027727024	0.6797	0.8883954
ce9-In8	Δ(46,51)	-0.00013083802	0.5964	0.8832796
ce9-In8	Δ(47,52)	0.0031937142	0.521	0.8727143
ce9-In8	Δ(48,53)	0.0070202323	0.4504	0.83796567
ce9-In8	Δ(49,54)	0.010952948	0.3969	0.8005082
ce9-In8	Δ(50,55)	0.014505365	0.3567	0.78647554
ce9-In8	Δ(51,56)	0.017349035	0.3269	0.7721226
ce9-In8	Δ(52,57)	0.01944649	0.302	0.7461176
ce9-In8	Δ(53,58)	0.020984024	0.2846	0.7249722
ce9-In8	Δ(54,59)	0.022198802	0.2677	0.7081096
ce9-In8	Δ(55,60)	0.023254583	0.2537	0.69636923
ce9-In8	Δ(56,61)	0.024261978	0.2388	0.6865002
ce9-In8	Δ(57,62)	0.025294077	0.2259	0.66723806
ce9-In8	Δ(58,63)	0.026397582	0.2127	0.65144444
ce9-In8	Δ(59,64)	0.027600687	0.2014	0.6429219
ce9-In8	Δ(60,65)	0.028919246	0.1882	0.64236027
ce9-In8	Δ(61,66)	0.03035984	0.1741	0.63787276
ce9-In8	Δ(62,67)	0.0319168	0.1617	0.6361939
ce9-In8	Δ(63,68)	0.033573512	0.1499	0.6311193
ce9-In8	Δ(64,69)	0.035298947	0.1399	0.6177123
ce9-In8	Δ(65,70)	0.0370421	0.1304	0.605717
ce9-In8	Δ(66,71)	0.038731027	0.1233	0.59692794
ce9-In8	Δ(67,72)	0.040266242	0.1167	0.58229476
ce9-In8	Δ(68,73)	0.04152412	0.1129	0.5718053
ce9-In8	Δ(69,74)	0.0423595	0.1129	0.5718053
ce9-In8	Δ(70,75)	0.04262432	0.116	0.58229476
ce9-In8	Δ(71,76)	0.042180423	0.1241	0.59692794
ce9-In8	Δ(72,77)	0.040940043	0.1358	0.6126173
ce9-In8	Δ(73,78)	0.038880143	0.1558	0.6328857
ce9-In8	Δ(74,79)	0.03606189	0.1805	0.64236027
ce9-In8	Δ(75,80)	0.032623343	0.2105	0.6511505
ce9-In8	Δ(76,81)	0.028758056	0.2453	0.6947185
ce9-In8	Δ(77,82)	0.024682788	0.2824	0.72365004
ce9-In8	Δ(78,83)	0.020652028	0.3232	0.7697792
ce9-In8	Δ(79,84)	0.016865162	0.364	0.79107773
ce9-In8	Δ(80,85)	0.013416909	0.4087	0.8088062
ce9-In8	Δ(81,86)	0.010316851	0.4506	0.83796567
ce9-In8	Δ(82,87)	0.0075229616	0.4943	0.8560062
ce9-In8	Δ(83,88)	0.0049628746	0.5401	0.8775234
ce9-In8	Δ(84,89)	0.0025741237	0.5904	0.8832796
ce9-In8	Δ(85,90)	0.00031857585	0.64	0.88476574
ce10-Ex1	Δ(5,30)	-0.005096502	0.7471	0.918933
ce10-Ex1	Δ(5,10)	0.0051060896	0.4068	0.8088062
ce10-Ex1	Δ(6,11)	0.0036790574	0.4351	0.83249134
ce10-Ex1	Δ(7,12)	0.0020221148	0.4751	0.84779507
ce10-Ex1	Δ(8,13)	0.00018957861	0.53	0.87671465
ce10-Ex1	Δ(9,14)	-0.0017231076	0.5938	0.8832796
ce10-Ex1	Δ(10,15)	-0.0035747185	0.6739	0.8883954
ce10-Ex1	Δ(11,16)	-0.0051831715	0.7652	0.9204
ce10-Ex1	Δ(12,17)	-0.006350229	0.8667	0.9570346
ce10-Ex1	Δ(13,18)	-0.006909855	0.9697	0.9920883
ce10-Ex1	Δ(14,19)	-0.006782412	0.9363	0.9857326
ce10-Ex1	Δ(15,20)	-0.006011409	0.8477	0.95186156
ce10-Ex1	Δ(16,21)	-0.0047603184	0.7686	0.9215027
ce10-Ex1	Δ(17,22)	-0.0032706116	0.7039	0.8991957
ce10-Ex1	Δ(18,23)	-0.0018062745	0.657	0.8850248
ce10-Ex1	Δ(19,24)	-0.00061516307	0.6264	0.88476574
ce10-Ex1	Δ(20,25)	0.00012898199	0.6082	0.8832796
ce10-Ex1	Δ(21,26)	0.00038310894	0.6039	0.8832796
ce10-Ex1	Δ(22,27)	0.00016617401	0.6113	0.8832796
ce10-Ex1	Δ(23,28)	-0.0004502687	0.6283	0.88476574
ce10-Ex1	Δ(24,29)	-0.0013333908	0.654	0.8850248
ce10-Ex1	Δ(25,30)	-0.0023458498	0.6825	0.8896783
ce10-Ex1	Δ(26,31)	-0.0034249004	0.7191	0.9042385
ce10-Ex1	Δ(27,32)	-0.0044913176	0.7649	0.9204
ce10-Ex1	Δ(28,33)	-0.005448307	0.816	0.9436329
ce10-Ex1	Δ(29,34)	-0.006204871	0.8692	0.9576215
ce10-Ex1	Δ(30,35)	-0.006701902	0.9238	0.98331624
ce10-Ex1	Δ(31,36)	-0.0069259624	0.9774	0.9923837
ce10-Ex1	Δ(32,37)	-0.0069055953	0.9686	0.9920883
ce10-Ex1	Δ(33,38)	-0.006695122	0.9216	0.98331624
ce10-Ex1	Δ(34,39)	-0.006355498	0.8804	0.96484584
ce10-Ex1	Δ(35,40)	-0.005942108	0.8484	0.95186156
ce10-Ex1	Δ(36,41)	-0.0054988377	0.8208	0.9460627
ce10-Ex1	Δ(37,42)	-0.005057298	0.7964	0.93381333
ce10-Ex1	Δ(38,43)	-0.0046392484	0.7782	0.9232624
ce10-Ex1	Δ(39,44)	-0.004260303	0.7635	0.9204
ce10-Ex1	Δ(40,45)	-0.0039321207	0.7529	0.91970176
ce10-Ex1	Δ(41,46)	-0.0036659008	0.7457	0.91786665
ce10-Ex1	Δ(42,47)	-0.003472547	0.7427	0.9154827
ce10-Ex1	Δ(43,48)	-0.003367218	0.7413	0.9154827
ce10-Ex1	Δ(44,49)	-0.003367476	0.7425	0.9154827
ce10-Ex1	Δ(45,50)	-0.0034945083	0.7501	0.9189707
ce10-Ex1	Δ(46,51)	-0.0037657744	0.7647	0.9204
ce10-Ex1	Δ(47,52)	-0.0041903905	0.7858	0.92855716
ce10-Ex1	Δ(48,53)	-0.0047491565	0.8103	0.9383568
ce10-Ex1	Δ(49,54)	-0.005375825	0.8372	0.95186156
ce10-Ex1	Δ(50,55)	-0.005967575	0.8714	0.9582061
ce10-Ex1	Δ(51,56)	-0.0064373673	0.9051	0.9742612
ce10-Ex1	Δ(52,57)	-0.0067465166	0.9408	0.9857326
ce10-Ex1	Δ(53,58)	-0.006904473	0.9718	0.9920883
ce10-Ex1	Δ(54,59)	-0.006944132	0.9977	0.9988601
ce10-Ex1	Δ(55,60)	-0.00689736	0.968	0.9920883
ce10-Ex1	Δ(56,61)	-0.0067868168	0.9422	0.9857326
ce10-Ex1	Δ(57,62)	-0.006626179	0.9165	0.9814757
ce10-Ex1	Δ(58,63)	-0.006423483	0.895	0.97052264
ce10-Ex1	Δ(59,64)	-0.0061815153	0.8699	0.9577799
ce10-Ex1	Δ(60,65)	-0.0059007662	0.8448	0.95186156
ce10-Ex1	Δ(61,66)	-0.005579291	0.8193	0.9455996
ce10-Ex1	Δ(62,67)	-0.0052137193	0.7909	0.9315525
ce10-Ex1	Δ(63,68)	-0.0048002787	0.764	0.9204
ce10-Ex1	Δ(64,69)	-0.0043358686	0.7366	0.91122496
ce10-Ex1	Δ(65,70)	-0.0038172724	0.7099	0.90268385
ce10-Ex1	Δ(66,71)	-0.0032447763	0.6805	0.8883954
ce10-Ex1	Δ(67,72)	-0.0026221953	0.6545	0.8850248
ce10-Ex1	Δ(68,73)	-0.001959624	0.6343	0.88476574
ce10-Ex1	Δ(69,74)	-0.001273491	0.6166	0.8840842
ce10-Ex1	Δ(70,75)	-0.0005883733	0.5958	0.8832796
ce10-Ex1	Δ(71,76)	6.3547086e-05	0.5789	0.8832796
ce10-Ex1	Δ(72,77)	0.0006476189	0.5672	0.8832796
ce10-Ex1	Δ(73,78)	0.0011302398	0.5685	0.8832796
ce10-Ex1	Δ(74,79)	0.0014853234	0.5712	0.8832796
ce10-Ex1	Δ(75,80)	0.0016985668	0.577	0.8832796
ce10-Ex1	Δ(76,81)	0.0017711357	0.5839	0.8832796
ce10-Ex1	Δ(77,82)	0.0017153536	0.5917	0.8832796
ce10-Ex1	Δ(78,83)	0.0015537069	0.606	0.8832796
ce10-Ex1	Δ(79,84)	0.0013181	0.616	0.88396
ce10-Ex1	Δ(80,85)	0.0010386468	0.6277	0.88476574
ce10-Ex1	Δ(81,86)	0.00073421164	0.6382	0.88476574
ce10-Ex1	Δ(82,87)	0.00041156638	0.6502	0.88476574
ce10-Ex1	Δ(83,88)	6.399453e-05	0.6616	0.88590604
ce10-Ex1	Δ(84,89)	-0.00032478242	0.6757	0.8883954
ce10-Ex1	Δ(85,90)	-0.0007785163	0.6916	0.8920863
