## Supplementary material for "Regional patterns of human cortex development correlate with underlying neurobiology": Source Data: source_Fig7_explainedCT.csv

markers	age	timespans	r2	significant_period
ce9-In8	1.0			False
ce9-In8	2.0			False
ce9-In8	3.0			False
ce9-In8	4.0			False
ce9-In8	5.0			True
ce9-In8	6.0	Δ(5,10)	0.1546110212802887	True
ce9-In8	7.0	Δ(6,11)	0.1542586237192154	True
ce9-In8	8.0	Δ(7,12)	0.15275143086910248	True
ce9-In8	9.0	Δ(8,13)	0.14970028400421143	True
ce9-In8	10.0	Δ(9,14)	0.14468678832054138	True
ce9-In8	11.0	Δ(10,15)	0.1373358964920044	True
ce9-In8	12.0	Δ(11,16)	0.12743888795375824	True
ce9-In8	13.0	Δ(12,17)	0.11510127037763596	True
ce9-In8	14.0	Δ(13,18)	0.10084602236747742	True
ce9-In8	15.0	Δ(14,19)	0.0856013149023056	True
ce9-In8	16.0	Δ(15,20)	0.07052791863679886	True
ce9-In8	17.0	Δ(16,21)	0.05674407258629799	True
ce9-In8	18.0	Δ(17,22)	0.04509088397026062	False
ce9-In8	19.0	Δ(18,23)	0.0360490120947361	False
ce9-In8	20.0	Δ(19,24)	0.029813671484589577	False
ce9-In8	21.0	Δ(20,25)	0.026248078793287277	False
ce9-In8	22.0	Δ(21,26)	0.024825092405080795	False
ce9-In8	23.0	Δ(22,27)	0.025041302666068077	False
ce9-In8	24.0	Δ(23,28)	0.026337549090385437	False
ce9-In8	25.0	Δ(24,29)	0.027916762977838516	False
ce9-In8	26.0	Δ(25,30)	0.02896774187684059	False
ce9-In8	27.0	Δ(26,31)	0.029165809974074364	False
ce9-In8	28.0	Δ(27,32)	0.028300566598773003	False
ce9-In8	29.0	Δ(28,33)	0.02629532665014267	False
ce9-In8	30.0	Δ(29,34)	0.023257045075297356	False
ce9-In8	31.0	Δ(30,35)	0.019464127719402313	False
ce9-In8	32.0	Δ(31,36)	0.015291883610188961	False
ce9-In8	33.0	Δ(32,37)	0.011108161881566048	False
ce9-In8	34.0	Δ(33,38)	0.007193752098828554	False
ce9-In8	35.0	Δ(34,39)	0.0037201291415840387	False
ce9-In8	36.0	Δ(35,40)	0.000763304007705301	False
ce9-In8	37.0	Δ(36,41)	-0.0016679795226082206	False
ce9-In8	38.0	Δ(37,42)	-0.0035996970254927874	False
ce9-In8	39.0	Δ(38,43)	-0.005068385973572731	False
ce9-In8	40.0	Δ(39,44)	-0.006106795277446508	False
ce9-In8	41.0	Δ(40,45)	-0.006732742767781019	False
ce9-In8	42.0	Δ(41,46)	-0.006944442167878151	False
ce9-In8	43.0	Δ(42,47)	-0.006715395487844944	False
ce9-In8	44.0	Δ(43,48)	-0.005994224920868874	False
ce9-In8	45.0	Δ(44,49)	-0.004707379266619682	False
ce9-In8	46.0	Δ(45,50)	-0.002772702369838953	False
ce9-In8	47.0	Δ(46,51)	-0.00013083801604807377	False
ce9-In8	48.0	Δ(47,52)	0.003193714190274477	False
ce9-In8	49.0	Δ(48,53)	0.007020232267677784	False
ce9-In8	50.0	Δ(49,54)	0.010952947661280632	False
ce9-In8	51.0	Δ(50,55)	0.014505364932119846	False
ce9-In8	52.0	Δ(51,56)	0.017349034547805786	False
ce9-In8	53.0	Δ(52,57)	0.019446490332484245	False
ce9-In8	54.0	Δ(53,58)	0.020984023809432983	False
ce9-In8	55.0	Δ(54,59)	0.02219880186021328	False
ce9-In8	56.0	Δ(55,60)	0.023254582658410072	False
ce9-In8	57.0	Δ(56,61)	0.024261977523565292	False
ce9-In8	58.0	Δ(57,62)	0.025294076651334763	False
ce9-In8	59.0	Δ(58,63)	0.02639758214354515	False
ce9-In8	60.0	Δ(59,64)	0.027600686997175217	False
ce9-In8	61.0	Δ(60,65)	0.028919246047735214	False
ce9-In8	62.0	Δ(61,66)	0.030359840020537376	False
ce9-In8	63.0	Δ(62,67)	0.03191680088639259	False
ce9-In8	64.0	Δ(63,68)	0.033573511987924576	False
ce9-In8	65.0	Δ(64,69)	0.035298947244882584	False
ce9-In8	66.0	Δ(65,70)	0.037042099982500076	False
ce9-In8	67.0	Δ(66,71)	0.03873102739453316	False
ce9-In8	68.0	Δ(67,72)	0.0402662418782711	False
ce9-In8	69.0	Δ(68,73)	0.041524119675159454	False
ce9-In8	70.0	Δ(69,74)	0.042359501123428345	False
ce9-In8	71.0	Δ(70,75)	0.04262432083487511	False
ce9-In8	72.0	Δ(71,76)	0.04218042269349098	False
ce9-In8	73.0	Δ(72,77)	0.040940042585134506	False
ce9-In8	74.0	Δ(73,78)	0.03888014331459999	False
ce9-In8	75.0	Δ(74,79)	0.03606189042329788	False
ce9-In8	76.0	Δ(75,80)	0.03262334316968918	False
ce9-In8	77.0	Δ(76,81)	0.028758056461811066	False
ce9-In8	78.0	Δ(77,82)	0.0246827881783247	False
ce9-In8	79.0	Δ(78,83)	0.020652027800679207	False
ce9-In8	80.0	Δ(79,84)	0.016865162178874016	False
ce9-In8	81.0	Δ(80,85)	0.01341690868139267	False
ce9-In8	82.0	Δ(81,86)	0.010316850617527962	False
ni9-D2	1.0			False
ni9-D2	2.0			False
ni9-D2	3.0			False
ni9-D2	4.0			False
ni9-D2	5.0			True
ni9-D2	6.0	Δ(5,10)	0.29630550742149353	True
ni9-D2	7.0	Δ(6,11)	0.3104511797428131	True
ni9-D2	8.0	Δ(7,12)	0.32430192828178406	True
ni9-D2	9.0	Δ(8,13)	0.3370772898197174	True
ni9-D2	10.0	Δ(9,14)	0.3476954400539398	True
ni9-D2	11.0	Δ(10,15)	0.3548026382923126	True
ni9-D2	12.0	Δ(11,16)	0.35695046186447144	True
ni9-D2	13.0	Δ(12,17)	0.3529289662837982	True
ni9-D2	14.0	Δ(13,18)	0.34221214056015015	True
ni9-D2	15.0	Δ(14,19)	0.32531681656837463	True
ni9-D2	16.0	Δ(15,20)	0.30388370156288147	True
ni9-D2	17.0	Δ(16,21)	0.28034400939941406	True
ni9-D2	18.0	Δ(17,22)	0.25737321376800537	True
ni9-D2	19.0	Δ(18,23)	0.2374146282672882	True
ni9-D2	20.0	Δ(19,24)	0.22247542440891266	True
ni9-D2	21.0	Δ(20,25)	0.21353016793727875	True
ni9-D2	22.0	Δ(21,26)	0.2098502218723297	True
ni9-D2	23.0	Δ(22,27)	0.2100149691104889	True
ni9-D2	24.0	Δ(23,28)	0.21189677715301514	True
ni9-D2	25.0	Δ(24,29)	0.21251791715621948	True
ni9-D2	26.0	Δ(25,30)	0.20908071100711823	True
ni9-D2	27.0	Δ(26,31)	0.20042313635349274	True
ni9-D2	28.0	Δ(27,32)	0.18610219657421112	True
ni9-D2	29.0	Δ(28,33)	0.1665426343679428	True
ni9-D2	30.0	Δ(29,34)	0.14312490820884705	True
ni9-D2	31.0	Δ(30,35)	0.11789975315332413	True
ni9-D2	32.0	Δ(31,36)	0.09303456544876099	True
ni9-D2	33.0	Δ(32,37)	0.07027112692594528	False
ni9-D2	34.0	Δ(33,38)	0.050660427659749985	False
ni9-D2	35.0	Δ(34,39)	0.034576646983623505	False
ni9-D2	36.0	Δ(35,40)	0.02190731093287468	False
ni9-D2	37.0	Δ(36,41)	0.012268529273569584	False
ni9-D2	38.0	Δ(37,42)	0.005174723919481039	False
ni9-D2	39.0	Δ(38,43)	0.0001425441587343812	False
ni9-D2	40.0	Δ(39,44)	-0.003257925622165203	False
ni9-D2	41.0	Δ(40,45)	-0.005385972559452057	False
ni9-D2	42.0	Δ(41,46)	-0.0065339114516973495	False
ni9-D2	43.0	Δ(42,47)	-0.006935887038707733	False
ni9-D2	44.0	Δ(43,48)	-0.006784792989492416	False
ni9-D2	45.0	Δ(44,49)	-0.006247795652598143	False
ni9-D2	46.0	Δ(45,50)	-0.0054842084646224976	False
ni9-D2	47.0	Δ(46,51)	-0.004659290891140699	False
ni9-D2	48.0	Δ(47,52)	-0.003950580023229122	False
ni9-D2	49.0	Δ(48,53)	-0.003529624082148075	False
ni9-D2	50.0	Δ(49,54)	-0.003469086717814207	False
ni9-D2	51.0	Δ(50,55)	-0.0036941212601959705	False
ni9-D2	52.0	Δ(51,56)	-0.00405637314543128	False
ni9-D2	53.0	Δ(52,57)	-0.00440881447866559	False
ni9-D2	54.0	Δ(53,58)	-0.0046508596278727055	False
ni9-D2	55.0	Δ(54,59)	-0.004756714217364788	False
ni9-D2	56.0	Δ(55,60)	-0.004742552526295185	False
ni9-D2	57.0	Δ(56,61)	-0.004617535509169102	False
ni9-D2	58.0	Δ(57,62)	-0.004381032660603523	False
ni9-D2	59.0	Δ(58,63)	-0.004024940077215433	False
ni9-D2	60.0	Δ(59,64)	-0.003533148905262351	False
ni9-D2	61.0	Δ(60,65)	-0.0028833544347435236	False
ni9-D2	62.0	Δ(61,66)	-0.0020463683176785707	False
ni9-D2	63.0	Δ(62,67)	-0.0009872282389551401	False
ni9-D2	64.0	Δ(63,68)	0.00033416307996958494	False
ni9-D2	65.0	Δ(64,69)	0.001960588386282325	False
ni9-D2	66.0	Δ(65,70)	0.003935810644179583	False
ni9-D2	67.0	Δ(66,71)	0.006296798586845398	False
ni9-D2	68.0	Δ(67,72)	0.009066562168300152	False
ni9-D2	69.0	Δ(68,73)	0.01224271859973669	False
ni9-D2	70.0	Δ(69,74)	0.015785010531544685	False
ni9-D2	71.0	Δ(70,75)	0.019604800269007683	False
ni9-D2	72.0	Δ(71,76)	0.023559264838695526	False
ni9-D2	73.0	Δ(72,77)	0.027461813762784004	False
ni9-D2	74.0	Δ(73,78)	0.031099172309041023	False
ni9-D2	75.0	Δ(74,79)	0.03426678851246834	False
ni9-D2	76.0	Δ(75,80)	0.03680212050676346	False
ni9-D2	77.0	Δ(76,81)	0.038610246032476425	False
ni9-D2	78.0	Δ(77,82)	0.039652854204177856	False
ni9-D2	79.0	Δ(78,83)	0.039856381714344025	False
ni9-D2	80.0	Δ(79,84)	0.03922230005264282	False
ni9-D2	81.0	Δ(80,85)	0.037823207676410675	False
ni9-D2	82.0	Δ(81,86)	0.03572243079543114	False
ce3-Micro-OPC	1.0			False
ce3-Micro-OPC	2.0			False
ce3-Micro-OPC	3.0			False
ce3-Micro-OPC	4.0			False
ce3-Micro-OPC	5.0			True
ce3-Micro-OPC	6.0	Δ(5,10)	0.16957198083400726	True
ce3-Micro-OPC	7.0	Δ(6,11)	0.1813708394765854	True
ce3-Micro-OPC	8.0	Δ(7,12)	0.19360850751399994	True
ce3-Micro-OPC	9.0	Δ(8,13)	0.20581825077533722	True
ce3-Micro-OPC	10.0	Δ(9,14)	0.21728011965751648	True
ce3-Micro-OPC	11.0	Δ(10,15)	0.22700531780719757	True
ce3-Micro-OPC	12.0	Δ(11,16)	0.2338184416294098	True
ce3-Micro-OPC	13.0	Δ(12,17)	0.23655825853347778	True
ce3-Micro-OPC	14.0	Δ(13,18)	0.23440806567668915	True
ce3-Micro-OPC	15.0	Δ(14,19)	0.22721830010414124	True
ce3-Micro-OPC	16.0	Δ(15,20)	0.21566781401634216	True
ce3-Micro-OPC	17.0	Δ(16,21)	0.2011292576789856	True
ce3-Micro-OPC	18.0	Δ(17,22)	0.18531093001365662	True
ce3-Micro-OPC	19.0	Δ(18,23)	0.1698617935180664	True
ce3-Micro-OPC	20.0	Δ(19,24)	0.15610967576503754	True
ce3-Micro-OPC	21.0	Δ(20,25)	0.14464999735355377	True
ce3-Micro-OPC	22.0	Δ(21,26)	0.13498994708061218	True
ce3-Micro-OPC	23.0	Δ(22,27)	0.1261710524559021	True
ce3-Micro-OPC	24.0	Δ(23,28)	0.11695221066474915	False
ce3-Micro-OPC	25.0	Δ(24,29)	0.10599737614393234	False
ce3-Micro-OPC	26.0	Δ(25,30)	0.092507004737854	False
ce3-Micro-OPC	27.0	Δ(26,31)	0.07674022018909454	False
ce3-Micro-OPC	28.0	Δ(27,32)	0.05953532084822655	False
ce3-Micro-OPC	29.0	Δ(28,33)	0.042187586426734924	False
ce3-Micro-OPC	30.0	Δ(29,34)	0.02619706466794014	False
ce3-Micro-OPC	31.0	Δ(30,35)	0.012869007885456085	False
ce3-Micro-OPC	32.0	Δ(31,36)	0.0029825048986822367	False
ce3-Micro-OPC	33.0	Δ(32,37)	-0.003314534667879343	False
ce3-Micro-OPC	34.0	Δ(33,38)	-0.0063816700130701065	False
ce3-Micro-OPC	35.0	Δ(34,39)	-0.0068574342876672745	False
ce3-Micro-OPC	36.0	Δ(35,40)	-0.005447077564895153	False
ce3-Micro-OPC	37.0	Δ(36,41)	-0.0027919942513108253	False
ce3-Micro-OPC	38.0	Δ(37,42)	0.0005835654446855187	False
ce3-Micro-OPC	39.0	Δ(38,43)	0.004275760613381863	False
ce3-Micro-OPC	40.0	Δ(39,44)	0.007978476583957672	False
ce3-Micro-OPC	41.0	Δ(40,45)	0.011453545652329922	False
ce3-Micro-OPC	42.0	Δ(41,46)	0.014502040110528469	False
ce3-Micro-OPC	43.0	Δ(42,47)	0.01693684421479702	False
ce3-Micro-OPC	44.0	Δ(43,48)	0.018563756719231606	False
ce3-Micro-OPC	45.0	Δ(44,49)	0.0191707331687212	False
ce3-Micro-OPC	46.0	Δ(45,50)	0.018540091812610626	False
ce3-Micro-OPC	47.0	Δ(46,51)	0.016492748633027077	False
ce3-Micro-OPC	48.0	Δ(47,52)	0.01298668421804905	False
ce3-Micro-OPC	49.0	Δ(48,53)	0.00827067717909813	False
ce3-Micro-OPC	50.0	Δ(49,54)	0.0031045975629240274	False
ce3-Micro-OPC	51.0	Δ(50,55)	-0.00146623479668051	False
ce3-Micro-OPC	52.0	Δ(51,56)	-0.00470277015119791	False
ce3-Micro-OPC	53.0	Δ(52,57)	-0.00643461337313056	False
ce3-Micro-OPC	54.0	Δ(53,58)	-0.006943061016499996	False
ce3-Micro-OPC	55.0	Δ(54,59)	-0.0066697564907372	False
ce3-Micro-OPC	56.0	Δ(55,60)	-0.005967740900814533	False
ce3-Micro-OPC	57.0	Δ(56,61)	-0.005062438081949949	False
ce3-Micro-OPC	58.0	Δ(57,62)	-0.004090203903615475	False
ce3-Micro-OPC	59.0	Δ(58,63)	-0.003131489036604762	False
ce3-Micro-OPC	60.0	Δ(59,64)	-0.002233297098428011	False
ce3-Micro-OPC	61.0	Δ(60,65)	-0.0014246966456994414	False
ce3-Micro-OPC	62.0	Δ(61,66)	-0.0007255689706653357	False
ce3-Micro-OPC	63.0	Δ(62,67)	-0.00015135511057451367	False
ce3-Micro-OPC	64.0	Δ(63,68)	0.00028397940332069993	False
ce3-Micro-OPC	65.0	Δ(64,69)	0.0005656778812408447	False
ce3-Micro-OPC	66.0	Δ(65,70)	0.0006790630868636072	False
ce3-Micro-OPC	67.0	Δ(66,71)	0.0006094725104048848	False
ce3-Micro-OPC	68.0	Δ(67,72)	0.0003464413166511804	False
ce3-Micro-OPC	69.0	Δ(68,73)	-0.00011473235645098612	False
ce3-Micro-OPC	70.0	Δ(69,74)	-0.0007665434386581182	False
ce3-Micro-OPC	71.0	Δ(70,75)	-0.0015852713258937001	False
ce3-Micro-OPC	72.0	Δ(71,76)	-0.002527122385799885	False
ce3-Micro-OPC	73.0	Δ(72,77)	-0.0035293044056743383	False
ce3-Micro-OPC	74.0	Δ(73,78)	-0.004515481647104025	False
ce3-Micro-OPC	75.0	Δ(74,79)	-0.0054058716632425785	False
ce3-Micro-OPC	76.0	Δ(75,80)	-0.0061300466768443584	False
ce3-Micro-OPC	77.0	Δ(76,81)	-0.00663747638463974	False
ce3-Micro-OPC	78.0	Δ(77,82)	-0.006901498883962631	False
ce3-Micro-OPC	79.0	Δ(78,83)	-0.006933622993528843	False
ce3-Micro-OPC	80.0	Δ(79,84)	-0.006824793294072151	False
ce3-Micro-OPC	81.0	Δ(80,85)	-0.006697927135974169	False
ce3-Micro-OPC	82.0	Δ(81,86)	-0.006654211785644293	False
ni4-GI-5HT1b-MU-A4B2	1.0			False
ni4-GI-5HT1b-MU-A4B2	2.0			False
ni4-GI-5HT1b-MU-A4B2	3.0			False
ni4-GI-5HT1b-MU-A4B2	4.0			False
ni4-GI-5HT1b-MU-A4B2	5.0			False
ni4-GI-5HT1b-MU-A4B2	6.0	Δ(5,10)	0.030006488785147667	False
ni4-GI-5HT1b-MU-A4B2	7.0	Δ(6,11)	0.041103608906269073	False
ni4-GI-5HT1b-MU-A4B2	8.0	Δ(7,12)	0.055000558495521545	False
ni4-GI-5HT1b-MU-A4B2	9.0	Δ(8,13)	0.07211725413799286	False
ni4-GI-5HT1b-MU-A4B2	10.0	Δ(9,14)	0.09271931648254395	False
ni4-GI-5HT1b-MU-A4B2	11.0	Δ(10,15)	0.11675401031970978	False
ni4-GI-5HT1b-MU-A4B2	12.0	Δ(11,16)	0.14366517961025238	False
ni4-GI-5HT1b-MU-A4B2	13.0	Δ(12,17)	0.17227444052696228	True
ni4-GI-5HT1b-MU-A4B2	14.0	Δ(13,18)	0.20083652436733246	True
ni4-GI-5HT1b-MU-A4B2	15.0	Δ(14,19)	0.22735455632209778	True
ni4-GI-5HT1b-MU-A4B2	16.0	Δ(15,20)	0.2500738203525543	True
ni4-GI-5HT1b-MU-A4B2	17.0	Δ(16,21)	0.2679327428340912	True
ni4-GI-5HT1b-MU-A4B2	18.0	Δ(17,22)	0.28074541687965393	True
ni4-GI-5HT1b-MU-A4B2	19.0	Δ(18,23)	0.2890496253967285	True
ni4-GI-5HT1b-MU-A4B2	20.0	Δ(19,24)	0.29372990131378174	True
ni4-GI-5HT1b-MU-A4B2	21.0	Δ(20,25)	0.2956063747406006	True
ni4-GI-5HT1b-MU-A4B2	22.0	Δ(21,26)	0.2949926555156708	True
ni4-GI-5HT1b-MU-A4B2	23.0	Δ(22,27)	0.2914326786994934	True
ni4-GI-5HT1b-MU-A4B2	24.0	Δ(23,28)	0.28391924500465393	True
ni4-GI-5HT1b-MU-A4B2	25.0	Δ(24,29)	0.27137115597724915	True
ni4-GI-5HT1b-MU-A4B2	26.0	Δ(25,30)	0.2531372308731079	True
ni4-GI-5HT1b-MU-A4B2	27.0	Δ(26,31)	0.22897519171237946	True
ni4-GI-5HT1b-MU-A4B2	28.0	Δ(27,32)	0.1995118409395218	True
ni4-GI-5HT1b-MU-A4B2	29.0	Δ(28,33)	0.16642948985099792	True
ni4-GI-5HT1b-MU-A4B2	30.0	Δ(29,34)	0.1322486400604248	True
ni4-GI-5HT1b-MU-A4B2	31.0	Δ(30,35)	0.09970136731863022	True
ni4-GI-5HT1b-MU-A4B2	32.0	Δ(31,36)	0.07102244347333908	True
ni4-GI-5HT1b-MU-A4B2	33.0	Δ(32,37)	0.047482993453741074	False
ni4-GI-5HT1b-MU-A4B2	34.0	Δ(33,38)	0.02935316599905491	False
ni4-GI-5HT1b-MU-A4B2	35.0	Δ(34,39)	0.016167035326361656	False
ni4-GI-5HT1b-MU-A4B2	36.0	Δ(35,40)	0.00707754772156477	False
ni4-GI-5HT1b-MU-A4B2	37.0	Δ(36,41)	0.0011387629201635718	False
ni4-GI-5HT1b-MU-A4B2	38.0	Δ(37,42)	-0.0025246720761060715	False
ni4-GI-5HT1b-MU-A4B2	39.0	Δ(38,43)	-0.004637638106942177	False
ni4-GI-5HT1b-MU-A4B2	40.0	Δ(39,44)	-0.005758611019700766	False
ni4-GI-5HT1b-MU-A4B2	41.0	Δ(40,45)	-0.00628682179376483	False
ni4-GI-5HT1b-MU-A4B2	42.0	Δ(41,46)	-0.0064742714166641235	False
ni4-GI-5HT1b-MU-A4B2	43.0	Δ(42,47)	-0.006428256165236235	False
ni4-GI-5HT1b-MU-A4B2	44.0	Δ(43,48)	-0.006101970095187426	False
ni4-GI-5HT1b-MU-A4B2	45.0	Δ(44,49)	-0.005266076419502497	False
ni4-GI-5HT1b-MU-A4B2	46.0	Δ(45,50)	-0.003472148673608899	False
ni4-GI-5HT1b-MU-A4B2	47.0	Δ(46,51)	-3.44353866239544e-05	False
ni4-GI-5HT1b-MU-A4B2	48.0	Δ(47,52)	0.005910269916057587	False
ni4-GI-5HT1b-MU-A4B2	49.0	Δ(48,53)	0.015165257267653942	False
ni4-GI-5HT1b-MU-A4B2	50.0	Δ(49,54)	0.027673667296767235	False
ni4-GI-5HT1b-MU-A4B2	51.0	Δ(50,55)	0.041950978338718414	False
ni4-GI-5HT1b-MU-A4B2	52.0	Δ(51,56)	0.05581085383892059	False
ni4-GI-5HT1b-MU-A4B2	53.0	Δ(52,57)	0.06735935807228088	False
ni4-GI-5HT1b-MU-A4B2	54.0	Δ(53,58)	0.07557325065135956	False
ni4-GI-5HT1b-MU-A4B2	55.0	Δ(54,59)	0.08050316572189331	False
ni4-GI-5HT1b-MU-A4B2	56.0	Δ(55,60)	0.08276402205228806	False
ni4-GI-5HT1b-MU-A4B2	57.0	Δ(56,61)	0.08291586488485336	False
ni4-GI-5HT1b-MU-A4B2	58.0	Δ(57,62)	0.08138910681009293	False
ni4-GI-5HT1b-MU-A4B2	59.0	Δ(58,63)	0.07849089056253433	False
ni4-GI-5HT1b-MU-A4B2	60.0	Δ(59,64)	0.07443861663341522	False
ni4-GI-5HT1b-MU-A4B2	61.0	Δ(60,65)	0.06937813758850098	False
ni4-GI-5HT1b-MU-A4B2	62.0	Δ(61,66)	0.06341759115457535	False
ni4-GI-5HT1b-MU-A4B2	63.0	Δ(62,67)	0.05664979666471481	False
ni4-GI-5HT1b-MU-A4B2	64.0	Δ(63,68)	0.049170203506946564	False
ni4-GI-5HT1b-MU-A4B2	65.0	Δ(64,69)	0.04110119864344597	False
ni4-GI-5HT1b-MU-A4B2	66.0	Δ(65,70)	0.0326174832880497	False
ni4-GI-5HT1b-MU-A4B2	67.0	Δ(66,71)	0.023964285850524902	False
ni4-GI-5HT1b-MU-A4B2	68.0	Δ(67,72)	0.015482763759791851	False
ni4-GI-5HT1b-MU-A4B2	69.0	Δ(68,73)	0.007616693153977394	False
ni4-GI-5HT1b-MU-A4B2	70.0	Δ(69,74)	0.0009075096459127963	False
ni4-GI-5HT1b-MU-A4B2	71.0	Δ(70,75)	-0.004046724643558264	False
ni4-GI-5HT1b-MU-A4B2	72.0	Δ(71,76)	-0.0066620600409805775	False
ni4-GI-5HT1b-MU-A4B2	73.0	Δ(72,77)	-0.006470897700637579	False
ni4-GI-5HT1b-MU-A4B2	74.0	Δ(73,78)	-0.0032277745194733143	False
ni4-GI-5HT1b-MU-A4B2	75.0	Δ(74,79)	0.0030183359049260616	False
ni4-GI-5HT1b-MU-A4B2	76.0	Δ(75,80)	0.0119139039888978	False
ni4-GI-5HT1b-MU-A4B2	77.0	Δ(76,81)	0.022865716367959976	False
ni4-GI-5HT1b-MU-A4B2	78.0	Δ(77,82)	0.03510994464159012	False
ni4-GI-5HT1b-MU-A4B2	79.0	Δ(78,83)	0.04753754660487175	False
ni4-GI-5HT1b-MU-A4B2	80.0	Δ(79,84)	0.05912015959620476	False
ni4-GI-5HT1b-MU-A4B2	81.0	Δ(80,85)	0.06922583281993866	False
ni4-GI-5HT1b-MU-A4B2	82.0	Δ(81,86)	0.0775386393070221	False
ce5-In6-Ex2	1.0			False
ce5-In6-Ex2	2.0			False
ce5-In6-Ex2	3.0			False
ce5-In6-Ex2	4.0			False
ce5-In6-Ex2	5.0			False
ce5-In6-Ex2	6.0	Δ(5,10)	0.050206705927848816	False
ce5-In6-Ex2	7.0	Δ(6,11)	0.06252996623516083	False
ce5-In6-Ex2	8.0	Δ(7,12)	0.0774647668004036	False
ce5-In6-Ex2	9.0	Δ(8,13)	0.09530183672904968	False
ce5-In6-Ex2	10.0	Δ(9,14)	0.11615108698606491	True
ce5-In6-Ex2	11.0	Δ(10,15)	0.13978832960128784	True
ce5-In6-Ex2	12.0	Δ(11,16)	0.16551093757152557	True
ce5-In6-Ex2	13.0	Δ(12,17)	0.19207122921943665	True
ce5-In6-Ex2	14.0	Δ(13,18)	0.21778924763202667	True
ce5-In6-Ex2	15.0	Δ(14,19)	0.24089375138282776	True
ce5-In6-Ex2	16.0	Δ(15,20)	0.2600030303001404	True
ce5-In6-Ex2	17.0	Δ(16,21)	0.27449849247932434	True
ce5-In6-Ex2	18.0	Δ(17,22)	0.2846273183822632	True
ce5-In6-Ex2	19.0	Δ(18,23)	0.291308730840683	True
ce5-In6-Ex2	20.0	Δ(19,24)	0.2957649827003479	True
ce5-In6-Ex2	21.0	Δ(20,25)	0.29903167486190796	True
ce5-In6-Ex2	22.0	Δ(21,26)	0.30139705538749695	True
ce5-In6-Ex2	23.0	Δ(22,27)	0.3022889196872711	True
ce5-In6-Ex2	24.0	Δ(23,28)	0.30042243003845215	True
ce5-In6-Ex2	25.0	Δ(24,29)	0.29416346549987793	True
ce5-In6-Ex2	26.0	Δ(25,30)	0.28216081857681274	True
ce5-In6-Ex2	27.0	Δ(26,31)	0.2636210322380066	True
ce5-In6-Ex2	28.0	Δ(27,32)	0.23857823014259338	True
ce5-In6-Ex2	29.0	Δ(28,33)	0.2081838697195053	True
ce5-In6-Ex2	30.0	Δ(29,34)	0.17466481029987335	True
ce5-In6-Ex2	31.0	Δ(30,35)	0.1407923549413681	True
ce5-In6-Ex2	32.0	Δ(31,36)	0.10915721207857132	True
ce5-In6-Ex2	33.0	Δ(32,37)	0.08156800270080566	True
ce5-In6-Ex2	34.0	Δ(33,38)	0.058860406279563904	True
ce5-In6-Ex2	35.0	Δ(34,39)	0.0410357229411602	False
ce5-In6-Ex2	36.0	Δ(35,40)	0.027583954855799675	False
ce5-In6-Ex2	37.0	Δ(36,41)	0.01776362583041191	False
ce5-In6-Ex2	38.0	Δ(37,42)	0.010807202197611332	False
ce5-In6-Ex2	39.0	Δ(38,43)	0.0060322340577840805	False
ce5-In6-Ex2	40.0	Δ(39,44)	0.0028859474696218967	False
ce5-In6-Ex2	41.0	Δ(40,45)	0.0009549666428938508	False
ce5-In6-Ex2	42.0	Δ(41,46)	-3.6021552659804e-05	False
ce5-In6-Ex2	43.0	Δ(42,47)	-0.00022612880275119096	False
ce5-In6-Ex2	44.0	Δ(43,48)	0.0003845208848360926	False
ce5-In6-Ex2	45.0	Δ(44,49)	0.0019459889736026525	False
ce5-In6-Ex2	46.0	Δ(45,50)	0.004768100567162037	False
ce5-In6-Ex2	47.0	Δ(46,51)	0.009303015656769276	False
ce5-In6-Ex2	48.0	Δ(47,52)	0.016060953959822655	False
ce5-In6-Ex2	49.0	Δ(48,53)	0.02538224868476391	False
ce5-In6-Ex2	50.0	Δ(49,54)	0.03676207736134529	False
ce5-In6-Ex2	51.0	Δ(50,55)	0.0486106276512146	False
ce5-In6-Ex2	52.0	Δ(51,56)	0.059106502681970596	False
ce5-In6-Ex2	53.0	Δ(52,57)	0.06696051359176636	False
ce5-In6-Ex2	54.0	Δ(53,58)	0.07169488817453384	False
ce5-In6-Ex2	55.0	Δ(54,59)	0.0736430436372757	False
ce5-In6-Ex2	56.0	Δ(55,60)	0.0734805315732956	False
ce5-In6-Ex2	57.0	Δ(56,61)	0.07174339145421982	False
ce5-In6-Ex2	58.0	Δ(57,62)	0.06880901008844376	False
ce5-In6-Ex2	59.0	Δ(58,63)	0.06492968648672104	False
ce5-In6-Ex2	60.0	Δ(59,64)	0.06027594208717346	False
ce5-In6-Ex2	61.0	Δ(60,65)	0.054960381239652634	False
ce5-In6-Ex2	62.0	Δ(61,66)	0.04906640201807022	False
ce5-In6-Ex2	63.0	Δ(62,67)	0.04266970604658127	False
ce5-In6-Ex2	64.0	Δ(63,68)	0.03585788980126381	False
ce5-In6-Ex2	65.0	Δ(64,69)	0.02874491922557354	False
ce5-In6-Ex2	66.0	Δ(65,70)	0.021494807675480843	False
ce5-In6-Ex2	67.0	Δ(66,71)	0.014334535226225853	False
ce5-In6-Ex2	68.0	Δ(67,72)	0.007573267444968224	False
ce5-In6-Ex2	69.0	Δ(68,73)	0.0016001684125512838	False
ce5-In6-Ex2	70.0	Δ(69,74)	-0.0031238622032105923	False
ce5-In6-Ex2	71.0	Δ(70,75)	-0.006110693793743849	False
ce5-In6-Ex2	72.0	Δ(71,76)	-0.006909795105457306	False
ce5-In6-Ex2	73.0	Δ(72,77)	-0.005197574850171804	False
ce5-In6-Ex2	74.0	Δ(73,78)	-0.0008622729801572859	False
ce5-In6-Ex2	75.0	Δ(74,79)	0.00594694260507822	False
ce5-In6-Ex2	76.0	Δ(75,80)	0.01482715830206871	False
ce5-In6-Ex2	77.0	Δ(76,81)	0.025193169713020325	False
ce5-In6-Ex2	78.0	Δ(77,82)	0.03633531555533409	False
ce5-In6-Ex2	79.0	Δ(78,83)	0.04721180349588394	False
ce5-In6-Ex2	80.0	Δ(79,84)	0.056863777339458466	False
ce5-In6-Ex2	81.0	Δ(80,85)	0.06470772624015808	False
ce5-In6-Ex2	82.0	Δ(81,86)	0.0704379677772522	False
ni6-CBF-CMRglu	1.0			False
ni6-CBF-CMRglu	2.0			False
ni6-CBF-CMRglu	3.0			False
ni6-CBF-CMRglu	4.0			False
ni6-CBF-CMRglu	5.0			False
ni6-CBF-CMRglu	6.0	Δ(5,10)	0.15426726639270782	True
ni6-CBF-CMRglu	7.0	Δ(6,11)	0.1628749966621399	True
ni6-CBF-CMRglu	8.0	Δ(7,12)	0.1716201901435852	True
ni6-CBF-CMRglu	9.0	Δ(8,13)	0.18016499280929565	True
ni6-CBF-CMRglu	10.0	Δ(9,14)	0.18800930678844452	True
ni6-CBF-CMRglu	11.0	Δ(10,15)	0.1944911777973175	True
ni6-CBF-CMRglu	12.0	Δ(11,16)	0.1988619863986969	True
ni6-CBF-CMRglu	13.0	Δ(12,17)	0.20044617354869843	True
ni6-CBF-CMRglu	14.0	Δ(13,18)	0.19887208938598633	True
ni6-CBF-CMRglu	15.0	Δ(14,19)	0.19429197907447815	True
ni6-CBF-CMRglu	16.0	Δ(15,20)	0.18747474253177643	True
ni6-CBF-CMRglu	17.0	Δ(16,21)	0.1796984225511551	True
ni6-CBF-CMRglu	18.0	Δ(17,22)	0.1725158840417862	True
ni6-CBF-CMRglu	19.0	Δ(18,23)	0.16754378378391266	True
ni6-CBF-CMRglu	20.0	Δ(19,24)	0.16639286279678345	True
ni6-CBF-CMRglu	21.0	Δ(20,25)	0.1702527105808258	True
ni6-CBF-CMRglu	22.0	Δ(21,26)	0.179246723651886	True
ni6-CBF-CMRglu	23.0	Δ(22,27)	0.19297292828559875	True
ni6-CBF-CMRglu	24.0	Δ(23,28)	0.21027714014053345	True
ni6-CBF-CMRglu	25.0	Δ(24,29)	0.22884269058704376	True
ni6-CBF-CMRglu	26.0	Δ(25,30)	0.2458276003599167	True
ni6-CBF-CMRglu	27.0	Δ(26,31)	0.2592127025127411	True
ni6-CBF-CMRglu	28.0	Δ(27,32)	0.2670828700065613	True
ni6-CBF-CMRglu	29.0	Δ(28,33)	0.26798880100250244	True
ni6-CBF-CMRglu	30.0	Δ(29,34)	0.26148009300231934	True
ni6-CBF-CMRglu	31.0	Δ(30,35)	0.24832436442375183	True
ni6-CBF-CMRglu	32.0	Δ(31,36)	0.23026397824287415	True
ni6-CBF-CMRglu	33.0	Δ(32,37)	0.209446519613266	True
ni6-CBF-CMRglu	34.0	Δ(33,38)	0.18786421418190002	True
ni6-CBF-CMRglu	35.0	Δ(34,39)	0.1670122593641281	True
ni6-CBF-CMRglu	36.0	Δ(35,40)	0.14781655371189117	True
ni6-CBF-CMRglu	37.0	Δ(36,41)	0.13072532415390015	True
ni6-CBF-CMRglu	38.0	Δ(37,42)	0.1158498227596283	True
ni6-CBF-CMRglu	39.0	Δ(38,43)	0.1031031608581543	False
ni6-CBF-CMRglu	40.0	Δ(39,44)	0.09228818118572235	False
ni6-CBF-CMRglu	41.0	Δ(40,45)	0.08316853642463684	False
ni6-CBF-CMRglu	42.0	Δ(41,46)	0.07549258321523666	False
ni6-CBF-CMRglu	43.0	Δ(42,47)	0.06901134550571442	False
ni6-CBF-CMRglu	44.0	Δ(43,48)	0.06346914917230606	False
ni6-CBF-CMRglu	45.0	Δ(44,49)	0.05860554799437523	False
ni6-CBF-CMRglu	46.0	Δ(45,50)	0.05412822589278221	False
ni6-CBF-CMRglu	47.0	Δ(46,51)	0.049717068672180176	False
ni6-CBF-CMRglu	48.0	Δ(47,52)	0.04504102095961571	False
ni6-CBF-CMRglu	49.0	Δ(48,53)	0.03982227295637131	False
ni6-CBF-CMRglu	50.0	Δ(49,54)	0.03397606313228607	False
ni6-CBF-CMRglu	51.0	Δ(50,55)	0.02780645713210106	False
ni6-CBF-CMRglu	52.0	Δ(51,56)	0.021877789869904518	False
ni6-CBF-CMRglu	53.0	Δ(52,57)	0.016695531085133553	False
ni6-CBF-CMRglu	54.0	Δ(53,58)	0.012510755099356174	False
ni6-CBF-CMRglu	55.0	Δ(54,59)	0.00930145476013422	False
ni6-CBF-CMRglu	56.0	Δ(55,60)	0.0069050174206495285	False
ni6-CBF-CMRglu	57.0	Δ(56,61)	0.005153989419341087	False
ni6-CBF-CMRglu	58.0	Δ(57,62)	0.0039057808462530375	False
ni6-CBF-CMRglu	59.0	Δ(58,63)	0.003052933607250452	False
ni6-CBF-CMRglu	60.0	Δ(59,64)	0.0025171812158077955	False
ni6-CBF-CMRglu	61.0	Δ(60,65)	0.002245148876681924	False
ni6-CBF-CMRglu	62.0	Δ(61,66)	0.0021998127922415733	False
ni6-CBF-CMRglu	63.0	Δ(62,67)	0.002358306897804141	False
ni6-CBF-CMRglu	64.0	Δ(63,68)	0.0027069253847002983	False
ni6-CBF-CMRglu	65.0	Δ(64,69)	0.0032379445619881153	False
ni6-CBF-CMRglu	66.0	Δ(65,70)	0.003945084288716316	False
ni6-CBF-CMRglu	67.0	Δ(66,71)	0.0048200758174061775	False
ni6-CBF-CMRglu	68.0	Δ(67,72)	0.005850223824381828	False
ni6-CBF-CMRglu	69.0	Δ(68,73)	0.007010727655142546	False
ni6-CBF-CMRglu	70.0	Δ(69,74)	0.00826385710388422	False
ni6-CBF-CMRglu	71.0	Δ(70,75)	0.009554923512041569	False
ni6-CBF-CMRglu	72.0	Δ(71,76)	0.010815454646945	False
ni6-CBF-CMRglu	73.0	Δ(72,77)	0.011966985650360584	False
ni6-CBF-CMRglu	74.0	Δ(73,78)	0.012934267520904541	False
ni6-CBF-CMRglu	75.0	Δ(74,79)	0.013656116090714931	False
ni6-CBF-CMRglu	76.0	Δ(75,80)	0.014097493141889572	False
ni6-CBF-CMRglu	77.0	Δ(76,81)	0.014253168366849422	False
ni6-CBF-CMRglu	78.0	Δ(77,82)	0.014151803217828274	False
ni6-CBF-CMRglu	79.0	Δ(78,83)	0.013879057951271534	False
ni6-CBF-CMRglu	80.0	Δ(79,84)	0.013555300422012806	False
ni6-CBF-CMRglu	81.0	Δ(80,85)	0.013287637382745743	False
ni6-CBF-CMRglu	82.0	Δ(81,86)	0.013160781934857368	False
ni3-FDOPA-DAT-D1-NMDA	1.0			False
ni3-FDOPA-DAT-D1-NMDA	2.0			False
ni3-FDOPA-DAT-D1-NMDA	3.0			False
ni3-FDOPA-DAT-D1-NMDA	4.0			False
ni3-FDOPA-DAT-D1-NMDA	5.0			False
ni3-FDOPA-DAT-D1-NMDA	6.0	Δ(5,10)	-0.0048894621431827545	False
ni3-FDOPA-DAT-D1-NMDA	7.0	Δ(6,11)	-0.005831209477037191	False
ni3-FDOPA-DAT-D1-NMDA	8.0	Δ(7,12)	-0.0065206135623157024	False
ni3-FDOPA-DAT-D1-NMDA	9.0	Δ(8,13)	-0.006894910242408514	False
ni3-FDOPA-DAT-D1-NMDA	10.0	Δ(9,14)	-0.006893570069223642	False
ni3-FDOPA-DAT-D1-NMDA	11.0	Δ(10,15)	-0.0064763943664729595	False
ni3-FDOPA-DAT-D1-NMDA	12.0	Δ(11,16)	-0.0056503391824662685	False
ni3-FDOPA-DAT-D1-NMDA	13.0	Δ(12,17)	-0.004496034700423479	False
ni3-FDOPA-DAT-D1-NMDA	14.0	Δ(13,18)	-0.0031830952502787113	False
ni3-FDOPA-DAT-D1-NMDA	15.0	Δ(14,19)	-0.001955249346792698	False
ni3-FDOPA-DAT-D1-NMDA	16.0	Δ(15,20)	-0.0010809850646182895	False
ni3-FDOPA-DAT-D1-NMDA	17.0	Δ(16,21)	-0.0007884293445385993	False
ni3-FDOPA-DAT-D1-NMDA	18.0	Δ(17,22)	-0.0012091266689822078	False
ni3-FDOPA-DAT-D1-NMDA	19.0	Δ(18,23)	-0.0023409228306263685	False
ni3-FDOPA-DAT-D1-NMDA	20.0	Δ(19,24)	-0.004016757942736149	False
ni3-FDOPA-DAT-D1-NMDA	21.0	Δ(20,25)	-0.005799915641546249	False
ni3-FDOPA-DAT-D1-NMDA	22.0	Δ(21,26)	-0.006897762883454561	False
ni3-FDOPA-DAT-D1-NMDA	23.0	Δ(22,27)	-0.006217503920197487	False
ni3-FDOPA-DAT-D1-NMDA	24.0	Δ(23,28)	-0.002425815211609006	False
ni3-FDOPA-DAT-D1-NMDA	25.0	Δ(24,29)	0.005758314859122038	False
ni3-FDOPA-DAT-D1-NMDA	26.0	Δ(25,30)	0.019163915887475014	False
ni3-FDOPA-DAT-D1-NMDA	27.0	Δ(26,31)	0.03816448152065277	False
ni3-FDOPA-DAT-D1-NMDA	28.0	Δ(27,32)	0.06233515217900276	False
ni3-FDOPA-DAT-D1-NMDA	29.0	Δ(28,33)	0.09023343026638031	False
ni3-FDOPA-DAT-D1-NMDA	30.0	Δ(29,34)	0.11955337971448898	False
ni3-FDOPA-DAT-D1-NMDA	31.0	Δ(30,35)	0.14767490327358246	False
ni3-FDOPA-DAT-D1-NMDA	32.0	Δ(31,36)	0.17234262824058533	True
ni3-FDOPA-DAT-D1-NMDA	33.0	Δ(32,37)	0.1921406090259552	True
ni3-FDOPA-DAT-D1-NMDA	34.0	Δ(33,38)	0.2065655142068863	True
ni3-FDOPA-DAT-D1-NMDA	35.0	Δ(34,39)	0.2158246487379074	True
ni3-FDOPA-DAT-D1-NMDA	36.0	Δ(35,40)	0.2205071598291397	True
ni3-FDOPA-DAT-D1-NMDA	37.0	Δ(36,41)	0.22131304442882538	True
ni3-FDOPA-DAT-D1-NMDA	38.0	Δ(37,42)	0.21887564659118652	True
ni3-FDOPA-DAT-D1-NMDA	39.0	Δ(38,43)	0.21368150413036346	True
ni3-FDOPA-DAT-D1-NMDA	40.0	Δ(39,44)	0.20603805780410767	True
ni3-FDOPA-DAT-D1-NMDA	41.0	Δ(40,45)	0.1960715502500534	True
ni3-FDOPA-DAT-D1-NMDA	42.0	Δ(41,46)	0.1837548464536667	False
ni3-FDOPA-DAT-D1-NMDA	43.0	Δ(42,47)	0.1689259111881256	False
ni3-FDOPA-DAT-D1-NMDA	44.0	Δ(43,48)	0.15135125815868378	False
ni3-FDOPA-DAT-D1-NMDA	45.0	Δ(44,49)	0.13082097470760345	False
ni3-FDOPA-DAT-D1-NMDA	46.0	Δ(45,50)	0.10732652992010117	False
ni3-FDOPA-DAT-D1-NMDA	47.0	Δ(46,51)	0.08135796338319778	False
ni3-FDOPA-DAT-D1-NMDA	48.0	Δ(47,52)	0.05428168550133705	False
ni3-FDOPA-DAT-D1-NMDA	49.0	Δ(48,53)	0.02864476479589939	False
ni3-FDOPA-DAT-D1-NMDA	50.0	Δ(49,54)	0.008197125978767872	False
ni3-FDOPA-DAT-D1-NMDA	51.0	Δ(50,55)	-0.0038540042005479336	False
ni3-FDOPA-DAT-D1-NMDA	52.0	Δ(51,56)	-0.0068744271993637085	False
ni3-FDOPA-DAT-D1-NMDA	53.0	Δ(52,57)	-0.0027373277116566896	False
ni3-FDOPA-DAT-D1-NMDA	54.0	Δ(53,58)	0.005607945844531059	False
ni3-FDOPA-DAT-D1-NMDA	55.0	Δ(54,59)	0.01565481349825859	False
ni3-FDOPA-DAT-D1-NMDA	56.0	Δ(55,60)	0.025922229513525963	False
ni3-FDOPA-DAT-D1-NMDA	57.0	Δ(56,61)	0.035628776997327805	False
ni3-FDOPA-DAT-D1-NMDA	58.0	Δ(57,62)	0.04440002515912056	False
ni3-FDOPA-DAT-D1-NMDA	59.0	Δ(58,63)	0.052074532955884933	False
ni3-FDOPA-DAT-D1-NMDA	60.0	Δ(59,64)	0.058591846376657486	False
ni3-FDOPA-DAT-D1-NMDA	61.0	Δ(60,65)	0.06392709910869598	False
ni3-FDOPA-DAT-D1-NMDA	62.0	Δ(61,66)	0.06806081533432007	False
ni3-FDOPA-DAT-D1-NMDA	63.0	Δ(62,67)	0.07096044719219208	False
ni3-FDOPA-DAT-D1-NMDA	64.0	Δ(63,68)	0.07257509976625443	False
ni3-FDOPA-DAT-D1-NMDA	65.0	Δ(64,69)	0.07283615320920944	False
ni3-FDOPA-DAT-D1-NMDA	66.0	Δ(65,70)	0.07166223227977753	False
ni3-FDOPA-DAT-D1-NMDA	67.0	Δ(66,71)	0.06898142397403717	False
ni3-FDOPA-DAT-D1-NMDA	68.0	Δ(67,72)	0.06474649906158447	False
ni3-FDOPA-DAT-D1-NMDA	69.0	Δ(68,73)	0.058974869549274445	False
ni3-FDOPA-DAT-D1-NMDA	70.0	Δ(69,74)	0.051780447363853455	False
ni3-FDOPA-DAT-D1-NMDA	71.0	Δ(70,75)	0.04341273382306099	False
ni3-FDOPA-DAT-D1-NMDA	72.0	Δ(71,76)	0.03427209332585335	False
ni3-FDOPA-DAT-D1-NMDA	73.0	Δ(72,77)	0.024895548820495605	False
ni3-FDOPA-DAT-D1-NMDA	74.0	Δ(73,78)	0.015902118757367134	False
ni3-FDOPA-DAT-D1-NMDA	75.0	Δ(74,79)	0.007902996614575386	False
ni3-FDOPA-DAT-D1-NMDA	76.0	Δ(75,80)	0.0014021998504176736	False
ni3-FDOPA-DAT-D1-NMDA	77.0	Δ(76,81)	-0.003279900411143899	False
ni3-FDOPA-DAT-D1-NMDA	78.0	Δ(77,82)	-0.0060248966328799725	False
ni3-FDOPA-DAT-D1-NMDA	79.0	Δ(78,83)	-0.006937490310519934	False
ni3-FDOPA-DAT-D1-NMDA	80.0	Δ(79,84)	-0.006509358063340187	False
ni3-FDOPA-DAT-D1-NMDA	81.0	Δ(80,85)	-0.005399323999881744	False
ni3-FDOPA-DAT-D1-NMDA	82.0	Δ(81,86)	-0.004210748244076967	False
ni5-VAChT-NET	1.0			False
ni5-VAChT-NET	2.0			False
ni5-VAChT-NET	3.0			False
ni5-VAChT-NET	4.0			False
ni5-VAChT-NET	5.0			False
ni5-VAChT-NET	6.0	Δ(5,10)	-0.0018898793496191502	False
ni5-VAChT-NET	7.0	Δ(6,11)	-0.0030528977513313293	False
ni5-VAChT-NET	8.0	Δ(7,12)	-0.004266740288585424	False
ni5-VAChT-NET	9.0	Δ(8,13)	-0.005431403871625662	False
ni5-VAChT-NET	10.0	Δ(9,14)	-0.006388398353010416	False
ni5-VAChT-NET	11.0	Δ(10,15)	-0.006912646349519491	False
ni5-VAChT-NET	12.0	Δ(11,16)	-0.006721598096191883	False
ni5-VAChT-NET	13.0	Δ(12,17)	-0.005508678033947945	False
ni5-VAChT-NET	14.0	Δ(13,18)	-0.0030058040283620358	False
ni5-VAChT-NET	15.0	Δ(14,19)	0.0009505337220616639	False
ni5-VAChT-NET	16.0	Δ(15,20)	0.0063832481391727924	False
ni5-VAChT-NET	17.0	Δ(16,21)	0.01319801528006792	False
ni5-VAChT-NET	18.0	Δ(17,22)	0.02126256935298443	False
ni5-VAChT-NET	19.0	Δ(18,23)	0.030508242547512054	False
ni5-VAChT-NET	20.0	Δ(19,24)	0.04100992903113365	False
ni5-VAChT-NET	21.0	Δ(20,25)	0.053060755133628845	False
ni5-VAChT-NET	22.0	Δ(21,26)	0.0671558678150177	False
ni5-VAChT-NET	23.0	Δ(22,27)	0.08381206542253494	False
ni5-VAChT-NET	24.0	Δ(23,28)	0.10340964794158936	False
ni5-VAChT-NET	25.0	Δ(24,29)	0.12602263689041138	False
ni5-VAChT-NET	26.0	Δ(25,30)	0.1512497514486313	False
ni5-VAChT-NET	27.0	Δ(26,31)	0.17803598940372467	True
ni5-VAChT-NET	28.0	Δ(27,32)	0.2047101855278015	True
ni5-VAChT-NET	29.0	Δ(28,33)	0.22924388945102692	True
ni5-VAChT-NET	30.0	Δ(29,34)	0.2497476190328598	True
ni5-VAChT-NET	31.0	Δ(30,35)	0.2650269865989685	True
ni5-VAChT-NET	32.0	Δ(31,36)	0.27487802505493164	True
ni5-VAChT-NET	33.0	Δ(32,37)	0.2799946963787079	True
ni5-VAChT-NET	34.0	Δ(33,38)	0.28161919116973877	True
ni5-VAChT-NET	35.0	Δ(34,39)	0.281149685382843	True
ni5-VAChT-NET	36.0	Δ(35,40)	0.27985405921936035	True
ni5-VAChT-NET	37.0	Δ(36,41)	0.2787652313709259	True
ni5-VAChT-NET	38.0	Δ(37,42)	0.278656929731369	True
ni5-VAChT-NET	39.0	Δ(38,43)	0.2801051437854767	True
ni5-VAChT-NET	40.0	Δ(39,44)	0.28351691365242004	True
ni5-VAChT-NET	41.0	Δ(40,45)	0.28919506072998047	True
ni5-VAChT-NET	42.0	Δ(41,46)	0.29733115434646606	True
ni5-VAChT-NET	43.0	Δ(42,47)	0.30799487233161926	True
ni5-VAChT-NET	44.0	Δ(43,48)	0.32103148102760315	True
ni5-VAChT-NET	45.0	Δ(44,49)	0.335930198431015	True
ni5-VAChT-NET	46.0	Δ(45,50)	0.3515617251396179	True
ni5-VAChT-NET	47.0	Δ(46,51)	0.3659041225910187	True
ni5-VAChT-NET	48.0	Δ(47,52)	0.375846266746521	True
ni5-VAChT-NET	49.0	Δ(48,53)	0.37744995951652527	True
ni5-VAChT-NET	50.0	Δ(49,54)	0.3671976625919342	True
ni5-VAChT-NET	51.0	Δ(50,55)	0.3448014259338379	True
ni5-VAChT-NET	52.0	Δ(51,56)	0.3139878213405609	True
ni5-VAChT-NET	53.0	Δ(52,57)	0.280301570892334	True
ni5-VAChT-NET	54.0	Δ(53,58)	0.24846218526363373	True
ni5-VAChT-NET	55.0	Δ(54,59)	0.22078102827072144	True
ni5-VAChT-NET	56.0	Δ(55,60)	0.19759631156921387	True
ni5-VAChT-NET	57.0	Δ(56,61)	0.17854204773902893	True
ni5-VAChT-NET	58.0	Δ(57,62)	0.16303084790706635	False
ni5-VAChT-NET	59.0	Δ(58,63)	0.15045955777168274	False
ni5-VAChT-NET	60.0	Δ(59,64)	0.14028988778591156	False
ni5-VAChT-NET	61.0	Δ(60,65)	0.13206911087036133	False
ni5-VAChT-NET	62.0	Δ(61,66)	0.12541314959526062	False
ni5-VAChT-NET	63.0	Δ(62,67)	0.11999959498643875	False
ni5-VAChT-NET	64.0	Δ(63,68)	0.11554764956235886	False
ni5-VAChT-NET	65.0	Δ(64,69)	0.11179950833320618	False
ni5-VAChT-NET	66.0	Δ(65,70)	0.10851263254880905	False
ni5-VAChT-NET	67.0	Δ(66,71)	0.10544316470623016	False
ni5-VAChT-NET	68.0	Δ(67,72)	0.10234671086072922	False
ni5-VAChT-NET	69.0	Δ(68,73)	0.09897684305906296	False
ni5-VAChT-NET	70.0	Δ(69,74)	0.09510581195354462	False
ni5-VAChT-NET	71.0	Δ(70,75)	0.0905381515622139	False
ni5-VAChT-NET	72.0	Δ(71,76)	0.08514843881130219	False
ni5-VAChT-NET	73.0	Δ(72,77)	0.07891006767749786	False
ni5-VAChT-NET	74.0	Δ(73,78)	0.07191696017980576	False
ni5-VAChT-NET	75.0	Δ(74,79)	0.06437194347381592	False
ni5-VAChT-NET	76.0	Δ(75,80)	0.05655737221240997	False
ni5-VAChT-NET	77.0	Δ(76,81)	0.04878650978207588	False
ni5-VAChT-NET	78.0	Δ(77,82)	0.04136223345994949	False
ni5-VAChT-NET	79.0	Δ(78,83)	0.03462657704949379	False
ni5-VAChT-NET	80.0	Δ(79,84)	0.028796983882784843	False
ni5-VAChT-NET	81.0	Δ(80,85)	0.02390274405479431	False
ni5-VAChT-NET	82.0	Δ(81,86)	0.019854212179780006	False
ce4-In3-In2-Astro	1.0			False
ce4-In3-In2-Astro	2.0			False
ce4-In3-In2-Astro	3.0			False
ce4-In3-In2-Astro	4.0			False
ce4-In3-In2-Astro	5.0			False
ce4-In3-In2-Astro	6.0	Δ(5,10)	-0.004718860145658255	False
ce4-In3-In2-Astro	7.0	Δ(6,11)	-0.003989929798990488	False
ce4-In3-In2-Astro	8.0	Δ(7,12)	-0.0030414336360991	False
ce4-In3-In2-Astro	9.0	Δ(8,13)	-0.0018374890787526965	False
ce4-In3-In2-Astro	10.0	Δ(9,14)	-0.000356275966623798	False
ce4-In3-In2-Astro	11.0	Δ(10,15)	0.0013950830325484276	False
ce4-In3-In2-Astro	12.0	Δ(11,16)	0.003362359944730997	False
ce4-In3-In2-Astro	13.0	Δ(12,17)	0.005434269085526466	False
ce4-In3-In2-Astro	14.0	Δ(13,18)	0.007445670664310455	False
ce4-In3-In2-Astro	15.0	Δ(14,19)	0.00920570082962513	False
ce4-In3-In2-Astro	16.0	Δ(15,20)	0.010541879571974277	False
ce4-In3-In2-Astro	17.0	Δ(16,21)	0.011339935474097729	False
ce4-In3-In2-Astro	18.0	Δ(17,22)	0.01155992690473795	False
ce4-In3-In2-Astro	19.0	Δ(18,23)	0.011220130138099194	False
ce4-In3-In2-Astro	20.0	Δ(19,24)	0.010366045869886875	False
ce4-In3-In2-Astro	21.0	Δ(20,25)	0.00904587097465992	False
ce4-In3-In2-Astro	22.0	Δ(21,26)	0.00730508379638195	False
ce4-In3-In2-Astro	23.0	Δ(22,27)	0.005175893660634756	False
ce4-In3-In2-Astro	24.0	Δ(23,28)	0.002722066128626466	False
ce4-In3-In2-Astro	25.0	Δ(24,29)	8.720391633687541e-05	False
ce4-In3-In2-Astro	26.0	Δ(25,30)	-0.0024941866286098957	False
ce4-In3-In2-Astro	27.0	Δ(26,31)	-0.004740957636386156	False
ce4-In3-In2-Astro	28.0	Δ(27,32)	-0.006325423717498779	False
ce4-In3-In2-Astro	29.0	Δ(28,33)	-0.00694303261116147	False
ce4-In3-In2-Astro	30.0	Δ(29,34)	-0.006403819192200899	False
ce4-In3-In2-Astro	31.0	Δ(30,35)	-0.0046934811398386955	False
ce4-In3-In2-Astro	32.0	Δ(31,36)	-0.001968951430171728	False
ce4-In3-In2-Astro	33.0	Δ(32,37)	0.0015084012411534786	False
ce4-In3-In2-Astro	34.0	Δ(33,38)	0.005457056686282158	False
ce4-In3-In2-Astro	35.0	Δ(34,39)	0.009641110897064209	False
ce4-In3-In2-Astro	36.0	Δ(35,40)	0.013892224058508873	False
ce4-In3-In2-Astro	37.0	Δ(36,41)	0.01811397261917591	False
ce4-In3-In2-Astro	38.0	Δ(37,42)	0.022263120859861374	False
ce4-In3-In2-Astro	39.0	Δ(38,43)	0.026333242654800415	False
ce4-In3-In2-Astro	40.0	Δ(39,44)	0.030331475660204887	False
ce4-In3-In2-Astro	41.0	Δ(40,45)	0.03427138924598694	False
ce4-In3-In2-Astro	42.0	Δ(41,46)	0.03814888373017311	False
ce4-In3-In2-Astro	43.0	Δ(42,47)	0.04193205013871193	False
ce4-In3-In2-Astro	44.0	Δ(43,48)	0.04553050175309181	False
ce4-In3-In2-Astro	45.0	Δ(44,49)	0.048769157379865646	False
ce4-In3-In2-Astro	46.0	Δ(45,50)	0.051351144909858704	False
ce4-In3-In2-Astro	47.0	Δ(46,51)	0.052834514528512955	False
ce4-In3-In2-Astro	48.0	Δ(47,52)	0.05264769122004509	False
ce4-In3-In2-Astro	49.0	Δ(48,53)	0.05023936927318573	False
ce4-In3-In2-Astro	50.0	Δ(49,54)	0.04554854705929756	False
ce4-In3-In2-Astro	51.0	Δ(50,55)	0.03933064639568329	False
ce4-In3-In2-Astro	52.0	Δ(51,56)	0.03275075554847717	False
ce4-In3-In2-Astro	53.0	Δ(52,57)	0.02687491849064827	False
ce4-In3-In2-Astro	54.0	Δ(53,58)	0.022340044379234314	False
ce4-In3-In2-Astro	55.0	Δ(54,59)	0.019227199256420135	False
ce4-In3-In2-Astro	56.0	Δ(55,60)	0.01731572113931179	False
ce4-In3-In2-Astro	57.0	Δ(56,61)	0.016413120552897453	False
ce4-In3-In2-Astro	58.0	Δ(57,62)	0.01638236828148365	False
ce4-In3-In2-Astro	59.0	Δ(58,63)	0.01715029403567314	False
ce4-In3-In2-Astro	60.0	Δ(59,64)	0.018697643652558327	False
ce4-In3-In2-Astro	61.0	Δ(60,65)	0.021050896495580673	False
ce4-In3-In2-Astro	62.0	Δ(61,66)	0.024270350113511086	False
ce4-In3-In2-Astro	63.0	Δ(62,67)	0.02845200151205063	False
ce4-In3-In2-Astro	64.0	Δ(63,68)	0.03371178358793259	False
ce4-In3-In2-Astro	65.0	Δ(64,69)	0.04018089175224304	False
ce4-In3-In2-Astro	66.0	Δ(65,70)	0.04798488691449165	False
ce4-In3-In2-Astro	67.0	Δ(66,71)	0.057227134704589844	False
ce4-In3-In2-Astro	68.0	Δ(67,72)	0.0679512694478035	False
ce4-In3-In2-Astro	69.0	Δ(68,73)	0.08010280132293701	False
ce4-In3-In2-Astro	70.0	Δ(69,74)	0.09348458796739578	False
ce4-In3-In2-Astro	71.0	Δ(70,75)	0.10772571712732315	False
ce4-In3-In2-Astro	72.0	Δ(71,76)	0.12226973474025726	False
ce4-In3-In2-Astro	73.0	Δ(72,77)	0.13641051948070526	False
ce4-In3-In2-Astro	74.0	Δ(73,78)	0.14938056468963623	True
ce4-In3-In2-Astro	75.0	Δ(74,79)	0.16046543419361115	True
ce4-In3-In2-Astro	76.0	Δ(75,80)	0.1691361516714096	True
ce4-In3-In2-Astro	77.0	Δ(76,81)	0.17511647939682007	True
ce4-In3-In2-Astro	78.0	Δ(77,82)	0.1784195452928543	True
ce4-In3-In2-Astro	79.0	Δ(78,83)	0.1794346421957016	True
ce4-In3-In2-Astro	80.0	Δ(79,84)	0.17892234027385712	True
ce4-In3-In2-Astro	81.0	Δ(80,85)	0.17768561840057373	True
ce4-In3-In2-Astro	82.0	Δ(81,86)	0.17638975381851196	True
