## Supplementary material for "Regional patterns of human cortex development correlate with underlying neurobiology": Source Data: source_Fig10.csv

method	age_min	age_max	age_start	age_end	age_peak
histology	0.0	60.35616438356164	0.25	12.0
histology	0.0	60.35616438356164	3.5	15.0
histology	0.0	71.0	0.0	0.6666666666666666
histology	0.0	90.0	2.0	16.0
histology	0.0	25.0	10.0	16.0
histology	0.0	50.0	0.0	10.0
histology	0.0	50.0	20.0	30.0
T1/T2 MRI ratio	8.2	85.4	8.2	37.0	20.0
T1/T2 MRI ratio	8.4	83.1	8.4	30.0
histology	0.019178082191780823	91.0	0.02	1.25
histology	0.019178082191780823	91.0	0.02	2.5
histology	0.019178082191780823	91.0	8.0	30.0
histology	0.0	71.0	0.6666666666666666	11.0
sMRI/mRNA	4.1	89.4	5.0	9.0
sMRI/mRNA	4.1	89.4	63.0	79.0
sMRI/mRNA	12.0	19.1	12.0	19.1
sMRI/mRNA	9.0	21.0	12.0	15.0
sMRI/mRNA	5.0	90.0	7.5	20.5	12.5
sMRI/mRNA	4.1	89.4	5.0	13.0
sMRI/mRNA	4.1	89.4	65.0	71.0
sMRI/mRNA	12.0	19.1	12.0	19.1
sMRI/PET	5.0	90.0	7.5	16.5	11.5
sMRI/PET	5.0	90.0	27.5	36.5	31.5
PET	0.0136986301369863	30.0	5.0	30.0
PET	0.03	16.3	0.03	8.0	7.0
PET	0.4166666666666667	23.0	12.0	23.0
ASL	8.0	22.0	8.0	16.0
PET	19.0	76.0	19.0	76.0
PET	26.0	64.0	26.0	64.0
sMRI/PET	5.0	90.0	16.5	27.5	21.5
sMRI/mRNA	5.0	90.0	7.5	15.5	7.5
sMRI/mRNA	5.0	90.0	57.5	64.5	59.5
mRNA expression	0.11	49.22	0.175	9.185
sMRI/mRNA	5.0	90.0	13.5	19.5	17.5
sMRI/mRNA	5.0	90.0	41.5	49.5	47.5
sMRI/mRNA	5.0	90.0	72.5	87.5	83.5
mRNA expression	0.11538461538461539	49.0	3.22	42.605
sMRI/mRNA	5.0	90.0	16.5	31.5	24.5
sMRI/PET	5.0	90.0	7.5	19.5	10.5
mRNA expression	0.08333333333333333	86.0	20.0	86.0
PET	10.0	30.0	10.0	30.0
PET	20.0	80.0	20.0	80.0	37.5
sMRI/PET	5.0	90.0	29.5	46.5	37.5
sMRI/PET	5.0	90.0	30.5	59.5	49.5
radioligand binding	7.0	85.0	7.0	85.0
histology	0.06	91.0	13.0	43.0
