## Supplementary material for "Regional patterns of human cortex development correlate with underlying neurobiology": Source Data: source_supp_FigS2.csv

	mGluR5-abp688-73-smart2019.nii.gz	mGluR5-abp688-13-kaulen2022.nii.gz	D2-flb457-55-sandiego2015.nii.gz	mGluR5-abp688-28-dubois2015.nii.gz	VAChT-feobv-4-tuominen.nii.gz	D2-flb457-37-smith2019.nii.gz	VAChT-feobv-18-aghourian2017.nii.gz	mGluR5-abp688-22-rosaneto.nii.gz
lh_G&S_frontomargin_thickness	-0.696604	-0.5035833	0.0017250876	-0.026389796	-0.057870403	-0.42922425	-0.12235266	0.82028437
lh_G&S_occipital_inf_thickness	-1.0461209	-0.62092614	-0.40012556	-0.7340194	-1.1044027	-0.30669996	-1.0359682	-0.37045005
lh_G&S_paracentral_thickness	-0.8957419	-2.2334297	-1.307145	-1.3670933	0.5907349	-1.1896484	0.5344798	-1.1081178
lh_G&S_subcentral_thickness	1.4751743	0.2813033	0.049930636	1.2639536	0.6105106	0.044047575	1.0481988	1.1212696
lh_G&S_transv_frontopol_thickness	-0.55911356	-0.37275407	-0.40267313	-0.016855419	0.038934894	-0.3897128	-0.5799732	0.56797665
lh_G&S_cingul-Ant_thickness	1.4385338	1.4594704	0.23864433	1.8874103	0.664678	0.14088875	0.5920042	1.5865729
lh_G&S_cingul-Mid-Ant_thickness	1.1244918	0.83119434	-0.1487585	1.4356743	1.6083821	0.0015886015	2.4555879	0.9056975
lh_G&S_cingul-Mid-Post_thickness	0.8987357	1.1959374	-0.718675	0.8564956	1.5446163	-0.33360884	3.0218167	0.707676
lh_G_cingul-Post-dorsal_thickness	0.87855554	1.1850609	-0.9443174	0.986033	0.3263394	-0.9051192	0.6661822	0.88059646
lh_G_cingul-Post-ventral_thickness	-3.2620802	-2.6142256	-2.1483812	-3.2320666	-1.1441213	-2.3052027	-2.5613265	-3.6682634
lh_G_cuneus_thickness	0.058205098	-0.26362598	-0.96245605	-0.17811768	-0.5624957	-1.0528344	-1.3870324	-0.33675987
lh_G_front_inf-Opercular_thickness	1.812582	0.5183588	0.27769879	1.5088657	0.33390573	-0.022934526	0.8774013	1.0483028
lh_G_front_inf-Orbital_thickness	0.31576577	0.5129835	0.040820666	1.0314512	-0.65561444	-0.0046132156	0.18233761	0.809203
lh_G_front_inf-Triangul_thickness	0.37392426	-0.57144785	-0.16727103	0.6764502	-0.57130563	-0.4696961	0.2400727	1.2165645
lh_G_front_middle_thickness	0.46003646	-0.81017244	-0.27584463	0.68986803	-0.27810612	-0.4381519	-0.2566068	0.8606963
lh_G_front_sup_thickness	-0.006825356	-0.8383804	-0.6227633	-0.115214534	-0.23875791	-0.599704	-0.030245708	-0.34734705
lh_G_Ins_lg&S_cent_ins_thickness	0.7224239	0.87199426	2.6775134	0.5493289	2.9509056	3.1558948	2.613864	0.29826474
lh_G_insular_short_thickness	1.026625	1.315249	1.9293274	1.0173098	1.4765322	2.8943331	1.3287264	1.0746315
lh_G_occipital_middle_thickness	-0.1688661	-0.08633978	-0.0789333	0.3743274	-0.89211833	0.128377	-0.67486095	0.87325794
lh_G_occipital_sup_thickness	-0.85550445	-0.8210905	-0.79677904	-0.8299613	-0.9159359	-0.6005469	-1.1804705	-0.31652656
lh_G_oc-temp_lat-fusifor_thickness	-0.61924636	0.74548244	0.1111886	0.021378422	-0.32384762	0.12611826	-0.938348	0.10722057
lh_G_oc-temp_med-Lingual_thickness	-1.2262857	-0.39603922	-1.3745115	-0.8627346	-0.43757576	-1.3845055	-1.725339	-0.872438
lh_G_oc-temp_med-Parahip_thickness	-2.7706764	-1.2895075	0.22559404	-2.7913263	-0.4283866	-0.3281171	-1.0298951	-2.9794476
lh_G_orbital_thickness	-0.44812852	0.5892624	0.21987578	0.23781507	-0.24493685	0.33606452	0.3090149	0.5518643
lh_G_pariet_inf-Angular_thickness	0.7071129	-0.15234713	0.32473212	0.5043856	-0.8687694	0.4190771	-0.68042755	0.47968125
lh_G_pariet_inf-Supramar_thickness	1.2145407	-0.2085403	0.5067833	1.036774	-0.11185577	0.49139595	0.06347957	1.1762161
lh_G_parietal_sup_thickness	-0.120477125	-1.2574527	-0.55876327	-0.66517967	-0.93199617	-0.3957559	-0.74451864	-0.42153338
lh_G_postcentral_thickness	-0.57974994	-1.8992352	-0.60086787	-0.8000745	-0.4476591	-0.34357905	0.063494585	-0.88120955
lh_G_precentral_thickness	-0.6122488	-1.7870638	-0.8980386	-0.5980604	-0.19329765	-0.6853467	0.82042617	-0.45956317
lh_G_precuneus_thickness	1.0158348	-0.16188852	-0.46584734	0.3885035	-0.32404548	-0.6319939	-0.49820778	0.4265304
lh_G_rectus_thickness	0.32789335	0.9956437	0.0057404144	1.0925745	0.63848966	0.3170455	-0.056638222	0.90811294
lh_G_subcallosal_thickness	0.6939654	1.043414	2.5274715	-0.42886892	2.522994	2.4527483	1.1359172	-1.1955593
lh_G_temp_sup-G_T_transv_thickness	1.1520375	1.0413324	0.4438646	1.1830223	2.3115423	-0.34149405	2.5554874	-0.05236491
lh_G_temp_sup-Lateral_thickness	0.7026383	0.2233074	1.2049203	0.798335	-0.2068163	0.58369595	0.5674391	0.22352663
lh_G_temp_sup-Plan_polar_thickness	-1.090881	-0.080468014	1.8234246	-1.4613416	0.089344054	1.4329945	-0.25867042	-2.306074
lh_G_temp_sup-Plan_tempo_thickness	1.0950751	0.21191014	0.42570153	1.2515069	0.37382817	0.22247118	0.26658973	0.7970011
lh_G_temporal_inf_thickness	-0.14220814	0.6829193	1.62149	0.57020444	-0.8916639	1.0848278	-0.6666342	0.46037275
lh_G_temporal_middle_thickness	0.5510899	0.8758826	1.5759832	1.3246512	-0.8073257	0.9593864	-0.2855622	0.9232222
lh_Lat_Fis-ant-Horizont_thickness	0.29683942	0.37747228	-0.5691605	0.77843624	-0.4840987	-0.17502818	0.22415736	0.67996675
lh_Lat_Fis-ant-Vertical_thickness	1.6699617	1.1268431	0.1711438	1.5513549	0.015002329	0.10697649	0.60267097	0.9720881
lh_Lat_Fis-post_thickness	-1.046656	-0.8533277	-0.7460015	-0.7656995	1.3966744	-1.019688	0.13702326	-0.6808524
lh_Pole_occipital_thickness	-1.7711464	-0.35797545	-1.1189442	-0.83879566	-1.1561651	-0.9823184	-1.2541848	-0.059057146
lh_Pole_temporal_thickness	-0.6990669	0.100265965	2.2095022	-0.45525533	-1.0171393	1.0902429	-0.8313225	-0.95064634
lh_S_calcarine_thickness	-0.8346111	-0.06647363	-1.1214623	-0.76507443	-0.38854575	-1.2321757	-1.0125177	-1.0095638
lh_S_central_thickness	-1.4870102	-2.4846292	-1.246348	-1.5764902	1.0253803	-1.0815834	1.3902385	-1.3269517
lh_S_cingul-Marginalis_thickness	0.79143536	0.079996414	-0.68883854	0.5174506	0.099546604	-0.44301823	0.52383363	0.15094614
lh_S_circular_insula_ant_thickness	-0.21569727	0.44011554	1.1094366	-0.0022189382	0.65373504	3.027031	0.38452327	0.13356996
lh_S_circular_insula_inf_thickness	-0.8018984	0.302373	2.2916405	-0.19578518	2.6793206	2.234712	1.8672162	-0.6876141
lh_S_circular_insula_sup_thickness	0.7651153	0.4115985	1.3403612	0.75871336	2.7066915	2.2446947	1.8321033	0.77701086
lh_S_collat_transv_ant_thickness	-0.20937513	-0.0560373	1.3771421	-0.9203408	-0.19756374	0.7160956	-1.0442549	-1.0514014
lh_S_collat_transv_post_thickness	-1.2194804	-0.8104084	-0.48242936	-1.2675929	-1.319633	-0.48520955	-1.2339771	-1.1869532
lh_S_front_inf_thickness	-0.2396735	-1.450435	-0.9111817	-0.1869699	-0.54036564	-1.0531039	0.10133382	0.157354
lh_S_front_middle_thickness	-0.38758382	-0.74328166	-0.3524295	-0.24977337	-0.3057024	-0.80780166	-0.26784503	0.4880192
lh_S_front_sup_thickness	-0.5973712	-1.2019991	-0.84147674	-0.4554301	-0.5199811	-0.87483835	-0.25891116	-0.06273714
lh_S_interm_prim-Jensen_thickness	0.83319855	-0.17587273	0.6956796	0.26424408	-0.2041073	0.5170143	-0.17842995	0.7862633
lh_S_intrapariet&P_trans_thickness	-0.47651803	-1.1728263	-0.7066567	-0.70641655	-1.2088583	-0.44679034	-0.79874295	-0.44909564
lh_S_oc_middle&Lunatus_thickness	-1.4676392	-1.4602072	-0.83146274	-1.221591	-0.7390708	-0.55974096	-1.1690359	-0.7598149
lh_S_oc_sup&transversal_thickness	-1.0854967	-0.63276047	-0.9129687	-1.0478373	-0.9790587	-0.5753029	-1.067755	-0.8426236
lh_S_occipital_ant_thickness	-0.08813471	-0.0067826444	-0.2241797	-0.38876337	-0.39387864	-0.34183824	-0.45265213	-0.3501761
lh_S_oc-temp_lat_thickness	-0.5095182	-0.1583628	0.005568493	-1.0327382	-0.52239245	-0.1743599	-1.0239955	-0.55050594
lh_S_oc-temp_med&Lingual_thickness	-0.00017839787	0.89428395	0.61980194	-0.26154462	-0.26723838	0.17696989	-0.8311585	-0.43551248
lh_S_orbital_lateral_thickness	-0.2977025	-1.2454904	0.0027814435	0.2869095	-0.17306988	-0.6440552	0.20303957	0.92203444
lh_S_orbital_med-olfact_thickness	0.1891264	0.5757884	0.8251028	-0.018236514	1.7115278	1.3444809	0.8482541	0.5164575
lh_S_orbital-H_Shaped_thickness	-0.88032067	-0.56814975	-0.36347157	-1.0612327	0.26578933	-0.6762786	-0.6067643	-0.6360942
lh_S_parieto_occipital_thickness	0.42708603	0.24188052	-0.584137	0.07649121	-0.6841172	-0.6772324	-0.7722304	-0.23097968
lh_S_pericallosal_thickness	-2.6455135	-1.8407712	-1.5736357	-2.3012416	-1.0627	-1.4534613	0.29836595	-2.807751
lh_S_postcentral_thickness	-0.36476776	-1.2900804	-0.52773345	-0.8037328	-0.6497825	-0.38860938	-0.12644379	-0.5086536
lh_S_precentral-inf-part_thickness	-0.21469548	-0.9992123	-0.8904335	0.021828707	-0.36163998	-1.0025791	0.3732511	0.07826963
lh_S_precentral-sup-part_thickness	-0.8655514	-1.5244097	-1.251326	-0.95774907	-0.014004209	-1.0992095	0.35526714	-0.48629814
lh_S_suborbital_thickness	1.4195558	2.2525146	0.23129709	1.9066033	0.8051968	0.11736438	0.27799532	1.9047495
lh_S_subparietal_thickness	1.3142285	0.6189069	-0.3652869	1.0157831	-0.14287147	-0.41728172	0.3187521	1.0970135
lh_S_temporal_inf_thickness	-0.37674507	-0.44531512	0.6846395	-0.48085994	-0.39374068	-0.1075445	-0.771173	-0.47537118
lh_S_temporal_sup_thickness	-0.053009596	-0.111514434	0.36997578	0.024944853	-0.26378605	0.21564822	-0.15706532	0.18387623
lh_S_temporal_transverse_thickness	-0.18318725	-0.3507429	-0.21191268	0.21889977	0.96727973	-0.75296956	1.6171182	0.41680744
rh_G&S_frontomargin_thickness	-0.33123243	0.009613138	-0.21448843	0.21753436	-0.5265898	-0.03576863	-0.25548548	1.0424283
rh_G&S_occipital_inf_thickness	-0.52974725	0.779873	0.12129699	-0.3104206	-0.85819346	0.20182975	-1.0241712	0.0062519973
rh_G&S_paracentral_thickness	-1.1419575	-2.1944182	-1.3418298	-1.646124	0.62791544	-1.0290916	0.6438653	-1.2153
rh_G&S_subcentral_thickness	1.3685217	0.60657793	0.0037211382	1.0764819	0.8966017	-0.07833146	1.0256077	1.1129242
rh_G&S_transv_frontopol_thickness	-0.018876651	-0.027354643	-0.4447936	0.3914729	-0.20649926	-0.06878055	-0.5681546	0.9630528
rh_G&S_cingul-Ant_thickness	1.4306419	1.5654788	0.23554787	1.5162338	0.48304832	-0.07878896	0.30960476	1.3773009
rh_G&S_cingul-Mid-Ant_thickness	0.9410426	0.6655799	-0.17798889	1.1806062	1.5648006	-0.18917286	2.0113492	0.83218265
rh_G&S_cingul-Mid-Post_thickness	0.5349948	0.4022754	-0.80316734	0.70759153	1.4515288	-0.5951699	2.6931493	0.58644164
rh_G_cingul-Post-dorsal_thickness	0.79010797	1.2830725	-1.0060446	1.0468998	0.59029394	-0.8227025	0.7650849	1.039571
rh_G_cingul-Post-ventral_thickness	-2.3209136	-1.5073744	-1.8486277	-2.3110325	-1.2192116	-1.7161674	-1.4128184	-3.0404954
rh_G_cuneus_thickness	0.07583605	-0.5336737	-0.8616632	-0.23165672	-0.83183366	-0.85953754	-0.9777444	-0.39458346
rh_G_front_inf-Opercular_thickness	2.0498273	1.1323142	0.3171777	1.6970397	0.20315321	0.07165297	0.5843017	1.0435052
rh_G_front_inf-Orbital_thickness	0.050361373	0.25282344	-0.026726311	0.9574825	-0.7885288	-0.4052882	0.17982478	0.82791394
rh_G_front_inf-Triangul_thickness	0.36477742	-0.19710054	-0.28987944	0.738492	-0.6304401	-0.3828873	0.11634577	1.3476304
rh_G_front_middle_thickness	0.5264317	-0.16073853	-0.32021824	0.47464222	-0.32369378	-0.21362703	-0.4347343	0.9148827
rh_G_front_sup_thickness	-0.060635623	-0.7985644	-0.6260943	-0.104974486	-0.35170338	-0.45463294	-0.015225424	-0.24921936
rh_G_Ins_lg&S_cent_ins_thickness	1.4538258	1.9123443	3.1245968	1.0138565	2.8004818	1.8908651	1.9715898	0.29828468
rh_G_insular_short_thickness	2.1383612	2.5401294	1.9181223	1.7712235	1.3842132	1.4633865	1.2496028	1.2250451
rh_G_occipital_middle_thickness	0.14310707	1.1647847	0.07265577	0.42899325	-0.7221456	0.08009315	-0.6441499	1.0736513
rh_G_occipital_sup_thickness	-0.518084	-0.32882828	-0.55921257	-0.66429704	-1.002487	-0.3282022	-1.0519202	-0.46564084
rh_G_oc-temp_lat-fusifor_thickness	-0.31131083	1.2221885	0.5774882	-0.16056891	-0.6341989	0.76408094	-1.0137635	0.05253111
rh_G_oc-temp_med-Lingual_thickness	-0.911768	-0.24061671	-1.056953	-0.94572246	-0.4369534	-0.8984211	-1.6447684	-1.2280469
rh_G_oc-temp_med-Parahip_thickness	-2.3530054	-0.25332513	0.1897583	-2.3779793	-0.6114999	0.47391	-0.9263242	-2.6031733
rh_G_orbital_thickness	-0.35451818	0.5938686	0.024697157	0.3143074	-0.4895091	0.22584371	0.32268035	0.50391585
rh_G_pariet_inf-Angular_thickness	0.9985291	0.91943157	0.4437581	0.85224813	-0.6322338	0.679783	-0.5865616	1.1534448
rh_G_pariet_inf-Supramar_thickness	1.0326959	0.4827359	0.14897047	1.0539957	-0.25840855	0.124135934	-0.09767965	1.1576027
rh_G_parietal_sup_thickness	-0.28026614	-1.496621	-0.56292	-0.9761615	-1.239396	-0.38613707	-1.0899229	-0.9329606
rh_G_postcentral_thickness	-0.8948599	-1.4853797	-0.8548837	-0.87051266	-0.48573035	-0.75805825	-0.2625403	-0.8088824
rh_G_precentral_thickness	-0.8834035	-1.6452022	-0.95411116	-0.8932845	-0.29949525	-0.76836133	0.5011103	-0.6464088
rh_G_precuneus_thickness	0.8807549	-0.15153456	-0.4642548	0.25083524	-0.56782216	-0.5287528	-0.39558917	0.18677104
rh_G_rectus_thickness	0.12722157	0.55566984	-0.071171746	0.87177616	0.5043629	0.59656423	0.08077141	1.0057634
rh_G_subcallosal_thickness	0.8642502	1.5846192	1.7560252	-0.060097273	2.2438633	4.638914	0.905217	-0.3126464
rh_G_temp_sup-G_T_transv_thickness	1.9079243	1.6691	0.551693	1.2320943	2.5508368	0.004308038	1.6173073	0.14502358
rh_G_temp_sup-Lateral_thickness	0.47480458	0.31732875	1.2425369	0.7334493	-0.18699424	0.6361883	0.4405622	0.42316508
rh_G_temp_sup-Plan_polar_thickness	-0.03407245	0.4698499	1.6431855	-0.8704914	0.06941043	0.9923826	-0.78081346	-1.922269
rh_G_temp_sup-Plan_tempo_thickness	1.7102125	1.1560895	0.5510571	1.4014528	0.5278246	0.5158216	0.40192407	1.0333309
rh_G_temporal_inf_thickness	0.09363615	0.9193466	1.7936819	0.6139828	-0.88636625	1.6655443	-0.7064781	0.4716284
rh_G_temporal_middle_thickness	0.78524345	1.8341153	1.770862	1.3680735	-0.63620687	1.3349954	-0.37722492	0.9774655
rh_Lat_Fis-ant-Horizont_thickness	0.35699147	-0.59865415	-0.41306385	1.0345159	-0.2329964	-0.15322994	-0.086053364	0.7650948
rh_Lat_Fis-ant-Vertical_thickness	1.5429562	0.77146524	-0.1915034	0.8944416	-0.40776953	-0.17519474	0.4647782	0.6816664
rh_Lat_Fis-post_thickness	0.41860422	0.24379438	0.07619991	0.009787523	2.2166798	-0.3536462	1.1941365	-0.25965142
rh_Pole_occipital_thickness	-1.4686159	-0.065323636	-0.91983086	-0.96067035	-1.1205281	-0.7765903	-1.335326	-0.20462438
rh_Pole_temporal_thickness	-0.57382965	0.8462608	2.2900276	-0.40308285	-1.0866718	1.4358819	-1.0633157	-0.4939883
rh_S_calcarine_thickness	-0.8368228	-0.11509772	-1.1341249	-0.849505	-0.5559222	-1.3509382	-1.4558195	-0.8442412
rh_S_central_thickness	-1.3436034	-1.9170722	-1.3499422	-1.5291901	0.8842297	-0.9168618	1.3371661	-1.3928643
rh_S_cingul-Marginalis_thickness	0.20722242	-0.47049198	-0.9425285	0.13502368	-0.28008652	-0.77210414	0.62676746	0.12044254
rh_S_circular_insula_ant_thickness	0.43667328	1.3094759	1.1194504	0.7460516	0.5436184	1.6175278	0.87298936	0.78275836
rh_S_circular_insula_inf_thickness	0.23689888	1.0681759	2.200175	0.14480561	2.7804666	1.029666	1.2385157	-0.65316457
rh_S_circular_insula_sup_thickness	1.1661661	0.9567607	1.4492385	1.034853	1.9662521	0.8955302	1.7019207	0.7653489
rh_S_collat_transv_ant_thickness	-0.49828643	0.81967306	1.8167578	-0.6279136	-0.6012703	1.2140132	-1.1301544	-0.33915386
rh_S_collat_transv_post_thickness	-0.81913286	-0.38303277	-0.3411629	-1.3894172	-1.2657199	-0.50174737	-1.1530238	-1.3412329
rh_S_front_inf_thickness	0.25117418	-0.63290304	-0.7795083	-0.05886963	-0.43230215	-0.5706576	0.035184644	0.35141706
rh_S_front_middle_thickness	0.36528024	-0.58997095	-0.21268873	0.28671685	0.061664432	-0.3166864	0.0870685	0.65343785
rh_S_front_sup_thickness	-0.10387302	-0.7431373	-0.7183643	-0.29163077	-0.5182796	-0.55631274	-0.32692996	0.025101798
rh_S_interm_prim-Jensen_thickness	0.64643836	0.16874866	0.003949922	0.59533745	-0.4200793	0.44861436	-0.5970377	0.48218012
rh_S_intrapariet&P_trans_thickness	-0.27796778	-0.80880237	-0.6850696	-0.6230949	-1.1436458	-0.21838523	-0.8203361	-0.448586
rh_S_oc_middle&Lunatus_thickness	-0.9857457	0.2876316	-0.61087173	-0.8788687	-0.9785573	-0.09764527	-1.1566964	-0.6738086
rh_S_oc_sup&transversal_thickness	-0.951044	0.07471581	-0.72253555	-1.0154572	-1.2702936	-0.15277524	-1.0953622	-0.5592324
rh_S_occipital_ant_thickness	0.26311642	0.5287717	0.06431437	-0.10552558	-0.5023725	0.33105412	-0.43113184	-0.61638016
rh_S_oc-temp_lat_thickness	-0.36255687	0.19551215	0.36441556	-0.98983467	-0.624388	0.38280037	-0.9335041	-0.38668427
rh_S_oc-temp_med&Lingual_thickness	-0.07392299	0.77763146	0.7277646	-0.40505314	-0.5518998	0.20544635	-0.8821979	-0.31202963
rh_S_orbital_lateral_thickness	0.38401318	0.14328131	-0.0012256077	0.680449	0.11433756	-0.15202028	0.15284576	1.1342323
rh_S_orbital_med-olfact_thickness	0.18572143	0.48224616	0.72396576	-0.228209	1.3640147	1.4656231	0.903145	0.31788865
rh_S_orbital-H_Shaped_thickness	-0.76262546	-0.649313	-0.39079002	-0.9732671	0.13171542	-0.43914333	-0.38518205	-0.67266953
rh_S_parieto_occipital_thickness	0.08580899	0.07137784	-0.9250722	0.03545933	-1.0346	-0.89295644	-1.0808233	-0.43816352
rh_S_pericallosal_thickness	-2.8225954	-1.9550606	-1.5581996	-2.3775852	-0.8839426	-1.6160172	-0.1267451	-2.3962817
rh_S_postcentral_thickness	-0.3003045	-0.45452398	-0.8069734	-0.6566702	-0.11821614	-0.27733552	-0.30464914	-0.5150814
rh_S_precentral-inf-part_thickness	0.45820394	-0.5782699	-0.7835132	0.05733956	-0.42580792	-0.6038451	0.38737023	-0.29956108
rh_S_precentral-sup-part_thickness	-0.65034616	-1.4583341	-1.17995	-0.9689468	-0.07592169	-0.8401349	0.27895766	-0.8766003
rh_S_suborbital_thickness	1.3749193	1.2778941	0.24107125	1.6764375	0.45248944	0.021997957	-0.12526242	1.9795401
rh_S_subparietal_thickness	0.908847	0.6636227	-0.5663684	1.0351039	-0.13803	-0.6147908	0.44191477	1.0929435
rh_S_temporal_inf_thickness	0.13819593	0.41691276	0.9347695	0.11969721	-0.47120768	1.0523018	-0.70053405	-0.29955444
rh_S_temporal_sup_thickness	0.77768177	0.98336875	0.29812515	0.4255713	-0.14510667	0.60503864	-0.36706352	0.25428358
rh_S_temporal_transverse_thickness	1.195465	1.287037	0.14836287	0.894315	1.9184985	-0.070578456	2.1544628	0.4102068
