## Supplementary material for "Regional patterns of human cortex development correlate with underlying neurobiology": Source Data: source_supp_FigS3A_intercorrelation.csv

	ni1-5HT1a	ni2-5HT1b	ni3-5HT2a	ni4-5HT4	ni5-5HT6	ni6-5HTT	ni7-A4B2	ni8-CB1	ni9-CBF	ni10-CMRglu	ni11-COX1	ni12-D1	ni13-D2	ni14-DAT	ni15-FDOPA	ni16-GABAa	ni17-GI	ni18-H3	ni19-HDAC	ni20-M1	ni21-mGluR5	ni22-MU	ni23-NET	ni24-NMDA	ni25-SV2A	ni26-TSPO	ni27-VAChT	ce1-Ex1	ce2-Ex2	ce3-Ex3	ce4-Ex4	ce5-Ex5	ce6-Ex6	ce7-Ex7	ce8-Ex8	ce9-In1	ce10-In2	ce11-In3	ce12-In4	ce13-In5	ce14-In6	ce15-In7	ce16-In8	ce17-Astro	ce18-Endo	ce19-Micro	ce20-OPC	ce21-Oligo	mr1-Microstr
ni1-5HT1a	1.0	-0.14175770072222613	0.7803595953164505	0.9313903685907521	0.15744233481529743	0.7863713597174767	-0.1234225596641704	0.4986802992555629	-0.14523001291937054	-0.4106619974309332	-0.35897711161373674	0.4402395821379522	0.6883100056637929	0.41950936006544826	0.37051199946693714	0.02664944083927785	-0.18776028459633445	0.330809922372722	-0.04330765500468281	0.17319730359040042	0.3076550046828091	0.4686807064563536	-0.2137433968689961	0.38553030499339225	0.12965273176203185	0.5749638146570074	0.299218544664374	0.5755377512826474	-0.08699072329033694	-0.4080152005778269	0.4253636020975072	0.44512589544899883	0.21648869355826778	0.34600980016963445	0.2805763648756906	0.458818754705808	0.19127779132762335	0.26055185963192545	-0.48426873248529	0.37192636087507364	-0.22203370386840338	0.1189227332891082	0.36763071311047624	0.20577271049021012	0.0074826790728916345	0.46187660809658515	0.4973561907555267	-0.08551770942491843	-0.4382480000888438
ni2-5HT1b	-0.14175770072222613	1.0	0.14910582408185477	-0.05332109263077624	0.5247892735908076	-0.2276178383560934	0.684038099186709	0.30784749960205376	0.4522297945116737	0.535831818669786	0.17211266875696407	0.06671059499439173	-0.07727560460062857	-0.2978821857057715	-0.2662982116481637	0.4658451082228647	0.4593706156505773	0.3926155987517445	0.6674761324809263	0.44086519062549745	0.3628010972210397	0.2745125621443934	0.4931793867556092	0.20381880305178485	0.4106323828279725	0.045891529113005626	0.07258169003135446	-0.3170045376155036	0.3839264110038233	0.3021394369579426	0.10145865005224851	0.12219652588528701	-0.1234150399729107	-0.10878515880694788	0.0819932731081841	-0.11767337074356998	-0.05033504317340425	-0.2671071569387617	0.06502662125519612	-0.012827174406582851	0.49828164449296236	-0.010235903941762867	0.18279446540112934	-0.24637699322020182	-0.09924527319688145	-0.014643377366300428	-0.0340509134517751	-0.03171414276474994	-0.1002306237205566
ni3-5HT2a	0.7803595953164505	0.14910582408185477	1.0	0.9194186653438811	0.25966083875959234	0.6965502689376132	-0.0042904156039343	0.3314355308602672	0.12976378652313456	0.006885395188367384	-0.08725572579839119	0.41849135808867355	0.3780044940159993	0.1646275778586421	0.10654223597656004	0.31591007525810977	-0.02112631738710358	0.2615043477938972	0.29040079663281965	0.2839781296157135	0.3242762005945132	0.2740313248462817	-0.0634344795418621	0.48853729774151633	0.24537919648178516	0.4702910004923428	0.19926185602120405	0.3000706622490498	0.031315040840480785	0.024701902675054784	0.2626052101118609	0.28557188702922376	-0.029602951426224725	0.04219683436982899	0.08641038667581996	0.1159670654151729	-0.0467893985418537	0.020402398853218057	-0.19528230677065242	0.37102211545245417	-0.06723807008194353	0.19089025757507214	0.430783290547365	-0.12001978157369345	-0.06081773477848331	0.14677696275730337	0.15568445498012207	-0.05934086485582549	-0.19730359040042644
ni4-5HT4	0.9313903685907521	-0.05332109263077624	0.9194186653438811	1.0	0.2312382235680414	0.7759470194753033	-0.1196541014374188	0.426202260334571	-0.06591470253982239	-0.23653923749801026	-0.243191417688062	0.41523745358836445	0.5777438855099449	0.27043685241192433	0.22970566786482413	0.16140328796129372	-0.14379740650114572	0.2641400474574012	0.12093863484084001	0.27226185231937866	0.3242391823408123	0.33767310660886884	-0.15420693944183878	0.4181470883292552	0.20528472589834046	0.5305493138666677	0.19760714008077382	0.47307074226231793	-0.05872196766891536	-0.19264669164758033	0.3321395622798168	0.334757825145312	0.04498669178247372	0.1844795624147102	0.1247376676059959	0.25846573266545575	0.0695382082251952	0.15158739416334938	-0.34638383772184805	0.3960267186207952	-0.23393349650893086	0.12630708290239728	0.39735705836835905	0.04088384687984208	-0.037841417718022186	0.30829370431189	0.32272692655864776	-0.08437631648208106	-0.30689242865657057
ni5-5HT6	0.15744233481529743	0.5247892735908076	0.25966083875959234	0.2312382235680414	1.0	-0.08467185169006837	0.44245697553463614	0.455739124962519	0.1418502463564784	0.15841961671300117	0.15939689861070494	0.2359358399626856	0.4744703613351744	0.001654715940430226	0.14934274090554053	0.36452244601813155	0.18280724225115405	0.29121519821423947	0.4195500801445193	0.6071808008529006	0.620074258616924	0.2772185964899292	0.3838052543709303	0.38561174515153424	0.5431281164742334	0.2128623624309147	0.05957717750622832	0.19176558256839674	0.13356996671264795	0.05213774993278423	0.374577400227103	0.27036745333460294	-0.2366732251774645	-0.060925704381184144	0.011356088569784007	-0.06599256359364465	-0.06192827926340616	0.004291791707358098	-0.22960507225779928	0.32732527481653145	-0.00482392760638363	0.0055180179094604116	0.07978568033867602	-0.1513001178990204	-0.1644030003982143	-0.043453909029845826	-0.0560747843741253	-0.12788228228465764	-0.22997960294221081
ni6-5HTT	0.7863713597174767	-0.2276178383560934	0.6965502689376132	0.7759470194753033	-0.08467185169006837	1.0	-0.3446362401300081	0.1830811773285407	0.06415633548902965	-0.31207128234932646	-0.11598189067028952	0.4085630624460922	0.38079567034504713	0.4873156953693866	0.32920333016210296	0.18668305341363828	-0.40420601398549627	0.2755490732480186	-0.13536094648271063	0.04624320252316417	0.14579269037562423	0.17722859141842842	-0.26196707596515845	0.3051377634311479	0.012275252927218412	0.5283467277714641	0.3121305115552479	0.28224218160307485	-0.09109742425020789	-0.20860691256110697	0.13491765871778869	0.18862868000421362	0.3421421747586011	0.1257363864309786	0.26091047295518177	0.3200045501476911	0.13925186705477927	0.09907946273559089	-0.23104145357944428	0.24231656494720266	-0.23093348397674343	0.206516929537398	0.37984284638738824	0.03811134172477427	0.09150231026033602	0.3472938672303265	0.3550483983385899	0.005431256621575814	-0.12319304649122483
ni7-A4B2	-0.1234225596641704	0.684038099186709	-0.0042904156039343	-0.1196541014374188	0.44245697553463614	-0.3446362401300081	1.0	0.3014026216327271	0.3479789884391994	0.44699541343836646	0.0010439147543653776	0.057985392597089624	-0.02509467418384005	-0.21763771715833077	-0.16557894697875522	0.3461169702780441	0.5104150856787482	0.4164923723888249	0.4941825814309036	0.30427893994528704	0.47158293754650416	0.3215257443445363	0.6237020474796122	0.2112668756964059	0.40560530397539024	-0.04800527139932701	0.29890388950791635	-0.11642979228389076	0.40720350052895105	0.12598510212291444	0.17817298079980978	0.2045831168318813	-0.10431406043796161	-0.021150473957645254	0.20836205292641044	-0.04004515443029097	-0.03497443916059115	-0.14407772268978256	0.0788833629446762	0.014113169495894555	0.5558043783604506	-0.12666376819703395	-0.18949822091167925	-0.0740170187086601	0.06124575713204732	-0.01037665003099788	0.016716008132432483	0.07140646795764354	-0.09036525910926678
ni8-CB1	0.4986802992555629	0.30784749960205376	0.3314355308602672	0.426202260334571	0.455739124962519	0.1830811773285407	0.3014026216327271	1.0	-0.07481759255488882	-0.2535861433272747	-0.4480356263673618	0.47825362686340633	0.7154554911026627	0.09584025883162987	0.20696165279099124	0.09810947778349505	0.11784761065681487	0.726535054435342	0.2719249862107005	0.6082839448131874	0.6084653342563218	0.7985799797880335	0.16745577244139084	0.2206547048349541	0.5145574282678789	0.4804821257362005	0.361290752470043	0.44758027588182314	0.02162862505532037	-0.43794784489801314	0.595244131804169	0.5811039699075993	0.12628587458758106	0.437970981241449	0.15712662038762604	0.48152514775951705	0.3890684633324505	0.24726967047110335	-0.6372211709113571	0.10522023388920074	0.05759407092641559	-0.3125642877044319	0.2413351983797969	0.2717941945131496	-0.3391942189991444	0.47909968775598766	0.5207335377688765	-0.4153050767887528	-0.7289301354497902
ni9-CBF	-0.14523001291937054	0.4522297945116737	0.12976378652313456	-0.06591470253982239	0.1418502463564784	0.06415633548902965	0.3479789884391994	-0.07481759255488882	1.0	0.7418791205943651	0.2006833569633186	0.3224400952109485	-0.31663933485601753	0.08937687173545275	0.1051503496374062	0.5176373469757938	0.2973084027734076	0.37186316572702	0.40645672381051096	0.045617594035618964	0.3878032257706275	0.13400978022262777	0.27175100041830624	0.4448705656759348	0.102303645927807	0.19210252575545	0.3604726490632531	-0.37365773057552626	0.4311052713268479	0.22486790593930023	-0.013891446204633916	0.10360647393454722	0.21538200513058423	-0.1024265204193167	0.25374977466177295	-0.009638215069668972	-0.06103174595526532	-0.18686260578860714	0.2873668816741251	-0.15397043753724635	0.49408625421658714	-0.04273089829747418	0.04745071235839629	-0.202996349277903	0.12024921697943271	-0.04055608201450027	-0.060811950692624336	0.12851660370052503	0.19263188678337287
ni10-CMRglu	-0.4106619974309332	0.535831818669786	0.006885395188367384	-0.23653923749801026	0.15841961671300117	-0.31207128234932646	0.44699541343836646	-0.2535861433272747	0.7418791205943651	1.0	0.3145737162995073	-0.05307307033098021	-0.5452751751888857	-0.3476384205051511	-0.2873578961786057	0.31643943628603266	0.6172164494312146	0.03721074862014459	0.48646057370889584	0.0029614602960719933	0.07758655793171614	-0.1326771230893954	0.3158730570044089	0.17932382457789936	0.0224515708695958	-0.09267889996557302	-0.024828142757193573	-0.49356954254651886	0.45238299517339053	0.5245491064071792	-0.23706847104449433	-0.1430346592065477	-0.229522167027154	-0.29039388660698773	-0.031259128010510714	-0.3603890376150418	-0.243677753152681	-0.3713556644036549	0.45723777123768866	-0.1466246484963504	0.5056698501634908	-0.0620998738105557	-0.07042510139023776	-0.33465756765708976	0.06820401242039206	-0.297303941179841	-0.3451691796914637	0.15125962929800757	0.3478901446303172
ni11-COX1	-0.35897711161373674	0.17211266875696407	-0.08725572579839119	-0.243191417688062	0.15939689861070494	-0.11598189067028952	0.0010439147543653776	-0.4480356263673618	0.2006833569633186	0.3145737162995073	1.0	0.013652331964891889	-0.19992448276245017	0.15395521531667264	0.06396384056978496	0.3410602768225012	-0.05676749205033002	-0.36030976874696913	0.07016439806468569	-0.05031891225563325	-0.1424388365903227	-0.4308591566501442	0.01591044544064678	0.10842646508993585	0.0023617645861174143	-0.03862484591151897	-0.27208046287624427	-0.23200932394651247	0.06332224395541869	0.5439836348933291	-0.33729896686602084	-0.4270756915117632	-0.37215386825219327	-0.49875208347615885	-0.1472030570822477	-0.4672056792013191	-0.29424994384630315	-0.24613406161412496	0.4340397308859669	0.2760840581918881	-0.11966695233629608	0.3577437823488714	0.1563303445677074	-0.3811924664211487	0.18676234830038493	-0.4255486928449943	-0.4848394289567087	0.2479464085166032	0.44919059588282984
ni12-D1	0.4402395821379522	0.06671059499439173	0.41849135808867355	0.41523745358836445	0.2359358399626856	0.4085630624460922	0.057985392597089624	0.47825362686340633	0.3224400952109485	-0.05307307033098021	0.013652331964891889	1.0	0.48409140547203827	0.6304208605263255	0.5866245645727909	0.41952416736692866	-0.07198199432139989	0.5199694969589505	0.1889559741908735	0.23948959231797198	0.5568026593913459	0.6022869877136416	-0.20496636891651274	0.5177521035622665	0.27386104087925756	0.686055594013408	0.3845011975405072	0.4253385377254516	0.15765104417217293	-0.2881631574940437	0.5365009558204374	0.48838892964549857	0.24344831774694176	0.3537662593065175	0.2224983587657409	0.4822308062343118	0.28812074086441125	0.3687084811088649	-0.3662097560177885	0.23965010136621603	-0.1038629017409617	-0.0978011797607578	0.3973319939963035	0.24470153634971928	-0.07716356141594151	0.22291866900482626	0.28640479539291586	-0.18704576850747462	-0.45442127513076697
ni13-D2	0.6883100056637929	-0.07727560460062857	0.3780044940159993	0.5777438855099449	0.4744703613351744	0.38079567034504713	-0.02509467418384005	0.7154554911026627	-0.31663933485601753	-0.5452751751888857	-0.19992448276245017	0.48409140547203827	1.0	0.44103547459252157	0.4977178246593395	0.013111865460858749	-0.2575507982986411	0.3728885713545349	-0.022740313248462818	0.45070834428456674	0.47199754198795424	0.5435390190903134	-0.10269603941703655	0.31536220510333646	0.36535905855177186	0.529701595856917	0.2043111458260068	0.7023306973971984	-0.2585833424112549	-0.4352061882008599	0.5203402199304664	0.4289439512442116	0.022303435072200575	0.34854515780448436	0.09866879263960378	0.3760966867793933	0.24844191187185524	0.2640820800345187	-0.6923435091473714	0.43552624095172304	-0.36039096564366147	0.009863794418168927	0.30902442715874034	0.18612031477003893	-0.1919738096593198	0.40745800030674584	0.42542337098471655	-0.24326708305669392	-0.5712804984137678
ni14-DAT	0.41950936006544826	-0.2978821857057715	0.1646275778586421	0.27043685241192433	0.001654715940430226	0.4873156953693866	-0.21763771715833077	0.09584025883162987	0.08937687173545275	-0.3476384205051511	0.15395521531667264	0.6304208605263255	0.44103547459252157	1.0	0.8281168444159815	0.1248292533048046	-0.3229694562388714	0.17970141076564855	-0.3735252853181904	-0.17226074177176764	0.2703220958254515	0.30329795622221317	-0.43035941022518204	0.4636499257784013	-0.0856972573175833	0.6037751215124177	0.3614092108818859	0.4186579185583376	0.03533883656970646	-0.4228301724912769	0.29816384194420836	0.27568688429623855	0.41929802406006395	0.3792567256870123	0.4315294376231726	0.530707229818366	0.26741949757514627	0.3619237483962893	-0.27390152979443555	0.2748963925621789	-0.2526083817189356	0.12077749682121892	0.29605843469154214	0.29819854645936217	0.24927289220692772	0.3259660146396728	0.3741397377304407	0.09031850068786618	-0.27993203448620513
ni15-FDOPA	0.37051199946693714	-0.2662982116481637	0.10654223597656004	0.22970566786482413	0.14934274090554053	0.32920333016210296	-0.16557894697875522	0.20696165279099124	0.1051503496374062	-0.2873578961786057	0.06396384056978496	0.5866245645727909	0.4977178246593395	0.8281168444159815	1.0	0.061598374158297456	-0.2038336103532652	0.1847099804913803	-0.3279076912825714	-0.1343318390298256	0.3563043936965318	0.412916409081318	-0.3508886231800901	0.4723603208742231	-0.08024446854744074	0.6239870880331091	0.3331272650543983	0.45570306045644116	0.009911995133660369	-0.4876890552565628	0.391758063256873	0.3815317994582084	0.3869688401656432	0.40692008032186133	0.3893248911388649	0.5281390956969819	0.23256074013173456	0.4458624023817081	-0.3492103276782663	0.15888691051737355	-0.2670261797367361	-0.022328499444256123	0.1773921292088484	0.414042218042877	0.18247826870750547	0.21579460325519098	0.30418314729477974	0.013247484645668234	-0.35723355186442435
ni16-GABAa	0.02664944083927785	0.4658451082228647	0.31591007525810977	0.16140328796129372	0.36452244601813155	0.18668305341363828	0.3461169702780441	0.09810947778349505	0.5176373469757938	0.31643943628603266	0.3410602768225012	0.41952416736692866	0.013111865460858749	0.1248292533048046	0.061598374158297456	1.0	-0.0904689102196293	0.3458578425021378	0.5338624475728982	0.48275504651343576	0.5557846574145712	0.015921550916757052	0.30334237812665427	0.4051499794548692	0.5991996653549866	0.2328300084771801	0.14327544912396303	-0.13918245802447157	0.07017060161244294	0.34654964818313866	0.049907020819840234	0.06515387114409353	-0.0020147899075423237	-0.24758008307886825	-0.11529032736967304	-0.17059390029593524	-0.10837641673958044	-0.14269147011224864	0.08577606525995257	0.07799068569377467	0.09954604566154805	0.144125923405274	0.1690360531712518	-0.39534034043219707	-0.1845104108726247	-0.17622759992257514	-0.19460942478239188	-0.13740095957990783	0.18457301295268697
ni17-GI	-0.18776028459633445	0.4593706156505773	-0.02112631738710358	-0.14379740650114572	0.18280724225115405	-0.40420601398549627	0.5104150856787482	0.11784761065681487	0.2973084027734076	0.6172164494312146	-0.05676749205033002	-0.07198199432139989	-0.2575507982986411	-0.3229694562388714	-0.2038336103532652	-0.0904689102196293	1.0	0.1601779837637939	0.2170010031946753	-0.08041105068909479	0.09861292603382728	0.3276744762842558	0.16711150268197247	0.19299836749501179	-0.06515953016432403	-0.037033061002380276	0.10858564358084971	-0.2126384204048113	0.5637015835865686	0.09155051097582746	0.21098417184914495	0.22457677361773193	-0.10139116905056049	0.14403145000291076	0.1659994080952909	0.09706081677080924	0.11303646191329315	-0.03847573913388958	0.0707740745703958	-0.05249636325604056	0.5541231374041091	-0.31913886529746477	-0.07407871562448914	0.08863918776014429	0.05212618176106628	-0.005236525730990383	0.03393715976321529	0.06445399675515778	-0.1696176384575234
ni18-H3	0.330809922372722	0.3926155987517445	0.2615043477938972	0.2641400474574012	0.29121519821423947	0.2755490732480186	0.4164923723888249	0.726535054435342	0.37186316572702	0.03721074862014459	-0.36030976874696913	0.5199694969589505	0.3728885713545349	0.17970141076564855	0.1847099804913803	0.3458578425021378	0.1601779837637939	1.0	0.3445177817181652	0.5160455620666551	0.6829127442742016	0.6831459592725173	0.3436774673591548	0.37483573149920224	0.4825440424673407	0.42117147965661866	0.6611423092727023	0.10858464383050347	0.24310320062402302	-0.2964247601292771	0.38506009183218204	0.5048369417997987	0.3790060819664568	0.3179107110667428	0.335833665115081	0.42623121497635313	0.30571014596154866	0.0590574446487358	-0.38944828497052303	-0.07284670533652786	0.3351781353843974	-0.33365499277486776	0.199109443580673	0.17925460485543776	-0.17176614169668716	0.4366040089501117	0.48785486571785336	-0.24530500930767213	-0.4355752821716388
ni19-HDAC	-0.04330765500468281	0.6674761324809263	0.29040079663281965	0.12093863484084001	0.4195500801445193	-0.13536094648271063	0.4941825814309036	0.2719249862107005	0.40645672381051096	0.48646057370889584	0.07016439806468569	0.1889559741908735	-0.022740313248462818	-0.3735252853181904	-0.3279076912825714	0.5338624475728982	0.2170010031946753	0.3445177817181652	1.0	0.5612189370578632	0.34381073307247806	0.10359558298196841	0.45198917586261783	0.1631801641389369	0.5122437874115726	0.06393052414145416	-0.014466733546311686	-0.13807576959678805	0.15574422386733144	0.39147657107840295	0.020813068949205153	0.08660126150916608	-0.23409545091298212	-0.1958317949272549	-0.15164523502193913	-0.2813437202663143	-0.14960152468510193	-0.2199128723867799	0.1373122702634036	-0.0018605476179697055	0.2940571409843374	0.020878621922273514	0.1714576571175419	-0.30402119289072854	-0.24404793464765528	-0.11781218880418534	-0.15058481928112738	-0.1742687228450029	0.03752170195123215
ni20-M1	0.17319730359040042	0.44086519062549745	0.2839781296157135	0.27226185231937866	0.6071808008529006	0.04624320252316417	0.30427893994528704	0.6082839448131874	0.045617594035618964	0.0029614602960719933	-0.05031891225563325	0.23948959231797198	0.45070834428456674	-0.17226074177176764	-0.1343318390298256	0.48275504651343576	-0.08041105068909479	0.5160455620666551	0.5612189370578632	1.0	0.5808534188208205	0.21893705786323236	0.41593339675794133	0.13439847188648724	0.8681409803173945	0.11826221509826496	0.03394203681835513	0.14046652508516363	-0.15839333519074117	0.09803832728097571	0.1821620720138816	0.18560938718582962	-0.20772773151054305	-0.11160779270612678	-0.25476006165847365	-0.13470943162686566	0.029358091791528193	-0.11127617178354565	-0.27764961743105016	0.08826322217931104	-0.0508710351296691	-0.12758729390585002	0.15268637047655428	-0.21508508872315693	-0.5036955488569612	0.05546745535893312	0.021063712669760655	-0.456092522237612	-0.18436941255733202
ni21-mGluR5	0.3076550046828091	0.3628010972210397	0.3242762005945132	0.3242391823408123	0.620074258616924	0.14579269037562423	0.47158293754650416	0.6084653342563218	0.3878032257706275	0.07758655793171614	-0.1424388365903227	0.5568026593913459	0.47199754198795424	0.2703220958254515	0.3563043936965318	0.5557846574145712	0.09861292603382728	0.6829127442742016	0.34381073307247806	0.5808534188208205	1.0	0.5599418073051822	0.3811917656596468	0.5873871405990294	0.6041230930972062	0.3813176277222298	0.5368905407256318	0.2823405110626774	0.17672310327782717	-0.1849943460561588	0.50404066597988	0.5079815564784603	0.14841964314125175	0.16453410634435103	0.1559235305289596	0.25565659496661447	0.1258964128064102	0.15507905399354954	-0.3442109494674938	0.0967253397909888	0.15451606963660947	-0.23272847862164478	0.06259923322304704	0.028534823570934346	-0.23226960781016626	0.16610737769799172	0.20734790987247048	-0.26568234378883465	-0.32487219447909765
ni22-MU	0.4686807064563536	0.2745125621443934	0.2740313248462817	0.33767310660886884	0.2772185964899292	0.17722859141842842	0.3215257443445363	0.7985799797880335	0.13400978022262777	-0.1326771230893954	-0.4308591566501442	0.6022869877136416	0.5435390190903134	0.30329795622221317	0.412916409081318	0.015921550916757052	0.3276744762842558	0.6831459592725173	0.10359558298196841	0.21893705786323236	0.5599418073051822	1.0	-0.04456627563051341	0.40321392478631213	0.1678037440261793	0.5142057548577204	0.5240711194690102	0.379528577722384	0.31163112185251757	-0.5833597633925989	0.7357241530896703	0.7460815228344716	0.35727141533705525	0.6579243422292417	0.43994913860521784	0.7443578652484976	0.5027141822895554	0.40031658229953365	-0.6123881622901656	0.04809660194598163	0.20811912132033358	-0.41646575001778674	0.2660525252838089	0.5266757219746617	-0.09798241445100564	0.5260510407018926	0.6279743456514786	-0.24330178757184776	-0.8403254644865383
ni23-NET	-0.2137433968689961	0.4931793867556092	-0.0634344795418621	-0.15420693944183878	0.3838052543709303	-0.26196707596515845	0.6237020474796122	0.16745577244139084	0.27175100041830624	0.3158730570044089	0.01591044544064678	-0.20496636891651274	-0.10269603941703655	-0.43035941022518204	-0.3508886231800901	0.30334237812665427	0.16711150268197247	0.3436774673591548	0.45198917586261783	0.41593339675794133	0.3811917656596468	-0.04456627563051341	1.0	0.03450101244923872	0.4010224441672189	-0.21017853903759945	0.3365736644739521	-0.23806911789809668	0.07353501155374567	0.3163393677417217	-0.12791313074257218	-0.03259525184393351	-0.12649410167850408	-0.38941550848398887	0.0395053064167868	-0.35944237556278985	-0.1969943961849085	-0.3260527759275574	0.24320153008362555	-0.03774308825841964	0.49302776650439506	0.03966340476359874	-0.3372661903794867	-0.35078167100328733	-0.029028398897566723	-0.11823442707189039	-0.16375132672477	0.07193089174219044	0.24730044384886188
ni24-NMDA	0.38553030499339225	0.20381880305178485	0.48853729774151633	0.4181470883292552	0.38561174515153424	0.3051377634311479	0.2112668756964059	0.2206547048349541	0.4448705656759348	0.17932382457789936	0.10842646508993585	0.5177521035622665	0.31536220510333646	0.4636499257784013	0.4723603208742231	0.4051499794548692	0.19299836749501179	0.37483573149920224	0.1631801641389369	0.13439847188648724	0.5873871405990294	0.40321392478631213	0.03450101244923872	1.0	0.17314177620984908	0.44502974416684865	0.48777101988990773	0.24344831774694176	0.2750795552810464	-0.035595264376120934	0.4276058993821691	0.4546330045725311	0.16894929188336721	0.14318697346750067	0.3299049771096335	0.23511923411002036	0.05760178304089422	0.10143744173743229	-0.16837088329746988	0.3286556145640953	0.16902641302815352	0.013249412674287893	0.23591743795855866	-0.04244362203314518	0.05459020233698885	0.11465600595380565	0.14735537134320068	0.01194606532739927	-0.1526780855639916
ni25-SV2A	0.12965273176203185	0.4106323828279725	0.24537919648178516	0.20528472589834046	0.5431281164742334	0.012275252927218412	0.40560530397539024	0.5145574282678789	0.102303645927807	0.0224515708695958	0.0023617645861174143	0.27386104087925756	0.36535905855177186	-0.0856972573175833	-0.08024446854744074	0.5991996653549866	-0.06515953016432403	0.4825440424673407	0.5122437874115726	0.8681409803173945	0.6041230930972062	0.1678037440261793	0.4010224441672189	0.17314177620984908	1.0	0.12482184965406441	0.006248681224711905	0.13237458896846016	-0.1266252076246408	0.097974702336527	0.19941214407395927	0.16111763963031753	-0.19887615211769444	-0.10124849493270582	-0.2817196858471476	-0.13783476601933084	-0.010677422495664486	-0.05991156132724418	-0.23464879512682388	0.08555434196869194	0.04390892378408505	-0.10045800319864616	0.09183585921153681	-0.26083913589625446	-0.4584003724953423	-0.0055025936805031496	-0.03000398137911353	-0.40545285054230185	-0.10857823993010954
ni26-TSPO	0.5749638146570074	0.045891529113005626	0.4702910004923428	0.5305493138666677	0.2128623624309147	0.5283467277714641	-0.04800527139932701	0.4804821257362005	0.19210252575545	-0.09267889996557302	-0.03862484591151897	0.686055594013408	0.529701595856917	0.6037751215124177	0.6239870880331091	0.2328300084771801	-0.037033061002380276	0.42117147965661866	0.06393052414145416	0.11826221509826496	0.3813176277222298	0.5142057548577204	-0.21017853903759945	0.44502974416684865	0.12482184965406441	1.0	0.3709340075591274	0.38138912534035374	0.031255271953271394	-0.2742562870604526	0.4000832908365551	0.42598057125579764	0.2684490648580435	0.40037249512950374	0.2814709701552118	0.47579697473051397	0.3244313038584252	0.27782699606405864	-0.3789906577374995	0.26003900401909646	-0.03171028670751062	0.02658173057922107	0.39748816431449574	0.1668111081441668	-0.0009736544529271516	0.4150100884099452	0.44302434425357196	-0.11331988212038284	-0.4144600702606455
ni27-VAChT	0.299218544664374	0.07258169003135446	0.19926185602120405	0.19760714008077382	0.05957717750622832	0.3121305115552479	0.29890388950791635	0.361290752470043	0.3604726490632531	-0.024828142757193573	-0.27208046287624427	0.3845011975405072	0.2043111458260068	0.3614092108818859	0.3331272650543983	0.14327544912396303	0.10858564358084971	0.6611423092727023	-0.014466733546311686	0.03394203681835513	0.5368905407256318	0.5240711194690102	0.3365736644739521	0.48777101988990773	0.006248681224711905	0.3709340075591274	1.0	0.11377682490324173	0.2334302810392002	-0.305206930491818	0.29360019820147853	0.44151855390161926	0.5255343290318243	0.23162564625120058	0.5911412869015374	0.4374118529417483	0.2771849625337126	0.09532944707035661	-0.14387720771333815	-0.009933203448476605	0.4235416150519306	-0.16462279566085528	0.011548891431749779	0.19787357723547241	0.19604580610403688	0.41697860563061573	0.4798400507459362	0.08546565265218768	-0.2459974013185902
ce1-Ex1	0.5755377512826474	-0.3170045376155036	0.3000706622490498	0.47307074226231793	0.19176558256839674	0.28224218160307485	-0.11642979228389076	0.44758027588182314	-0.37365773057552626	-0.49356954254651886	-0.23200932394651247	0.4253385377254516	0.7023306973971984	0.4186579185583376	0.45570306045644116	-0.13918245802447157	-0.2126384204048113	0.10858464383050347	-0.13807576959678805	0.14046652508516363	0.2823405110626774	0.379528577722384	-0.23806911789809668	0.24344831774694176	0.13237458896846016	0.38138912534035374	0.11377682490324173	1.0	-0.1807027285487329	-0.39716271034812517	0.5176646152422377	0.37113044283004026	-0.08914827325590363	0.28664029120972345	0.011733993490969106	0.37202119291101754	0.19600743448552435	0.5096594326963121	-0.4526321472089831	0.42916030416608825	-0.4006640136967285	0.025912729628429967	0.06854148350377123	0.32153378680610184	-0.18504850924683416	0.15843397652430088	0.23632640784785525	-0.3040118458192587	-0.45607709800865476
ce2-Ex2	-0.08699072329033694	0.3839264110038233	0.031315040840480785	-0.05872196766891536	0.13356996671264795	-0.09109742425020789	0.40720350052895105	0.02162862505532037	0.4311052713268479	0.45238299517339053	0.06332224395541869	0.15765104417217293	-0.2585833424112549	0.03533883656970646	0.009911995133660369	0.07017060161244294	0.5637015835865686	0.24310320062402302	0.15574422386733144	-0.15839333519074117	0.17672310327782717	0.31163112185251757	0.07353501155374567	0.2750795552810464	-0.1266252076246408	0.031255271953271394	0.2334302810392002	-0.1807027285487329	1.0	0.057220088535159565	0.2025781623555905	0.19578378295004087	0.08167522712199034	0.13837474742800734	0.5135849027501427	0.2138725648975059	0.21070673885212776	0.10648897937778601	0.25423781099131615	0.15533370351518516	0.435993244181204	-0.17154843983773696	0.16026946153964802	0.2038082458007496	0.39937223327626364	0.08631021239183749	0.14679638455724708	0.328779325343575	-0.14376731008201765
ce3-Ex3	-0.4080152005778269	0.3021394369579426	0.024701902675054784	-0.19264669164758033	0.05213774993278423	-0.20860691256110697	0.12598510212291444	-0.43794784489801314	0.22486790593930023	0.5245491064071792	0.5439836348933291	-0.2881631574940437	-0.4352061882008599	-0.4228301724912769	-0.4876890552565628	0.34654964818313866	0.09155051097582746	-0.2964247601292771	0.39147657107840295	0.09803832728097571	-0.1849943460561588	-0.5833597633925989	0.3163393677417217	-0.035595264376120934	0.097974702336527	-0.2742562870604526	-0.305206930491818	-0.39716271034812517	0.057220088535159565	1.0	-0.4520344577607083	-0.3905611339904061	-0.45422084432310705	-0.6796885845171441	-0.34434238736445943	-0.771543812564589	-0.40371030185245166	-0.5468704209276141	0.5388845186864714	0.1345071182885259	0.21414634522542533	0.4015354834729227	0.03153872256412629	-0.7046141625406814	-0.11835022288032329	-0.5097866827078803	-0.6161484120740981	0.07199265805993861	0.6652566350698
ce4-Ex4	0.4253636020975072	0.10145865005224851	0.2626052101118609	0.3321395622798168	0.374577400227103	0.13491765871778869	0.17817298079980978	0.595244131804169	-0.013891446204633916	-0.23706847104449433	-0.33729896686602084	0.5365009558204374	0.5203402199304664	0.29816384194420836	0.391758063256873	0.049907020819840234	0.21098417184914495	0.38506009183218204	0.020813068949205153	0.1821620720138816	0.50404066597988	0.7357241530896703	-0.12791313074257218	0.4276058993821691	0.19941214407395927	0.4000832908365551	0.29360019820147853	0.5176646152422377	0.2025781623555905	-0.4520344577607083	1.0	0.8151789983496059	0.30957228571869266	0.5640183240016658	0.2528457729859794	0.6583067265127327	0.4409598506933198	0.6032074715037096	-0.600650903089476	0.2284677556182808	0.043700738821279284	-0.2311515740440825	0.08603257600296145	0.37631684481668287	-0.2764911387719217	0.22813227831505561	0.36042601761448645	-0.38789273980843086	-0.6636255228575696
ce5-Ex5	0.44512589544899883	0.12219652588528701	0.28557188702922376	0.334757825145312	0.27036745333460294	0.18862868000421362	0.2045831168318813	0.5811039699075993	0.10360647393454722	-0.1430346592065477	-0.4270756915117632	0.48838892964549857	0.4289439512442116	0.27568688429623855	0.3815317994582084	0.06515387114409353	0.22457677361773193	0.5048369417997987	0.08660126150916608	0.18560938718582962	0.5079815564784603	0.7460815228344716	-0.03259525184393351	0.4546330045725311	0.16111763963031753	0.42598057125579764	0.44151855390161926	0.37113044283004026	0.19578378295004087	-0.3905611339904061	0.8151789983496059	1.0	0.5147957058905187	0.6113707525488563	0.40751623401662734	0.6844122591889933	0.4035020745607947	0.5324796014375395	-0.5760955069177733	0.07447210525503987	0.19716425277250782	-0.24612851479956196	0.07819706013912668	0.3875611185661623	-0.2804166088257523	0.27148982771119645	0.4043041352397699	-0.3913014976940756	-0.6170057908342458
ce6-Ex6	0.21648869355826778	-0.1234150399729107	-0.029602951426224725	0.04498669178247372	-0.2366732251774645	0.3421421747586011	-0.10431406043796161	0.12628587458758106	0.21538200513058423	-0.229522167027154	-0.37215386825219327	0.24344831774694176	0.022303435072200575	0.41929802406006395	0.3869688401656432	-0.0020147899075423237	-0.10139116905056049	0.3790060819664568	-0.23409545091298212	-0.20772773151054305	0.14841964314125175	0.35727141533705525	-0.12649410167850408	0.16894929188336721	-0.19887615211769444	0.2684490648580435	0.5255343290318243	-0.08914827325590363	0.08167522712199034	-0.45422084432310705	0.30957228571869266	0.5147957058905187	1.0	0.49608995418999585	0.6265173599864267	0.6591164993136212	0.4241435688615366	0.3173808091558311	-0.25029306063270246	-0.33380762883099657	0.15982601452963768	-0.08236160597226722	0.03011198001018	0.41149183286289387	0.13365492881711474	0.4231911218052535	0.5208805700800518	-0.04243595082751068	-0.2511854965976282
ce7-Ex7	0.34600980016963445	-0.10878515880694788	0.04219683436982899	0.1844795624147102	-0.060925704381184144	0.1257363864309786	-0.021150473957645254	0.437970981241449	-0.1024265204193167	-0.29039388660698773	-0.49875208347615885	0.3537662593065175	0.34854515780448436	0.3792567256870123	0.40692008032186133	-0.24758008307886825	0.14403145000291076	0.3179107110667428	-0.1958317949272549	-0.11160779270612678	0.16453410634435103	0.6579243422292417	-0.38941550848398887	0.14318697346750067	-0.10124849493270582	0.40037249512950374	0.23162564625120058	0.28664029120972345	0.13837474742800734	-0.6796885845171441	0.5640183240016658	0.6113707525488563	0.49608995418999585	1.0	0.39462927829963135	0.806371755124705	0.5596763993645212	0.473670815788256	-0.5990544938534388	-0.077240757021887	0.038522048956549905	-0.32252479447195104	0.20530439745191492	0.6147679422516311	0.03901176869803958	0.550911572810143	0.6696088411765613	-0.1071483658013666	-0.7198159889488744
ce8-Ex8	0.2805763648756906	0.0819932731081841	0.08641038667581996	0.1247376676059959	0.011356088569784007	0.26091047295518177	0.20836205292641044	0.15712662038762604	0.25374977466177295	-0.031259128010510714	-0.1472030570822477	0.2224983587657409	0.09866879263960378	0.4315294376231726	0.3893248911388649	-0.11529032736967304	0.1659994080952909	0.335833665115081	-0.15164523502193913	-0.25476006165847365	0.1559235305289596	0.43994913860521784	0.0395053064167868	0.3299049771096335	-0.2817196858471476	0.2814709701552118	0.5911412869015374	0.011733993490969106	0.5135849027501427	-0.34434238736445943	0.2528457729859794	0.40751623401662734	0.6265173599864267	0.39462927829963135	1.0	0.5308407755309796	0.3810520876714019	0.2372017336850061	-0.009809819073619917	0.12688754183826137	0.30651442938009965	0.05447842919500871	0.1945305631391421	0.42114740949824936	0.6081702219548687	0.48488424105008254	0.568703438063949	0.427216849443956	-0.29304685398763675
ce9-In1	0.458818754705808	-0.11767337074356998	0.1159670654151729	0.25846573266545575	-0.06599256359364465	0.3200045501476911	-0.04004515443029097	0.48152514775951705	-0.009638215069668972	-0.3603890376150418	-0.4672056792013191	0.4822308062343118	0.3760966867793933	0.530707229818366	0.5281390956969819	-0.17059390029593524	0.09706081677080924	0.42623121497635313	-0.2813437202663143	-0.13470943162686566	0.25565659496661447	0.7443578652484976	-0.35944237556278985	0.23511923411002036	-0.13783476601933084	0.47579697473051397	0.4374118529417483	0.37202119291101754	0.2138725648975059	-0.771543812564589	0.6583067265127327	0.6844122591889933	0.6591164993136212	0.806371755124705	0.5308407755309796	1.0	0.6137537982200423	0.6002768651766847	-0.5311608285903784	-0.029182669319636603	0.028137676800394862	-0.29939999691515123	0.14848919531719956	0.6696743942128237	0.050148072740733886	0.5512354819304983	0.6920742523097805	-0.1624249996143939	-0.7267993086092747
ce10-In2	0.19127779132762335	-0.05033504317340425	-0.0467893985418537	0.0695382082251952	-0.06192827926340616	0.13925186705477927	-0.03497443916059115	0.3890684633324505	-0.06103174595526532	-0.243677753152681	-0.29424994384630315	0.28812074086441125	0.24844191187185524	0.26741949757514627	0.23256074013173456	-0.10837641673958044	0.11303646191329315	0.30571014596154866	-0.14960152468510193	0.029358091791528193	0.1258964128064102	0.5027141822895554	-0.1969943961849085	0.05760178304089422	-0.010677422495664486	0.3244313038584252	0.2771849625337126	0.19600743448552435	0.21070673885212776	-0.40371030185245166	0.4409598506933198	0.4035020745607947	0.4241435688615366	0.5596763993645212	0.3810520876714019	0.6137537982200423	1.0	0.433729736399673	-0.26281369055882037	-0.013079758764826555	0.09790538768836858	-0.2586067280551571	0.21684944395601005	0.521871577745901	0.009462773587524871	0.5717458701587155	0.6291703299245754	-0.16924637144663982	-0.5058086682241061
ce11-In3	0.26055185963192545	-0.2671071569387617	0.020402398853218057	0.15158739416334938	0.004291791707358098	0.09907946273559089	-0.14407772268978256	0.24726967047110335	-0.18686260578860714	-0.3713556644036549	-0.24613406161412496	0.3687084811088649	0.2640820800345187	0.3619237483962893	0.4458624023817081	-0.14269147011224864	-0.03847573913388958	0.0590574446487358	-0.2199128723867799	-0.11127617178354565	0.15507905399354954	0.40031658229953365	-0.3260527759275574	0.10143744173743229	-0.05991156132724418	0.27782699606405864	0.09532944707035661	0.5096594326963121	0.10648897937778601	-0.5468704209276141	0.6032074715037096	0.5324796014375395	0.3173808091558311	0.473670815788256	0.2372017336850061	0.6002768651766847	0.433729736399673	1.0	-0.2270641494300742	0.11021393426187281	-0.2305577406567643	-0.2312209831413015	-0.06719186216895717	0.6762682584486296	0.006967902148597165	0.07039624882390141	0.23283667268212177	-0.2084162386439005	-0.4882366153845456
ce12-In4	-0.48426873248529	0.06502662125519612	-0.19528230677065242	-0.34638383772184805	-0.22960507225779928	-0.23104145357944428	0.0788833629446762	-0.6372211709113571	0.2873668816741251	0.45723777123768866	0.4340397308859669	-0.3662097560177885	-0.6923435091473714	-0.27390152979443555	-0.3492103276782663	0.08577606525995257	0.0707740745703958	-0.38944828497052303	0.1373122702634036	-0.27764961743105016	-0.3442109494674938	-0.6123881622901656	0.24320153008362555	-0.16837088329746988	-0.23464879512682388	-0.3789906577374995	-0.14387720771333815	-0.4526321472089831	0.25423781099131615	0.5388845186864714	-0.600650903089476	-0.5760955069177733	-0.25029306063270246	-0.5990544938534388	-0.009809819073619917	-0.5311608285903784	-0.26281369055882037	-0.2270641494300742	1.0	-0.04206576897567597	0.2369433776009131	0.20991239029506578	-0.18970663088242098	-0.27593200993321304	0.42322197029290637	-0.38267163327317877	-0.438773464130921	0.43544182746440857	0.6521421843988882
ce13-In5	0.37192636087507364	-0.012827174406582851	0.37102211545245417	0.3960267186207952	0.32732527481653145	0.24231656494720266	0.014113169495894555	0.10522023388920074	-0.15397043753724635	-0.1466246484963504	0.2760840581918881	0.23965010136621603	0.43552624095172304	0.2748963925621789	0.15888691051737355	0.07799068569377467	-0.05249636325604056	-0.07284670533652786	-0.0018605476179697055	0.08826322217931104	0.0967253397909888	0.04809660194598163	-0.03774308825841964	0.3286556145640953	0.08555434196869194	0.26003900401909646	-0.009933203448476605	0.42916030416608825	0.15533370351518516	0.1345071182885259	0.2284677556182808	0.07447210525503987	-0.33380762883099657	-0.077240757021887	0.12688754183826137	-0.029182669319636603	-0.013079758764826555	0.11021393426187281	-0.04206576897567597	1.0	-0.21028642820785712	0.4471989573211173	0.2919847916955871	-0.1876166458439375	0.23129039223852052	-0.006111856616229389	-0.027694229790384526	0.3161700060154551	-0.03894810614570572
ce14-In6	-0.22203370386840338	0.49828164449296236	-0.06723807008194353	-0.23393349650893086	-0.00482392760638363	-0.23093348397674343	0.5558043783604506	0.05759407092641559	0.49408625421658714	0.5056698501634908	-0.11966695233629608	-0.1038629017409617	-0.36039096564366147	-0.2526083817189356	-0.2670261797367361	0.09954604566154805	0.5541231374041091	0.3351781353843974	0.2940571409843374	-0.0508710351296691	0.15451606963660947	0.20811912132033358	0.49302776650439506	0.16902641302815352	0.04390892378408505	-0.03171028670751062	0.4235416150519306	-0.4006640136967285	0.435993244181204	0.21414634522542533	0.043700738821279284	0.19716425277250782	0.15982601452963768	0.038522048956549905	0.30651442938009965	0.028137676800394862	0.09790538768836858	-0.2305577406567643	0.2369433776009131	-0.21028642820785712	1.0	-0.13925007326515818	-0.11213039655730878	-0.19738404824703468	0.060829361590548026	0.1526575972112967	0.13488886832323047	0.0817600604630358	0.025162701515152982
ce15-In7	0.1189227332891082	-0.010235903941762867	0.19089025757507214	0.12630708290239728	0.0055180179094604116	0.206516929537398	-0.12666376819703395	-0.3125642877044319	-0.04273089829747418	-0.0620998738105557	0.3577437823488714	-0.0978011797607578	0.009863794418168927	0.12077749682121892	-0.022328499444256123	0.144125923405274	-0.31913886529746477	-0.33365499277486776	0.020878621922273514	-0.12758729390585002	-0.23272847862164478	-0.41646575001778674	0.03966340476359874	0.013249412674287893	-0.10045800319864616	0.02658173057922107	-0.16462279566085528	0.025912729628429967	-0.17154843983773696	0.4015354834729227	-0.2311515740440825	-0.24612851479956196	-0.08236160597226722	-0.32252479447195104	0.05447842919500871	-0.29939999691515123	-0.2586067280551571	-0.2312209831413015	0.20991239029506578	0.4471989573211173	-0.13925007326515818	1.0	0.10397097157311863	-0.4502606697206669	0.23429811978467754	-0.14499560409050946	-0.21268489812286953	0.335481159286166	0.42964768169038664
ce16-In8	0.36763071311047624	0.18279446540112934	0.430783290547365	0.39735705836835905	0.07978568033867602	0.37984284638738824	-0.18949822091167925	0.2413351983797969	0.04745071235839629	-0.07042510139023776	0.1563303445677074	0.3973319939963035	0.30902442715874034	0.29605843469154214	0.1773921292088484	0.1690360531712518	-0.07407871562448914	0.199109443580673	0.1714576571175419	0.15268637047655428	0.06259923322304704	0.2660525252838089	-0.3372661903794867	0.23591743795855866	0.09183585921153681	0.39748816431449574	0.011548891431749779	0.06854148350377123	0.16026946153964802	0.03153872256412629	0.08603257600296145	0.07819706013912668	0.03011198001018	0.20530439745191492	0.1945305631391421	0.14848919531719956	0.21684944395601005	-0.06719186216895717	-0.18970663088242098	0.2919847916955871	-0.11213039655730878	0.10397097157311863	1.0	0.06155044498943439	0.08270479539740565	0.4048864004442182	0.38701741397128003	0.06328567241990961	-0.3036895719681474
ce17-Astro	0.20577271049021012	-0.24637699322020182	-0.12001978157369345	0.04088384687984208	-0.1513001178990204	0.03811134172477427	-0.0740170187086601	0.2717941945131496	-0.202996349277903	-0.33465756765708976	-0.3811924664211487	0.24470153634971928	0.18612031477003893	0.29819854645936217	0.414042218042877	-0.39534034043219707	0.08863918776014429	0.17925460485543776	-0.30402119289072854	-0.21508508872315693	0.028534823570934346	0.5266757219746617	-0.35078167100328733	-0.04244362203314518	-0.26083913589625446	0.1668111081441668	0.19787357723547241	0.32153378680610184	0.2038082458007496	-0.7046141625406814	0.37631684481668287	0.3875611185661623	0.41149183286289387	0.6147679422516311	0.42114740949824936	0.6696743942128237	0.521871577745901	0.6762682584486296	-0.27593200993321304	-0.1876166458439375	-0.19738404824703468	-0.4502606697206669	0.06155044498943439	1.0	0.21603967115512163	0.3081262628599633	0.4855089229250536	-0.041753428038190425	-0.6106471524466146
ce18-Endo	0.0074826790728916345	-0.09924527319688145	-0.06081773477848331	-0.037841417718022186	-0.1644030003982143	0.09150231026033602	0.06124575713204732	-0.3391942189991444	0.12024921697943271	0.06820401242039206	0.18676234830038493	-0.07716356141594151	-0.1919738096593198	0.24927289220692772	0.18247826870750547	-0.1845104108726247	0.05212618176106628	-0.17176614169668716	-0.24404793464765528	-0.5036955488569612	-0.23226960781016626	-0.09798241445100564	-0.029028398897566723	0.05459020233698885	-0.4584003724953423	-0.0009736544529271516	0.19604580610403688	-0.18504850924683416	0.39937223327626364	-0.11835022288032329	-0.2764911387719217	-0.2804166088257523	0.13365492881711474	0.03901176869803958	0.6081702219548687	0.050148072740733886	0.009462773587524871	0.006967902148597165	0.42322197029290637	0.23129039223852052	0.060829361590548026	0.23429811978467754	0.08270479539740565	0.21603967115512163	1.0	0.1710008791818981	0.18089167553560687	0.915054833186803	0.13482896940128444
ce19-Micro	0.46187660809658515	-0.014643377366300428	0.14677696275730337	0.30829370431189	-0.043453909029845826	0.3472938672303265	-0.01037665003099788	0.47909968775598766	-0.04055608201450027	-0.297303941179841	-0.4255486928449943	0.22291866900482626	0.40745800030674584	0.3259660146396728	0.21579460325519098	-0.17622759992257514	-0.005236525730990383	0.4366040089501117	-0.11781218880418534	0.05546745535893312	0.16610737769799172	0.5260510407018926	-0.11823442707189039	0.11465600595380565	-0.0055025936805031496	0.4150100884099452	0.41697860563061573	0.15843397652430088	0.08631021239183749	-0.5097866827078803	0.22813227831505561	0.27148982771119645	0.4231911218052535	0.550911572810143	0.48488424105008254	0.5512354819304983	0.5717458701587155	0.07039624882390141	-0.38267163327317877	-0.006111856616229389	0.1526575972112967	-0.14499560409050946	0.4048864004442182	0.3081262628599633	0.1710008791818981	1.0	0.9572979809664831	0.022357441426434067	-0.5222470402353079
ce20-OPC	0.4973561907555267	-0.0340509134517751	0.15568445498012207	0.32272692655864776	-0.0560747843741253	0.3550483983385899	0.016716008132432483	0.5207335377688765	-0.060811950692624336	-0.3451691796914637	-0.4848394289567087	0.28640479539291586	0.42542337098471655	0.3741397377304407	0.30418314729477974	-0.19460942478239188	0.03393715976321529	0.48785486571785336	-0.15058481928112738	0.021063712669760655	0.20734790987247048	0.6279743456514786	-0.16375132672477	0.14735537134320068	-0.03000398137911353	0.44302434425357196	0.4798400507459362	0.23632640784785525	0.14679638455724708	-0.6161484120740981	0.36042601761448645	0.4043041352397699	0.5208805700800518	0.6696088411765613	0.568703438063949	0.6920742523097805	0.6291703299245754	0.23283667268212177	-0.438773464130921	-0.027694229790384526	0.13488886832323047	-0.21268489812286953	0.38701741397128003	0.4855089229250536	0.18089167553560687	0.9572979809664831	1.0	-0.014845834682954669	-0.6241857694138512
ce21-Oligo	-0.08551770942491843	-0.03171414276474994	-0.05934086485582549	-0.08437631648208106	-0.12788228228465764	0.005431256621575814	0.07140646795764354	-0.4153050767887528	0.12851660370052503	0.15125962929800757	0.2479464085166032	-0.18704576850747462	-0.24326708305669392	0.09031850068786618	0.013247484645668234	-0.13740095957990783	0.06445399675515778	-0.24530500930767213	-0.1742687228450029	-0.456092522237612	-0.26568234378883465	-0.24330178757184776	0.07193089174219044	0.01194606532739927	-0.40545285054230185	-0.11331988212038284	0.08546565265218768	-0.3040118458192587	0.328779325343575	0.07199265805993861	-0.38789273980843086	-0.3913014976940756	-0.04243595082751068	-0.1071483658013666	0.427216849443956	-0.1624249996143939	-0.16924637144663982	-0.2084162386439005	0.43544182746440857	0.3161700060154551	0.0817600604630358	0.335481159286166	0.06328567241990961	-0.041753428038190425	0.915054833186803	0.022357441426434067	-0.014845834682954669	1.0	0.2911034011390218
mr1-Microstr	-0.4382480000888438	-0.1002306237205566	-0.19730359040042644	-0.30689242865657057	-0.22997960294221081	-0.12319304649122483	-0.09036525910926678	-0.7289301354497902	0.19263188678337287	0.3478901446303172	0.44919059588282984	-0.45442127513076697	-0.5712804984137678	-0.27993203448620513	-0.35723355186442435	0.18457301295268697	-0.1696176384575234	-0.4355752821716388	0.03752170195123215	-0.18436941255733202	-0.32487219447909765	-0.8403254644865383	0.24730044384886188	-0.1526780855639916	-0.10857823993010954	-0.4144600702606455	-0.2459974013185902	-0.45607709800865476	-0.14376731008201765	0.6652566350698	-0.6636255228575696	-0.6170057908342458	-0.2511854965976282	-0.7198159889488744	-0.29304685398763675	-0.7267993086092747	-0.5058086682241061	-0.4882366153845456	0.6521421843988882	-0.03894810614570572	0.025162701515152982	0.42964768169038664	-0.3036895719681474	-0.6106471524466146	0.13482896940128444	-0.5222470402353079	-0.6241857694138512	0.2911034011390218	1.0
