## Supplementary material for "Regional patterns of human cortex development correlate with underlying neurobiology": Source Data: source_supp_FigS3B_explainedVariance.csv

n_factors	eigenvalues	explained_variance
1	8.810390023920087	0.3254050288899236
2	6.369522790481989	0.5605706594234577
3	2.4858988663346815	0.6512838484894194
4	2.2884281488483125	0.7354477119457845
5	1.837274191012547	0.8029912515319989
6	1.2286466204507571	0.8474763355809967
7	0.9259389416142252	0.8805914187230053
8	0.5797158084495182	0.9006025516252018
9	0.44820089913515687	0.9159596443638718
10	0.35709041878945447	0.9277871270124417
11	0.28745572843848644	0.9373083222199998
12	0.2493422715646464	0.9454846392199758
13	0.21685439898824105	0.9526513743589949
14	0.16092515381302086	0.9578728743333506
15	0.1548193237247806	0.9614963006022298
16	0.12340569500631324	0.964518928197592
17	0.09404671233775284	0.9672896119623268
18	0.08223773194813104	0.9692579814014183
19	0.076732525760561	0.9711384983499396
20	0.05825995466254352	0.9724432836552456
21	0.05127672411697942	0.9734202794776142
22	0.03699041613395879	0.9742344458133574
23	0.02704555998180989	0.9746376163135319
24	0.017491102750850474	0.9749042608959263
25	0.01568224799943697	0.9750975990250621
26	0.008824296214418248	0.9751860772960019
27	0.0075034475213444874	0.9751860772960019
