## Supplementary material for "Regional patterns of human cortex development correlate with underlying neurobiology": Source Data: source_supp_FigS3C_explainedVariance.csv

n_factors	eigenvalues	explained_variance
1	7.3939335925878105	0.35026771883000507
2	3.3936790707429467	0.5102597227315154
3	2.1035409755461267	0.607629954099486
4	1.8910822747644145	0.6947088496159948
5	1.5562650869247552	0.7651062023653803
6	1.0848495577156556	0.8120919923427136
7	0.9699303547357379	0.8536005043003245
8	0.689809212803899	0.8813626983203877
9	0.4371601361627133	0.8996200240021069
10	0.3318948972949128	0.9117237486863651
11	0.26031521063578794	0.9209561312145684
12	0.1923864228023507	0.9269187663624799
13	0.14889754474708636	0.9316908413591002
14	0.13481159703983184	0.935723219725136
15	0.1190781533715358	0.9390440236861274
16	0.10187167694534244	0.940645901177883
17	0.08712537342035925	0.9420569596600181
18	0.042399234096343455	0.9427651468598791
19	0.029938014910906162	0.9431096100158066
20	0.019822663352548144	0.94332794767813
21	0.011208949398937431	0.94332794767813
