## Supplementary material for "Regional patterns of human cortex development correlate with underlying neurobiology": Source Data: source_supp_FigS3D_loadings.csv

	SV2A	M1	mGluR5	5HT6	CB1	GABAa	HDAC	5HT2a	5HT4	5HT1a	5HTT	FDOPA	DAT	D1	NMDA	GI	5HT1b	MU	A4B2	VAChT	NET	CBF	CMRglu	COX1	H3	D2	TSPO
SV2A	1.0	0.9193761492788461	0.6706138480436953	0.6519463930921887	0.6032453046194846	0.6414185799373234	0.5578198677882227	0.2306221180749784	0.19723669066544175	0.10945846124301892	-0.02237126954428339	-0.05405198306275535	-0.041249419100960895	0.3219263441910468	0.30734969553247976	-0.06541136524037924	0.5063704177619106	0.1855819043514628	0.4931832187830978	0.04294870504763278	0.46549255603864886	0.22300773527253592	0.18462118666909963	0.07451908781973168	0.4560394191226943	0.3432503128170652	0.14181659316237746
M1	0.9193761492788461	1.0	0.6797603664334645	0.7507583102048632	0.68568797740526	0.5752947357465379	0.6147480425648167	0.2788591057145756	0.26335321368570025	0.17837038952637926	0.05695059946011407	-0.07878788696282192	-0.03443427811744019	0.3310753244566225	0.3561739656225824	-0.02899052915587874	0.569681040271583	0.23622622854112493	0.48538913506003045	0.08913020200949312	0.5032853598858846	0.18928835189819532	0.1639928592692896	0.08923670042457064	0.4901240772923556	0.457786812844659	0.13275463458285797
mGluR5	0.6706138480436953	0.6797603664334645	1.0	0.7162416134116686	0.678539411893307	0.6066561835749349	0.4874264496461953	0.36848668219721287	0.34931226934132914	0.2654161590759653	0.13086144650913645	0.3153685805522291	0.25072840609964386	0.5879657377728964	0.6695240118667517	0.15443895127059643	0.5272077658544919	0.5934334539345527	0.5729972458816707	0.5028459906890853	0.46382951367326686	0.446537679648029	0.27426281002824043	-0.16556205284241207	0.6417004453210614	0.4222924267454969	0.38541854305312967
5HT6	0.6519463930921887	0.7507583102048632	0.7162416134116686	1.0	0.5834122401770874	0.48444062421480766	0.5735855581824563	0.2881955470550436	0.22075568977236817	0.1207930623001128	-0.06083708413504148	0.12785204924319735	0.01792027957452282	0.3239976511167075	0.5739217020131197	0.24452437008213126	0.6779935649440264	0.33343874594579054	0.6319687167247817	0.12984198757662532	0.5208905441586689	0.24985375372281174	0.3211922177134997	0.17052928404521223	0.2811570318311959	0.43187534283456946	0.21088681316724736
CB1	0.6032453046194846	0.68568797740526	0.678539411893307	0.5834122401770874	1.0	0.1669596809495992	0.3202750643545836	0.30319360939155543	0.42232923756926016	0.5137106262516905	0.2314004387242359	0.18075731533261385	0.1892545768900498	0.5028201815442299	0.3064986456059026	0.13370142508243235	0.39788063414392577	0.7812478711523171	0.42704182046364947	0.34777045860141276	0.2737971692316338	-0.0009143575218623119	-0.13566893626917023	-0.43608534634192475	0.7027131975182263	0.695849336294226	0.469004049449817
GABAa	0.6414185799373234	0.5752947357465379	0.6066561835749349	0.48444062421480766	0.1669596809495992	1.0	0.6552828413308669	0.34410526747746006	0.1606217633097652	-0.04075817986439294	0.06927340676842757	0.05360022488156702	0.08709318515313683	0.4153359126673104	0.5237901605784352	-0.03822444645569478	0.5692180898286346	-0.01805148015590533	0.40326617516951724	0.17083812291294131	0.37017763724142777	0.6132351311379426	0.4954109154707646	0.40832484412230213	0.3191471580731314	0.0011437544712507475	0.1919098940484653
HDAC	0.5578198677882227	0.6147480425648167	0.4874264496461953	0.5735855581824563	0.3202750643545836	0.6552828413308669	1.0	0.3269535134911106	0.11008316728383426	-0.11808465275119848	-0.18140640996118934	-0.3301179112327606	-0.28576837612813305	0.24450756316316655	0.40759560996785066	0.29314398041000783	0.7768155679617665	0.08663963353897615	0.6199450278542621	0.0936625619545962	0.56387697284208	0.5808361610429293	0.6639540313521781	0.24751575606184595	0.2794875162753379	-0.06265627991020112	0.024136971925395233
5HT2a	0.2306221180749784	0.2788591057145756	0.36848668219721287	0.2881955470550436	0.30319360939155543	0.34410526747746006	0.3269535134911106	1.0	0.9180973485243819	0.6954429245797441	0.580571253195884	0.07160297510098393	0.14195037976812552	0.38440431834435124	0.5097448613255313	-0.03918406201591433	0.17654443567006378	0.2262085125314254	0.04940914101483245	0.22865310297560923	0.03052291494181629	0.1644004052998641	0.0671422658363648	-0.10051698801770942	0.2127500162588987	0.3405435904494682	0.48708878297494906
5HT4	0.19723669066544175	0.26335321368570025	0.34931226934132914	0.22075568977236817	0.42232923756926016	0.1606217633097652	0.11008316728383426	0.9180973485243819	1.0	0.8947713701524287	0.7344163817486441	0.21467261273923968	0.2691917656725003	0.4078065077287877	0.41265867588661526	-0.18186099866637712	-0.04254328517265944	0.3425999107979501	-0.08890246795395156	0.239320388370749	-0.09170125869844102	-0.03694780998319306	-0.21525281128444368	-0.2850490887034472	0.25158756885485284	0.5777286207582544	0.5442163314393047
5HT1a	0.10945846124301892	0.17837038952637926	0.2654161590759653	0.1207930623001128	0.5137106262516905	-0.04075817986439294	-0.11808465275119848	0.6954429245797441	0.8947713701524287	1.0	0.8341162547962876	0.3584026679465607	0.4208095738320459	0.41864482332566166	0.29434497216437294	-0.2842658257821387	-0.175420614817876	0.4697611461003786	-0.17847002432209705	0.2756847923975479	-0.20121602641491385	-0.17723345540523242	-0.4596261101995603	-0.40363708218655314	0.32422115990491057	0.7434561491214138	0.581055103445573
5HTT	-0.02237126954428339	0.05695059946011407	0.13086144650913645	-0.06083708413504148	0.2314004387242359	0.06927340676842757	-0.18140640996118934	0.580571253195884	0.7344163817486441	0.8341162547962876	1.0	0.3841221719357906	0.5376807245216283	0.37760844736439725	0.2866657630996074	-0.4680832158003519	-0.2547598805574509	0.172760023324085	-0.3229480450843803	0.37599546757280544	-0.2011717752970842	-0.03567928797216625	-0.42446413408795863	-0.11648101985700099	0.3496924658061895	0.5536466632363887	0.5319670485746978
FDOPA	-0.05405198306275535	-0.07878788696282192	0.3153685805522291	0.12785204924319735	0.18075731533261385	0.05360022488156702	-0.3301179112327606	0.07160297510098393	0.21467261273923968	0.3584026679465607	0.3841221719357906	1.0	0.8089066484351491	0.5946545689579066	0.3954639483243481	-0.24398067803503717	-0.22456992799062528	0.3741835391220961	-0.17592276020597727	0.3324075250428528	-0.306794188122754	0.01673555581323601	-0.29055739015638904	-0.028776781045163402	0.29512695733117905	0.5178476475378297	0.6119167165687135
DAT	-0.041249419100960895	-0.03443427811744019	0.25072840609964386	0.01792027957452282	0.1892545768900498	0.08709318515313683	-0.28576837612813305	0.14195037976812552	0.2691917656725003	0.4208095738320459	0.5376807245216283	0.8089066484351491	1.0	0.6546171863859948	0.3502415671182737	-0.31882694358221797	-0.2089929495344088	0.3335459485972331	-0.1678930961768211	0.40339192418728614	-0.34729138901349105	0.01755778837807401	-0.33531338879780265	0.005554192427087711	0.43512218980952677	0.5543810707307365	0.5436827860514681
D1	0.3219263441910468	0.3310753244566225	0.5879657377728964	0.3239976511167075	0.5028201815442299	0.4153359126673104	0.24450756316316655	0.38440431834435124	0.4078065077287877	0.41864482332566166	0.37760844736439725	0.5946545689579066	0.6546171863859948	1.0	0.5062447011380904	-0.062035856109203875	0.1630622296825927	0.5799297694769051	0.12565950675858653	0.36373938853204146	-0.16980149258524657	0.2969027002112547	0.02173336705891568	-0.07419959644042116	0.5789420946109003	0.49186798257436054	0.7002308056904119
NMDA	0.30734969553247976	0.3561739656225824	0.6695240118667517	0.5739217020131197	0.3064986456059026	0.5237901605784352	0.40759560996785066	0.5097448613255313	0.41265867588661526	0.29434497216437294	0.2866657630996074	0.3954639483243481	0.3502415671182737	0.5062447011380904	1.0	0.1531942248107152	0.3866312958101193	0.3300484442236537	0.3481046742447921	0.45946672455542115	0.321607737403959	0.5286249874907686	0.38456413027637126	0.07855199324292327	0.3698685344958573	0.32073818783296404	0.3927432186027409
GI	-0.06541136524037924	-0.02899052915587874	0.15443895127059643	0.24452437008213126	0.13370142508243235	-0.03822444645569478	0.29314398041000783	-0.03918406201591433	-0.18186099866637712	-0.2842658257821387	-0.4680832158003519	-0.24398067803503717	-0.31882694358221797	-0.062035856109203875	0.1531942248107152	1.0	0.465520617707735	0.34230383274210757	0.4993388493831592	0.04098589899585892	0.21117500681782486	0.3326675417343905	0.6158322853906519	-0.18608606801082536	0.05828629447589433	-0.3152427461062364	-0.049272705893478264
5HT1b	0.5063704177619106	0.569681040271583	0.5272077658544919	0.6779935649440264	0.39788063414392577	0.5692180898286346	0.7768155679617665	0.17654443567006378	-0.04254328517265944	-0.175420614817876	-0.2547598805574509	-0.22456992799062528	-0.2089929495344088	0.1630622296825927	0.3866312958101193	0.465520617707735	1.0	0.24412171185590534	0.7571834323806551	0.12454075306924847	0.6102337666345968	0.537814629353707	0.6362451766735692	0.24977806753368442	0.35011758200626275	-0.07485680207778969	0.04820192121844739
MU	0.1855819043514628	0.23622622854112493	0.5934334539345527	0.33343874594579054	0.7812478711523171	-0.01805148015590533	0.08663963353897615	0.2262085125314254	0.3425999107979501	0.4697611461003786	0.172760023324085	0.3741835391220961	0.3335459485972331	0.5799297694769051	0.3300484442236537	0.34230383274210757	0.24412171185590534	1.0	0.3721666466863736	0.4827054034615333	0.020843903234266613	0.05669858290359944	-0.10241366583762063	-0.6387313596905414	0.6406133681055782	0.5352216434668164	0.4941860127314327
A4B2	0.4931832187830978	0.48538913506003045	0.5729972458816707	0.6319687167247817	0.42704182046364947	0.40326617516951724	0.6199450278542621	0.04940914101483245	-0.08890246795395156	-0.17847002432209705	-0.3229480450843803	-0.17592276020597727	-0.1678930961768211	0.12565950675858653	0.3481046742447921	0.4993388493831592	0.7571834323806551	0.3721666466863736	1.0	0.32690768203047704	0.7029076251564529	0.3974563141349017	0.5216937071629991	-0.02399814144780229	0.3523025162075436	-0.014195360268782408	-4.3375409746749785e-05
VAChT	0.04294870504763278	0.08913020200949312	0.5028459906890853	0.12984198757662532	0.34777045860141276	0.17083812291294131	0.0936625619545962	0.22865310297560923	0.239320388370749	0.2756847923975479	0.37599546757280544	0.3324075250428528	0.40339192418728614	0.36373938853204146	0.45946672455542115	0.04098589899585892	0.12454075306924847	0.4827054034615333	0.32690768203047704	1.0	0.3905346623238151	0.2622885079274021	-0.017838100080650017	-0.28807823849619973	0.6239028702788562	0.2343043157288321	0.378876603375695
NET	0.46549255603864886	0.5032853598858846	0.46382951367326686	0.5208905441586689	0.2737971692316338	0.37017763724142777	0.56387697284208	0.03052291494181629	-0.09170125869844102	-0.20121602641491385	-0.2011717752970842	-0.306794188122754	-0.34729138901349105	-0.16980149258524657	0.321607737403959	0.21117500681782486	0.6102337666345968	0.020843903234266613	0.7029076251564529	0.3905346623238151	1.0	0.3714897469309725	0.4339432184707405	0.06441817568138833	0.2576437558551027	-0.08434852727586703	-0.17073848671521746
CBF	0.22300773527253592	0.18928835189819532	0.446537679648029	0.24985375372281174	-0.0009143575218623119	0.6132351311379426	0.5808361610429293	0.1644004052998641	-0.03694780998319306	-0.17723345540523242	-0.03567928797216625	0.01673555581323601	0.01755778837807401	0.2969027002112547	0.5286249874907686	0.3326675417343905	0.537814629353707	0.05669858290359944	0.3974563141349017	0.2622885079274021	0.3714897469309725	1.0	0.8420067030515369	0.2387248765188873	0.34334115214517674	-0.28079116705233514	0.11450800970340393
CMRglu	0.18462118666909963	0.1639928592692896	0.27426281002824043	0.3211922177134997	-0.13566893626917023	0.4954109154707646	0.6639540313521781	0.0671422658363648	-0.21525281128444368	-0.4596261101995603	-0.42446413408795863	-0.29055739015638904	-0.33531338879780265	0.02173336705891568	0.38456413027637126	0.6158322853906519	0.6362451766735692	-0.10241366583762063	0.5216937071629991	-0.017838100080650017	0.4339432184707405	0.8420067030515369	1.0	0.31185715320632773	0.021126781128130934	-0.5169896963118291	-0.13758585170249948
COX1	0.07451908781973168	0.08923670042457064	-0.16556205284241207	0.17052928404521223	-0.43608534634192475	0.40832484412230213	0.24751575606184595	-0.10051698801770942	-0.2850490887034472	-0.40363708218655314	-0.11648101985700099	-0.028776781045163402	0.005554192427087711	-0.07419959644042116	0.07855199324292327	-0.18608606801082536	0.24977806753368442	-0.6387313596905414	-0.02399814144780229	-0.28807823849619973	0.06441817568138833	0.2387248765188873	0.31185715320632773	1.0	-0.3134823144491385	-0.27779108768612154	-0.15319794591904684
H3	0.4560394191226943	0.4901240772923556	0.6417004453210614	0.2811570318311959	0.7027131975182263	0.3191471580731314	0.2794875162753379	0.2127500162588987	0.25158756885485284	0.32422115990491057	0.3496924658061895	0.29512695733117905	0.43512218980952677	0.5789420946109003	0.3698685344958573	0.05828629447589433	0.35011758200626275	0.6406133681055782	0.3523025162075436	0.6239028702788562	0.2576437558551027	0.34334115214517674	0.021126781128130934	-0.3134823144491385	1.0	0.41124537885651585	0.4175567883477218
D2	0.3432503128170652	0.457786812844659	0.4222924267454969	0.43187534283456946	0.695849336294226	0.0011437544712507475	-0.06265627991020112	0.3405435904494682	0.5777286207582544	0.7434561491214138	0.5536466632363887	0.5178476475378297	0.5543810707307365	0.49186798257436054	0.32073818783296404	-0.3152427461062364	-0.07485680207778969	0.5352216434668164	-0.014195360268782408	0.2343043157288321	-0.08434852727586703	-0.28079116705233514	-0.5169896963118291	-0.27779108768612154	0.41124537885651585	1.0	0.4998952255017724
TSPO	0.14181659316237746	0.13275463458285797	0.38541854305312967	0.21088681316724736	0.469004049449817	0.1919098940484653	0.024136971925395233	0.48708878297494906	0.5442163314393047	0.581055103445573	0.5319670485746978	0.6119167165687135	0.5436827860514681	0.7002308056904119	0.3927432186027409	-0.049272705893478264	0.04820192121844739	0.4941860127314327	-4.3375409746749785e-05	0.378876603375695	-0.17073848671521746	0.11450800970340393	-0.13758585170249948	-0.15319794591904684	0.4175567883477218	0.4998952255017724	1.0
