## Supplementary material for "Regional patterns of human cortex development correlate with underlying neurobiology": Source Data: source_supp_FigS3E_loadings.csv

	Ex7	In4	Ex5	Ex4	In1	Oligo	Endo	Micro	OPC	In3	In2	Astro	In6	Ex2	Ex8	Ex6	In7	Ex3	In5	In8	Ex1
Ex7	1.0	-0.5759512279508303	0.5777935508306025	0.6126841127057265	0.8095574040768166	-0.0523160234652682	0.06125303383167849	0.5753385759960297	0.6904698647425576	0.418011755942034	0.480255468552185	0.5995273764926609	-0.0039901376266259485	0.08510196757253621	0.35514602330302797	0.4666383398661308	-0.4025545230142991	-0.765764848453426	-0.08183830546740846	0.10161001200908328	0.42195908793306997
In4	-0.5759512279508303	1.0	-0.5712390385830902	-0.5702445537652652	-0.5431240288374513	0.46262770990971275	0.4588057516731879	-0.3469960244843555	-0.4335965819000129	-0.198200603126455	-0.20026198515212365	-0.3264651813685126	0.3213510860008801	0.30764735152048034	-0.06262216348027297	-0.3055410482784992	0.3670368647058936	0.6013509868002371	0.07513942559735719	-0.09020993409787895	-0.4244234235274359
Ex5	0.5777935508306025	-0.5712390385830902	1.0	0.8316932809493875	0.7166480505940745	-0.44752833803973335	-0.3623602852911562	0.17981677488278133	0.3353821703055396	0.5080109335273848	0.3408816528521784	0.40931258993226044	0.11619242824795085	0.10677711556780926	0.39347130308006945	0.44547171767229277	-0.24256443060015556	-0.4174275885126503	0.05032703247638295	-0.07179881449378481	0.43833621950349877
Ex4	0.6126841127057265	-0.5702445537652652	0.8316932809493875	1.0	0.7146793531933829	-0.37718942079417933	-0.28391246317049873	0.17784779811047627	0.32861105958620956	0.591225265486324	0.37616658543124876	0.4421816491314207	-0.0053469432666403485	0.17428437027815033	0.2882146684167895	0.2767722081023207	-0.30148899024989406	-0.49661274432665764	0.1790712751229738	-0.011637029099207866	0.5643997488457182
In1	0.8095574040768166	-0.5431240288374513	0.7166480505940745	0.7146793531933829	1.0	-0.17008943039066352	0.015725115272660146	0.515347310949569	0.6703259843365119	0.5875471783972859	0.5219380916421149	0.6745406784822792	0.00014194388506270255	0.14660250491937704	0.5150085409091363	0.6493303371197975	-0.3654404509701497	-0.7866506281990583	-0.06434611424665211	0.02003778393861636	0.43825006495234764
Oligo	-0.0523160234652682	0.46262770990971275	-0.44752833803973335	-0.37718942079417933	-0.17008943039066352	1.0	0.9285318037423052	0.08530822709209779	0.011035226942951037	-0.23442871258950448	-0.17619807844786706	-0.10425874652514228	0.08077694592653874	0.3639378725063448	0.35716896246115176	-0.0520015185077243	0.32201489124420163	0.030181921748190198	0.3618048975522866	0.14845064896407772	-0.3044613567182832
Endo	0.06125303383167849	0.4588057516731879	-0.3623602852911562	-0.28391246317049873	0.015725115272660146	0.9285318037423052	1.0	0.2123924920274091	0.18636842578509064	-0.04699591683368533	-0.01587532026992211	0.14188527192008293	0.06971538967516207	0.40142530324446934	0.5122873746474448	0.1124364772558409	0.23892468415576226	-0.1113573452863632	0.26585960842257467	0.1564354794010376	-0.19141519563104586
Micro	0.5753385759960297	-0.3469960244843555	0.17981677488278133	0.17784779811047627	0.515347310949569	0.08530822709209779	0.2123924920274091	1.0	0.9579109530447207	0.013027249055840538	0.4526794813027749	0.33975032143770584	0.060604290846377334	-0.03996313194700866	0.4101202952430973	0.45269873965931345	-0.1909641396603009	-0.5522773373177453	-0.04536173767232917	0.40696982339230536	0.18136663274996628
OPC	0.6904698647425576	-0.4335965819000129	0.3353821703055396	0.32861105958620956	0.6703259843365119	0.011035226942951037	0.18636842578509064	0.9579109530447207	1.0	0.19249477646680127	0.5279954035734801	0.5285946611512873	0.019273573917981575	0.003044857509587758	0.4968991599280201	0.5622442033829648	-0.2942939839847991	-0.6791653404686749	-0.07855599904623721	0.360127339309324	0.28760772077345587
In3	0.418011755942034	-0.198200603126455	0.5080109335273848	0.591225265486324	0.5875471783972859	-0.23442871258950448	-0.04699591683368533	0.013027249055840538	0.19249477646680127	1.0	0.5160610547562297	0.6858449003736644	-0.23953187770010773	0.03166379053360662	0.21217650123462728	0.3518181810539266	-0.23606669701531577	-0.45911213755106456	-9.041295527546557e-06	-0.17070085446967542	0.4733774555276733
In2	0.480255468552185	-0.20026198515212365	0.3408816528521784	0.37616658543124876	0.5219380916421149	-0.17619807844786706	-0.01587532026992211	0.4526794813027749	0.5279954035734801	0.5160610547562297	1.0	0.5666354996256863	0.06068772382305232	0.07956665683952444	0.2560119639914082	0.39385494445363184	-0.29535013921689485	-0.356344297068604	-0.06475614681464233	0.14243707293601976	0.20484285142456016
Astro	0.5995273764926609	-0.3264651813685126	0.40931258993226044	0.4421816491314207	0.6745406784822792	-0.10425874652514228	0.14188527192008293	0.33975032143770584	0.5285946611512873	0.6858449003736644	0.5666354996256863	1.0	-0.23173202262534454	0.12517348895411326	0.39088038525248403	0.4742548486386321	-0.5075473960662851	-0.7109101195110692	-0.2509653187384392	-0.028984863648415356	0.40208527350788487
In6	-0.0039901376266259485	0.3213510860008801	0.11619242824795085	-0.0053469432666403485	0.00014194388506270255	0.08077694592653874	0.06971538967516207	0.060604290846377334	0.019273573917981575	-0.23953187770010773	0.06068772382305232	-0.23173202262534454	1.0	0.4650692922150182	0.1696450328411623	0.03497064419765229	-0.027016084532816443	0.23939684543964104	-0.12067232206860024	-0.08705592149760966	-0.4081727202807566
Ex2	0.08510196757253621	0.30764735152048034	0.10677711556780926	0.17428437027815033	0.14660250491937704	0.3639378725063448	0.40142530324446934	-0.03996313194700866	0.003044857509587758	0.03166379053360662	0.07956665683952444	0.12517348895411326	0.4650692922150182	1.0	0.4486096845532673	0.04398422674300052	-0.12067286953117369	0.08443844886942635	0.21297563294463487	0.17996616902073737	-0.2592266642281209
Ex8	0.35514602330302797	-0.06262216348027297	0.39347130308006945	0.2882146684167895	0.5150085409091363	0.35716896246115176	0.5122873746474448	0.4101202952430973	0.4968991599280201	0.21217650123462728	0.2560119639914082	0.39088038525248403	0.1696450328411623	0.4486096845532673	1.0	0.5762779292953876	0.06102070207191811	-0.3274615716534532	0.17779106873265835	0.15668511528123702	0.10499460287553897
Ex6	0.4666383398661308	-0.3055410482784992	0.44547171767229277	0.2767722081023207	0.6493303371197975	-0.0520015185077243	0.1124364772558409	0.45269873965931345	0.5622442033829648	0.3518181810539266	0.39385494445363184	0.4742548486386321	0.03497064419765229	0.04398422674300052	0.5762779292953876	1.0	-0.19109919157127975	-0.5089830631336253	-0.3503276609308001	-0.07630352596949547	-0.07908329170249662
In7	-0.4025545230142991	0.3670368647058936	-0.24256443060015556	-0.30148899024989406	-0.3654404509701497	0.32201489124420163	0.23892468415576226	-0.1909641396603009	-0.2942939839847991	-0.23606669701531577	-0.29535013921689485	-0.5075473960662851	-0.027016084532816443	-0.12067286953117369	0.06102070207191811	-0.19109919157127975	1.0	0.5642667409898874	0.4446948992552409	0.09499798065440833	0.001523435540830093
Ex3	-0.765764848453426	0.6013509868002371	-0.4174275885126503	-0.49661274432665764	-0.7866506281990583	0.030181921748190198	-0.1113573452863632	-0.5522773373177453	-0.6791653404686749	-0.45911213755106456	-0.356344297068604	-0.7109101195110692	0.23939684543964104	0.08443844886942635	-0.3274615716534532	-0.5089830631336253	0.5642667409898874	1.0	0.19681080406496393	0.09885570522642963	-0.4098218139333422
In5	-0.08183830546740846	0.07513942559735719	0.05032703247638295	0.1790712751229738	-0.06434611424665211	0.3618048975522866	0.26585960842257467	-0.04536173767232917	-0.07855599904623721	-9.041295527546557e-06	-0.06475614681464233	-0.2509653187384392	-0.12067232206860024	0.21297563294463487	0.17779106873265835	-0.3503276609308001	0.4446948992552409	0.19681080406496393	1.0	0.36368393535960525	0.35399165899065355
In8	0.10161001200908328	-0.09020993409787895	-0.07179881449378481	-0.011637029099207866	0.02003778393861636	0.14845064896407772	0.1564354794010376	0.40696982339230536	0.360127339309324	-0.17070085446967542	0.14243707293601976	-0.028984863648415356	-0.08705592149760966	0.17996616902073737	0.15668511528123702	-0.07630352596949547	0.09499798065440833	0.09885570522642963	0.36368393535960525	1.0	0.07970795535231444
Ex1	0.42195908793306997	-0.4244234235274359	0.43833621950349877	0.5643997488457182	0.43825006495234764	-0.3044613567182832	-0.19141519563104586	0.18136663274996628	0.28760772077345587	0.4733774555276733	0.20484285142456016	0.40208527350788487	-0.4081727202807566	-0.2592266642281209	0.10499460287553897	-0.07908329170249662	0.001523435540830093	-0.4098218139333422	0.35399165899065355	0.07970795535231444	1.0
