## Supplementary material for "Regional patterns of human cortex development correlate with underlying neurobiology": Source Data: source_supp_FigS3F_correlation.csv

	ni1-SV2A-M1-mGluR5-5HT6-CB1-GABAa-HDAC	ni2-5HT2a-5HT4-5HT1a-5HTT	ni3-FDOPA-DAT-D1-NMDA	ni4-GI-5HT1b-MU-A4B2	ni5-VAChT-NET	ni6-CBF-CMRglu	ni7-COX1	ni8-H3	ni9-D2	ni10-TSPO	ce1-Ex7-In4-Ex5-Ex4-In1	ce2-Oligo-Endo	ce3-Micro-OPC	ce4-In3-In2-Astro	ce5-In6-Ex2	ce6-Ex8-Ex6	ce7-In7-Ex3	ce8-In5	ce9-In8	ce10-Ex1	mr1-Microstructure
ni1-SV2A-M1-mGluR5-5HT6-CB1-GABAa-HDAC	1.0	0.3708118473219144	0.2713030795485254	0.3413157027730374	0.4074599184858054	-0.01759107415866764	0.014133569263003586	0.31092371648459854	0.15741642203770678	0.03935780733479679	0.17019094231442677	-0.41501740044151814	0.08974587618782782	-0.10491560536729481	0.00955530983902369	-0.027923611579728728	-0.08220142095572286	0.26698736178458154	0.04468973229348423	0.03728610953120029	-0.23472164124129608
ni2-5HT2a-5HT4-5HT1a-5HTT	0.3708118473219144	1.0	0.556354738521565	0.0319578584199869	0.1022296094204052	-0.09157575600528621	-0.19301317479649216	0.32866656548343987	-0.011919877691689772	0.34714607773092915	0.3593671824466232	-0.11498173194643942	0.29524480661404656	0.08363980954937181	-0.14207450095395818	0.23315434818235278	0.004347700346080803	0.45009977538488233	0.14912322983043005	0.35729613527035753	-0.3556935925104669
ni3-FDOPA-DAT-D1-NMDA	0.2713030795485254	0.556354738521565	1.0	0.022980931897518667	0.19640774866086466	-0.027848832259187006	-0.2974083520584	0.26568000681135867	-0.06331602113001922	0.38072903748838555	0.5839111795778209	-0.039291257362652196	0.28379038858466	0.35906448195333696	-0.1785007456651516	0.46505740699680914	-0.17483539471527865	0.31290139107130804	-0.0338503658430779	0.4498375637453848	-0.4614288305563473
ni4-GI-5HT1b-MU-A4B2	0.3413157027730374	0.0319578584199869	0.022980931897518667	1.0	0.3322388269655767	0.27275419509360066	-0.05516460166508105	0.08606373802922221	0.3164875600158438	0.04784239108304305	0.17848917749343365	-0.02093644259782326	-0.07886408265847962	0.1053860443504913	0.5938173906256223	0.2673613989762178	-0.3983978097615995	0.10009350929790906	0.2860632585580288	-0.036422353542267166	-0.34510637195200955
ni5-VAChT-NET	0.4074599184858054	0.1022296094204052	0.19640774866086466	0.3322388269655767	1.0	0.4464512451089632	0.08100704457367928	0.06403787707718676	0.09480374772800468	-0.1541254992836968	-0.026980832503490218	0.1062014980767933	0.043477045373281724	-0.09891172424568066	0.4621098995595638	0.36722161703604445	0.008639487916092276	0.09545853296443754	-0.1166822515496515	-0.10006266086973287	0.08838108071089855
ni6-CBF-CMRglu	-0.01759107415866764	-0.09157575600528621	-0.027848832259187006	0.27275419509360066	0.4464512451089632	1.0	0.3742804576936888	-0.3126857853607614	0.5324002265517126	-0.22423436996783114	-0.37447135865302184	0.18349223487222002	-0.375585759195184	-0.263663697824053	0.5146930241034889	0.10669507292761224	0.1410640779694022	-0.04387224894681538	0.09470274647412107	-0.3011751323108365	0.4720197529401748
ni7-COX1	0.014133569263003586	-0.19301317479649216	-0.2974083520584	-0.05516460166508105	0.08100704457367928	0.3742804576936888	1.0	-0.3490117977174545	0.21197392434209308	-0.24772615376642224	-0.7527081572002352	0.16757444593330956	-0.5046557071095508	-0.5346172718590319	0.20774701179673963	-0.3616766120713755	0.5324650786152911	0.21409773167651566	0.27818148515901403	-0.18873646766217114	0.5961123429963315
ni8-H3	0.31092371648459854	0.32866656548343987	0.26568000681135867	0.08606373802922221	0.06403787707718676	-0.3126857853607614	-0.3490117977174545	1.0	0.03598914624801489	0.4203422707737185	0.49233560422993794	-0.190903569741548	0.557734335008728	0.3262166583602283	0.006044369722626971	0.36442212217905584	-0.2707354458079878	-0.18438298323580732	0.17048576634243684	-0.07011269316418112	-0.5282912003909127
ni9-D2	0.15741642203770678	-0.011919877691689772	-0.06331602113001922	0.3164875600158438	0.09480374772800468	0.5324002265517126	0.21197392434209308	0.03598914624801489	1.0	-0.02599421774877192	-0.2487908850520133	-0.02857142857142857	-0.3095816274298214	-0.056527871099744866	0.3875626729804978	0.010579082837669786	0.022428735310846114	-0.10755497286302333	0.24886776628459603	-0.27449895404548214	0.2665647430748102
ni10-TSPO	0.03935780733479679	0.34714607773092915	0.38072903748838555	0.04784239108304305	-0.1541254992836968	-0.22423436996783114	-0.24772615376642224	0.4203422707737185	-0.02599421774877192	1.0	0.38106714456087093	-0.010999392671570282	0.4213166700248456	0.33546155559148705	-0.0339641521638905	0.19399612466621036	-0.05734529995276334	0.04838768762110418	0.11406399120819798	0.14679417350312823	-0.3710450623202301
ce1-Ex7-In4-Ex5-Ex4-In1	0.17019094231442677	0.3593671824466232	0.5839111795778209	0.17848917749343365	-0.026980832503490218	-0.37447135865302184	-0.7527081572002352	0.49233560422993794	-0.2487908850520133	0.38106714456087093	1.0	-0.2335536748708583	0.5592753690250335	0.6021663350454244	-0.1612604692054972	0.532926390759592	-0.4437126504707897	0.012570746600168374	-0.12403008110258151	0.19511649630936187	-0.783144016990152
ce2-Oligo-Endo	-0.41501740044151814	-0.11498173194643942	-0.039291257362652196	-0.02093644259782326	0.1062014980767933	0.18349223487222002	0.16757444593330956	-0.190903569741548	-0.02857142857142857	-0.010999392671570282	-0.2335536748708583	1.0	-0.01092806621621999	0.0383562013594708	0.16549812065417988	0.310356395746773	-0.09900224615117657	-0.017111237503976556	0.18162204891403894	0.06959212593870803	0.14170803890758005
ce3-Micro-OPC	0.08974587618782782	0.29524480661404656	0.28379038858466	-0.07886408265847962	0.043477045373281724	-0.375585759195184	-0.5046557071095508	0.557734335008728	-0.3095816274298214	0.4213166700248456	0.5592753690250335	-0.01092806621621999	1.0	0.2979655422392917	-0.13026545123625313	0.2811142848605751	-0.15180526139737072	-0.20680806185896633	0.005444752821913418	-0.005367631677127109	-0.5096531572917036
ce4-In3-In2-Astro	-0.10491560536729481	0.08363980954937181	0.35906448195333696	0.1053860443504913	-0.09891172424568066	-0.263663697824053	-0.5346172718590319	0.3262166583602283	-0.056527871099744866	0.33546155559148705	0.6021663350454244	0.0383562013594708	0.2979655422392917	1.0	0.032306078694492	0.6107493379634565	-0.502035516215436	-0.10020350342085134	0.035572128032685044	0.32862091004894145	-0.5671701070733329
ce5-In6-Ex2	0.00955530983902369	-0.14207450095395818	-0.1785007456651516	0.5938173906256223	0.4621098995595638	0.5146930241034889	0.20774701179673963	0.006044369722626971	0.3875626729804978	-0.0339641521638905	-0.1612604692054972	0.16549812065417988	-0.13026545123625313	0.032306078694492	1.0	0.29140995768954736	-0.021910117233790397	0.020699315260645345	0.3923191195851934	-0.249648857787761	0.07323616711769872
ce6-Ex8-Ex6	-0.027923611579728728	0.23315434818235278	0.46505740699680914	0.2673613989762178	0.36722161703604445	0.10669507292761224	-0.3616766120713755	0.36442212217905584	0.010579082837669786	0.19399612466621036	0.532926390759592	0.310356395746773	0.2811142848605751	0.6107493379634565	0.29140995768954736	1.0	-0.40533099399419664	0.0017255839511052414	0.11805500660349165	0.09098936693241302	-0.4171767904138509
ce7-In7-Ex3	-0.08220142095572286	0.004347700346080803	-0.17483539471527865	-0.3983978097615995	0.008639487916092276	0.1410640779694022	0.5324650786152911	-0.2707354458079878	0.022428735310846114	-0.05734529995276334	-0.4437126504707897	-0.09900224615117657	-0.15180526139737072	-0.502035516215436	-0.021910117233790397	-0.40533099399419664	1.0	0.24429063075395485	-0.027156256928846174	-0.18781487087040769	0.6078355007567505
ce8-In5	0.26698736178458154	0.45009977538488233	0.31290139107130804	0.10009350929790906	0.09545853296443754	-0.04387224894681538	0.21409773167651566	-0.18438298323580732	-0.10755497286302333	0.04838768762110418	0.012570746600168374	-0.017111237503976556	-0.20680806185896633	-0.10020350342085134	0.020699315260645345	0.0017255839511052414	0.24429063075395485	1.0	0.24959270434673633	0.4414660715490731	-0.034455766246035496
ce9-In8	0.04468973229348423	0.14912322983043005	-0.0338503658430779	0.2860632585580288	-0.1166822515496515	0.09470274647412107	0.27818148515901403	0.17048576634243684	0.24886776628459603	0.11406399120819798	-0.12403008110258151	0.18162204891403894	0.005444752821913418	0.035572128032685044	0.3923191195851934	0.11805500660349165	-0.027156256928846174	0.24959270434673633	1.0	0.024653678193053318	-0.09864748922715047
ce10-Ex1	0.03728610953120029	0.35729613527035753	0.4498375637453848	-0.036422353542267166	-0.10006266086973287	-0.3011751323108365	-0.18873646766217114	-0.07011269316418112	-0.27449895404548214	0.14679417350312823	0.19511649630936187	0.06959212593870803	-0.005367631677127109	0.32862091004894145	-0.249648857787761	0.09098936693241302	-0.18781487087040769	0.4414660715490731	0.024653678193053318	1.0	-0.3510956012069448
mr1-Microstructure	-0.23472164124129608	-0.3556935925104669	-0.4614288305563473	-0.34510637195200955	0.08838108071089855	0.4720197529401748	0.5961123429963315	-0.5282912003909127	0.2665647430748102	-0.3710450623202301	-0.783144016990152	0.14170803890758005	-0.5096531572917036	-0.5671701070733329	0.07323616711769872	-0.4171767904138509	0.6078355007567505	-0.034455766246035496	-0.09864748922715047	-0.3510956012069448	1.0
