## Supplementary material for "Regional patterns of human cortex development correlate with underlying neurobiology": Source Data: source_supp_FigS5.csv

age_bins	hist_train	hist_test
0-1	0	0
1-2	0	0
2-3	28	30
3-4	37	37
4-5	11	4
5-6	22	32
6-7	31	33
7-8	60	48
8-9	159	156
9-10	2834	2849
10-11	2684	2700
11-12	169	178
12-13	170	161
13-14	173	154
14-15	206	208
15-16	168	167
16-17	159	153
17-18	137	129
18-19	197	204
19-20	216	219
20-21	345	341
21-22	301	278
22-23	239	237
23-24	223	227
24-25	190	178
25-26	189	163
26-27	87	116
27-28	111	93
28-29	81	104
29-30	87	91
30-31	95	88
31-32	88	89
32-33	95	75
33-34	77	80
34-35	61	62
35-36	48	71
36-37	46	43
37-38	34	44
38-39	43	33
39-40	25	38
40-41	34	50
41-42	38	41
42-43	33	40
43-44	24	36
44-45	42	37
45-46	36	43
46-47	50	50
47-48	114	94
48-49	174	165
49-50	267	254
50-51	347	336
51-52	407	467
52-53	514	504
53-54	579	549
54-55	540	577
55-56	601	606
56-57	565	606
57-58	583	630
58-59	666	635
59-60	645	695
60-61	733	708
61-62	767	771
62-63	794	749
63-64	775	782
64-65	819	800
65-66	860	822
66-67	924	854
67-68	888	899
68-69	918	853
69-70	900	907
70-71	871	860
71-72	795	768
72-73	633	705
73-74	596	590
74-75	480	485
75-76	391	433
76-77	304	330
77-78	224	206
78-79	178	177
79-80	124	128
80-81	76	68
81-82	28	50
82-83	39	19
83-84	22	27
84-85	19	14
85-86	17	23
86-87	15	13
87-88	9	11
88-89	12	9
89-90	5	11
90-91	1	3
91-92	3	3
92-93	2	2
93-94	2	2
94-95	1	1
95-96	0	2
96-97	2	0
97-98	0	1
98-99	0	0
99-100	0	0
100-101	6	2
