## Supplementary material for "Regional patterns of human cortex development correlate with underlying neurobiology": Source Data: source_supp_FigS9.csv

sensitivity_analysis	timespan	r2	p	q
main	Δ(5,30)	0.65735066	0.0001	0.00016078432
main	Δ(5,10)	0.6313468	0.0001	0.00016078432
main	Δ(6,11)	0.63409203	0.0001	0.00016078432
main	Δ(7,12)	0.6370962	0.0001	0.00016078432
main	Δ(8,13)	0.64047825	0.0001	0.00016078432
main	Δ(9,14)	0.64432865	0.0001	0.00016078432
main	Δ(10,15)	0.64866704	0.0001	0.00016078432
main	Δ(11,16)	0.65341127	0.0001	0.00016078432
main	Δ(12,17)	0.65834105	0.0001	0.00016078432
main	Δ(13,18)	0.6631138	0.0001	0.00016078432
main	Δ(14,19)	0.6673115	0.0001	0.00016078432
main	Δ(15,20)	0.6705524	0.0001	0.00016078432
main	Δ(16,21)	0.67257756	0.0001	0.00016078432
main	Δ(17,22)	0.67329717	0.0001	0.00016078432
main	Δ(18,23)	0.6727581	0.0001	0.00016078432
main	Δ(19,24)	0.67108047	0.0001	0.00016078432
main	Δ(20,25)	0.6683802	0.0001	0.00016078432
main	Δ(21,26)	0.66470486	0.0001	0.00016078432
main	Δ(22,27)	0.6600044	0.0001	0.00016078432
main	Δ(23,28)	0.654207	0.0001	0.00016078432
main	Δ(24,29)	0.6473044	0.0001	0.00016078432
main	Δ(25,30)	0.6394524	0.0001	0.00016078432
main	Δ(26,31)	0.63098085	0.0001	0.00016078432
main	Δ(27,32)	0.62244684	0.0001	0.00016078432
main	Δ(28,33)	0.61454105	0.0001	0.00016078432
main	Δ(29,34)	0.60793126	0.0001	0.00016078432
main	Δ(30,35)	0.6030605	0.0001	0.00016078432
main	Δ(31,36)	0.600052	0.0001	0.00016078432
main	Δ(32,37)	0.5987089	0.0001	0.00016078432
main	Δ(33,38)	0.5986287	0.0001	0.00016078432
main	Δ(34,39)	0.59934634	0.0001	0.00016078432
main	Δ(35,40)	0.60041875	0.0001	0.00016078432
main	Δ(36,41)	0.60146296	0.0001	0.00016078432
main	Δ(37,42)	0.6021684	0.0001	0.00016078432
main	Δ(38,43)	0.60228246	0.0001	0.00016078432
main	Δ(39,44)	0.6015698	0.0001	0.00016078432
main	Δ(40,45)	0.59979886	0.0001	0.00016078432
main	Δ(41,46)	0.5967247	0.0001	0.00016078432
main	Δ(42,47)	0.5920777	0.0001	0.00016078432
main	Δ(43,48)	0.58555734	0.0001	0.00016078432
main	Δ(44,49)	0.5768887	0.0001	0.00016078432
main	Δ(45,50)	0.5659052	0.0001	0.00016078432
main	Δ(46,51)	0.55273616	0.0001	0.00016078432
main	Δ(47,52)	0.53803265	0.0001	0.00016078432
main	Δ(48,53)	0.52325755	0.0007	0.00081999996
main	Δ(49,54)	0.5107417	0.0009	0.0010109589
main	Δ(50,55)	0.50260025	0.0013	0.0013666666
main	Δ(51,56)	0.49937376	0.0009	0.0010109589
main	Δ(52,57)	0.5000224	0.001	0.0010789474
main	Δ(53,58)	0.5027397	0.0008	0.00092394365
main	Δ(54,59)	0.5059939	0.0005	0.00059420295
main	Δ(55,60)	0.5089241	0.0003	0.00037846155
main	Δ(56,61)	0.51109105	0.0002	0.00026885245
main	Δ(57,62)	0.5122881	0.0002	0.00026885245
main	Δ(58,63)	0.5124328	0.0002	0.00026885245
main	Δ(59,64)	0.51151234	0.0002	0.00026885245
main	Δ(60,65)	0.5095283	0.0002	0.00026885245
main	Δ(61,66)	0.5065077	0.0002	0.00026885245
main	Δ(62,67)	0.5024961	0.0002	0.00026885245
main	Δ(63,68)	0.4975626	0.0002	0.00026885245
main	Δ(64,69)	0.49180594	0.0002	0.00026885245
main	Δ(65,70)	0.4853952	0.0003	0.00037846155
main	Δ(66,71)	0.4785745	0.0003	0.00037846155
main	Δ(67,72)	0.4716854	0.0005	0.00059420295
main	Δ(68,73)	0.4651858	0.0005	0.00059420295
main	Δ(69,74)	0.45964652	0.001	0.0010789474
main	Δ(70,75)	0.45571154	0.0015	0.001556962
main	Δ(71,76)	0.45402223	0.0016	0.0016
main	Δ(72,77)	0.45512754	0.0016	0.0016
main	Δ(73,78)	0.4593598	0.0016	0.0016
main	Δ(74,79)	0.46674803	0.0012	0.0012779222
main	Δ(75,80)	0.47700396	0.001	0.0010789474
main	Δ(76,81)	0.48957562	0.0004	0.0004969697
main	Δ(77,82)	0.5036936	0.0003	0.00037846155
main	Δ(78,83)	0.51807755	0.0002	0.00026885245
main	Δ(79,84)	0.5315153	0.0001	0.00016078432
main	Δ(80,85)	0.54323524	0.0001	0.00016078432
main	Δ(81,86)	0.5527955	0.0001	0.00016078432
main	Δ(82,87)	0.55989814	0.0001	0.00016078432
main	Δ(83,88)	0.5644805	0.0001	0.00016078432
main	Δ(84,89)	0.56635535	0.0001	0.00016078432
main	Δ(85,90)	0.56495476	0.0001	0.00016078432
bl_corrected	Δ(5,30)	0.6345523	0.0001	0.00016734694
bl_corrected	Δ(5,10)	0.5600112	0.0001	0.00016734694
bl_corrected	Δ(6,11)	0.56614494	0.0001	0.00016734694
bl_corrected	Δ(7,12)	0.5740722	0.0001	0.00016734694
bl_corrected	Δ(8,13)	0.58376175	0.0001	0.00016734694
bl_corrected	Δ(9,14)	0.5950801	0.0001	0.00016734694
bl_corrected	Δ(10,15)	0.6076949	0.0001	0.00016734694
bl_corrected	Δ(11,16)	0.6210358	0.0001	0.00016734694
bl_corrected	Δ(12,17)	0.63431495	0.0001	0.00016734694
bl_corrected	Δ(13,18)	0.6466587	0.0001	0.00016734694
bl_corrected	Δ(14,19)	0.65727884	0.0001	0.00016734694
bl_corrected	Δ(15,20)	0.6656499	0.0001	0.00016734694
bl_corrected	Δ(16,21)	0.6715731	0.0001	0.00016734694
bl_corrected	Δ(17,22)	0.67515194	0.0001	0.00016734694
bl_corrected	Δ(18,23)	0.6766848	0.0001	0.00016734694
bl_corrected	Δ(19,24)	0.6765605	0.0001	0.00016734694
bl_corrected	Δ(20,25)	0.6751744	0.0001	0.00016734694
bl_corrected	Δ(21,26)	0.6728333	0.0001	0.00016734694
bl_corrected	Δ(22,27)	0.66967577	0.0001	0.00016734694
bl_corrected	Δ(23,28)	0.6657348	0.0001	0.00016734694
bl_corrected	Δ(24,29)	0.66097915	0.0001	0.00016734694
bl_corrected	Δ(25,30)	0.6554007	0.0001	0.00016734694
bl_corrected	Δ(26,31)	0.6490957	0.0001	0.00016734694
bl_corrected	Δ(27,32)	0.64232045	0.0001	0.00016734694
bl_corrected	Δ(28,33)	0.6354436	0.0001	0.00016734694
bl_corrected	Δ(29,34)	0.62888527	0.0001	0.00016734694
bl_corrected	Δ(30,35)	0.62300336	0.0001	0.00016734694
bl_corrected	Δ(31,36)	0.61802703	0.0001	0.00016734694
bl_corrected	Δ(32,37)	0.61401236	0.0001	0.00016734694
bl_corrected	Δ(33,38)	0.6108639	0.0001	0.00016734694
bl_corrected	Δ(34,39)	0.6083943	0.0001	0.00016734694
bl_corrected	Δ(35,40)	0.60636806	0.0001	0.00016734694
bl_corrected	Δ(36,41)	0.60453147	0.0001	0.00016734694
bl_corrected	Δ(37,42)	0.6026352	0.0001	0.00016734694
bl_corrected	Δ(38,43)	0.60044557	0.0001	0.00016734694
bl_corrected	Δ(39,44)	0.5977171	0.0001	0.00016734694
bl_corrected	Δ(40,45)	0.59419984	0.0001	0.00016734694
bl_corrected	Δ(41,46)	0.5896259	0.0001	0.00016734694
bl_corrected	Δ(42,47)	0.58371156	0.0001	0.00016734694
bl_corrected	Δ(43,48)	0.57615334	0.0001	0.00016734694
bl_corrected	Δ(44,49)	0.56669104	0.0001	0.00016734694
bl_corrected	Δ(45,50)	0.55518055	0.0001	0.00016734694
bl_corrected	Δ(46,51)	0.5417737	0.0001	0.00016734694
bl_corrected	Δ(47,52)	0.52710927	0.0004	0.0005559322
bl_corrected	Δ(48,53)	0.512555	0.0007	0.00088307686
bl_corrected	Δ(49,54)	0.5001932	0.0018	0.0021085714
bl_corrected	Δ(50,55)	0.4918575	0.0037	0.0039402596
bl_corrected	Δ(51,56)	0.48798496	0.0042	0.004305
bl_corrected	Δ(52,57)	0.48760867	0.0033	0.0035605263
bl_corrected	Δ(53,58)	0.48904437	0.0023	0.0026194444
bl_corrected	Δ(54,59)	0.4908634	0.0013	0.0015676471
bl_corrected	Δ(55,60)	0.49226537	0.0009	0.0011181819
bl_corrected	Δ(56,61)	0.49283072	0.0005	0.0006721312
bl_corrected	Δ(57,62)	0.49235395	0.0004	0.0005559322
bl_corrected	Δ(58,63)	0.4907503	0.0003	0.00044727276
bl_corrected	Δ(59,64)	0.48800674	0.0003	0.00044727276
bl_corrected	Δ(60,65)	0.48413035	0.0003	0.00044727276
bl_corrected	Δ(61,66)	0.47916168	0.0003	0.00044727276
bl_corrected	Δ(62,67)	0.4731678	0.0003	0.00044727276
bl_corrected	Δ(63,68)	0.46625128	0.0004	0.0005559322
bl_corrected	Δ(64,69)	0.4585588	0.0005	0.0006721312
bl_corrected	Δ(65,70)	0.45032156	0.0007	0.00088307686
bl_corrected	Δ(66,71)	0.44186226	0.0007	0.00088307686
bl_corrected	Δ(67,72)	0.4336151	0.001	0.0012238807
bl_corrected	Δ(68,73)	0.4261377	0.0018	0.0021085714
bl_corrected	Δ(69,74)	0.42009428	0.0031	0.0034351351
bl_corrected	Δ(70,75)	0.4162009	0.0033	0.0035605263
bl_corrected	Δ(71,76)	0.41512644	0.0041	0.004305
bl_corrected	Δ(72,77)	0.41739142	0.0047	0.0047
bl_corrected	Δ(73,78)	0.42323872	0.0043	0.0043530865
bl_corrected	Δ(74,79)	0.43256062	0.0042	0.004305
bl_corrected	Δ(75,80)	0.444911	0.0029	0.0032575342
bl_corrected	Δ(76,81)	0.45958865	0.002	0.0023098593
bl_corrected	Δ(77,82)	0.47569525	0.0007	0.00088307686
bl_corrected	Δ(78,83)	0.49178723	0.0003	0.00044727276
bl_corrected	Δ(79,84)	0.5065263	0.0001	0.00016734694
bl_corrected	Δ(80,85)	0.51907295	0.0001	0.00016734694
bl_corrected	Δ(81,86)	0.52892613	0.0001	0.00016734694
bl_corrected	Δ(82,87)	0.5356948	0.0001	0.00016734694
bl_corrected	Δ(83,88)	0.5392112	0.0001	0.00016734694
bl_corrected	Δ(84,89)	0.53912264	0.0001	0.00016734694
bl_corrected	Δ(85,90)	0.53458065	0.0004	0.0005559322
female_only	Δ(5,30)	0.6574961	0.0001	0.00016078432
female_only	Δ(5,10)	0.6324024	0.0001	0.00016078432
female_only	Δ(6,11)	0.6351766	0.0001	0.00016078432
female_only	Δ(7,12)	0.6381677	0.0001	0.00016078432
female_only	Δ(8,13)	0.6414844	0.0001	0.00016078432
female_only	Δ(9,14)	0.6452037	0.0001	0.00016078432
female_only	Δ(10,15)	0.64933896	0.0001	0.00016078432
female_only	Δ(11,16)	0.653803	0.0001	0.00016078432
female_only	Δ(12,17)	0.65838635	0.0001	0.00016078432
female_only	Δ(13,18)	0.6627628	0.0001	0.00016078432
female_only	Δ(14,19)	0.66654557	0.0001	0.00016078432
female_only	Δ(15,20)	0.66938347	0.0001	0.00016078432
female_only	Δ(16,21)	0.6710445	0.0001	0.00016078432
female_only	Δ(17,22)	0.6714545	0.0001	0.00016078432
female_only	Δ(18,23)	0.67066985	0.0001	0.00016078432
female_only	Δ(19,24)	0.6688093	0.0001	0.00016078432
female_only	Δ(20,25)	0.66598016	0.0001	0.00016078432
female_only	Δ(21,26)	0.6622167	0.0001	0.00016078432
female_only	Δ(22,27)	0.6574616	0.0001	0.00016078432
female_only	Δ(23,28)	0.6516334	0.0001	0.00016078432
female_only	Δ(24,29)	0.64472246	0.0001	0.00016078432
female_only	Δ(25,30)	0.63687503	0.0001	0.00016078432
female_only	Δ(26,31)	0.6284374	0.0001	0.00016078432
female_only	Δ(27,32)	0.6199641	0.0001	0.00016078432
female_only	Δ(28,33)	0.6121454	0.0001	0.00016078432
female_only	Δ(29,34)	0.60564184	0.0001	0.00016078432
female_only	Δ(30,35)	0.6008939	0.0001	0.00016078432
female_only	Δ(31,36)	0.5980082	0.0001	0.00016078432
female_only	Δ(32,37)	0.5967839	0.0001	0.00016078432
female_only	Δ(33,38)	0.59682035	0.0001	0.00016078432
female_only	Δ(34,39)	0.59764934	0.0001	0.00016078432
female_only	Δ(35,40)	0.5988206	0.0001	0.00016078432
female_only	Δ(36,41)	0.5999652	0.0001	0.00016078432
female_only	Δ(37,42)	0.6007649	0.0001	0.00016078432
female_only	Δ(38,43)	0.60096765	0.0001	0.00016078432
female_only	Δ(39,44)	0.60033476	0.0001	0.00016078432
female_only	Δ(40,45)	0.59863967	0.0001	0.00016078432
female_only	Δ(41,46)	0.5956265	0.0001	0.00016078432
female_only	Δ(42,47)	0.5910204	0.0001	0.00016078432
female_only	Δ(43,48)	0.58450156	0.0001	0.00016078432
female_only	Δ(44,49)	0.5757836	0.0001	0.00016078432
female_only	Δ(45,50)	0.56467676	0.0001	0.00016078432
female_only	Δ(46,51)	0.5512596	0.0001	0.00016078432
female_only	Δ(47,52)	0.5361597	0.0001	0.00016078432
female_only	Δ(48,53)	0.5208157	0.0008	0.00092394365
female_only	Δ(49,54)	0.5075813	0.0012	0.0012947369
female_only	Δ(50,55)	0.49865687	0.0013	0.0013666666
female_only	Δ(51,56)	0.49471292	0.0012	0.0012947369
female_only	Δ(52,57)	0.49476758	0.0011	0.0012356164
female_only	Δ(53,58)	0.49703896	0.0008	0.00092394365
female_only	Δ(54,59)	0.49997312	0.0005	0.0006029412
female_only	Δ(55,60)	0.50266933	0.0004	0.00050461537
female_only	Δ(56,61)	0.50465083	0.0002	0.00027333334
female_only	Δ(57,62)	0.5057015	0.0002	0.00027333334
female_only	Δ(58,63)	0.5057199	0.0002	0.00027333334
female_only	Δ(59,64)	0.5046786	0.0002	0.00027333334
female_only	Δ(60,65)	0.50257933	0.0002	0.00027333334
female_only	Δ(61,66)	0.49945137	0.0002	0.00027333334
female_only	Δ(62,67)	0.49533087	0.0002	0.00027333334
female_only	Δ(63,68)	0.49029398	0.0002	0.00027333334
female_only	Δ(64,69)	0.48444343	0.0003	0.00038437502
female_only	Δ(65,70)	0.47795555	0.0003	0.00038437502
female_only	Δ(66,71)	0.47108045	0.0003	0.00038437502
female_only	Δ(67,72)	0.46417755	0.0005	0.0006029412
female_only	Δ(68,73)	0.4577166	0.0006	0.0007130435
female_only	Δ(69,74)	0.45229045	0.0012	0.0012947369
female_only	Δ(70,75)	0.44855085	0.0015	0.001556962
female_only	Δ(71,76)	0.44715634	0.0017	0.0017209877
female_only	Δ(72,77)	0.44865134	0.0018	0.0018
female_only	Δ(73,78)	0.45335943	0.0017	0.0017209877
female_only	Δ(74,79)	0.46128583	0.0013	0.0013666666
female_only	Δ(75,80)	0.47211394	0.001	0.001138889
female_only	Δ(76,81)	0.4852554	0.0005	0.0006029412
female_only	Δ(77,82)	0.49991167	0.0003	0.00038437502
female_only	Δ(78,83)	0.51476914	0.0002	0.00027333334
female_only	Δ(79,84)	0.5285911	0.0001	0.00016078432
female_only	Δ(80,85)	0.5406133	0.0001	0.00016078432
female_only	Δ(81,86)	0.5504009	0.0001	0.00016078432
female_only	Δ(82,87)	0.5576672	0.0001	0.00016078432
female_only	Δ(83,88)	0.56235987	0.0001	0.00016078432
female_only	Δ(84,89)	0.5643028	0.0001	0.00016078432
female_only	Δ(85,90)	0.5629223	0.0001	0.00016078432
male_only	Δ(5,30)	0.6570799	0.0001	0.00015769231
male_only	Δ(5,10)	0.63025486	0.0001	0.00015769231
male_only	Δ(6,11)	0.63296425	0.0001	0.00015769231
male_only	Δ(7,12)	0.6359722	0.0001	0.00015769231
male_only	Δ(8,13)	0.63941044	0.0001	0.00015769231
male_only	Δ(9,14)	0.6433775	0.0001	0.00015769231
male_only	Δ(10,15)	0.6479041	0.0001	0.00015769231
male_only	Δ(11,16)	0.652908	0.0001	0.00015769231
male_only	Δ(12,17)	0.6581634	0.0001	0.00015769231
male_only	Δ(13,18)	0.66330373	0.0001	0.00015769231
male_only	Δ(14,19)	0.6678899	0.0001	0.00015769231
male_only	Δ(15,20)	0.67150575	0.0001	0.00015769231
male_only	Δ(16,21)	0.67387	0.0001	0.00015769231
male_only	Δ(17,22)	0.67487305	0.0001	0.00015769231
male_only	Δ(18,23)	0.6745585	0.0001	0.00015769231
male_only	Δ(19,24)	0.6730458	0.0001	0.00015769231
male_only	Δ(20,25)	0.6704563	0.0001	0.00015769231
male_only	Δ(21,26)	0.66685086	0.0001	0.00015769231
male_only	Δ(22,27)	0.6621924	0.0001	0.00015769231
male_only	Δ(23,28)	0.65641236	0.0001	0.00015769231
male_only	Δ(24,29)	0.6495112	0.0001	0.00015769231
male_only	Δ(25,30)	0.6416483	0.0001	0.00015769231
male_only	Δ(26,31)	0.6331516	0.0001	0.00015769231
male_only	Δ(27,32)	0.6245709	0.0001	0.00015769231
male_only	Δ(28,33)	0.61660075	0.0001	0.00015769231
male_only	Δ(29,34)	0.6099099	0.0001	0.00015769231
male_only	Δ(30,35)	0.60495085	0.0001	0.00015769231
male_only	Δ(31,36)	0.6018474	0.0001	0.00015769231
male_only	Δ(32,37)	0.60041314	0.0001	0.00015769231
male_only	Δ(33,38)	0.6002444	0.0001	0.00015769231
male_only	Δ(34,39)	0.60087526	0.0001	0.00015769231
male_only	Δ(35,40)	0.60186034	0.0001	0.00015769231
male_only	Δ(36,41)	0.6028212	0.0001	0.00015769231
male_only	Δ(37,42)	0.6034459	0.0001	0.00015769231
male_only	Δ(38,43)	0.60347813	0.0001	0.00015769231
male_only	Δ(39,44)	0.60268825	0.0001	0.00015769231
male_only	Δ(40,45)	0.6008467	0.0001	0.00015769231
male_only	Δ(41,46)	0.5977152	0.0001	0.00015769231
male_only	Δ(42,47)	0.5930238	0.0001	0.00015769231
male_only	Δ(43,48)	0.58649623	0.0001	0.00015769231
male_only	Δ(44,49)	0.5778711	0.0001	0.00015769231
male_only	Δ(45,50)	0.56701165	0.0001	0.00015769231
male_only	Δ(46,51)	0.5540715	0.0001	0.00015769231
male_only	Δ(47,52)	0.5397551	0.0001	0.00015769231
male_only	Δ(48,53)	0.5255388	0.0006	0.00070285716
male_only	Δ(49,54)	0.51372695	0.0007	0.0007972222
male_only	Δ(50,55)	0.50634414	0.0012	0.0012455697
male_only	Δ(51,56)	0.5038234	0.0008	0.0008746667
male_only	Δ(52,57)	0.5050422	0.001	0.0010649351
male_only	Δ(53,58)	0.50818896	0.0007	0.0007972222
male_only	Δ(54,59)	0.5117561	0.0005	0.00059420295
male_only	Δ(55,60)	0.5149129	0.0003	0.00037272729
male_only	Δ(56,61)	0.5172509	0.0002	0.00026451613
male_only	Δ(57,62)	0.5185886	0.0002	0.00026451613
male_only	Δ(58,63)	0.51885647	0.0002	0.00026451613
male_only	Δ(59,64)	0.51804227	0.0002	0.00026451613
male_only	Δ(60,65)	0.5161626	0.0002	0.00026451613
male_only	Δ(61,66)	0.5132473	0.0002	0.00026451613
male_only	Δ(62,67)	0.50933516	0.0002	0.00026451613
male_only	Δ(63,68)	0.50449556	0.0002	0.00026451613
male_only	Δ(64,69)	0.49882767	0.0002	0.00026451613
male_only	Δ(65,70)	0.49249145	0.0002	0.00026451613
male_only	Δ(66,71)	0.48571718	0.0003	0.00037272729
male_only	Δ(67,72)	0.47884247	0.0003	0.00037272729
male_only	Δ(68,73)	0.4723054	0.0004	0.0004895522
male_only	Δ(69,74)	0.4666638	0.0008	0.0008746667
male_only	Δ(70,75)	0.46254325	0.0012	0.0012455697
male_only	Δ(71,76)	0.4605809	0.0014	0.0014172839
male_only	Δ(72,77)	0.4613189	0.0016	0.0016
male_only	Δ(73,78)	0.46509922	0.0014	0.0014172839
male_only	Δ(74,79)	0.47197166	0.001	0.0010649351
male_only	Δ(75,80)	0.48167837	0.0008	0.0008746667
male_only	Δ(76,81)	0.49369845	0.0005	0.00059420295
male_only	Δ(77,82)	0.50729334	0.0003	0.00037272729
male_only	Δ(78,83)	0.52121896	0.0001	0.00015769231
male_only	Δ(79,84)	0.5342773	0.0001	0.00015769231
male_only	Δ(80,85)	0.5457011	0.0001	0.00015769231
male_only	Δ(81,86)	0.55503863	0.0001	0.00015769231
male_only	Δ(82,87)	0.56198174	0.0001	0.00015769231
male_only	Δ(83,88)	0.5664547	0.0001	0.00015769231
male_only	Δ(84,89)	0.56827015	0.0001	0.00015769231
male_only	Δ(85,90)	0.5668579	0.0001	0.00015769231
window_1	Δ(5,30)	0.65735066	0.0001	0.00015357143
window_1	Δ(5,6)	0.6272242	0.0001	0.00015357143
window_1	Δ(6,7)	0.6294153	0.0001	0.00015357143
window_1	Δ(7,8)	0.6316864	0.0001	0.00015357143
window_1	Δ(8,9)	0.6341601	0.0001	0.00015357143
window_1	Δ(9,10)	0.6369742	0.0001	0.00015357143
window_1	Δ(10,11)	0.64024353	0.0001	0.00015357143
window_1	Δ(11,12)	0.64406097	0.0001	0.00015357143
window_1	Δ(12,13)	0.64842874	0.0001	0.00015357143
window_1	Δ(13,14)	0.6532635	0.0001	0.00015357143
window_1	Δ(14,15)	0.65830123	0.0001	0.00015357143
window_1	Δ(15,16)	0.66317594	0.0001	0.00015357143
window_1	Δ(16,17)	0.6674269	0.0001	0.00015357143
window_1	Δ(17,18)	0.67066604	0.0001	0.00015357143
window_1	Δ(18,19)	0.6726173	0.0001	0.00015357143
window_1	Δ(19,20)	0.6732133	0.0001	0.00015357143
window_1	Δ(20,21)	0.6725327	0.0001	0.00015357143
window_1	Δ(21,22)	0.6707151	0.0001	0.00015357143
window_1	Δ(22,23)	0.66787976	0.0001	0.00015357143
window_1	Δ(23,24)	0.6640689	0.0001	0.00015357143
window_1	Δ(24,25)	0.6592198	0.0001	0.00015357143
window_1	Δ(25,26)	0.6533115	0.0001	0.00015357143
window_1	Δ(26,27)	0.6463183	0.0001	0.00015357143
window_1	Δ(27,28)	0.6384135	0.0001	0.00015357143
window_1	Δ(28,29)	0.6299266	0.0001	0.00015357143
window_1	Δ(29,30)	0.62148064	0.0001	0.00015357143
window_1	Δ(30,31)	0.6137322	0.0001	0.00015357143
window_1	Δ(31,32)	0.6073715	0.0001	0.00015357143
window_1	Δ(32,33)	0.6028213	0.0001	0.00015357143
window_1	Δ(33,34)	0.6001446	0.0001	0.00015357143
window_1	Δ(34,35)	0.59911805	0.0001	0.00015357143
window_1	Δ(35,36)	0.5993257	0.0001	0.00015357143
window_1	Δ(36,37)	0.6002824	0.0001	0.00015357143
window_1	Δ(37,38)	0.60153407	0.0001	0.00015357143
window_1	Δ(38,39)	0.6027264	0.0001	0.00015357143
window_1	Δ(39,40)	0.60356516	0.0001	0.00015357143
window_1	Δ(40,41)	0.6037721	0.0001	0.00015357143
window_1	Δ(41,42)	0.60313773	0.0001	0.00015357143
window_1	Δ(42,43)	0.6014593	0.0001	0.00015357143
window_1	Δ(43,44)	0.5984621	0.0001	0.00015357143
window_1	Δ(44,45)	0.593887	0.0001	0.00015357143
window_1	Δ(45,46)	0.58742064	0.0001	0.00015357143
window_1	Δ(46,47)	0.57880855	0.0001	0.00015357143
window_1	Δ(47,48)	0.5678238	0.0001	0.00015357143
window_1	Δ(48,49)	0.5545682	0.0001	0.00015357143
window_1	Δ(49,50)	0.53964084	0.0001	0.00015357143
window_1	Δ(50,51)	0.52448386	0.0007	0.00080266665
window_1	Δ(51,52)	0.5112269	0.001	0.001075
window_1	Δ(52,53)	0.5024354	0.0013	0.0013634147
window_1	Δ(53,54)	0.4994162	0.001	0.001075
window_1	Δ(54,55)	0.50052184	0.001	0.001075
window_1	Δ(55,56)	0.5035363	0.0007	0.00080266665
window_1	Δ(56,57)	0.5070128	0.0005	0.0005890411
window_1	Δ(57,58)	0.51011276	0.0003	0.00037391306
window_1	Δ(58,59)	0.51239854	0.0002	0.00026461537
window_1	Δ(59,60)	0.5137082	0.0002	0.00026461537
window_1	Δ(60,61)	0.51395196	0.0002	0.00026461537
window_1	Δ(61,62)	0.5131064	0.0002	0.00026461537
window_1	Δ(62,63)	0.51117873	0.0002	0.00026461537
window_1	Δ(63,64)	0.5082232	0.0002	0.00026461537
window_1	Δ(64,65)	0.5042396	0.0002	0.00026461537
window_1	Δ(65,66)	0.49931413	0.0002	0.00026461537
window_1	Δ(66,67)	0.49355012	0.0002	0.00026461537
window_1	Δ(67,68)	0.48709464	0.0003	0.00037391306
window_1	Δ(68,69)	0.48017135	0.0003	0.00037391306
window_1	Δ(69,70)	0.47313553	0.0005	0.0005890411
window_1	Δ(70,71)	0.4664427	0.0004	0.00048450704
window_1	Δ(71,72)	0.46064284	0.001	0.001075
window_1	Δ(72,73)	0.45638958	0.0015	0.0015542168
window_1	Δ(73,74)	0.45435268	0.0016	0.0016
window_1	Δ(74,75)	0.45511684	0.0016	0.0016
window_1	Δ(75,76)	0.4590225	0.0016	0.0016
window_1	Δ(76,77)	0.4661615	0.0011	0.0011679012
window_1	Δ(77,78)	0.47626403	0.001	0.001075
window_1	Δ(78,79)	0.48877314	0.0004	0.00048450704
window_1	Δ(79,80)	0.50300115	0.0003	0.00037391306
window_1	Δ(80,81)	0.5181798	0.0001	0.00015357143
window_1	Δ(81,82)	0.53338206	0.0001	0.00015357143
window_1	Δ(82,83)	0.54618627	0.0001	0.00015357143
window_1	Δ(83,84)	0.5560202	0.0001	0.00015357143
window_1	Δ(84,85)	0.56328505	0.0001	0.00015357143
window_1	Δ(85,86)	0.5681407	0.0001	0.00015357143
window_1	Δ(86,87)	0.5704069	0.0001	0.00015357143
window_1	Δ(87,88)	0.56956047	0.0001	0.00015357143
window_1	Δ(88,89)	0.564535	0.0001	0.00015357143
window_1	Δ(89,90)	0.55360246	0.0001	0.00015357143
window_2	Δ(5,30)	0.65735066	0.0001	0.0001574074
window_2	Δ(5,7)	0.6281877	0.0001	0.0001574074
window_2	Δ(6,8)	0.63048786	0.0001	0.0001574074
window_2	Δ(7,9)	0.63291115	0.0001	0.0001574074
window_2	Δ(8,10)	0.6355888	0.0001	0.0001574074
window_2	Δ(9,11)	0.63864994	0.0001	0.0001574074
window_2	Δ(10,12)	0.6422023	0.0001	0.0001574074
window_2	Δ(11,13)	0.64630044	0.0001	0.0001574074
window_2	Δ(12,14)	0.6509106	0.0001	0.0001574074
window_2	Δ(13,15)	0.6558664	0.0001	0.0001574074
window_2	Δ(14,16)	0.6608534	0.0001	0.0001574074
window_2	Δ(15,17)	0.66545326	0.0001	0.0001574074
window_2	Δ(16,18)	0.669232	0.0001	0.0001574074
window_2	Δ(17,19)	0.67185056	0.0001	0.0001574074
window_2	Δ(18,20)	0.6731358	0.0001	0.0001574074
window_2	Δ(19,21)	0.67309844	0.0001	0.0001574074
window_2	Δ(20,22)	0.6718542	0.0001	0.0001574074
window_2	Δ(21,23)	0.66953933	0.0001	0.0001574074
window_2	Δ(22,24)	0.666238	0.0001	0.0001574074
window_2	Δ(23,25)	0.6619398	0.0001	0.0001574074
window_2	Δ(24,26)	0.65658337	0.0001	0.0001574074
window_2	Δ(25,27)	0.65013766	0.0001	0.0001574074
window_2	Δ(26,28)	0.64266485	0.0001	0.0001574074
window_2	Δ(27,29)	0.634408	0.0001	0.0001574074
window_2	Δ(28,30)	0.62584424	0.0001	0.0001574074
window_2	Δ(29,31)	0.6176274	0.0001	0.0001574074
window_2	Δ(30,32)	0.61045706	0.0001	0.0001574074
window_2	Δ(31,33)	0.604913	0.0001	0.0001574074
window_2	Δ(32,34)	0.6012501	0.0001	0.0001574074
window_2	Δ(33,35)	0.59938246	0.0001	0.0001574074
window_2	Δ(34,36)	0.59897816	0.0001	0.0001574074
window_2	Δ(35,37)	0.59957457	0.0001	0.0001574074
window_2	Δ(36,38)	0.6006942	0.0001	0.0001574074
window_2	Δ(37,39)	0.60193056	0.0001	0.0001574074
window_2	Δ(38,40)	0.6029591	0.0001	0.0001574074
window_2	Δ(39,41)	0.6034957	0.0001	0.0001574074
window_2	Δ(40,42)	0.6032978	0.0001	0.0001574074
window_2	Δ(41,43)	0.6021615	0.0001	0.0001574074
window_2	Δ(42,44)	0.5998496	0.0001	0.0001574074
window_2	Δ(43,45)	0.59609556	0.0001	0.0001574074
window_2	Δ(44,46)	0.5906116	0.0001	0.0001574074
window_2	Δ(45,47)	0.58310705	0.0001	0.0001574074
window_2	Δ(46,48)	0.5733293	0.0001	0.0001574074
window_2	Δ(47,49)	0.56118983	0.0001	0.0001574074
window_2	Δ(48,50)	0.5470108	0.0001	0.0001574074
window_2	Δ(49,51)	0.531791	0.0002	0.00025757574
window_2	Δ(50,52)	0.51734555	0.0008	0.0009066666
window_2	Δ(51,53)	0.50612295	0.0011	0.0011835443
window_2	Δ(52,54)	0.5002953	0.0013	0.001347561
window_2	Δ(53,55)	0.49958622	0.001	0.0010897437
window_2	Δ(54,56)	0.5018231	0.001	0.0010897437
window_2	Δ(55,57)	0.50516343	0.0005	0.0005902778
window_2	Δ(56,58)	0.50848913	0.0004	0.00047887323
window_2	Δ(57,59)	0.5111871	0.0002	0.00025757574
window_2	Δ(58,60)	0.5129739	0.0002	0.00025757574
window_2	Δ(59,61)	0.5137333	0.0002	0.00025757574
window_2	Δ(60,62)	0.5134137	0.0002	0.00025757574
window_2	Δ(61,63)	0.51200914	0.0002	0.00025757574
window_2	Δ(62,64)	0.50955105	0.0002	0.00025757574
window_2	Δ(63,65)	0.5060661	0.0002	0.00025757574
window_2	Δ(64,66)	0.5015966	0.0002	0.00025757574
window_2	Δ(65,67)	0.49623594	0.0002	0.00025757574
window_2	Δ(66,68)	0.49010754	0.0002	0.00025757574
window_2	Δ(67,69)	0.48339453	0.0003	0.00038059702
window_2	Δ(68,70)	0.47638553	0.0004	0.00047887323
window_2	Δ(69,71)	0.4694849	0.0004	0.00047887323
window_2	Δ(70,72)	0.46319783	0.0006	0.00068918924
window_2	Δ(71,73)	0.4581307	0.0012	0.0012592593
window_2	Δ(72,74)	0.45495456	0.0016	0.0016
window_2	Δ(73,75)	0.4543059	0.0015	0.0015361446
window_2	Δ(74,76)	0.45665678	0.0016	0.0016
window_2	Δ(75,77)	0.46222565	0.0012	0.0012592593
window_2	Δ(76,78)	0.47091773	0.001	0.0010897437
window_2	Δ(77,79)	0.48230568	0.0006	0.00068918924
window_2	Δ(78,80)	0.49575293	0.0004	0.00047887323
window_2	Δ(79,81)	0.5105167	0.0002	0.00025757574
window_2	Δ(80,82)	0.52573544	0.0001	0.0001574074
window_2	Δ(81,83)	0.5396732	0.0001	0.0001574074
window_2	Δ(82,84)	0.5509007	0.0001	0.0001574074
window_2	Δ(83,85)	0.55938	0.0001	0.0001574074
window_2	Δ(84,86)	0.56539446	0.0001	0.0001574074
window_2	Δ(85,87)	0.56893724	0.0001	0.0001574074
window_2	Δ(86,88)	0.56966597	0.0001	0.0001574074
window_2	Δ(87,89)	0.56680155	0.0001	0.0001574074
window_2	Δ(88,90)	0.5589676	0.0001	0.0001574074
1st_centile	Δ(5,30)	0.61982554	0.0001	0.000112328766
1st_centile	Δ(5,10)	0.61435014	0.0001	0.000112328766
1st_centile	Δ(6,11)	0.61371577	0.0001	0.000112328766
1st_centile	Δ(7,12)	0.612817	0.0001	0.000112328766
1st_centile	Δ(8,13)	0.6118595	0.0001	0.000112328766
1st_centile	Δ(9,14)	0.6110605	0.0001	0.000112328766
1st_centile	Δ(10,15)	0.6106375	0.0001	0.000112328766
1st_centile	Δ(11,16)	0.6107755	0.0001	0.000112328766
1st_centile	Δ(12,17)	0.6115803	0.0001	0.000112328766
1st_centile	Δ(13,18)	0.6130251	0.0001	0.000112328766
1st_centile	Δ(14,19)	0.61492884	0.0001	0.000112328766
1st_centile	Δ(15,20)	0.6169626	0.0001	0.000112328766
1st_centile	Δ(16,21)	0.61871946	0.0001	0.000112328766
1st_centile	Δ(17,22)	0.6197905	0.0001	0.000112328766
1st_centile	Δ(18,23)	0.6198413	0.0001	0.000112328766
1st_centile	Δ(19,24)	0.6186252	0.0001	0.000112328766
1st_centile	Δ(20,25)	0.61605906	0.0001	0.000112328766
1st_centile	Δ(21,26)	0.6122901	0.0001	0.000112328766
1st_centile	Δ(22,27)	0.60759425	0.0001	0.000112328766
1st_centile	Δ(23,28)	0.602398	0.0001	0.000112328766
1st_centile	Δ(24,29)	0.59728676	0.0001	0.000112328766
1st_centile	Δ(25,30)	0.59288394	0.0001	0.000112328766
1st_centile	Δ(26,31)	0.5897686	0.0001	0.000112328766
1st_centile	Δ(27,32)	0.5884863	0.0001	0.000112328766
1st_centile	Δ(28,33)	0.5893823	0.0001	0.000112328766
1st_centile	Δ(29,34)	0.592452	0.0001	0.000112328766
1st_centile	Δ(30,35)	0.59731585	0.0001	0.000112328766
1st_centile	Δ(31,36)	0.6033352	0.0001	0.000112328766
1st_centile	Δ(32,37)	0.6098031	0.0001	0.000112328766
1st_centile	Δ(33,38)	0.61610246	0.0001	0.000112328766
1st_centile	Δ(34,39)	0.62179095	0.0001	0.000112328766
1st_centile	Δ(35,40)	0.6265884	0.0001	0.000112328766
1st_centile	Δ(36,41)	0.63033736	0.0001	0.000112328766
1st_centile	Δ(37,42)	0.6329387	0.0001	0.000112328766
1st_centile	Δ(38,43)	0.6343156	0.0001	0.000112328766
1st_centile	Δ(39,44)	0.63437265	0.0001	0.000112328766
1st_centile	Δ(40,45)	0.63295895	0.0001	0.000112328766
1st_centile	Δ(41,46)	0.6298574	0.0001	0.000112328766
1st_centile	Δ(42,47)	0.6247744	0.0001	0.000112328766
1st_centile	Δ(43,48)	0.61732984	0.0001	0.000112328766
1st_centile	Δ(44,49)	0.60709506	0.0001	0.000112328766
1st_centile	Δ(45,50)	0.59369266	0.0001	0.000112328766
1st_centile	Δ(46,51)	0.5769856	0.0001	0.000112328766
1st_centile	Δ(47,52)	0.55739766	0.0001	0.000112328766
1st_centile	Δ(48,53)	0.5363137	0.0002	0.00021866667
1st_centile	Δ(49,54)	0.5164915	0.0008	0.00081999996
1st_centile	Δ(50,55)	0.5010089	0.0008	0.00081999996
1st_centile	Δ(51,56)	0.491384	0.0013	0.0013
1st_centile	Δ(52,57)	0.48711404	0.001	0.0010123458
1st_centile	Δ(53,58)	0.48644575	0.0007	0.0007358974
1st_centile	Δ(54,59)	0.48752147	0.0005	0.00053246756
1st_centile	Δ(55,60)	0.48908925	0.0004	0.00043157893
1st_centile	Δ(56,61)	0.49042517	0.0002	0.00021866667
1st_centile	Δ(57,62)	0.49114373	0.0001	0.000112328766
1st_centile	Δ(58,63)	0.49105245	0.0001	0.000112328766
1st_centile	Δ(59,64)	0.49008167	0.0001	0.000112328766
1st_centile	Δ(60,65)	0.48822632	0.0001	0.000112328766
1st_centile	Δ(61,66)	0.48552817	0.0001	0.000112328766
1st_centile	Δ(62,67)	0.482071	0.0001	0.000112328766
1st_centile	Δ(63,68)	0.47798568	0.0001	0.000112328766
1st_centile	Δ(64,69)	0.47345316	0.0001	0.000112328766
1st_centile	Δ(65,70)	0.4687207	0.0001	0.000112328766
1st_centile	Δ(66,71)	0.46411255	0.0001	0.000112328766
1st_centile	Δ(67,72)	0.46002847	0.0001	0.000112328766
1st_centile	Δ(68,73)	0.4569324	0.0001	0.000112328766
1st_centile	Δ(69,74)	0.45532307	0.0001	0.000112328766
1st_centile	Δ(70,75)	0.45567986	0.0001	0.000112328766
1st_centile	Δ(71,76)	0.45838407	0.0001	0.000112328766
1st_centile	Δ(72,77)	0.46365508	0.0001	0.000112328766
1st_centile	Δ(73,78)	0.47148803	0.0001	0.000112328766
1st_centile	Δ(74,79)	0.48164523	0.0001	0.000112328766
1st_centile	Δ(75,80)	0.4936868	0.0001	0.000112328766
1st_centile	Δ(76,81)	0.5070513	0.0001	0.000112328766
1st_centile	Δ(77,82)	0.5210738	0.0001	0.000112328766
1st_centile	Δ(78,83)	0.53467155	0.0001	0.000112328766
1st_centile	Δ(79,84)	0.5468775	0.0001	0.000112328766
1st_centile	Δ(80,85)	0.5571507	0.0001	0.000112328766
1st_centile	Δ(81,86)	0.5652335	0.0001	0.000112328766
1st_centile	Δ(82,87)	0.5710142	0.0001	0.000112328766
1st_centile	Δ(83,88)	0.5746377	0.0001	0.000112328766
1st_centile	Δ(84,89)	0.57621187	0.0001	0.000112328766
1st_centile	Δ(85,90)	0.5756015	0.0001	0.000112328766
99th_centile	Δ(5,30)	0.6668425	0.0001	0.00017446808
99th_centile	Δ(5,10)	0.63611037	0.0001	0.00017446808
99th_centile	Δ(6,11)	0.63992757	0.0001	0.00017446808
99th_centile	Δ(7,12)	0.6441218	0.0001	0.00017446808
99th_centile	Δ(8,13)	0.64875996	0.0001	0.00017446808
99th_centile	Δ(9,14)	0.653847	0.0001	0.00017446808
99th_centile	Δ(10,15)	0.6592919	0.0001	0.00017446808
99th_centile	Δ(11,16)	0.6648769	0.0001	0.00017446808
99th_centile	Δ(12,17)	0.6702512	0.0001	0.00017446808
99th_centile	Δ(13,18)	0.67497534	0.0001	0.00017446808
99th_centile	Δ(14,19)	0.67862993	0.0001	0.00017446808
99th_centile	Δ(15,20)	0.68092245	0.0001	0.00017446808
99th_centile	Δ(16,21)	0.68175644	0.0001	0.00017446808
99th_centile	Δ(17,22)	0.6812317	0.0001	0.00017446808
99th_centile	Δ(18,23)	0.6795621	0.0001	0.00017446808
99th_centile	Δ(19,24)	0.6769795	0.0001	0.00017446808
99th_centile	Δ(20,25)	0.67363155	0.0001	0.00017446808
99th_centile	Δ(21,26)	0.6695009	0.0001	0.00017446808
99th_centile	Δ(22,27)	0.6644277	0.0001	0.00017446808
99th_centile	Δ(23,28)	0.6581893	0.0001	0.00017446808
99th_centile	Δ(24,29)	0.65062004	0.0001	0.00017446808
99th_centile	Δ(25,30)	0.64173704	0.0001	0.00017446808
99th_centile	Δ(26,31)	0.6317986	0.0001	0.00017446808
99th_centile	Δ(27,32)	0.6213239	0.0001	0.00017446808
99th_centile	Δ(28,33)	0.6110421	0.0001	0.00017446808
99th_centile	Δ(29,34)	0.60174716	0.0001	0.00017446808
99th_centile	Δ(30,35)	0.5940946	0.0001	0.00017446808
99th_centile	Δ(31,36)	0.5884284	0.0001	0.00017446808
99th_centile	Δ(32,37)	0.5847383	0.0001	0.00017446808
99th_centile	Δ(33,38)	0.58273476	0.0001	0.00017446808
99th_centile	Δ(34,39)	0.5819697	0.0001	0.00017446808
99th_centile	Δ(35,40)	0.58197105	0.0001	0.00017446808
99th_centile	Δ(36,41)	0.582296	0.0001	0.00017446808
99th_centile	Δ(37,42)	0.58257127	0.0001	0.00017446808
99th_centile	Δ(38,43)	0.5824843	0.0001	0.00017446808
99th_centile	Δ(39,44)	0.5817587	0.0001	0.00017446808
99th_centile	Δ(40,45)	0.58014566	0.0001	0.00017446808
99th_centile	Δ(41,46)	0.5773998	0.0001	0.00017446808
99th_centile	Δ(42,47)	0.5732662	0.0001	0.00017446808
99th_centile	Δ(43,48)	0.5674956	0.0001	0.00017446808
99th_centile	Δ(44,49)	0.5598825	0.0001	0.00017446808
99th_centile	Δ(45,50)	0.55035263	0.0001	0.00017446808
99th_centile	Δ(46,51)	0.53912485	0.0001	0.00017446808
99th_centile	Δ(47,52)	0.52691776	0.0002	0.0002981818
99th_centile	Δ(48,53)	0.5151482	0.0008	0.00092394365
99th_centile	Δ(49,54)	0.5058599	0.0006	0.0007343284
99th_centile	Δ(50,55)	0.50067836	0.001	0.0011232877
99th_centile	Δ(51,56)	0.49975914	0.0009	0.001025
99th_centile	Δ(52,57)	0.501912	0.0006	0.0007343284
99th_centile	Δ(53,58)	0.5054256	0.0004	0.00052903226
99th_centile	Δ(54,59)	0.50896025	0.0005	0.000640625
99th_centile	Δ(55,60)	0.5118569	0.0004	0.00052903226
99th_centile	Δ(56,61)	0.5137884	0.0003	0.00042413795
99th_centile	Δ(57,62)	0.5146318	0.0003	0.00042413795
99th_centile	Δ(58,63)	0.51434284	0.0002	0.0002981818
99th_centile	Δ(59,64)	0.5129246	0.0002	0.0002981818
99th_centile	Δ(60,65)	0.5103821	0.0002	0.0002981818
99th_centile	Δ(61,66)	0.50673985	0.0002	0.0002981818
99th_centile	Δ(62,67)	0.5020241	0.0002	0.0002981818
99th_centile	Δ(63,68)	0.49627465	0.0003	0.00042413795
99th_centile	Δ(64,69)	0.48957306	0.0004	0.00052903226
99th_centile	Δ(65,70)	0.48204854	0.0004	0.00052903226
99th_centile	Δ(66,71)	0.47391343	0.0005	0.000640625
99th_centile	Δ(67,72)	0.46547806	0.0006	0.0007343284
99th_centile	Δ(68,73)	0.45719165	0.0007	0.00083188404
99th_centile	Δ(69,74)	0.44962528	0.0013	0.0014405405
99th_centile	Δ(70,75)	0.44346583	0.0018	0.0019421052
99th_centile	Δ(71,76)	0.43943477	0.0027	0.0028384617
99th_centile	Δ(72,77)	0.43819803	0.0044	0.0044543208
99th_centile	Δ(73,78)	0.4402217	0.005	0.005
99th_centile	Δ(74,79)	0.44567102	0.0044	0.0044543208
99th_centile	Δ(75,80)	0.45435384	0.0035	0.0036329115
99th_centile	Δ(76,81)	0.4657639	0.0022	0.0023428572
99th_centile	Δ(77,82)	0.47912952	0.0014	0.0015306666
99th_centile	Δ(78,83)	0.49318877	0.0008	0.00092394365
99th_centile	Δ(79,84)	0.5067235	0.0007	0.00083188404
99th_centile	Δ(80,85)	0.5189348	0.0002	0.0002981818
99th_centile	Δ(81,86)	0.5293538	0.0002	0.0002981818
99th_centile	Δ(82,87)	0.537656	0.0001	0.00017446808
99th_centile	Δ(83,88)	0.54369825	0.0001	0.00017446808
99th_centile	Δ(84,89)	0.54716885	0.0001	0.00017446808
99th_centile	Δ(85,90)	0.54730916	0.0001	0.00017446808
