## Supplementary material for "Regional patterns of human cortex development correlate with underlying neurobiology": Source Data: source_supp_FigS11B_markers.csv

	ni1-SV2A-M1-mGluR5-5HT6-CB1-GABAa-HDAC	ni2-5HT2a-5HT4-5HT1a-5HTT	ni3-FDOPA-DAT-D1-NMDA	ni4-GI-5HT1b-MU-A4B2	ni5-VAChT-NET	ni6-CBF-CMRglu	ni7-COX1	ni8-H3	ni9-D2	ni10-TSPO	ce1-Ex7-In4-Ex5-Ex4-In1	ce2-Oligo-Endo	ce3-Micro-OPC	ce4-In3-In2-Astro	ce5-In6-Ex2	ce6-Ex8-Ex6	ce7-In7-Ex3	ce8-In5	ce9-In8	ce10-Ex1	mr1-myelin
lh_bankssts	-0.1534119314971307	-0.018597498752923672	0.3472538030328649	0.0805345541618225	-0.43330596336022337	-0.2624606212283289	-0.5497429137464126	-1.147899735213152	-0.5209816465488415	-0.3507359402744747	0.29346107492765316	0.2769854913316433	-0.5442528757511249	-1.1395353582306074	-0.9509558818313758	-0.4323610819214665	0.16892949953180403	1.0503884512401722	-0.5731319591108918	0.8320069334329543	-0.13374455119047612
lh_caudalanteriorcingulate	0.0965570622151129	-0.38212058321173464	0.7679098612016476	0.1453919786800139	0.9768895835977599	-0.7236413948421229	-0.7857559909326037	1.0133762849538042	0.5935544785349078	0.6622778578380223	1.0970124948851818	0.4316706594630682	0.3013929717973191	2.112832887658518	0.5993139710358835	1.6479596812348283	-0.9593177141802288	-1.0198060353522573	-0.07403588598249373	0.3875726949243415	-1.3225172925373152
lh_caudalmiddlefrontal	-0.5751034777577096	-0.7716567028276153	-0.3187545857007335	1.1098176585532817	0.04305984651468902	0.43688032624284195	-0.3661288226160592	-0.292496543452578	0.053869040882451966	-0.5572103111954879	0.05869206205803749	0.2690630271827628	-0.30378236059884406	-0.11631371173111388	0.9851626640585984	0.2671095669448888	-0.4002005844550596	-0.3634861645944322	0.2849412576995923	0.27875031630039143	-0.3207765406465511
lh_cuneus	0.7232280090492489	-0.12870405789604913	-0.3437174325877649	-0.2043235942229332	0.04934544224492426	1.1183451382292067	2.8838049659062674	-0.5526890762061882	1.1798476262815543	-0.9284888006083861	-1.467185260693452	-0.28224184956141346	-1.4054270897121046	-1.0719921144610656	-0.026915239232222707	-0.9315946835340281	1.1245764589516496	0.07361331520850556	0.4731276701421668	-1.158402784600709	1.2878142725490203
lh_entorhinal	-2.5225296750871666	0.05451236860158026	-0.34346696370547747	-2.9569611520495838	-1.9876618312449397	-2.0743718738390338	-0.9679979503077609	1.1040623120548263	-2.3490076275562375	2.5712484037887977	0.7212682337943521	0.6208651937373201	2.8166924722565754	0.82451618928789	-2.211010651084784	-0.1399013516214644	-0.11003102255368079	-3.127869129631996	-0.4722168249106999	0.10567022627644225	-0.06545695937499987
lh_fusiform	-0.16436327804863043	0.4557466579599613	0.23642969231481933	-0.8356299230126712	-0.86384407815207	-0.7221813725905843	-0.13722658366954554	-0.2999434059979186	-0.6686646294608644	1.108373989388998	0.10797972595577221	-0.18497890343373066	-0.07455728724292299	-0.21966865247500422	-1.0767988658069645	-0.9981705412270487	0.7644644022578154	0.41591495138556334	-0.7638416263518795	1.0330600516519488	-0.09960023311688318
lh_inferiorparietal	0.24579374149445932	-0.429486275143477	-0.4866407764329614	0.42793957502000435	-0.33922127669805285	-0.08230236233015222	-0.07818484182806688	-0.7620200681208498	-0.20788788709482306	-0.41269047958620103	-0.11921102245429115	-0.11288817333978515	-0.5590970709341937	-0.6670826214838899	-0.1635739129463009	-0.7601169625180075	-0.15539567674381935	0.4808974751995431	-0.04739053083320762	0.22545556954395155	0.012603410557851254
lh_inferiortemporal	0.08622741940901715	0.9096649013090939	0.4823821916404921	-0.47650967701876	-0.8646849767871454	-1.2453467585563043	-0.6831175556881383	-0.851822115608715	-1.0923801230468135	-0.02330963048590182	0.7809774439442437	-0.4380848946515586	0.3731193587519343	0.3981155161327592	-1.3682325210643076	-0.35436298529907795	0.08798844513900528	0.4690502217545972	-0.8826905401998635	0.9869670531909543	-0.7383986209963079
lh_isthmuscingulate	-0.9304137731451323	-0.514800537210994	-0.13267069749240964	-0.9133104888320069	-0.8095375893402033	0.4353945423504101	0.051607547687627243	-0.42972801838619723	1.0717572347280069	0.6625183209737691	-0.05595667080543507	-0.30686118840905857	-0.3428414191595085	0.6866583665260342	0.05227863622638514	-0.055284900431444545	0.2474267949727894	-0.5692204254314455	-0.38735798435236957	-0.8339152340663691	0.6622148952357719
lh_lateraloccipital	0.05748352441672115	-0.920910192549477	-1.1960847612627572	-0.23069218133749025	-0.5327356094514718	-0.40584760552472005	1.7166619661740263	-0.339608711013868	-0.07376249969749378	-0.9282286997980652	-1.5743148282976571	-0.2860617329840153	-0.8603782346791229	-0.6896702322493128	-0.15745914577601366	-0.7960049211580771	0.9800717111091124	-0.13777515228070966	0.3764572305585076	-0.8873753333274398	0.9203552595177644
lh_lateralorbitofrontal	-0.41153620783834155	0.8877347035820465	0.5482636038241803	0.5718211886090502	-0.4514618860831848	-0.3485967267708231	-0.47248562641359093	0.6686679583895009	0.11413312250572151	0.9995128185698952	0.7427070439315547	-0.24897436510107085	0.10811320956592396	0.30764220200220715	0.3175778811662243	0.5097156190088863	-0.3845010565006854	0.8226795964430895	0.7516042081270301	-0.06672971713050284	-0.6742577296850377
lh_lingual	-0.6754906678548052	-0.12371520474704435	-0.2563343566240958	-0.984612137824014	-1.1463191751645565	0.9408927579538342	1.7953308892696926	-0.09123775745614572	1.3804336001241946	0.6858031433437672	-1.5841268359595846	-0.8009370170642449	-0.7252252200008883	-1.0605263121525796	-0.5915592156404698	-1.3233551825199346	1.684982053488601	-0.591459293104026	-0.47493186407049554	-1.5378127707288332	1.0813956697286788
lh_medialorbitofrontal	0.41898676470275653	0.26436513661236005	0.7625707008602812	0.31326510535839586	-0.5609983339478881	-0.21722252550062907	-1.0709576594384813	1.4457547714390697	0.7073510041546481	0.8447924973921964	1.326854890048958	-1.0086739709184946	0.8228004059341376	0.9625329269054496	-0.007950890809552424	0.36690114273680413	-0.8542773717333251	-0.17321276783048453	0.45322974925125176	0.23119127013492305	-0.9308009740136046
lh_middletemporal	0.3335484190172716	0.5007176446845748	0.38210888228102335	0.22006782293611124	-0.3591066614762511	-0.7393112756313002	-0.5963525908551482	-1.245995884938375	-0.8896700332499389	0.14297155535497622	0.5860238930572159	-0.26271707766991137	-0.16828012951520802	-0.37363276040996496	-0.9260028356367672	-0.2997485177861156	-0.17201221011573503	0.8822676596944502	-0.6969596233449652	0.6062274755926896	-0.4879290735034021
lh_parahippocampal	-1.8229522560380582	0.028919383530411454	-0.35691537504415194	-2.510866571539353	-1.505218756130902	-1.4426148369319767	-0.2593917831143247	0.6642320274146679	-1.4919916734852219	1.7076470077699324	0.3886898562755358	0.17602436937955024	1.6961233692509319	0.1989469500961606	-1.9750931866405919	-0.6290284170488581	0.3882326906666972	-2.027381480190132	-0.8220847643614438	0.0593369152593166	0.2559391839252337
lh_paracentral	-0.27049835883791945	-0.9051605453864009	-0.9624623673462271	-0.3194345543391036	1.1774058157228744	0.2715771615412723	-0.6487235542407576	-0.13522539070426473	-0.25153085510946216	-0.3802717886436901	-0.010784225340474192	0.10909733837832457	-0.18054399314530986	0.39913569126165815	0.5062943393862707	0.34206845129975166	-0.5179749210767821	-0.8329669510646711	-0.9791468989182097	-0.6332091587333379	0.4300256129326928
lh_parsopercularis	0.18905972809434293	0.4196054195755759	0.6073275743970782	0.8228694382786542	0.5516297837857846	0.7163914087575105	-0.39373059968427565	-0.24945771693245777	0.24208687491900716	-0.3027889202417706	0.36881955854908655	-0.11561239474046216	0.1874268727380074	-0.4953873751424252	0.4002246323496827	0.7821038098085588	0.17640762623427797	0.2536467719999458	-0.07122595360527137	-0.052762511409297566	-0.353100342707183
lh_parsorbitalis	-0.0260412113423013	1.0828775131604538	0.11025905675525939	0.8718652858676051	-0.37220702100142883	-0.3161610588245937	-0.4368172776793079	0.7721572227081953	0.371661558929625	1.4110849372534469	0.7087337854480261	-0.7598348274818943	0.548809302250043	0.20761715410117026	0.42163529117986004	-0.020487317392756547	-0.18663381939848125	0.5653985835630414	0.47494709270330576	-0.5874177339158252	-0.680060792142857
lh_parstriangularis	-0.021597886759347346	-0.005214833293156011	0.41577667965585285	0.9718031397156713	0.41762130013010357	0.3182928578712475	-0.099742836284517	-0.31114261381346214	-0.004518126036048695	0.41180683222347353	0.624651981388468	-0.0958352526396621	0.0426043103429721	0.11310980251293938	0.8668616531213457	1.1950172135803765	0.33164746992048766	0.5926040322576124	0.726563991717004	-0.6387147931717083	-0.29530444804878053
lh_pericalcarine	-0.18138705943979774	-0.0005123456322846522	-0.48151814149034067	-0.7267692686264569	-0.626202963538599	0.8555982175437076	2.5973498578062544	-0.15463119823355978	1.5877068244308785	-0.5971588552346251	-1.3344689595272718	-0.25686612294052774	-0.9767184036160378	-1.0929182894201546	-0.24973369224554243	-0.9495783741700402	1.3077991117497154	-0.4890450210680519	0.2292957155502003	-1.9964384602873593	1.3077445452173904
lh_postcentral	-0.3257994231596943	-1.082893983500506	-1.1407878128087143	-0.12104479134627567	0.950928597608095	0.17259503021813521	0.08353482730688708	-0.39293436366247186	-0.6474662175226283	-0.40143716191139656	-0.9296671839747427	0.07799336672839507	0.13331864016271072	-0.7097773695955488	0.4111348053201792	-0.4726258128307259	0.6405060823160714	-0.4076014998718954	-0.32590988378533176	-0.826649995188119	0.9128546379386699
lh_posteriorcingulate	-0.23389886804301088	-0.9342800631096514	0.26041867632258786	-0.2591439462634695	0.9118455039145622	-0.5479862446313919	-0.6206936964246118	0.4135387915438044	0.6200158657846409	0.6522962269845178	0.6005313024873955	-0.15630947158814346	-0.1368648403362954	1.3241894524540516	0.47163487043723523	0.6958922390127157	-0.37794767679632046	-0.6933107440562409	-0.7614246596403158	0.021534664356599877	-0.5542008435222228
lh_precentral	-0.8210686679443205	-0.7487267046653346	-0.9290389923192325	0.23091544278886195	1.0096784004789738	0.48837634486568926	-0.06425791021285374	-0.5303945923780452	-0.4085819424653427	-0.43244207596043643	-0.5690973093678804	0.7600834350594834	0.1602921427415145	-0.7144635778700777	0.43348697666851504	0.2296926034942365	0.5483006253608391	-1.078534018209819	-1.1003669931180806	-0.6731793780263796	0.9136618730074019
lh_precuneus	0.6100116674682107	-0.0018132198635284823	0.06092939907325534	0.08130396463912988	0.21094521791148757	0.988262438347752	0.014108050678275507	-0.7654318346936414	0.7673045866270176	-0.19676266782057222	-0.2828437948393789	-0.4035960378434438	-1.133705341143843	-0.04611749535499097	0.038017088483112166	-0.25050912095517147	-0.3510133718438124	-0.08695118574458309	-0.5803081095033259	0.22932607817911366	0.19044242836086978
lh_rostralanteriorcingulate	0.6268070018981249	0.03163135236129197	1.307573602948518	0.4586165313958812	0.37523399911473543	-0.38190385496958645	-0.785396049609821	1.0402525775373286	0.30339981550308287	0.8118315662525668	1.387799799781964	-0.2262256443499581	0.7798891169421059	1.5685504402723849	-0.003946862428223384	1.334542565073497	-1.850667199468609	-1.1528704215283623	-0.6405719938480292	-0.47168479221992393	-1.3383752933333308
lh_rostralmiddlefrontal	-0.3860901680868751	-0.5919832679644342	-0.29238425892243397	1.3517226244822997	-0.12675845485653708	0.2842206403364315	-0.29804477398676765	0.024411872409369983	0.04280726482006756	-0.16467593899224878	0.07359072738797406	0.26379623170859157	-0.3117069571220148	0.34928073342788946	1.0980807643872732	0.21773405615642122	-0.8259044357332038	-0.05394214630686253	0.5556029084608586	0.42864862336502013	-0.5377174402966105
lh_superiorfrontal	-0.09678109302969831	-0.2306326438274644	-0.3784987779055035	0.5282019331567257	0.38865432093233276	-0.043415629484913044	-0.7748468152657499	0.32517371338327905	0.18842042476664309	-0.4265267239429425	0.6937645603845697	-0.001693029185463222	-0.12345876540585685	0.5787719044676554	0.8527512415199093	0.9224845513089709	-0.7680338684919473	-0.774217771193102	0.08130428475548754	0.0408765674993287	-0.5907098572595569
lh_superiorparietal	-0.21376934365056977	-1.1321861390142416	-0.9881645281201505	0.05778601827517585	-0.2822779557430679	0.325867679453174	0.027259188691630177	-0.9071110443778243	-0.15577139202097448	-1.1169062248774975	-0.7220599570469888	-0.4733278528922094	-0.6564287903489241	-0.4158469359483542	0.2715219888733499	-1.0167621692805449	-0.289038611837435	-0.1436826083728271	0.2049704195933999	-0.08412347394300974	0.2953011957388643
lh_superiortemporal	0.06166666341695159	1.0101703490202785	0.3322188161931896	-0.3850556692924046	0.089452665217648	-0.5403897565185684	-0.39899583664541755	-0.28159162372501606	-0.9630113037543061	0.11305537559518519	0.19158462259796452	-0.332938568570816	0.10509481513010455	-0.43637181601533587	-0.6381639363922847	-0.34804576532932907	0.26405002576115383	0.8675443026552654	-0.2517363016604383	0.7701032280516344	-0.008360833710407215
lh_supramarginal	0.4519987451890403	-0.3359795053770763	-0.33070494591454186	0.33751861548129886	0.28701598149839275	-0.2159655931896176	-0.3638477177294851	-0.1810754958019843	-0.21478608295385937	-0.18420906315472904	-0.26788390629513764	-0.3285417123849757	-0.19470674656362885	-0.4664499929288269	-0.1066973957407975	-0.7796933602810074	-0.22250033876406988	0.33745932935686646	-0.2823023642008671	0.3872583912695685	-0.09310988566361927
lh_frontalpole	-0.050774226371667924	0.52940972111977	-1.2742418080947397	1.361311453102738	-1.1622615192130172	-0.7368093761510485	-0.5074226801993444	1.4788913843842741	0.4723313674681137	0.7693204937340585	-0.1563695522098982	0.45534111936246585	-0.11335807541057524	0.24488285523672357	0.6157420697079109	-0.14214522227169246	-0.8974501567137021	-0.10634700814107463	1.7354249373325112	0.6508088303453053	-0.7951368011111113
lh_temporalpole	-0.5137079723703154	1.3527678633684996	0.8154352530009474	-1.4179067047753133	-1.9733929302248923	-2.1792027368743425	-1.317170507791735	0.7574314482826323	-2.885468180872763	1.8847389056992294	0.828262882895988	0.302232499872062	2.211798573339834	1.784151898195473	-1.7891812852267786	-0.009534933929312116	-0.5659559456482687	-0.7856247456498723	-0.9081390162325746	1.9751388978649478	-1.767381401951219
lh_transversetemporal	-0.005079680108738554	1.5317908629566508	0.9158375045206282	-0.34848578480057635	1.4132666122603852	1.0215739842853506	0.6306023078749589	-0.07905934725188839	0.19089411279946217	0.2977270146190373	-0.9645422441676402	0.7345079617290712	0.1013950482125393	-0.5783976315219616	0.33511572700605036	0.4605402040466606	1.7111343113631325	1.2540339276074584	0.8930824894343228	0.4556659702822782	1.709011660294117
lh_insula	-0.08665807255682259	0.942561840826333	1.5943405455130228	-0.43905250938771523	0.5262046392906475	-0.3813335156673268	-0.1375464966551838	0.6088090448955291	-1.4025097045756851	-0.48682775272539863	0.5854574999727026	0.032653165267282826	0.19610619597032186	0.4453473226978942	-0.3471386868999778	1.6535938181288077	-0.1571542399406903	0.726471999392361	0.30467524362916065	1.0033209435805521	-0.5454814353250742
rh_bankssts	0.35720288356383756	0.017940954400843125	0.4672100474091164	-0.024089803533686074	0.09919118590976432	-0.0796291636735919	-0.2904772469501424	-1.1535778536478856	0.2963749193677648	-0.425000323258683	0.19566017591362977	0.1891435738627779	-0.5152165685538341	-0.84777494831298	-0.6798712624714619	-0.5404947397968173	0.09546906848869662	1.067857398812947	-0.4867873342999471	1.016410854102673	-0.017585369062500023
rh_caudalanteriorcingulate	-0.4479233672929949	-0.8923017103894788	0.5039225942881612	0.15920504755008197	0.6614587469503226	-0.5744174460041649	-0.7844383530552717	0.949381738566202	0.3778821259114341	0.3442991402463243	1.0640575260211995	0.9187897859169281	1.0826491541563774	2.1013306989610068	0.1334634812300316	1.6409339243860688	-1.5978591289252209	-1.6923063937102296	-0.30951041948132135	-0.09279018067641845	-1.261485203797468
rh_caudalmiddlefrontal	0.20372604153418886	-0.6054527819076974	-0.333052301444187	1.3321324309353906	0.28609678696587043	0.7242283058763597	-0.13483475939564799	0.10062945233855673	0.6236172552082972	-0.39562617879685996	0.13770847906149314	-0.21136602774397742	-0.3658123709569223	-0.18094229190321534	0.9128899938696928	0.3299290276443867	-0.5202493589519034	-0.47281334612313053	-0.038256247900219184	0.1780612023785034	-0.3432336549103133
rh_cuneus	0.5113260027910926	-0.2697048481056091	-0.36211966681380275	-0.14337618076930128	-0.25589159519511645	1.5209129889453412	2.8075364378531833	-0.5474519330667568	1.250816568706105	-0.8775407398550278	-1.6580779377053596	-0.12263108144552144	-1.5230530528359267	-1.3745716731544553	-0.11829442462448037	-1.2006017302309442	0.7315636198912896	-0.08602522094664328	0.4372766177748963	-0.936906437568507	1.2731494011538458
rh_entorhinal	-1.8384985034048487	0.12523430916184716	-0.09849467337039836	-2.4101294508953086	-2.076301045859203	-1.9685278137333415	-0.8079844498954765	0.8480785805761767	-2.0500962936118077	2.248197462900042	0.9121823544707881	0.2670529569373007	2.8451959985220547	1.0217934969663178	-2.1818073011583796	-0.22041071290364597	0.03693071082514922	-2.5994110728501627	-0.738971668017349	0.49537882150073803	-0.26441056666666657
rh_fusiform	0.0611315135246781	-0.07952745222737997	0.25869535793851517	-0.7952485563240852	-0.9647816780225343	-0.8257961884445453	0.04367861399727214	-0.18173006475483133	-0.6290383337954707	0.4493786878797234	0.23756205554338228	-0.2835566785639855	-0.0632720309079592	-0.058851278377354044	-1.2466296641174002	-0.9134601203868625	0.7281004559819289	0.4184000820708364	-0.7840357581824101	1.0976124534608551	0.0757845378013466
rh_inferiorparietal	0.6157857465541843	-0.5182117666454011	-0.19892340360329092	0.44526555652417565	0.02544456158235855	0.009576763577136438	0.12269046756125873	-0.750954578272792	0.4109967670084634	-0.7011239799792318	-0.014866211557893264	-0.4170864333794322	-0.4150285341227556	-0.5180906433666798	-0.09949851554451082	-0.8232789053152502	-0.16889415544392028	0.5072874536187685	-0.0736378321581298	0.2706997723570252	0.08177314266775808
rh_inferiortemporal	0.48973485447909587	0.15484856267257935	0.45915163817987026	-0.33446992775616086	-0.6497827602943617	-1.3340948740702512	-0.3717090298145605	-0.5543072602444248	-0.8539835715797983	-0.12729819882178406	0.7322267703270499	-0.4836064404379809	0.3529787003418321	0.3943749894058514	-1.2403692564914373	-0.38720517172738594	0.06356488653657652	0.4937004817155798	-0.897916378128385	1.0041635536677882	-0.7126006178490581
rh_isthmuscingulate	-1.398630025050269	-0.422758206131156	-0.30504397707836867	-1.1949784116577702	-0.9734200591390019	0.1266711541228097	-0.27218238692225777	-0.31527302696827425	0.9674131191645735	-0.2279532617671279	-0.16830787578903883	0.2500613312747593	-0.25413349059805085	0.950650279519074	0.043738230303197526	0.19924522208473736	-0.2420476360683356	-0.7758670573362516	-0.5119537313294146	-0.8449927652602806	0.47269442429824626
rh_lateraloccipital	0.3974215906478618	-0.6520827634055514	-0.9061086657606483	-0.14088311214968002	-0.5088977428670526	-0.19009146564438872	1.9398651741297652	-0.4182300170941565	0.4255436817015905	-0.7306786424786803	-1.5224832569473405	-0.29023972048738966	-0.9745729082376344	-0.6080144904111213	-0.08630177146056048	-0.8374407298945067	0.9757615399198984	0.09029776460602472	0.295237143171449	-0.5578632461695592	0.9355457264227626
rh_lateralorbitofrontal	-0.12919873764517217	0.9389276949165007	0.4384115423375043	0.9758407766750167	-0.2635289638206576	0.10243707931019168	-0.4888181139635494	1.0352190734002968	0.5833743242493986	0.9139291757922946	0.8990867337881648	-0.47578658342586405	0.13219974271990634	0.614420639847582	0.48439512738068397	0.5694037385055609	-0.2793132483665434	0.9629347096313455	0.640938597735658	-0.023918206858009654	-0.6277921253183515
rh_lingual	-0.28054023400939904	-0.22694941282992243	-0.3430660592405388	-0.8515663690718598	-1.0477895193642797	0.6405841786856975	2.026414924003335	-0.11943629421013895	1.315906476099724	-0.05880137174530338	-1.794592828157082	-0.7520741719301193	-0.7470283947878765	-1.006780348890665	-0.6560687396377914	-1.2801498816093277	1.58118188979018	-0.5856311625764539	-0.30009586517207043	-1.6391768832277471	1.2545282722016127
rh_medialorbitofrontal	0.3601461830773845	0.24057425688695097	0.6210222529178634	0.28486991133640865	-0.4293484490121312	-0.21807637597129076	-1.0734651977272789	1.5001767455239985	0.6440981245556049	0.4531364259331684	1.4996396606342977	-0.7556313935916373	0.9896719563019087	0.9040701045961538	-0.15075894075691507	0.37925465497937666	-1.0104848656640413	-0.4799905330756457	0.30642465930596335	-0.06934593650970876	-0.824181290931679
rh_middletemporal	0.9191353257936257	0.8225532842817432	0.4043846999636933	0.012415666404380655	-0.031846825417230655	-0.6536145853055868	-0.4435786091386873	-0.8676533660419863	-0.38941746760543183	-0.16867976150815048	0.5776641134797825	-0.3686374189433328	-0.08069125694955112	-0.30513415386101717	-0.9377506434296482	-0.3685971749297157	-0.19864242246679678	0.9047069285957354	-0.7719029176202856	0.7551992980849116	-0.5846492659905653
rh_parahippocampal	-1.3071286713716743	-0.24413887836810239	-0.20291550699428854	-2.030404665168669	-1.5693298199263306	-1.3930246305652336	-0.032076238578266254	0.48032712963324137	-1.2161279642629437	1.3363666702073664	0.43760075410705584	-0.1725194962531286	1.395545352031561	0.25965611366514507	-1.986150181911887	-0.8932799466956501	0.47511961391912355	-1.5014592399437017	-0.9668478256657995	0.4179360496769913	0.2029826255979377
rh_paracentral	-0.39787246730154757	-0.6800616333814178	-0.9300728214936386	-0.24956544372903208	1.085051251070041	0.3694140080942584	-0.5200255386252709	-0.06530061197918567	-0.056369897630677596	-0.5153416291135248	-0.012227991606914651	0.2389426833050653	-0.20024822302652456	0.33250558041491324	0.46852840031119286	0.22717135971028138	-0.6144159588437569	-0.6919670572426346	-0.7923223366683974	-0.19422073541405144	0.3148317252307695
rh_parsopercularis	0.7206456940964182	0.41159032090122205	0.45701743547258056	0.8567619780009426	0.9523839685152796	0.8630740035728616	-0.13323224118358928	0.07311721364928747	0.5189215011935685	-0.46410413753394986	0.46281910951648114	-0.007127944897811999	0.32280880887339386	-0.1524928775085719	0.631519776587173	1.0625410763339043	0.08101611940772727	0.26644617327252557	-0.10834388789277369	0.238411240845079	-0.42764054166666604
rh_parsorbitalis	0.19615965408409033	0.8738178576043677	-0.0032821733589662476	1.0693899628809351	-0.19024307520838427	-0.05970582626980904	-0.3776706494769746	1.0709515430793022	0.8454692288205968	1.1272382979637685	0.7766678204957876	-0.41687356836116696	0.550809971364054	0.5552018338013548	0.7014488480019668	0.3313969984973104	0.06224002989069562	0.6906419889166316	1.0896796563720774	-0.4444245707670857	-0.6662578134545452
rh_parstriangularis	0.6194508147884252	-0.09574252201107522	0.1822469842315117	1.0695552128049974	0.6649195596026547	0.40273062338184257	0.060656700600365536	0.12591234669500606	0.3420124620356157	0.2660736757787701	0.22544453652637136	0.6432694135419742	0.3908714289140267	-0.46502642757208257	1.0080705360104798	0.6518629138457238	-0.08075558764816994	0.5598371533893766	0.8473959327510284	-0.9562196130543791	-0.32962833869718255
rh_pericalcarine	-0.2530448239058385	-0.10711872198086185	-0.5616098650663188	-0.7248791875100313	-0.8345600541474498	0.6611154040326499	2.309119272157175	-0.07319532379084746	1.3944192991973448	-1.0944280429930857	-2.0673263727883673	-0.2522474654237908	-1.0429318149282563	-1.1429205519763512	-0.4342557532957564	-0.9354447725533951	1.4470622144016154	-0.43638073040951364	0.2739393198413641	-1.9188839105726216	1.3351083724770663
rh_postcentral	-0.2511549461495827	-0.7876273418346719	-1.19271391404523	-0.2942757042853101	1.0802472777021168	0.5331997183416836	0.18883619774707597	-0.42456479160999167	-0.13329408886981223	-0.881598666955519	-1.0317385133151067	0.03043789495681305	0.07142837598566767	-0.6823310924970208	0.4566058703821639	-0.3483924497762348	0.7506938603473289	-0.3448935572470341	-0.4677044944014644	-0.8855105913032395	0.8451082097992939
rh_posteriorcingulate	-0.5696406690057272	-0.6404165492239802	0.15984134770085212	-0.25952653648681834	0.8789603539937069	-0.12345467317457207	-0.6684319553093405	0.5173418490074825	0.7594471059959984	0.03487955872688483	0.6691697126415951	0.09342128826766112	0.019928122074263314	1.4053958777372821	0.37252373972706515	0.8246006867492	-0.5878209076765484	-0.8221602622182009	-0.7729018577964202	-0.1265805613167067	-0.281034750352201
rh_precentral	-0.5349237136535734	-0.6630280245385948	-1.0124088735447763	0.11637500130057021	1.0303661674572027	0.7267633080635325	0.06663921286217697	-0.28545533141640905	0.08304244030389647	-0.8363873565054185	-0.47496975884708115	0.7807079212505728	0.06339202543446777	-0.37952003478122465	0.4938536846660521	0.4051867402087523	0.38032870022709586	-0.9933878585924881	-1.1370014126995196	-0.49533948204472744	0.8861733671437235
rh_precuneus	0.25844353901455486	-0.013724222112897885	-0.05470416434687779	0.021146471472977955	0.08313148781849265	1.0244915964428893	-0.085179458064264	-0.7087522254837266	0.8109220889483444	-0.8142409507912239	-0.3026759036773516	0.34480714522853034	-1.1313718135000266	-0.17853748951393586	0.0035847980415732636	-0.28118439738777756	-0.5576856979750814	-0.3460078410655446	-0.1578065460220332	0.2285716141439042	0.2266971820682736
rh_rostralanteriorcingulate	-0.03387839907856295	-0.8425841952356009	0.8785413445427078	0.1595211493415045	0.13216542270593867	-0.7349142882229431	-0.8111305213569726	0.8236619974639695	0.11871201885784545	0.1492477669964461	1.5118260098103051	-0.12462198925470247	0.8748294058130599	2.0717568656125294	-0.014379430849442584	1.2146781486789304	-1.6605620127016463	-0.9553084983016049	-0.06605620076159362	-0.1561591619185331	-1.4076888210526328
rh_rostralmiddlefrontal	0.5025288022764359	-0.22752357616513083	-0.3371856777719977	1.594437509600571	0.14254418596836493	0.41416712964497476	-0.0897322218399368	0.5757089411647245	0.6341236202945688	0.12219893396769886	0.2426326066789931	-0.1500557391322843	-0.5323295182061523	0.3227576285330727	1.139935423303749	0.3603595724260864	-0.95704477889113	-0.003563210978517061	0.45224712936185535	0.1857711385412795	-0.5884009063762365
rh_superiorfrontal	0.031835507483621316	-0.39808653447121023	-0.33865476594952726	0.6432362873699184	0.3842095934310188	0.08138926026839745	-0.7632668395938315	0.40924982124310255	0.32457790959560756	-0.6698988756604197	0.8110716136050287	0.030338586203955614	0.08592078485991825	0.6531232407626957	0.6049622663563882	0.8634467294839286	-0.88246192126983	-0.7414357794730542	0.08685274779993964	0.02487319033138593	-0.5821098279302882
rh_superiorparietal	-0.0428093224748223	-1.140583720171781	-0.9828998408989655	0.1351741528139284	-0.21328465774726824	0.3900213621276716	0.2012668360147696	-0.8995857185656163	0.18914861893349486	-1.0898008270169215	-0.576578086998291	-0.8661286269255416	-0.6827189453724678	-0.3070541335800118	0.4191801257872565	-0.9598005555737613	-0.2323633185603753	0.002192657622424787	0.1542557379382876	-0.11920334865228056	0.3345323412636506
rh_superiortemporal	0.5104547478982863	0.9987133697866073	0.4025313184924292	-0.6969059600410662	0.26072405845516117	-0.340170684857138	-0.49223588392789763	-0.05628535459446429	-0.4471361770200543	-0.14586168917874623	0.18889214408260974	-0.29514055610931034	0.30207125123673045	-0.5804245713802533	-0.8143484835284447	-0.4353959604020619	0.5368529896783937	0.8742691813008188	-0.4163699864292038	0.6643300973997633	-0.12727355233100276
rh_supramarginal	0.6371358344901851	0.0347497849182302	-0.3084965149395585	-0.15840541898996285	0.7011197611672367	-0.19278942134816765	-0.1796018805914852	-0.09029234501418743	0.4422103619291611	-1.1472614201335425	-0.5544371171249886	-0.24925689109977966	-0.26952087082228865	-0.5228092000916916	0.1549367223018172	-0.4684398076454044	0.31671433033269675	0.6924739856766616	-0.39341482454236576	0.11751054602004118	-0.001964322855445533
rh_frontalpole	0.39245867978541	0.7728035419513737	-1.2447561302286403	1.3400119677130886	-0.8854402626517668	-0.694357406311935	-0.38588144913148953	1.7390302948838292	1.195650497442975	0.27460186639858947	-0.02884127841291367	0.0799168008254542	0.3969287501428239	0.1438093166828894	0.6024015421020832	0.055790909177884415	-0.8993996161278944	-0.26999829360764105	1.5585918922786488	0.7238397895485704	-0.7957464247999998
rh_temporalpole	-0.395853839737974	0.9586823794506119	0.7924214101905043	-1.556758199793206	-1.9149034890052206	-1.9713761172972024	-1.1535748591630206	0.6003864987391329	-2.3718954251368323	1.3357485361239243	0.9371374000010146	-0.4445704354165	2.5136638306159993	1.5256099175785869	-1.9744529488205018	-0.07828656990137274	-0.19865772084225267	-0.7345205026406488	-0.7692040717519976	1.568749437549558	-1.4832087333333335
rh_transversetemporal	0.9800668653581276	1.2868722332622566	0.9228921015266284	-0.6716134594976485	2.041158109219577	1.2920248897202222	0.866097111738325	0.2784540519427103	0.6057322628229906	0.15893131676422267	-0.8671596649585994	0.42286998434986006	-0.363348010661575	-0.675061097332811	0.3590515210305702	0.7044024844926923	1.902824639591463	2.026633000346225	0.9766348097178512	0.4853640424311505	1.9261820854166665
rh_insula	0.7620317131730202	0.98490480573988	1.6500042517609261	-0.2769785609612184	1.0267662106477102	0.1593304016029236	-0.13745630078827076	1.1363934251307404	-0.8130616062120446	-0.5826562008121472	0.5950691833908094	-0.0967707442453172	0.3752499523796128	0.4728681256593791	-0.2550688254981547	1.6858276774893075	0.16547127466719985	0.9144649503666997	0.10753077984532332	0.902729899265966	-0.44365212451923197
