## Supplementary material for "Regional patterns of human cortex development correlate with underlying neurobiology": Source Data: source_supp_FigS12_correlation.csv

	rho	p
full_r2	-0.3313	0.4216
full_r2_ni	-0.6044	0.1432
full_r2_ce	-0.1864	0.806
ni1-SV2A-M1-mGluR5-5HT6-CB1-GABAa-HDAC	-0.1577	0.8878
ni2-5HT2a-5HT4-5HT1a-5HTT	-0.2483	0.7048
ni3-FDOPA-DAT-D1-NMDA	-0.2018	0.8384
ni4-GI-5HT1b-MU-A4B2	0.0182	0.7296
ni5-VAChT-NET	-0.166	0.9636
ni6-CBF-CMRglu	-0.416	0.4478
ni7-COX1	0.6232	0.1114
ni8-H3	-0.0685	0.9264
ni9-D2	-0.0468	0.852
ni10-TSPO	0.5045	0.2246
ce1-Ex7-In4-Ex5-Ex4-In1	-0.2721	0.6798
ce2-Oligo-Endo	-0.2523	0.696
ce3-Micro-OPC	0.1807	0.5288
ce4-In3-In2-Astro	-0.1106	0.962
ce5-In6-Ex2	-0.0588	0.835
ce6-Ex8-Ex6	-0.7717	0.0338
ce7-In7-Ex3	-0.2822	0.6722
ce8-In5	-0.6114	0.1936
ce9-In8	0.6637	0.1074
ce10-Ex1	-0.0385	0.8928
mr1-myelin	-0.3366	0.586
