## Supplementary material for "Regional patterns of human cortex development correlate with underlying neurobiology": Source Data: source_supp_FigS12_nsubjects.csv

	braincharts_n_steps
Δ(5,10)	3385.0
Δ(6,11)	5833.0
Δ(7,12)	6002.0
Δ(8,13)	6124.0
Δ(9,14)	6180.0
Δ(10,15)	3536.0
Δ(11,16)	1006.0
Δ(12,17)	990.0
Δ(13,18)	992.0
Δ(14,19)	1030.0
Δ(15,20)	1105.0
Δ(16,21)	1236.0
Δ(17,22)	1363.0
Δ(18,23)	1424.0
Δ(19,24)	1432.0
Δ(20,25)	1419.0
Δ(21,26)	1222.0
Δ(22,27)	1030.0
Δ(23,28)	870.0
Δ(24,29)	734.0
Δ(25,30)	640.0
Δ(26,31)	542.0
Δ(27,32)	551.0
Δ(28,33)	516.0
Δ(29,34)	494.0
Δ(30,35)	461.0
Δ(31,36)	403.0
Δ(32,37)	350.0
Δ(33,38)	294.0
Δ(34,39)	251.0
Δ(35,40)	219.0
Δ(36,41)	197.0
Δ(37,42)	195.0
Δ(38,43)	190.0
Δ(39,44)	187.0
Δ(40,45)	196.0
Δ(41,46)	209.0
Δ(42,47)	285.0
Δ(43,48)	433.0
Δ(44,49)	674.0
Δ(45,50)	982.0
Δ(46,51)	1353.0
Δ(47,52)	1815.0
Δ(48,53)	2275.0
Δ(49,54)	2641.0
Δ(50,55)	2973.0
Δ(51,56)	3196.0
Δ(52,57)	3372.0
Δ(53,58)	3515.0
Δ(54,59)	3585.0
Δ(55,60)	3779.0
Δ(56,61)	3949.0
Δ(57,62)	4177.0
Δ(58,63)	4366.0
Δ(59,64)	4524.0
Δ(60,65)	4737.0
Δ(61,66)	4924.0
Δ(62,67)	5047.0
Δ(63,68)	5176.0
Δ(64,69)	5297.0
Δ(65,70)	5347.0
Δ(66,71)	5290.0
Δ(67,72)	4996.0
Δ(68,73)	4706.0
Δ(69,74)	4268.0
Δ(70,75)	3760.0
Δ(71,76)	3195.0
Δ(72,77)	2625.0
Δ(73,78)	2164.0
Δ(74,79)	1696.0
Δ(75,80)	1293.0
Δ(76,81)	928.0
Δ(77,82)	661.0
Δ(78,83)	464.0
Δ(79,84)	303.0
Δ(80,85)	199.0
Δ(81,86)	137.0
Δ(82,87)	119.0
Δ(83,88)	92.0
Δ(84,89)	77.0
Δ(85,90)	59.0
