## Supplementary material for "Regional patterns of human cortex development correlate with underlying neurobiology": Source Data: source_supp_FigS13_correlation.csv

	rho	p
full_r2	-0.4399277326106594	0.1392
full_r2_ni	-0.8148825654923216	0.0040000000000000036
full_r2_ce	-0.10140892989667277	0.7356
ni1-SV2A-M1-mGluR5-5HT6-CB1-GABAa-HDAC	-0.8389114724480577	0.022399999999999975
ni2-5HT2a-5HT4-5HT1a-5HTT	-0.38247515808491417	0.38159999999999994
ni3-FDOPA-DAT-D1-NMDA	-0.44749322493224925	0.3304
ni4-GI-5HT1b-MU-A4B2	-0.2599819331526648	0.5786
ni5-VAChT-NET	-0.7862466124661246	0.10319999999999996
ni6-CBF-CMRglu	-0.8165311653116532	0.013400000000000079
ni7-COX1	0.3115627822944896	0.4938
ni8-H3	0.6581978319783197	0.17399999999999993
ni9-D2	-0.2849141824751581	0.5306
ni10-TSPO	0.0291553748870822	0.9945999999999999
ce1-Ex7-In4-Ex5-Ex4-In1	0.5146116372359832	0.3178000000000001
ce2-Oligo-Endo	0.5212073399934906	0.32519999999999993
ce3-Micro-OPC	-0.15593641776181766	0.8128
ce4-In3-In2-Astro	0.3306910569105691	0.5780000000000001
ce5-In6-Ex2	0.13988762731932164	0.8153999999999999
ce6-Ex8-Ex6	-0.43434959349593494	0.5036
ce7-In7-Ex3	0.2806233062330623	0.5964
ce8-In5	-0.3511517615176152	0.6186
ce9-In8	0.5903116531165311	0.23399999999999999
ce10-Ex1	0.6081074977416441	0.19819999999999993
mr1-myelin		0.9999
