## Supplementary material for "Regional patterns of human cortex development correlate with underlying neurobiology": Source Data: source_supp_FigS18A_abcd.csv

timepoint	site	count	mean	std	min	25%	50%	75%	max	threshold
T0	CHLA	396.0	26.09090909090909	20.112514353054944	3.0	16.0	21.5	29.0	246.0	44.0
T0	CUB	551.0	17.620689655172413	8.642361223850283	2.0	12.0	16.0	21.0	96.0	44.0
T0	FIU	630.0	19.650793650793652	8.786929754143486	4.0	14.0	18.0	24.0	93.0	44.0
T0	LIBR	747.0	34.562248995983936	27.326882722550337	3.0	18.0	26.0	42.0	253.0	44.0
T0	MUSC	376.0	22.64627659574468	14.613779322929805	4.0	14.0	20.0	27.0	156.0	44.0
T0	OHSU	582.0	18.764604810996563	9.237425826607582	4.0	13.0	17.0	22.0	76.0	44.0
T0	ROC	338.0	20.18639053254438	11.644238956654617	4.0	14.0	18.0	23.75	134.0	44.0
T0	SRI	350.0	31.934285714285714	32.45148411277321	5.0	18.0	24.0	33.75	341.0	44.0
T0	UCLA	429.0	21.013986013986013	16.932929545704845	4.0	13.0	18.0	24.0	163.0	44.0
T0	UCSD	736.0	28.26086956521739	24.704675066213294	3.0	15.0	22.0	32.0	247.0	44.0
T0	UFL	451.0	18.54988913525499	8.797679933363337	3.0	13.0	17.0	22.0	81.0	44.0
T0	UMB	598.0	21.11371237458194	17.440123339818665	5.0	14.0	18.0	24.0	249.0	44.0
T0	UMICH	718.0	36.85793871866295	33.80821101665788	5.0	18.25	27.0	44.0	420.0	44.0
T0	UMN	600.0	19.441666666666666	10.791850503243774	4.0	13.0	17.0	23.0	150.0	44.0
T0	UPMC	434.0	26.0	25.579293011083834	4.0	14.0	19.0	27.0	204.0	44.0
T0	UTAH	1008.0	17.387896825396826	7.995488570370007	2.0	13.0	16.0	21.0	105.0	44.0
T0	UVM	574.0	30.588850174216027	20.04989276958245	5.0	19.0	25.0	34.0	192.0	44.0
T0	UWM	381.0	36.98950131233596	28.849516916745827	2.0	20.0	29.0	44.0	227.0	44.0
T0	VCU	536.0	28.634328358208954	23.318771402776985	6.0	17.0	23.0	31.25	229.0	44.0
T0	WUSTL	690.0	20.82463768115942	10.291666782696913	5.0	15.0	19.5	25.0	109.0	44.0
T0	YALE	591.0	21.255499153976313	13.443063842397024	2.0	14.0	19.0	25.0	126.0	44.0
T2	CHLA	225.0	22.093333333333334	13.931759708358042	5.0	15.0	20.0	25.0	161.0	44.0
T2	CUB	413.0	18.389830508474578	10.505458277104317	4.0	13.0	17.0	22.0	166.0	44.0
T2	FIU	342.0	16.994152046783626	7.27829463124964	3.0	12.0	16.0	20.0	62.0	44.0
T2	LIBR	631.0	26.911251980982566	23.17582998328611	4.0	15.0	22.0	30.5	262.0	44.0
T2	MUSC	257.0	19.66536964980545	12.553825019360884	4.0	13.0	17.0	22.0	127.0	44.0
T2	OHSU	394.0	18.294416243654823	9.032856017135462	3.0	13.0	17.0	22.0	86.0	44.0
T2	ROC	168.0	24.30952380952381	23.08924429614565	4.0	15.0	19.0	26.0	251.0	44.0
T2	SRI	176.0	24.698863636363637	25.107203266077953	8.0	16.0	20.0	26.25	324.0	44.0
T2	UCLA	213.0	27.342723004694836	39.99881963002847	5.0	13.0	18.0	25.0	339.0	44.0
T2	UCSD	579.0	23.288428324697755	20.230968778053448	3.0	13.0	19.0	26.0	251.0	44.0
T2	UFL	250.0	20.4	18.129609232515058	5.0	13.0	17.0	23.0	178.0	44.0
T2	UMB	389.0	18.681233933161955	9.67466574287563	2.0	13.0	17.0	22.0	103.0	44.0
T2	UMICH	463.0	33.30453563714903	31.876658278744205	5.0	17.0	23.0	36.0	266.0	44.0
T2	UMN	398.0	19.56281407035176	13.343545279470998	5.0	13.0	18.0	23.0	219.0	44.0
T2	UPMC	256.0	29.3203125	38.576927696360116	2.0	14.0	19.5	30.0	367.0	44.0
T2	UTAH	728.0	17.65521978021978	7.70148524992381	5.0	12.0	16.0	21.0	72.0	44.0
T2	UVM	382.0	23.767015706806284	18.599259460740388	4.0	15.0	20.0	27.0	291.0	44.0
T2	UWM	238.0	27.899159663865547	38.26586871026991	4.0	15.0	20.0	28.75	465.0	44.0
T2	VCU	345.0	30.2	30.62579851830351	4.0	16.0	23.0	33.0	319.0	44.0
T2	WUSTL	562.0	19.661921708185055	11.382803203876152	2.0	14.0	18.0	23.0	167.0	44.0
T2	YALE	409.0	20.251833740831295	17.386541245517865	2.0	13.0	18.0	23.0	201.0	44.0
