## Supplementary material for "Regional patterns of human cortex development correlate with underlying neurobiology": Source Data: source_supp_FigS18B_imgn.csv

timepoint	site	count	mean	std	min	25%	50%	75%	max	threshold
T0	BERLIN	182.0	25.9010989010989	13.654420647015169	5.0	17.25	23.5	30.0	128.0	57.0
T0	DRESDEN	192.0	49.703125	48.25130973048096	8.0	23.0	31.5	51.25	289.0	57.0
T0	DUBLIN	134.0	42.21641791044776	26.083833019073236	10.0	26.25	35.5	47.75	175.0	57.0
T0	HAMBURG	208.0	37.83653846153846	29.629796524211002	8.0	21.0	29.0	44.0	214.0	57.0
T0	LONDON	185.0	35.648648648648646	27.64489124143702	4.0	19.0	26.0	43.0	152.0	57.0
T0	MANNHEIM	177.0	48.355932203389834	41.67082696230842	6.0	22.0	31.0	58.0	221.0	57.0
T0	NOTTINGHAM	231.0	36.22510822510822	27.762525130446452	5.0	20.5	30.0	40.5	271.0	57.0
T0	PARIS	208.0	26.076923076923077	12.645055788624893	2.0	18.0	23.0	31.0	102.0	57.0
T5	BERLIN	128.0	24.6953125	11.026495358978519	4.0	18.0	23.0	31.0	77.0	57.0
T5	DRESDEN	174.0	27.879310344827587	23.603231080525862	6.0	16.0	24.0	32.0	257.0	57.0
T5	DUBLIN	114.0	26.20175438596491	19.423177389493766	7.0	17.0	22.0	30.75	156.0	57.0
T5	HAMBURG	183.0	25.382513661202186	13.381392699187455	3.0	15.5	22.0	30.5	93.0	57.0
T5	LONDON	168.0	21.095238095238095	11.473081275531316	3.0	15.0	19.0	25.25	112.0	57.0
T5	MANNHEIM	156.0	21.064102564102566	9.094968114065292	5.0	15.0	19.0	26.0	59.0	57.0
T5	NOTTINGHAM	212.0	24.580188679245282	15.227444167962066	6.0	16.0	22.0	28.25	148.0	57.0
T5	PARIS	205.0	22.326829268292684	10.647448014003352	6.0	15.0	20.0	26.0	77.0	57.0
T8	BERLIN	154.0	20.48051948051948	7.8317443354733784	4.0	15.25	19.5	24.75	48.0	57.0
T8	DRESDEN	124.0	23.919354838709676	27.158252507390454	4.0	14.0	19.0	25.0	288.0	57.0
T8	DUBLIN	107.0	24.411214953271028	9.900403337531863	7.0	17.5	23.0	29.0	69.0	57.0
T8	HAMBURG	153.0	23.679738562091504	8.770955054199028	6.0	17.0	22.0	30.0	47.0	57.0
T8	LONDON	148.0	35.763513513513516	18.325611788837783	3.0	24.75	34.0	43.0	154.0	57.0
T8	MANNHEIM	142.0	20.718309859154928	11.14658373844014	6.0	15.0	19.0	23.75	114.0	57.0
T8	NOTTINGHAM	168.0	24.220238095238095	13.076204834626251	5.0	15.0	22.0	29.0	79.0	57.0
T8	PARIS	122.0	17.19672131147541	6.688635167284106	6.0	12.0	16.0	21.0	35.0	57.0
