## Supplementary material for "Regional patterns of human cortex development correlate with underlying neurobiology": Source Data: source_supp_FigS19.csv

	abcd_ComBatObserved	abcd_BrainchartsObserved	abcd_BrainchartsPredicted	imgn_ComBatObserved	imgn_BrainchartsObserved	imgn_BrainchartsPredicted
lh_G&S_frontomargin_thickness	-1.8888192	-1.8439101	-1.6972516	-2.183351	-2.2912362	-1.7004747
lh_G&S_occipital_inf_thickness	-1.5467784	-1.5517923	-0.8241427	-1.6152045	-1.7141972	-1.1551063
lh_G&S_paracentral_thickness	-1.6135573	-1.7054445	-0.7871823	-1.7159703	-1.7240514	-1.6412324
lh_G&S_subcentral_thickness	-1.0304263	-1.0308928	-0.65557253	-1.3097825	-1.2836462	-1.3305626
lh_G&S_transv_frontopol_thickness	-1.964623	-1.970982	-1.9170138	-3.203443	-3.6928728	-2.1359658
lh_G&S_cingul-Ant_thickness	-1.4691054	-1.4073834	-1.3145925	-0.66849536	-0.5175467	-1.5814848
lh_G&S_cingul-Mid-Ant_thickness	-1.190265	-1.1757008	-1.0652629	-1.1495444	-1.1037748	-2.036568
lh_G&S_cingul-Mid-Post_thickness	-1.3843616	-1.3553295	-1.1278206	-1.0415022	-1.02358	-2.0138702
lh_G_cingul-Post-dorsal_thickness	-1.6013986	-1.5249212	-1.1121024	-1.0146937	-1.0082617	-1.8573407
lh_G_cingul-Post-ventral_thickness	-1.6957732	-1.6324317	-1.2739307	-1.1833285	-1.31773	-1.730435
lh_G_cuneus_thickness	-2.3431745	-2.2271209	-1.9171139	-0.78197074	-0.6716844	-1.2041252
lh_G_front_inf-Opercular_thickness	-0.6595666	-0.6616778	-0.39772284	-1.6072011	-1.5520958	-1.5234632
lh_G_front_inf-Orbital_thickness	-1.3758996	-1.3986136	-0.75573444	-2.7944565	-2.7682056	-1.9503064
lh_G_front_inf-Triangul_thickness	-1.3871325	-1.3779786	-1.1135174	-2.3932643	-2.3297987	-1.969344
lh_G_front_middle_thickness	-1.2019459	-1.2413766	-0.5071359	-2.8546538	-3.158494	-1.7947767
lh_G_front_sup_thickness	-1.133111	-1.1695606	-0.70563656	-3.3181086	-3.9311686	-1.9882944
lh_G_Ins_lg&S_cent_ins_thickness	-1.2416062	-1.1704332	-0.709892	-1.7732648	-1.7816885	-1.0229563
lh_G_insular_short_thickness	-1.0297121	-0.98393	-0.37951082	-0.88977844	-0.90899456	-0.9088464
lh_G_occipital_middle_thickness	-1.6799264	-1.7082022	-0.843842	-1.5914395	-1.6097071	-1.1490735
lh_G_occipital_sup_thickness	-1.897182	-1.9422776	-1.1663222	-1.1819979	-1.1688328	-1.2023554
lh_G_oc-temp_lat-fusifor_thickness	-1.4573842	-1.4435726	-0.7395449	-1.1487443	-1.1813573	-1.1871777
lh_G_oc-temp_med-Lingual_thickness	-2.224605	-2.0313127	-1.6985627	-0.7690937	-0.70953107	-1.0648532
lh_G_oc-temp_med-Parahip_thickness	-0.5387403	-0.51601136	-0.08640691	-0.369273	-0.43920758	-0.58444244
lh_G_orbital_thickness	-1.682825	-1.7314004	-1.0222502	-3.1169777	-3.1898289	-1.7029437
lh_G_pariet_inf-Angular_thickness	-1.7592275	-1.7639328	-0.84872293	-2.0533302	-1.9712683	-1.7052767
lh_G_pariet_inf-Supramar_thickness	-1.2848362	-1.2431476	-0.4741729	-1.5920254	-1.4977055	-1.5245887
lh_G_parietal_sup_thickness	-1.8235395	-1.911439	-1.0308689	-2.595698	-2.455738	-2.0062506
lh_G_postcentral_thickness	-1.5249903	-1.6241897	-0.6938799	-0.59223163	-0.48909384	-1.2221191
lh_G_precentral_thickness	-0.08033438	-0.07471851	0.5442483	-1.1582412	-1.1386814	-0.8007766
lh_G_precuneus_thickness	-1.9534104	-1.9724419	-1.511883	-2.3256037	-2.2216265	-2.2184963
lh_G_rectus_thickness	-1.1218814	-1.1334332	-1.0392783	-3.0787454	-3.0698986	-1.6011888
lh_G_subcallosal_thickness	0.6198295	0.46109897	-0.77982104	-0.83588547	-0.631431	-0.52275604
lh_G_temp_sup-G_T_transv_thickness	-1.2082043	-1.249733	-0.961061	-1.3344829	-1.2984248	-1.2629205
lh_G_temp_sup-Lateral_thickness	-0.8882089	-0.8824671	0.108358346	-1.0331074	-0.936044	-1.0050076
lh_G_temp_sup-Plan_polar_thickness	-0.06328638	-0.023586793	0.48819774	-0.8618803	-0.8833779	-0.50542384
lh_G_temp_sup-Plan_tempo_thickness	-1.3445508	-1.3367664	-0.9437832	-0.7557309	-0.6538552	-1.4476987
lh_G_temporal_inf_thickness	-1.2288005	-1.2893541	-0.23497017	-1.0550296	-1.0779028	-0.9837137
lh_G_temporal_middle_thickness	-1.0166119	-0.992091	-0.10108993	-1.1368731	-1.088794	-1.1442374
lh_Lat_Fis-ant-Horizont_thickness	-1.2077452	-1.1613423	-1.3378558	-1.3699929	-1.2729918	-1.9779719
lh_Lat_Fis-ant-Vertical_thickness	-0.909725	-0.8769118	-0.8197654	-0.823888	-0.66519874	-1.6181933
lh_Lat_Fis-post_thickness	-1.4895384	-1.4513947	-1.2318579	-0.56450415	-0.57309186	-1.4961196
lh_Pole_occipital_thickness	-1.2684649	-1.2816027	-0.23381445	0.32572404	0.15697233	-0.13107969
lh_Pole_temporal_thickness	-0.6504916	-0.6567377	0.22037165	0.18346766	0.1859067	-0.19420867
lh_S_calcarine_thickness	-2.221562	-2.0717258	-1.626976	-0.6220424	-0.5832946	-1.5713174
lh_S_central_thickness	-1.0998034	-1.083176	-0.5782689	-0.30089256	-0.23432179	-0.78024256
lh_S_cingul-Marginalis_thickness	-1.9352549	-1.9190841	-1.6655955	-1.2107388	-1.1109842	-2.4390175
lh_S_circular_insula_ant_thickness	-1.1736544	-1.1298916	-0.9270246	-0.5284189	-0.48197708	-1.8213805
lh_S_circular_insula_inf_thickness	-1.1212758	-1.0904665	-0.785418	-0.7072213	-0.6951332	-1.5070363
lh_S_circular_insula_sup_thickness	-1.1481974	-1.096771	-1.0842229	-0.5855968	-0.47851562	-1.7336574
lh_S_collat_transv_ant_thickness	-0.8898872	-0.8765691	-0.68859875	0.14352684	0.09402034	-1.1657498
lh_S_collat_transv_post_thickness	-1.721308	-1.6218596	-1.3070594	-1.2948393	-1.3385807	-1.5986394
lh_S_front_inf_thickness	-1.3283212	-1.2722055	-1.3038914	-1.2154403	-1.17819	-1.9803629
lh_S_front_middle_thickness	-1.5160258	-1.4340976	-1.712672	-1.128813	-1.056963	-2.242167
lh_S_front_sup_thickness	-0.7057007	-0.7011193	-0.8021013	-1.9765843	-2.1766026	-1.8583499
lh_S_interm_prim-Jensen_thickness	-1.0462605	-1.0047482	-1.1153727	-1.5265378	-1.3918334	-1.6715822
lh_S_intrapariet&P_trans_thickness	-1.8426372	-1.7889698	-1.6789324	-1.5288469	-1.397681	-1.976781
lh_S_oc_middle&Lunatus_thickness	-1.6241174	-1.5525846	-1.3692904	-1.637074	-1.8928118	-1.263527
lh_S_oc_sup&transversal_thickness	-1.7438418	-1.6738209	-1.5625815	-1.5029467	-1.6132911	-1.5561547
lh_S_occipital_ant_thickness	-1.3877692	-1.3289635	-1.1238012	-1.2540578	-1.2556547	-1.1929882
lh_S_oc-temp_lat_thickness	-1.2556521	-1.2095554	-1.0220538	-0.7868008	-0.78451836	-1.2548516
lh_S_oc-temp_med&Lingual_thickness	-1.4085449	-1.3639411	-0.95932984	-0.5519478	-0.5551933	-1.40537
lh_S_orbital_lateral_thickness	-1.6503714	-1.5260556	-1.8474377	-2.0107408	-1.8665038	-1.8492248
lh_S_orbital_med-olfact_thickness	-0.3435208	-0.3874726	-0.98948294	-0.37497833	-0.21074274	-0.74484277
lh_S_orbital-H_Shaped_thickness	-2.1112635	-2.0164514	-1.6355308	0.24886781	0.55788165	-1.6220325
lh_S_parieto_occipital_thickness	-2.0641646	-2.0135632	-1.4693412	-1.3705349	-1.3030128	-1.7106732
lh_S_pericallosal_thickness	-0.8749397	-0.70674926	-0.35521957	-0.44766682	-0.37631202	-0.51219964
lh_S_postcentral_thickness	-1.658299	-1.6238725	-1.4838874	-1.5658934	-1.4166938	-2.1783283
lh_S_precentral-inf-part_thickness	-0.41231206	-0.41104862	-0.48448586	-0.6918662	-0.70190483	-1.478345
lh_S_precentral-sup-part_thickness	0.06814521	0.069139116	-0.24376945	-1.5893207	-1.6741798	-1.4551111
lh_S_suborbital_thickness	-2.4071982	-2.1715474	-2.419725	-0.3748745	-0.29563	-1.7967522
lh_S_subparietal_thickness	-1.9818742	-1.8912137	-1.5562562	-0.8065856	-0.72139007	-1.8282771
lh_S_temporal_inf_thickness	-1.2236031	-1.1655242	-0.9018625	-0.33244476	-0.2932847	-1.2188367
lh_S_temporal_sup_thickness	-1.5709821	-1.5226759	-1.2294426	-1.1356944	-1.0443863	-1.9105586
lh_S_temporal_transverse_thickness	-0.82868284	-0.792877	-0.9856141	-0.12606095	-0.12092475	-1.1961368
rh_G&S_frontomargin_thickness	-1.8698307	-1.8315415	-1.7456797	-3.3130236	-3.217792	-1.6301732
rh_G&S_occipital_inf_thickness	-1.3229265	-1.3293958	-0.57593447	-2.145087	-2.1238155	-1.1047237
rh_G&S_paracentral_thickness	-1.6923493	-1.7831305	-0.8848227	-1.8307402	-1.8151011	-1.5703509
rh_G&S_subcentral_thickness	-1.0844973	-1.074296	-0.7035254	-2.033678	-2.0094562	-1.4745094
rh_G&S_transv_frontopol_thickness	-2.008991	-1.9768019	-1.7297308	-3.223449	-3.3512845	-2.3251579
rh_G&S_cingul-Ant_thickness	-1.7536924	-1.6714468	-1.3811265	-0.88018805	-0.85206115	-1.772676
rh_G&S_cingul-Mid-Ant_thickness	-1.2410458	-1.2249212	-1.0196847	-1.3033568	-1.4180703	-1.8100741
rh_G&S_cingul-Mid-Post_thickness	-1.2959323	-1.2640195	-1.0582585	-0.8379456	-0.8103733	-1.7886976
rh_G_cingul-Post-dorsal_thickness	-1.6026689	-1.5259461	-1.1231132	-0.61136305	-0.5689492	-1.8733916
rh_G_cingul-Post-ventral_thickness	-1.6065972	-1.5482079	-1.4266021	-1.1563547	-1.1944718	-1.8237419
rh_G_cuneus_thickness	-2.3253102	-2.2788005	-1.8421814	-0.72514904	-0.633444	-1.0203087
rh_G_front_inf-Opercular_thickness	-0.7900129	-0.79794014	-0.48303124	-1.9651688	-1.8305354	-1.5752242
rh_G_front_inf-Orbital_thickness	-1.387535	-1.4050627	-0.79509795	-2.6884189	-2.7790916	-1.9369152
rh_G_front_inf-Triangul_thickness	-1.5430844	-1.506064	-1.199231	-3.0781434	-3.1365552	-2.0747774
rh_G_front_middle_thickness	-1.3960308	-1.4024214	-0.7365188	-3.5559335	-3.7483294	-1.8280638
rh_G_front_sup_thickness	-1.2237349	-1.2547112	-0.694378	-3.7953389	-4.280826	-1.9910263
rh_G_Ins_lg&S_cent_ins_thickness	-1.0315182	-1.0208154	-0.38833973	-1.2847548	-1.3821182	-0.6307386
rh_G_insular_short_thickness	-0.7905288	-0.7568708	-0.42208034	-1.3926725	-1.431182	-0.8366984
rh_G_occipital_middle_thickness	-1.5488293	-1.5658653	-0.7712957	-2.466388	-2.4862552	-1.2996866
rh_G_occipital_sup_thickness	-1.9015266	-1.9775215	-1.1245183	-1.2390326	-1.1369969	-1.3203549
rh_G_oc-temp_lat-fusifor_thickness	-1.4649975	-1.4683943	-0.8342814	-1.3850478	-1.3874079	-1.301949
rh_G_oc-temp_med-Lingual_thickness	-2.3209476	-2.1353767	-1.7455201	-1.6230245	-1.6070969	-1.1727574
rh_G_oc-temp_med-Parahip_thickness	-0.3848864	-0.36965764	0.066711366	-0.1521713	-0.13882345	-0.34427413
rh_G_orbital_thickness	-1.5715461	-1.6225284	-0.9912933	-3.179496	-3.284008	-1.6642756
rh_G_pariet_inf-Angular_thickness	-1.5732616	-1.6162763	-0.48602933	-2.2543128	-2.1847227	-1.6046487
rh_G_pariet_inf-Supramar_thickness	-1.24233	-1.1712201	-0.3277819	-2.431985	-2.440939	-1.5018519
rh_G_parietal_sup_thickness	-1.8096577	-1.9183917	-0.8799195	-2.9209354	-2.679557	-2.1718888
rh_G_postcentral_thickness	-1.5357126	-1.6051639	-0.7056036	-0.9070638	-0.7937494	-1.2720016
rh_G_precentral_thickness	-0.037160482	-0.04035886	0.56071746	-1.477392	-1.5105762	-0.8417106
rh_G_precuneus_thickness	-1.976718	-2.0185592	-1.4649649	-1.9852502	-1.9292302	-2.1859539
rh_G_rectus_thickness	-1.6757557	-1.7063475	-0.9961674	-3.1405885	-3.1553097	-1.6383876
rh_G_subcallosal_thickness	0.4372957	0.26357773	-0.7163998	-0.988446	-0.78261846	-0.78390193
rh_G_temp_sup-G_T_transv_thickness	-1.2078178	-1.2338252	-1.0736847	-1.5054004	-1.6214768	-1.0713542
rh_G_temp_sup-Lateral_thickness	-0.94686884	-0.9442983	-0.021168614	-1.9824704	-1.9479271	-1.2354759
rh_G_temp_sup-Plan_polar_thickness	-0.2226354	-0.193818	0.33501503	-0.8245821	-0.74063504	-0.71180683
rh_G_temp_sup-Plan_tempo_thickness	-1.2023364	-1.1847167	-0.80156195	-1.5122845	-1.4003642	-1.2261854
rh_G_temporal_inf_thickness	-1.1890886	-1.2317269	-0.22433877	-1.8389776	-1.8001014	-1.1017342
rh_G_temporal_middle_thickness	-1.0386791	-0.96363014	-0.32064742	-2.157119	-2.09234	-1.362027
rh_Lat_Fis-ant-Horizont_thickness	-1.3230743	-1.2568837	-1.1349101	-1.3566518	-1.2694157	-1.961674
rh_Lat_Fis-ant-Vertical_thickness	-0.930702	-0.90363824	-0.8443351	-1.2783844	-1.0600799	-1.4293549
rh_Lat_Fis-post_thickness	-1.5392255	-1.491284	-1.2180599	-0.70957166	-0.68488604	-1.5427064
rh_Pole_occipital_thickness	-1.6290019	-1.6378574	-0.6464876	-0.17732722	-0.50191176	-0.44242275
rh_Pole_temporal_thickness	-0.42388472	-0.4238951	0.36503524	0.14543378	0.14114727	-0.21502483
rh_S_calcarine_thickness	-2.3635519	-2.2637134	-1.6958224	-1.2503561	-1.1546656	-1.5336154
rh_S_central_thickness	-1.1330477	-1.1077923	-0.5987509	-0.2293537	-0.17233664	-0.83319974
rh_S_cingul-Marginalis_thickness	-1.8891685	-1.8637968	-1.6907567	-0.79981077	-0.78544563	-2.3325448
rh_S_circular_insula_ant_thickness	-1.0104505	-0.9773238	-0.7953819	-0.4116811	-0.369045	-1.6159005
rh_S_circular_insula_inf_thickness	-0.80134857	-0.77609885	-0.6846238	-0.9049909	-0.8502634	-1.5168412
rh_S_circular_insula_sup_thickness	-1.1447878	-1.0994513	-0.9837545	-0.9581617	-0.92556846	-1.7648938
rh_S_collat_transv_ant_thickness	-0.8555644	-0.8358745	-0.7233554	-0.49982864	-0.57017094	-1.1958746
rh_S_collat_transv_post_thickness	-1.5459279	-1.4626936	-1.331609	-1.2752253	-1.2017366	-1.7175922
rh_S_front_inf_thickness	-1.4158988	-1.3636307	-1.3375459	-2.208748	-2.039174	-1.983733
rh_S_front_middle_thickness	-1.7800754	-1.6969674	-1.7476983	-2.654397	-2.335582	-2.193654
rh_S_front_sup_thickness	-0.9004288	-0.8972671	-0.76832545	-2.9535608	-3.0119627	-1.8715879
rh_S_interm_prim-Jensen_thickness	-1.2173358	-1.1665651	-1.1308548	-1.7531729	-1.6942644	-1.8788059
rh_S_intrapariet&P_trans_thickness	-1.7484667	-1.7033527	-1.6396585	-1.590774	-1.4457417	-2.083384
rh_S_oc_middle&Lunatus_thickness	-1.3975612	-1.3261465	-1.2573338	-2.433855	-2.4579356	-1.2500296
rh_S_oc_sup&transversal_thickness	-1.6870121	-1.628897	-1.5070393	-2.1440103	-2.0518196	-1.5975045
rh_S_occipital_ant_thickness	-1.164465	-1.119936	-1.1541321	-1.3580501	-1.249374	-1.432616
rh_S_oc-temp_lat_thickness	-1.0834073	-1.0458813	-0.8984967	-0.84909153	-0.7558919	-1.2688581
rh_S_oc-temp_med&Lingual_thickness	-1.410287	-1.3739103	-1.0259669	-0.7586966	-0.77141505	-1.3832141
rh_S_orbital_lateral_thickness	-1.7885334	-1.644312	-1.8032359	-2.1614835	-1.92934	-2.2260342
rh_S_orbital_med-olfact_thickness	-1.1704503	-1.1820096	-1.2225528	-0.7782327	-0.6598603	-1.3823283
rh_S_orbital-H_Shaped_thickness	-2.1027412	-2.0040925	-1.553156	0.08848477	0.17407292	-1.8405112
rh_S_parieto_occipital_thickness	-1.9988364	-1.9475192	-1.4875529	-1.0206721	-0.95789367	-1.7567267
rh_S_pericallosal_thickness	-0.9509026	-0.79373664	-0.3885404	-0.042008244	-0.18154226	-0.46234882
rh_S_postcentral_thickness	-1.7967536	-1.7644671	-1.5793281	-1.8899276	-1.6962794	-2.1766522
rh_S_precentral-inf-part_thickness	-0.5091958	-0.49705407	-0.5827503	-1.7289811	-1.6257313	-1.4488976
rh_S_precentral-sup-part_thickness	-0.008443269	-0.014349603	-0.1452694	-2.837829	-2.6904655	-1.2989931
rh_S_suborbital_thickness	-2.5125356	-2.251328	-2.3153882	-0.3416215	-0.4323995	-1.985294
rh_S_subparietal_thickness	-1.7953191	-1.7061796	-1.3329426	-0.23392369	-0.19990389	-1.8559935
rh_S_temporal_inf_thickness	-1.0243579	-0.9559133	-0.9315049	-1.1350328	-1.0792097	-1.3497807
rh_S_temporal_sup_thickness	-1.4733734	-1.4298985	-1.260459	-1.5103648	-1.3735213	-1.8744452
rh_S_temporal_transverse_thickness	-0.68990284	-0.6691017	-0.8597394	-0.73070395	-0.67694473	-1.1579837
