## Supplementary material for "Regional patterns of human cortex development correlate with underlying neurobiology": Source Data: source_supp_FigS22.csv

ds	ts	analysis	stat	full_r2	ni4-GI-5HT1b-MU-A4B2	ni6-CBF-CMRglu	ni9-D2	ce3-Micro-OPC	ce4-In3-In2-Astro	ce5-In6-Ex2	ce9-In8
abcd	T0T2	predicted_subject	count	6789.0	6789.0	6789.0	6789.0	6789.0	6789.0	6789.0	6789.0
abcd	T0T2	predicted_subject	mean	0.5635050535202026	0.016282493248581886	0.07100194692611694	0.1703213006258011	0.12298841774463654	0.04145953059196472	0.031406890600919724	0.11004450172185898
abcd	T0T2	predicted_subject	std	0.0030280188657343388	0.004194464534521103	0.0004361413302831352	0.0009075927082449198	0.0026792522985488176	0.002457857131958008	0.000769893522374332	0.0069452933967113495
abcd	T0T2	predicted_subject	min	0.5564755201339722	0.00966302677989006	0.0699499323964119	0.1682519167661667	0.11707135289907455	0.037147220224142075	0.030561218038201332	0.09344172477722168
abcd	T0T2	predicted_subject	25%	0.5611190795898438	0.012577105313539505	0.07068759202957153	0.16959358751773834	0.12078729271888733	0.039254121482372284	0.030734224244952202	0.10433103889226913
abcd	T0T2	predicted_subject	50%	0.563819169998169	0.015817485749721527	0.07079175114631653	0.16994242370128632	0.12313142418861389	0.04141239449381828	0.031141100451350212	0.1104007214307785
abcd	T0T2	predicted_subject	75%	0.5658459663391113	0.01970488950610161	0.07147292047739029	0.17126737534999847	0.12509581446647644	0.04357507824897766	0.03193420544266701	0.11637630313634872
abcd	T0T2	predicted_subject	max	0.5693833231925964	0.02697046846151352	0.0716204047203064	0.17171676456928253	0.1288190633058548	0.046742331236600876	0.034010984003543854	0.12259507179260254
abcd	T0T2	predicted_subject	p	0.001	0.368	0.053	0.002	0.003	0.049	0.142	0.001
abcd	T0T2	predicted_subject	q	0.004	0.368	0.07066666666666667	0.005333333333333333	0.006	0.07066666666666667	0.16228571428571428	0.004
abcd	T0T2	observed_cohort	mean	0.4298809766769409	0.003253289731219411	0.021228540688753128	0.12225619703531265	0.2072148472070694	0.010164332576096058	0.019573038443922997	0.046190738677978516
abcd	T0T2	observed_cohort	p	0.001	0.701	0.372	0.014	0.001	0.363	0.351	0.04
abcd	T0T2	observed_cohort	q	0.004	0.701	0.42514285714285716	0.037333333333333336	0.004	0.42514285714285716	0.42514285714285716	0.08
abcd	T0T2	observed_site	count	21.0	21.0	21.0	21.0	21.0	21.0	21.0	21.0
abcd	T0T2	observed_site	mean	0.3299996852874756	0.008114649914205074	0.015739962458610535	0.08326512575149536	0.13829255104064941	0.017307130619883537	0.019242890179157257	0.048037346452474594
abcd	T0T2	observed_site	std	0.06841888278722763	0.012015823274850845	0.010739976540207863	0.04559575766324997	0.06789673864841461	0.02338770404458046	0.0151949692517519	0.05475262552499771
abcd	T0T2	observed_site	min	0.22032530605793	-0.0015827292809262872	0.0012041169684380293	0.02238638885319233	0.00941503420472145	-0.0023685134947299957	0.005996458698064089	-0.003316346788778901
abcd	T0T2	observed_site	25%	0.2775193452835083	0.0001982103131012991	0.006990496534854174	0.04751872643828392	0.08712645620107651	-0.0007872557616792619	0.009160286746919155	0.012507964856922626
abcd	T0T2	observed_site	50%	0.3370785117149353	0.0037308253813534975	0.014463149011135101	0.08282940834760666	0.14461421966552734	0.00813357438892126	0.014547840692102909	0.033617839217185974
abcd	T0T2	observed_site	75%	0.3757117688655853	0.010217475704848766	0.024305101484060287	0.10740581154823303	0.18342556059360504	0.023862821981310844	0.023560170084238052	0.05194586515426636
abcd	T0T2	observed_site	max	0.47152233123779297	0.04151898995041847	0.045080650597810745	0.2152625471353531	0.2549099326133728	0.07287809252738953	0.0646962821483612	0.19575285911560059
abcd	T0T2	observed_site	p	0.001	0.727	0.455	0.017	0.001	0.227	0.355	0.013
abcd	T0T2	observed_site	q	0.004	0.727	0.52	0.034	0.004	0.3632	0.47333333333333333	0.034
abcd	T0T2	observed_subject	count	6789.0	6789.0	6789.0	6789.0	6789.0	6789.0	6789.0	6789.0
abcd	T0T2	observed_subject	mean	0.09247411787509918	0.011319687590003014	0.007094105239957571	0.01509021408855915	0.026188576593995094	0.01094813086092472	0.013221170753240585	0.008612236939370632
abcd	T0T2	observed_subject	std	0.07286124676465988	0.02164299041032791	0.014049576595425606	0.026565156877040863	0.038162827491760254	0.022277655079960823	0.021187590435147285	0.018669016659259796
abcd	T0T2	observed_subject	min	-0.045943379402160645	-0.007135565858334303	-0.007007292006164789	-0.007133203092962503	-0.007113604340702295	-0.007194120902568102	-0.007016908843070269	-0.007077058311551809
abcd	T0T2	observed_subject	25%	0.037527259439229965	-0.0027517073322087526	-0.001989140175282955	-0.0018406539456918836	-0.001239262754097581	-0.004047016613185406	-0.0013018518220633268	-0.003620356088504195
abcd	T0T2	observed_subject	50%	0.08084015548229218	0.0030950841028243303	0.002928811591118574	0.004720330238342285	0.011050363071262836	0.002286739880219102	0.005544146988540888	0.0014990948839113116
abcd	T0T2	observed_subject	75%	0.1345156580209732	0.016939211636781693	0.011260387487709522	0.021741526201367378	0.0412626639008522	0.017567744478583336	0.020774025470018387	0.01405949704349041
abcd	T0T2	observed_subject	max	0.4133261442184448	0.1836356520652771	0.17273563146591187	0.22289396822452545	0.29740914702415466	0.17444291710853577	0.18171724677085876	0.19273550808429718
abcd	T0T2	observed_subject	p	0.001	0.17	0.307	0.04	0.001	0.022	0.045	0.042
abcd	T0T2	observed_subject	q	0.004	0.1942857142857143	0.307	0.06	0.004	0.058666666666666666	0.06	0.06
abcd	T0T2	observed_subject_noharmonization	count	6789.0	6789.0	6789.0	6789.0	6789.0	6789.0	6789.0	6789.0
abcd	T0T2	observed_subject_noharmonization	mean	0.09267248213291168	0.01122717373073101	0.007173112127929926	0.015204716473817825	0.02608821913599968	0.011072109453380108	0.013215520419180393	0.008691640570759773
abcd	T0T2	observed_subject_noharmonization	std	0.07325567305088043	0.02156919427216053	0.014097299426794052	0.027108987793326378	0.03824109956622124	0.02235555090010166	0.02114679664373398	0.018727760761976242
abcd	T0T2	observed_subject_noharmonization	min	-0.04471422731876373	-0.007109570782631636	-0.006930938456207514	-0.007113914471119642	-0.007057869806885719	-0.00717297475785017	-0.0070777833461761475	-0.007101817987859249
abcd	T0T2	observed_subject_noharmonization	25%	0.037725917994976044	-0.002749138977378607	-0.00196866225451231	-0.001920110429637134	-0.001295536058023572	-0.003972705919295549	-0.001294972375035286	-0.003620483912527561
abcd	T0T2	observed_subject_noharmonization	50%	0.08134454488754272	0.0029265424236655235	0.0029752168338745832	0.004730031359940767	0.010918921791017056	0.0023824009113013744	0.005481047555804253	0.0015287043061107397
abcd	T0T2	observed_subject_noharmonization	75%	0.13471050560474396	0.017001859843730927	0.011295796371996403	0.02170337177813053	0.040703557431697845	0.017437508329749107	0.02055211365222931	0.014292018488049507
abcd	T0T2	observed_subject_noharmonization	max	0.4111637771129608	0.18558824062347412	0.17137466371059418	0.22905750572681427	0.2795427441596985	0.17749899625778198	0.1808406561613083	0.1720726042985916
abcd	T0T2	observed_subject_tivcorrection	count	6789.0	6789.0	6789.0	6789.0	6789.0	6789.0	6789.0	6789.0
abcd	T0T2	observed_subject_tivcorrection	mean	0.09281035512685776	0.011468159034848213	0.007064509205520153	0.015004967339336872	0.026123039424419403	0.011004725471138954	0.01347114983946085	0.008673795498907566
abcd	T0T2	observed_subject_tivcorrection	std	0.07284767925739288	0.02178310602903366	0.013992669060826302	0.02647741138935089	0.038161441683769226	0.022358408197760582	0.021490298211574554	0.018700698390603065
abcd	T0T2	observed_subject_tivcorrection	min	-0.04460626468062401	-0.007034072186797857	-0.007118595764040947	-0.007106785196810961	-0.007137092296034098	-0.007182489614933729	-0.007116501219570637	-0.007110881619155407
abcd	T0T2	observed_subject_tivcorrection	25%	0.03806903213262558	-0.0027180672623217106	-0.001976526342332363	-0.0018369852332398295	-0.0012660917127504945	-0.004010607022792101	-0.0012416373938322067	-0.003582084784284234
abcd	T0T2	observed_subject_tivcorrection	50%	0.08131682872772217	0.0031547003891319036	0.00291054486297071	0.004739880096167326	0.010914994403719902	0.002316373400390148	0.005638292524963617	0.0015172475250437856
abcd	T0T2	observed_subject_tivcorrection	75%	0.13564592599868774	0.01748323254287243	0.011272883974015713	0.021568693220615387	0.040990378707647324	0.01749040186405182	0.02088780887424946	0.01428371760994196
abcd	T0T2	observed_subject_tivcorrection	max	0.4220123589038849	0.17687688767910004	0.1766355186700821	0.22189311683177948	0.2931358218193054	0.17492324113845825	0.1868913620710373	0.18721140921115875
abcd	T0T2	observed_subject_deviationchange	count	6789.0	6789.0	6789.0	6789.0	6789.0	6789.0	6789.0	6789.0
abcd	T0T2	observed_subject_deviationchange	mean	0.07003623992204666	0.010545308701694012	0.0055009168572723866	0.012597412802278996	0.015591531060636044	0.009602336212992668	0.010010928846895695	0.006187803111970425
abcd	T0T2	observed_subject_deviationchange	std	0.0632990151643753	0.021097270771861076	0.012517585419118404	0.024314891546964645	0.02689054049551487	0.020820071920752525	0.018470462411642075	0.016258589923381805
abcd	T0T2	observed_subject_deviationchange	min	-0.04649588465690613	-0.007134591694921255	-0.007057178299874067	-0.007093820255249739	-0.007128003519028425	-0.00714870635420084	-0.007010426837950945	-0.007139767054468393
abcd	T0T2	observed_subject_deviationchange	25%	0.023398030549287796	-0.0034032179974019527	-0.002744395285844803	-0.002678503282368183	-0.0028025000356137753	-0.004366701003164053	-0.0024465497117489576	-0.00427186070010066
abcd	T0T2	observed_subject_deviationchange	50%	0.05982678756117821	0.0023726075887680054	0.0016070670681074262	0.003484597196802497	0.0051171742379665375	0.001535572111606598	0.003390244673937559	6.542396295117214e-05
abcd	T0T2	observed_subject_deviationchange	75%	0.10626387596130371	0.016774505376815796	0.009281320497393608	0.018102258443832397	0.024056658148765564	0.015447979792952538	0.015740638598799706	0.010291564278304577
abcd	T0T2	observed_subject_deviationchange	max	0.4132174551486969	0.16790728271007538	0.14719896018505096	0.21392816305160522	0.19809386134147644	0.15870395302772522	0.1484796702861786	0.14966610074043274
imgn	T0T8	predicted_subject	count	842.0	842.0	842.0	842.0	842.0	842.0	842.0	842.0
imgn	T0T8	predicted_subject	mean	0.5158016085624695	0.1045510321855545	0.05517349764704704	0.11045721173286438	0.096258744597435	0.05275648087263107	0.07749118655920029	0.019113458693027496
imgn	T0T8	predicted_subject	std	0.00585435563698411	0.004831923171877861	0.0011737504974007607	0.005070055369287729	0.004761846270412207	0.0012625270755961537	0.003994727972894907	0.0028127748519182205
imgn	T0T8	predicted_subject	min	0.4962886571884155	0.09066062420606613	0.05186072364449501	0.09388649463653564	0.08000195771455765	0.048449281603097916	0.06680845469236374	0.011005300097167492
imgn	T0T8	predicted_subject	25%	0.5119925737380981	0.10103495046496391	0.05433834716677666	0.10713058337569237	0.09318656846880913	0.051914630457758904	0.07447582855820656	0.017278244718909264
imgn	T0T8	predicted_subject	50%	0.516094982624054	0.10447108373045921	0.05514445900917053	0.11053786799311638	0.09659348055720329	0.052833303809165955	0.07724965363740921	0.019210253842175007
imgn	T0T8	predicted_subject	75%	0.5201220810413361	0.10784962028265	0.056085092946887016	0.11416800133883953	0.09979935735464096	0.05386987328529358	0.08009803853929043	0.021075469441711903
imgn	T0T8	predicted_subject	max	0.5320185422897339	0.1197953000664711	0.05911888927221298	0.12457786500453949	0.10870937258005142	0.05531550198793411	0.09088124334812164	0.02752564661204815
imgn	T0T8	predicted_subject	p	0.001	0.032	0.099	0.022	0.014	0.043	0.031	0.206
imgn	T0T8	predicted_subject	q	0.008	0.0512	0.11314285714285714	0.0512	0.0512	0.057333333333333326	0.0512	0.206
imgn	T0T8	observed_cohort	mean	0.5137198567390442	0.18199360370635986	0.03100833296775818	0.12143517285585403	0.03475707769393921	0.007907629013061523	0.12623339891433716	0.010384593158960342
imgn	T0T8	observed_cohort	p	0.001	0.011	0.333	0.048	0.287	0.517	0.021	0.455
imgn	T0T8	observed_cohort	q	0.008	0.044	0.444	0.096	0.444	0.517	0.056	0.517
imgn	T0T8	observed_site	count	8.0	8.0	8.0	8.0	8.0	8.0	8.0	8.0
imgn	T0T8	observed_site	mean	0.3240862190723419	0.0902484804391861	0.01970936916768551	0.07375979423522949	0.029726631939411163	0.014162220060825348	0.08243855088949203	0.014041171409189701
imgn	T0T8	observed_site	std	0.18146194517612457	0.0917423889040947	0.01681835949420929	0.05845371633768082	0.03118729032576084	0.01831960305571556	0.08518637716770172	0.012717867270112038
imgn	T0T8	observed_site	min	0.14793168008327484	0.00643883878365159	0.004018358886241913	-0.00015010543575044721	-0.004039278253912926	-0.0029313508421182632	-0.0014024340780451894	0.00010945407120743766
imgn	T0T8	observed_site	25%	0.16159888729453087	0.025419026147574186	0.005884858430363238	0.045406004413962364	0.006354739423841238	-0.0022730877390131354	0.0038626418681815267	0.007293539238162339
imgn	T0T8	observed_site	50%	0.30342966318130493	0.05906403437256813	0.015827510505914688	0.0634813979268074	0.0228895740583539	0.009093074826523662	0.07972386479377747	0.011210874654352665
imgn	T0T8	observed_site	75%	0.4657445028424263	0.12866022810339928	0.028725418262183666	0.08938727155327797	0.047575028613209724	0.026694218162447214	0.14571375772356987	0.016710268333554268
imgn	T0T8	observed_site	max	0.575158417224884	0.27549466490745544	0.049149371683597565	0.18514911830425262	0.07729324698448181	0.044955890625715256	0.20340463519096375	0.04214492067694664
imgn	T0T8	observed_site	p	0.001	0.025	0.504	0.054	0.313	0.439	0.012	0.388
imgn	T0T8	observed_site	q	0.008	0.06666666666666667	0.504	0.108	0.5008	0.5017142857142857	0.048	0.5017142857142857
imgn	T0T8	observed_subject	count	951.0	951.0	951.0	951.0	951.0	951.0	951.0	951.0
imgn	T0T8	observed_subject	mean	0.18204909563064575	0.05198100581765175	0.01349539216607809	0.028312450274825096	0.02090086229145527	0.014967239461839199	0.04030764847993851	0.012084506452083588
imgn	T0T8	observed_subject	std	0.121538445353508	0.06794210523366928	0.01667647622525692	0.03506641089916229	0.030386285856366158	0.0265397597104311	0.0472346656024456	0.020725661888718605
imgn	T0T8	observed_subject	min	-0.035024918615818024	-0.006783222779631615	-0.006789897568523884	-0.006519430782645941	-0.006703248247504234	-0.006860337220132351	-0.006804449018090963	-0.006860151421278715
imgn	T0T8	observed_subject	25%	0.0894201286137104	0.0033233901485800743	0.0019836999708786607	0.00244858639780432	0.0012575460714288056	-0.0027554709231480956	0.0033836440416052938	-0.0008271075203083456
imgn	T0T8	observed_subject	50%	0.16381704807281494	0.02356661669909954	0.009587867185473442	0.015808118507266045	0.009760950691998005	0.0047706845216453075	0.020852671936154366	0.005470374133437872
imgn	T0T8	observed_subject	75%	0.25983181595802307	0.07487262785434723	0.01990223489701748	0.043262554332613945	0.030022017657756805	0.02173263393342495	0.06758348271250725	0.01610013097524643
imgn	T0T8	observed_subject	max	0.5772842764854431	0.3277372717857361	0.14883168041706085	0.23123477399349213	0.2361074686050415	0.17603817582130432	0.2130206972360611	0.13822314143180847
imgn	T0T8	observed_subject	p	0.001	0.013	0.499	0.153	0.221	0.202	0.014	0.201
imgn	T0T8	observed_subject	q	0.008	0.037333333333333336	0.499	0.25257142857142856	0.25257142857142856	0.25257142857142856	0.037333333333333336	0.25257142857142856
imgn	T0T8	observed_subject_noharmonization	count	951.0	951.0	951.0	951.0	951.0	951.0	951.0	951.0
imgn	T0T8	observed_subject_noharmonization	mean	0.185673326253891	0.05312563106417656	0.013377472758293152	0.02898881956934929	0.02154190093278885	0.014856613241136074	0.04186955839395523	0.011913320049643517
imgn	T0T8	observed_subject_noharmonization	std	0.1252264827489853	0.07111621648073196	0.016339583322405815	0.035956740379333496	0.030870817601680756	0.026707567274570465	0.04859123378992081	0.020142151042819023
imgn	T0T8	observed_subject_noharmonization	min	-0.03237362951040268	-0.006662920117378235	-0.00676935026422143	-0.006315749604254961	-0.006529641803354025	-0.007005748338997364	-0.006700907833874226	-0.006898562423884869
imgn	T0T8	observed_subject_noharmonization	25%	0.08865287154912949	0.0031746244058012962	0.0021779739763587713	0.0025533137377351522	0.0011192881502211094	-0.002896818914450705	0.0036884277360513806	-0.0006570381810888648
imgn	T0T8	observed_subject_noharmonization	50%	0.16453281044960022	0.022209282964468002	0.010146035812795162	0.016778089106082916	0.009837716817855835	0.004998942371457815	0.02195686474442482	0.005491793621331453
imgn	T0T8	observed_subject_noharmonization	75%	0.2684813290834427	0.07682428136467934	0.019605137407779694	0.04443799518048763	0.03135511092841625	0.020603151060640812	0.07167549058794975	0.016405354253947735
imgn	T0T8	observed_subject_noharmonization	max	0.5790371298789978	0.33043691515922546	0.14850980043411255	0.2333342581987381	0.2356119304895401	0.1772177815437317	0.21891316771507263	0.13444946706295013
imgn	T0T8	observed_subject_tivcorrection	count	951.0	951.0	951.0	951.0	951.0	951.0	951.0	951.0
imgn	T0T8	observed_subject_tivcorrection	mean	0.1828058511018753	0.052240390330553055	0.013568324968218803	0.02828003093600273	0.021071184426546097	0.015131313353776932	0.04029771313071251	0.012216884642839432
imgn	T0T8	observed_subject_tivcorrection	std	0.12193723022937775	0.06861323118209839	0.016738684847950935	0.034967925399541855	0.03064805455505848	0.026580585166811943	0.04733292758464813	0.02075538970530033
imgn	T0T8	observed_subject_tivcorrection	min	-0.03303947299718857	-0.0068435631692409515	-0.006681764032691717	-0.0068831415846943855	-0.0069162375293672085	-0.006957379635423422	-0.006360448896884918	-0.007046978920698166
imgn	T0T8	observed_subject_tivcorrection	25%	0.09299957007169724	0.003475207951851189	0.0019725229940377176	0.0026619741693139076	0.0009801200358197093	-0.0027232839493080974	0.0030488154152408242	-0.0005743367073591799
imgn	T0T8	observed_subject_tivcorrection	50%	0.1615912765264511	0.022123372182250023	0.009718953631818295	0.01610325649380684	0.009494797326624393	0.005032734479755163	0.0211240965873003	0.005692147649824619
imgn	T0T8	observed_subject_tivcorrection	75%	0.26276795566082	0.07823525741696358	0.020010515116155148	0.044281668961048126	0.03114102315157652	0.02221194375306368	0.06389135867357254	0.016690433025360107
imgn	T0T8	observed_subject_tivcorrection	max	0.5786566138267517	0.32900798320770264	0.14697173237800598	0.22820448875427246	0.235914409160614	0.17194764316082	0.21955165266990662	0.13383041322231293
imgn	T0T8	observed_subject_deviationchange	count	842.0	842.0	842.0	842.0	842.0	842.0	842.0	842.0
imgn	T0T8	observed_subject_deviationchange	mean	0.1412573754787445	0.037614718079566956	0.01154521107673645	0.01538888644427061	0.017455637454986572	0.01797635294497013	0.032318707555532455	0.008957858197391033
imgn	T0T8	observed_subject_deviationchange	std	0.09504611045122147	0.053193189203739166	0.016076160594820976	0.024458840489387512	0.027508346363902092	0.03066210262477398	0.039344366639852524	0.016739621758461
imgn	T0T8	observed_subject_deviationchange	min	-0.043109264224767685	-0.006969412323087454	-0.0068109240382909775	-0.006674778647720814	-0.00687038991600275	-0.0069095296785235405	-0.006345902103930712	-0.006879170425236225
imgn	T0T8	observed_subject_deviationchange	25%	0.06655585765838623	0.0007658418762730435	0.0010792032990138978	-0.0007763684843666852	-0.0010553652828093618	-0.0028152356389909983	0.001347627054201439	-0.0024018448893912137
imgn	T0T8	observed_subject_deviationchange	50%	0.12789719551801682	0.01485568517819047	0.007088450016453862	0.00669903727248311	0.006767956307157874	0.005275670671835542	0.01643277984112501	0.003795083612203598
imgn	T0T8	observed_subject_deviationchange	75%	0.20356670022010803	0.053864442743360996	0.016646302305161953	0.022960110567510128	0.025902775581926107	0.027561379596590996	0.05378913879394531	0.013652298599481583
imgn	T0T8	observed_subject_deviationchange	max	0.4819647967815399	0.26893848180770874	0.1446521133184433	0.17759783565998077	0.17773447930812836	0.16649672389030457	0.17912329733371735	0.09235555678606033
imgn	T0T5	predicted_subject	count	1007.0	1007.0	1007.0	1007.0	1007.0	1007.0	1007.0	1007.0
imgn	T0T5	predicted_subject	mean	0.5357926487922668	0.085575170814991	0.05826785787940025	0.12891125679016113	0.11143796145915985	0.055296678096055984	0.06367935985326767	0.032624389976263046
imgn	T0T5	predicted_subject	std	0.00697492528706789	0.006904246285557747	0.0017497007502242923	0.006463771685957909	0.004900874570012093	0.0008835970656946301	0.004706877749413252	0.005146414507180452
imgn	T0T5	predicted_subject	min	0.5068461894989014	0.06908691674470901	0.051663096994161606	0.10352253168821335	0.09115192294120789	0.05175022408366203	0.05328139290213585	0.01492653600871563
imgn	T0T5	predicted_subject	25%	0.5314795970916748	0.08042987808585167	0.057110495865345	0.12484823912382126	0.10858209431171417	0.054691266268491745	0.06020634062588215	0.029203541576862335
imgn	T0T5	predicted_subject	50%	0.5366284847259521	0.08499030768871307	0.05841226875782013	0.1296442151069641	0.11213429272174835	0.05536891520023346	0.06310213357210159	0.033029671758413315
imgn	T0T5	predicted_subject	75%	0.5409598648548126	0.08990577980875969	0.05955533869564533	0.13368729501962662	0.11492068693041801	0.056139254942536354	0.06648074835538864	0.036726655438542366
imgn	T0T5	predicted_subject	max	0.5513538122177124	0.11092541366815567	0.0627894327044487	0.14364740252494812	0.12162954360246658	0.05648285150527954	0.08241714537143707	0.0452972874045372
imgn	T0T5	predicted_subject	p	0.001	0.059	0.084	0.012	0.007	0.037	0.05	0.089
imgn	T0T5	predicted_subject	q	0.008	0.07866666666666666	0.089	0.032	0.028	0.074	0.07866666666666666	0.089
imgn	T0T5	observed_cohort	mean	0.5738568902015686	0.1308911144733429	0.04452060908079147	0.150082066655159	0.07694694399833679	0.004462467972189188	0.15746299922466278	0.009490687400102615
imgn	T0T5	observed_cohort	p	0.001	0.078	0.306	0.057	0.147	0.661	0.023	0.535
imgn	T0T5	observed_cohort	q	0.008	0.156	0.408	0.152	0.2352	0.661	0.092	0.6114285714285714
imgn	T0T5	observed_site	count	8.0	8.0	8.0	8.0	8.0	8.0	8.0	8.0
imgn	T0T5	observed_site	mean	0.40015697479248047	0.07742507755756378	0.027821023017168045	0.11097146570682526	0.0624566450715065	0.010163922794163227	0.08749266713857651	0.023826193064451218
imgn	T0T5	observed_site	std	0.16171541810035706	0.07708454132080078	0.01946202479302883	0.08979436755180359	0.047161512076854706	0.01996239461004734	0.07540467381477356	0.03091992810368538
imgn	T0T5	observed_site	min	0.12877200543880463	0.02339928224682808	0.0003689502482302487	-0.0026758613530546427	3.414318052818999e-05	-0.003738979808986187	-0.0016915680607780814	0.004922349005937576
imgn	T0T5	observed_site	25%	0.3411738649010658	0.04078665794804692	0.012897224398329854	0.04472437407821417	0.03345638234168291	-0.002251521509606391	0.03486205078661442	0.009871885646134615
imgn	T0T5	observed_site	50%	0.419913575053215	0.046495990827679634	0.029270077124238014	0.08701249212026596	0.055697474628686905	0.002440046751871705	0.06968117132782936	0.015131330583244562
imgn	T0T5	observed_site	75%	0.525057464838028	0.07362085022032261	0.043718911707401276	0.1788100004196167	0.09350620955228806	0.013349705375730991	0.15753919258713722	0.01800888543948531
imgn	T0T5	observed_site	max	0.5816904902458191	0.25595611333847046	0.05433778464794159	0.24428634345531464	0.14189793169498444	0.05605863779783249	0.19241975247859955	0.09911183267831802
imgn	T0T5	observed_site	p	0.001	0.083	0.375	0.018	0.082	0.621	0.023	0.196
imgn	T0T5	observed_site	q	0.008	0.1328	0.42857142857142855	0.06133333333333333	0.1328	0.621	0.06133333333333333	0.26133333333333336
imgn	T0T5	observed_subject	count	1142.0	1142.0	1142.0	1142.0	1142.0	1142.0	1142.0	1142.0
imgn	T0T5	observed_subject	mean	0.1638813018798828	0.03875082731246948	0.01303337886929512	0.025414569303393364	0.0249792467802763	0.013657597824931145	0.03495204821228981	0.013093636371195316
imgn	T0T5	observed_subject	std	0.10986430197954178	0.055465273559093475	0.01786668598651886	0.033190615475177765	0.03473495692014694	0.026202993467450142	0.04218341410160065	0.022452985867857933
imgn	T0T5	observed_subject	min	-0.026385385543107986	-0.00677002128213644	-0.00648698303848505	-0.006706469226628542	-0.00679538631811738	-0.006973118055611849	-0.006417282857000828	-0.00697191059589386
imgn	T0T5	observed_subject	25%	0.07598290964961052	0.0018780189857352525	0.0009261633531423286	0.0025119042838923633	0.000475738532259129	-0.0033408395247533917	0.0024201254127547145	-0.0011385843099560589
imgn	T0T5	observed_subject	50%	0.14713823795318604	0.01838020607829094	0.008114877622574568	0.014202335849404335	0.011337807402014732	0.0035729235969483852	0.018437903374433517	0.0058302350807935
imgn	T0T5	observed_subject	75%	0.22960712760686874	0.050487129017710686	0.018725586589425802	0.03555148746818304	0.03845629282295704	0.019062653183937073	0.05640888959169388	0.01846101274713874
imgn	T0T5	observed_subject	max	0.5469357967376709	0.3048286437988281	0.10479877889156342	0.25948432087898254	0.20499372482299805	0.21559610962867737	0.239940345287323	0.14806291460990906
imgn	T0T5	observed_subject	p	0.001	0.038	0.481	0.172	0.105	0.209	0.02	0.149
imgn	T0T5	observed_subject	q	0.008	0.10133333333333333	0.481	0.2293333333333333	0.21	0.23885714285714285	0.08	0.2293333333333333
imgn	T0T5	observed_subject_noharmonization	count	1142.0	1142.0	1142.0	1142.0	1142.0	1142.0	1142.0	1142.0
imgn	T0T5	observed_subject_noharmonization	mean	0.16627122461795807	0.039585087448358536	0.01298949122428894	0.025990832597017288	0.024963997304439545	0.01372512336820364	0.035989824682474136	0.013026867993175983
imgn	T0T5	observed_subject_noharmonization	std	0.11282613128423691	0.0581909641623497	0.01761097088456154	0.034092824906110764	0.03494465723633766	0.026476828381419182	0.04323466494679451	0.022083129733800888
imgn	T0T5	observed_subject_noharmonization	min	-0.027262266725301743	-0.0068952240981161594	-0.006511554587632418	-0.006639732513576746	-0.006833979859948158	-0.006989378947764635	-0.006441525183618069	-0.006960985716432333
imgn	T0T5	observed_subject_noharmonization	25%	0.07786635681986809	0.0016761559236329049	0.0007823014166206121	0.002798690926283598	0.0004806251163245179	-0.003309105697553605	0.002436146081890911	-0.0011922518606297672
imgn	T0T5	observed_subject_noharmonization	50%	0.14667712897062302	0.017576754093170166	0.00828689569607377	0.014528630767017603	0.010929649695754051	0.0034773319493979216	0.018666990101337433	0.005825020605698228
imgn	T0T5	observed_subject_noharmonization	75%	0.23604340106248856	0.0510048707947135	0.019014385994523764	0.03634822275489569	0.03752421494573355	0.019278387539088726	0.05863999389111996	0.018359289038926363
imgn	T0T5	observed_subject_noharmonization	max	0.5564490556716919	0.3062976002693176	0.10321476310491562	0.28073006868362427	0.21362647414207458	0.22406870126724243	0.23828960955142975	0.14326561987400055
imgn	T0T5	observed_subject_tivcorrection	count	1142.0	1142.0	1142.0	1142.0	1142.0	1142.0	1142.0	1142.0
imgn	T0T5	observed_subject_tivcorrection	mean	0.164729505777359	0.03918280452489853	0.013012922368943691	0.02535894885659218	0.025232326239347458	0.013698355294764042	0.035225674510002136	0.013018479570746422
imgn	T0T5	observed_subject_tivcorrection	std	0.11072450131177902	0.05623503029346466	0.01784173958003521	0.03320744261145592	0.03509709984064102	0.026308482512831688	0.042651329189538956	0.022095099091529846
imgn	T0T5	observed_subject_tivcorrection	min	-0.027666965499520302	-0.006668368820101023	-0.006607713643461466	-0.006492611486464739	-0.006827140226960182	-0.007048191502690315	-0.00650897016748786	-0.006953843869268894
imgn	T0T5	observed_subject_tivcorrection	25%	0.07530943118035793	0.0021365636494010687	0.0008047984301811084	0.0026353615103289485	0.0005918370588915423	-0.0033332769526168704	0.002490055048838258	-0.001304343284573406
imgn	T0T5	observed_subject_tivcorrection	50%	0.1486845761537552	0.018479444086551666	0.008156892843544483	0.014174748677760363	0.011794933583587408	0.0036055020755156875	0.018978486768901348	0.005796675803139806
imgn	T0T5	observed_subject_tivcorrection	75%	0.23273392766714096	0.04914703033864498	0.01881933817639947	0.03556873835623264	0.03867238759994507	0.01932679722085595	0.05716007202863693	0.018378158565610647
imgn	T0T5	observed_subject_tivcorrection	max	0.5435298681259155	0.30652692914009094	0.10320398956537247	0.2601774334907532	0.20901869237422943	0.213273286819458	0.24222970008850098	0.14292363822460175
imgn	T0T5	observed_subject_deviationchange	count	1007.0	1007.0	1007.0	1007.0	1007.0	1007.0	1007.0	1007.0
imgn	T0T5	observed_subject_deviationchange	mean	0.12686651945114136	0.03181557357311249	0.009299294091761112	0.015632817521691322	0.016412343829870224	0.013746351934969425	0.029177410528063774	0.010782727040350437
imgn	T0T5	observed_subject_deviationchange	std	0.09343411028385162	0.04655510187149048	0.014657946303486824	0.02626301534473896	0.026994073763489723	0.026839647442102432	0.038309842348098755	0.018949156627058983
imgn	T0T5	observed_subject_deviationchange	min	-0.04254020005464554	-0.007022393401712179	-0.0068475850857794285	-0.0066772946156561375	-0.0071041397750377655	-0.007030058186501265	-0.006706922315061092	-0.007025693077594042
imgn	T0T5	observed_subject_deviationchange	25%	0.056941673159599304	0.000129342261061538	-0.0006682006642222404	-0.001269251573830843	-0.0015340653480961919	-0.0032449582358822227	0.0006010432553011924	-0.001820550940465182
imgn	T0T5	observed_subject_deviationchange	50%	0.10958198457956314	0.014853445813059807	0.004914700519293547	0.006076936610043049	0.0057598017156124115	0.0030042065773159266	0.013622596859931946	0.004340257961302996
imgn	T0T5	observed_subject_deviationchange	75%	0.18656454980373383	0.04306246526539326	0.014325153082609177	0.02164999023079872	0.023808039724826813	0.020425327122211456	0.04629359021782875	0.01647370122373104
imgn	T0T5	observed_subject_deviationchange	max	0.4742368757724762	0.25269582867622375	0.11303053796291351	0.22285744547843933	0.16456016898155212	0.21094706654548645	0.20774279534816742	0.12714579701423645
imgn	T5T8	predicted_subject	count	826.0	826.0	826.0	826.0	826.0	826.0	826.0	826.0
imgn	T5T8	predicted_subject	mean	0.47269293665885925	0.1292344033718109	0.04618275165557861	0.07730386406183243	0.06819325685501099	0.04644819721579552	0.0992189347743988	0.00611154455691576
imgn	T5T8	predicted_subject	std	0.00711101945489645	0.003603405551984906	0.0008253033738583326	0.0050710951909422874	0.006073523312807083	0.002243994502350688	0.004385515581816435	0.001077617984265089
imgn	T5T8	predicted_subject	min	0.4493168592453003	0.11917262524366379	0.04436967894434929	0.06368497014045715	0.04738625884056091	0.03806282952427864	0.08844103664159775	0.0037916942965239286
imgn	T5T8	predicted_subject	25%	0.4678018242120743	0.1264290139079094	0.04558569937944412	0.07361902669072151	0.06424974463880062	0.045143877156078815	0.09574389830231667	0.005275209434330463
imgn	T5T8	predicted_subject	50%	0.4740743637084961	0.12919262796640396	0.04611608758568764	0.07814543694257736	0.06909683346748352	0.04664766788482666	0.09886400774121284	0.006170544074848294
imgn	T5T8	predicted_subject	75%	0.4778984636068344	0.13158249109983444	0.04672801308333874	0.08099152147769928	0.07268173433840275	0.04826582781970501	0.10185647197067738	0.00685658014845103
imgn	T5T8	predicted_subject	max	0.48936793208122253	0.1377609521150589	0.051295261830091476	0.09024793654680252	0.08280015736818314	0.051464926451444626	0.1120457872748375	0.0096402233466506
imgn	T5T8	predicted_subject	p	0.001	0.015	0.137	0.071	0.055	0.069	0.013	0.445
imgn	T5T8	predicted_subject	q	0.008	0.04	0.15657142857142858	0.09466666666666666	0.09466666666666666	0.09466666666666666	0.04	0.445
imgn	T5T8	observed_cohort	mean	0.2734009027481079	0.16331790387630463	0.015708833932876587	0.02858825959265232	-0.0006353890639729798	0.015265227295458317	0.048448000103235245	0.0027080343570560217
imgn	T5T8	observed_cohort	p	0.001	0.001	0.284	0.184	0.683	0.242	0.053	0.511
imgn	T5T8	observed_cohort	q	0.004	0.004	0.37866666666666665	0.368	0.683	0.37866666666666665	0.14133333333333334	0.584
imgn	T5T8	observed_site	count	8.0	8.0	8.0	8.0	8.0	8.0	8.0	8.0
imgn	T5T8	observed_site	mean	0.20805415511131287	0.052685387432575226	0.017706619575619698	0.04477069526910782	0.021195877343416214	0.025569230318069458	0.04380946233868599	0.002316870028153062
imgn	T5T8	observed_site	std	0.1349860429763794	0.07884921878576279	0.01693064346909523	0.05456527695059776	0.01768585853278637	0.023123474791646004	0.050905924290418625	0.009458011947572231
imgn	T5T8	observed_site	min	-0.013824736699461937	-0.006439953111112118	-0.0023613865487277508	-0.0052785431034862995	0.003396933199837804	-0.005283549893647432	-0.006105148233473301	-0.006710490677505732
imgn	T5T8	observed_site	25%	0.10522075183689594	-0.0017174707318190485	0.009125490207225084	0.012978285551071167	0.00823709275573492	0.002027497161179781	0.004662517923861742	-0.005190082476474345
imgn	T5T8	observed_site	50%	0.24459653347730637	0.01609016489237547	0.01585193397477269	0.027404787950217724	0.01600279053673148	0.0335689727216959	0.038060784339904785	-0.0007942016236484051
imgn	T5T8	observed_site	75%	0.2824348509311676	0.07692442648112774	0.022034439723938704	0.05499168485403061	0.02933328179642558	0.04537844192236662	0.06840204633772373	0.008235574932768941
imgn	T5T8	observed_site	max	0.3924018144607544	0.21338702738285065	0.05377613380551338	0.16339550912380219	0.05264735221862793	0.05037136748433113	0.13882063329219818	0.018457558006048203
imgn	T5T8	observed_site	p	0.001	0.055	0.495	0.093	0.331	0.1	0.047	0.843
imgn	T5T8	observed_site	q	0.008	0.14666666666666667	0.5657142857142857	0.16	0.44133333333333336	0.16	0.14666666666666667	0.843
imgn	T5T8	observed_subject	count	915.0	915.0	915.0	915.0	915.0	915.0	915.0	915.0
imgn	T5T8	observed_subject	mean	0.1312866508960724	0.037996549159288406	0.010388707742094994	0.014648595824837685	0.018898099660873413	0.017351236194372177	0.021242771297693253	0.010760701261460781
imgn	T5T8	observed_subject	std	0.0985463559627533	0.06016247346997261	0.01661195047199726	0.02367321401834488	0.03164622560143471	0.02851601131260395	0.03042128123342991	0.01971310004591942
imgn	T5T8	observed_subject	min	-0.03367380425333977	-0.006812719628214836	-0.00692240335047245	-0.006842103321105242	-0.006981090642511845	-0.006974209565669298	-0.006488450802862644	-0.006844270508736372
imgn	T5T8	observed_subject	25%	0.056004540994763374	-0.0005557549011427909	-0.0009681727970018983	-0.0007448439719155431	-0.001282147306483239	-0.0026530888862907887	-0.0003030765801668167	-0.002244381816126406
imgn	T5T8	observed_subject	50%	0.1121613159775734	0.013559465296566486	0.005216287449002266	0.005447726231068373	0.005632591899484396	0.005288304761052132	0.00982202310115099	0.003761567175388336
imgn	T5T8	observed_subject	75%	0.18618979305028915	0.05023879185318947	0.015754281543195248	0.021757209673523903	0.02637618873268366	0.028354291804134846	0.03200384043157101	0.017283553257584572
imgn	T5T8	observed_subject	max	0.6097763180732727	0.39329615235328674	0.1118912324309349	0.14522649347782135	0.21593791246414185	0.16080519556999207	0.17085157334804535	0.12863923609256744
imgn	T5T8	observed_subject	p	0.001	0.001	0.466	0.285	0.105	0.032	0.052	0.11
imgn	T5T8	observed_subject	q	0.004	0.004	0.466	0.3257142857142857	0.14666666666666667	0.08533333333333333	0.104	0.14666666666666667
imgn	T5T8	observed_subject_noharmonization	count	915.0	915.0	915.0	915.0	915.0	915.0	915.0	915.0
imgn	T5T8	observed_subject_noharmonization	mean	0.13402090966701508	0.038870085030794144	0.010797961615025997	0.01534617692232132	0.019008401781320572	0.017191357910633087	0.022195756435394287	0.010611177422106266
imgn	T5T8	observed_subject_noharmonization	std	0.10070669651031494	0.062137801200151443	0.016897818073630333	0.02425050176680088	0.031528666615486145	0.02837129682302475	0.030919093638658524	0.019423337653279305
imgn	T5T8	observed_subject_noharmonization	min	-0.033170171082019806	-0.0067281099036335945	-0.006614134181290865	-0.006734238471835852	-0.006731741596013308	-0.006974815856665373	-0.006401688791811466	-0.006855061277747154
imgn	T5T8	observed_subject_noharmonization	25%	0.05608246847987175	-0.0006888718635309488	-0.0008240510069299489	-0.0006939199520274997	-0.0009735048515722156	-0.002513825660571456	-0.00040834167157299817	-0.002380168763920665
imgn	T5T8	observed_subject_noharmonization	50%	0.11404937505722046	0.013078690506517887	0.005637823604047298	0.0060102432034909725	0.005844311788678169	0.005423231516033411	0.010270773433148861	0.003658019471913576
imgn	T5T8	observed_subject_noharmonization	75%	0.19020187109708786	0.051639534533023834	0.016679339110851288	0.023551883175969124	0.02583589032292366	0.02821695152670145	0.03466181457042694	0.01606009341776371
imgn	T5T8	observed_subject_noharmonization	max	0.5962826609611511	0.381538987159729	0.10722455382347107	0.15315641462802887	0.20431071519851685	0.1577703207731247	0.1730116307735443	0.12826743721961975
imgn	T5T8	observed_subject_tivcorrection	count	915.0	915.0	915.0	915.0	915.0	915.0	915.0	915.0
imgn	T5T8	observed_subject_tivcorrection	mean	0.13144807517528534	0.03816811740398407	0.010394836775958538	0.014489885419607162	0.018853073939681053	0.017489075660705566	0.021112900227308273	0.010940196923911572
imgn	T5T8	observed_subject_tivcorrection	std	0.09866861253976822	0.06042280048131943	0.01667685993015766	0.023400267586112022	0.0313560776412487	0.028658155351877213	0.03033538907766342	0.020039180293679237
imgn	T5T8	observed_subject_tivcorrection	min	-0.03658458963036537	-0.006763597950339317	-0.007034724112600088	-0.0067618973553180695	-0.006707286927849054	-0.0070143574848771095	-0.006390717346221209	-0.00684965867549181
imgn	T5T8	observed_subject_tivcorrection	25%	0.05832601897418499	-0.0004528472200036049	-0.0009445183968637139	-0.0007865022635087371	-0.0013636770308949053	-0.002690568915568292	-0.0002715438458835706	-0.002317824400961399
imgn	T5T8	observed_subject_tivcorrection	50%	0.1121637299656868	0.013960452750325203	0.005134409759193659	0.0053955852054059505	0.005784426815807819	0.005458767060190439	0.009321395307779312	0.003793317824602127
imgn	T5T8	observed_subject_tivcorrection	75%	0.1884869858622551	0.04976353235542774	0.015395499300211668	0.02134629152715206	0.027381752617657185	0.028914286755025387	0.031886713579297066	0.016932910308241844
imgn	T5T8	observed_subject_tivcorrection	max	0.6233792304992676	0.3907119929790497	0.10999999195337296	0.14543062448501587	0.2092059850692749	0.1714986115694046	0.16941235959529877	0.13390150666236877
imgn	T5T8	observed_subject_deviationchange	count	826.0	826.0	826.0	826.0	826.0	826.0	826.0	826.0
imgn	T5T8	observed_subject_deviationchange	mean	0.11689106374979019	0.031822264194488525	0.009655776433646679	0.012618512846529484	0.01816227100789547	0.017120636999607086	0.020646503195166588	0.006865094881504774
imgn	T5T8	observed_subject_deviationchange	std	0.0858297273516655	0.04875810816884041	0.0157809779047966	0.021816130727529526	0.03009411133825779	0.027792183682322502	0.028028523549437523	0.015551234595477581
imgn	T5T8	observed_subject_deviationchange	min	-0.041937634348869324	-0.007038951851427555	-0.006832704413682222	-0.006928066723048687	-0.0069521693512797356	-0.006711880676448345	-0.006566373165696859	-0.006941026542335749
imgn	T5T8	observed_subject_deviationchange	25%	0.04977927263826132	-0.0012947542127221823	-0.001630211336305365	-0.0012713800242636353	-0.0018839377735275775	-0.002637743658851832	-4.334784989623586e-05	-0.003386752912774682
imgn	T5T8	observed_subject_deviationchange	50%	0.10449381172657013	0.011734825558960438	0.004201752599328756	0.004219684517011046	0.00715410546399653	0.006321290275081992	0.0110189956612885	0.0017434952897019684
imgn	T5T8	observed_subject_deviationchange	75%	0.17112808302044868	0.04331611376255751	0.016012162435799837	0.018058038782328367	0.025264163501560688	0.02722919639199972	0.0328855887055397	0.011043202830478549
imgn	T5T8	observed_subject_deviationchange	max	0.45627838373184204	0.2613736689090729	0.09583433717489243	0.14380715787410736	0.2099553346633911	0.15234686434268951	0.16870206594467163	0.11290530860424042
