## Supplementary material for "Regional patterns of human cortex development correlate with underlying neurobiology": Source Data: source_supp_FigS23.csv

ds	ts	analysis	stat	spearman_ni4-GI-5HT1b-MU-A4B2	spearman_ni6-CBF-CMRglu	spearman_ni9-D2	spearman_ce3-Micro-OPC	spearman_ce4-In3-In2-Astro	spearman_ce5-In6-Ex2	spearman_ce9-In8
abcd	T0T2	predicted_subject	count	6789.0	6789.0	6789.0	6789.0	6789.0	6789.0	6789.0
abcd	T0T2	predicted_subject	mean	-0.23833724856376648	-0.4090362787246704	-0.5885741114616394	0.5069834589958191	-0.06816133856773376	-0.2184571623802185	-0.3471098840236664
abcd	T0T2	predicted_subject	std	0.02787196636199951	0.004678827710449696	0.006510668434202671	0.002624122891575098	0.012650124728679657	0.025247519835829735	0.0014227268984541297
abcd	T0T2	predicted_subject	min	-0.2974849045276642	-0.41787585616111755	-0.59840327501297	0.4969257712364197	-0.09720580279827118	-0.27239087224006653	-0.35094153881073
abcd	T0T2	predicted_subject	25%	-0.26297223567962646	-0.41227683424949646	-0.5940477848052979	0.5050158500671387	-0.0788109079003334	-0.2408793717622757	-0.34801849722862244
abcd	T0T2	predicted_subject	50%	-0.23785696923732758	-0.40864241123199463	-0.5904523134231567	0.5076372623443604	-0.06703560054302216	-0.21601387858390808	-0.3472544550895691
abcd	T0T2	predicted_subject	75%	-0.21335963904857635	-0.4051222503185272	-0.5840052962303162	0.5089886784553528	-0.05629806965589523	-0.19501835107803345	-0.3461590111255646
abcd	T0T2	predicted_subject	max	-0.18653611838817596	-0.39544886350631714	-0.5689299702644348	0.5117140412330627	-0.04703034088015556	-0.1734442114830017	-0.3413570821285248
abcd	T0T2	observed_cohort	mean	-0.1259821206331253	-0.25821736454963684	-0.5237857699394226	0.5297580361366272	0.0380699522793293	-0.16846203804016113	-0.257811963558197
abcd	T0T2	observed_site	count	21.0	21.0	21.0	21.0	21.0	21.0	21.0
abcd	T0T2	observed_site	mean	-0.1025925800204277	-0.20745781064033508	-0.4032113254070282	0.4094913601875305	0.043599024415016174	-0.12299785017967224	-0.2134174108505249
abcd	T0T2	observed_site	std	0.1264975219964981	0.08658067137002945	0.08413202315568924	0.12754201889038086	0.13294878602027893	0.10678676515817642	0.12406445294618607
abcd	T0T2	observed_site	min	-0.34060901403427124	-0.3645217716693878	-0.5931704640388489	0.12385359406471252	-0.18156306445598602	-0.3141844570636749	-0.42570534348487854
abcd	T0T2	observed_site	25%	-0.20199358463287354	-0.26149049401283264	-0.46407923102378845	0.34350717067718506	-0.07673735171556473	-0.18234415352344513	-0.2714803218841553
abcd	T0T2	observed_site	50%	-0.08554445207118988	-0.19528447091579437	-0.4093957245349884	0.4351745545864105	0.04959288239479065	-0.11818978935480118	-0.2248433232307434
abcd	T0T2	observed_site	75%	-0.0403890423476696	-0.16950327157974243	-0.34810715913772583	0.5056638121604919	0.16316144168376923	-0.0967017337679863	-0.16728618741035461
abcd	T0T2	observed_site	max	0.1853707730770111	0.020843058824539185	-0.23139429092407227	0.6058886647224426	0.23449517786502838	0.14334718883037567	0.06290960311889648
abcd	T0T2	observed_subject	count	6789.0	6789.0	6789.0	6789.0	6789.0	6789.0	6789.0
abcd	T0T2	observed_subject	mean	-0.012077310122549534	-0.0382562093436718	-0.0751616582274437	0.074534110724926	0.008539505302906036	-0.01457554567605257	-0.048084456473588943
abcd	T0T2	observed_subject	std	0.15982474386692047	0.13859255611896515	0.13851752877235413	0.16496413946151733	0.14885838329792023	0.14828062057495117	0.11517944931983948
abcd	T0T2	observed_subject	min	-0.5826104283332825	-0.5507429242134094	-0.545658528804779	-0.49296289682388306	-0.4700252115726471	-0.6442538499832153	-0.48625582456588745
abcd	T0T2	observed_subject	25%	-0.12049338966608047	-0.13350142538547516	-0.16726620495319366	-0.03617788106203079	-0.09177841991186142	-0.11630354821681976	-0.12647783756256104
abcd	T0T2	observed_subject	50%	-0.010861001908779144	-0.04006074741482735	-0.07726094126701355	0.07522479444742203	0.007430759258568287	-0.014985759742558002	-0.05063663423061371
abcd	T0T2	observed_subject	75%	0.09588239341974258	0.056123945862054825	0.018520815297961235	0.1875404268503189	0.10925053060054779	0.08695666491985321	0.027934757992625237
abcd	T0T2	observed_subject	max	0.5584288239479065	0.566410481929779	0.41338738799095154	0.6420458555221558	0.49739524722099304	0.4997309446334839	0.3656160831451416
abcd	T0T2	observed_subject_noharmonization	count	6789.0	6789.0	6789.0	6789.0	6789.0	6789.0	6789.0
abcd	T0T2	observed_subject_noharmonization	mean	-0.012238741852343082	-0.03899713233113289	-0.07619980722665787	0.07516758888959885	0.00817728042602539	-0.014878238551318645	-0.04911182448267937
abcd	T0T2	observed_subject_noharmonization	std	0.15987323224544525	0.13890336453914642	0.13862411677837372	0.16510942578315735	0.14904046058654785	0.1483868658542633	0.1152009591460228
abcd	T0T2	observed_subject_noharmonization	min	-0.5786076784133911	-0.561630368232727	-0.547658383846283	-0.4919014275074005	-0.4764270484447479	-0.6468897461891174	-0.48874738812446594
abcd	T0T2	observed_subject_noharmonization	25%	-0.11960746347904205	-0.13439831137657166	-0.16933661699295044	-0.034971337765455246	-0.09204868227243423	-0.11628802865743637	-0.12765343487262726
abcd	T0T2	observed_subject_noharmonization	50%	-0.01133536547422409	-0.04249038174748421	-0.07833166420459747	0.07587825506925583	0.006522613111883402	-0.015510305762290955	-0.051492977887392044
abcd	T0T2	observed_subject_noharmonization	75%	0.09545831382274628	0.05468707159161568	0.016900762915611267	0.18714912235736847	0.10831017792224884	0.08775708824396133	0.027423439547419548
abcd	T0T2	observed_subject_noharmonization	max	0.5606242418289185	0.5542502403259277	0.4123041331768036	0.6488553881645203	0.5052178502082825	0.5020304918289185	0.3641910254955292
abcd	T0T2	observed_subject_tivcorrection	count	6789.0	6789.0	6789.0	6789.0	6789.0	6789.0	6789.0
abcd	T0T2	observed_subject_tivcorrection	mean	-0.012341308407485485	-0.03830039128661156	-0.07505804300308228	0.07418044656515121	0.008473275229334831	-0.014900959096848965	-0.04815807193517685
abcd	T0T2	observed_subject_tivcorrection	std	0.1616135537624359	0.13845737278461456	0.13841401040554047	0.16541656851768494	0.1488633006811142	0.14961998164653778	0.11551279574632645
abcd	T0T2	observed_subject_tivcorrection	min	-0.577569842338562	-0.5437700152397156	-0.5443991422653198	-0.5049764513969421	-0.4632633924484253	-0.6304848790168762	-0.4861032962799072
abcd	T0T2	observed_subject_tivcorrection	25%	-0.12268877774477005	-0.13302049040794373	-0.16695694625377655	-0.03808926045894623	-0.09231702238321304	-0.11790435761213303	-0.12700289487838745
abcd	T0T2	observed_subject_tivcorrection	50%	-0.010953557677567005	-0.04068644717335701	-0.07626020163297653	0.07584722340106964	0.007070198655128479	-0.015859365463256836	-0.050294503569602966
abcd	T0T2	observed_subject_tivcorrection	75%	0.09715510159730911	0.055052515119314194	0.018138937652111053	0.18711118400096893	0.10929540544748306	0.08806796371936798	0.028583094477653503
abcd	T0T2	observed_subject_tivcorrection	max	0.5585481524467468	0.5596749186515808	0.4173595905303955	0.6583080887794495	0.500397801399231	0.4971018135547638	0.368612140417099
abcd	T0T2	observed_subject_deviationchange	count	6789.0	6789.0	6789.0	6789.0	6789.0	6789.0	6789.0
abcd	T0T2	observed_subject_deviationchange	mean	0.013366357423365116	0.04133065417408943	0.02610674314200878	-0.011446415446698666	0.015143503434956074	0.021150412037968636	0.030025674030184746
abcd	T0T2	observed_subject_deviationchange	std	0.16290439665317535	0.142508402466774	0.139316126704216	0.16896416246891022	0.14389878511428833	0.15211613476276398	0.11122927069664001
abcd	T0T2	observed_subject_deviationchange	min	-0.6422210335731506	-0.47178712487220764	-0.49366652965545654	-0.5840566158294678	-0.427753210067749	-0.64239501953125	-0.45499470829963684
abcd	T0T2	observed_subject_deviationchange	25%	-0.09620151668787003	-0.058081477880477905	-0.06740352511405945	-0.1284334510564804	-0.08534837514162064	-0.0839444026350975	-0.04388308525085449
abcd	T0T2	observed_subject_deviationchange	50%	0.01558935921639204	0.040558990091085434	0.02703559212386608	-0.012606118805706501	0.01597893238067627	0.02119799330830574	0.030943162739276886
abcd	T0T2	observed_subject_deviationchange	75%	0.12327206134796143	0.13820859789848328	0.1207398772239685	0.10299937427043915	0.11288108676671982	0.1266404390335083	0.10462084412574768
abcd	T0T2	observed_subject_deviationchange	max	0.5719135999679565	0.6107763051986694	0.4965854585170746	0.5999552011489868	0.5146675705909729	0.591459333896637	0.44326621294021606
imgn	T0T8	predicted_subject	count	842.0	842.0	842.0	842.0	842.0	842.0	842.0
imgn	T0T8	predicted_subject	mean	-0.5853660702705383	-0.3676075041294098	-0.5211231112480164	0.3502413332462311	-0.21795664727687836	-0.5007458329200745	-0.264092355966568
imgn	T0T8	predicted_subject	std	0.01876974105834961	0.005183544475585222	0.012693674303591251	0.013297682628035545	0.003600209252908826	0.01565421000123024	0.0071118981577456
imgn	T0T8	predicted_subject	min	-0.6323630809783936	-0.38172683119773865	-0.552551805973053	0.30471840500831604	-0.22796323895454407	-0.5536853075027466	-0.2840266823768616
imgn	T0T8	predicted_subject	25%	-0.5988036692142487	-0.371162973344326	-0.5311781167984009	0.34249934554100037	-0.22008651494979858	-0.5103553980588913	-0.26889367401599884
imgn	T0T8	predicted_subject	50%	-0.5827434659004211	-0.3686293810606003	-0.5208915174007416	0.35253696143627167	-0.21848995983600616	-0.5001047849655151	-0.2636858820915222
imgn	T0T8	predicted_subject	75%	-0.5729031562805176	-0.3640618398785591	-0.5115238279104233	0.3585079237818718	-0.2158402055501938	-0.4909564480185509	-0.2590765953063965
imgn	T0T8	predicted_subject	max	-0.5349424481391907	-0.3512979745864868	-0.48403745889663696	0.39102834463119507	-0.20559029281139374	-0.45934629440307617	-0.24378930032253265
imgn	T0T8	observed_cohort	mean	-0.6711156964302063	-0.26913413405418396	-0.4464559257030487	0.2537330389022827	0.13455548882484436	-0.5185345411300659	-0.23897497355937958
imgn	T0T8	observed_site	count	8.0	8.0	8.0	8.0	8.0	8.0	8.0
imgn	T0T8	observed_site	mean	-0.4168676733970642	-0.18747131526470184	-0.3387715220451355	0.1641204059123993	0.068661630153656	-0.33584070205688477	-0.15475872159004211
imgn	T0T8	observed_site	std	0.294340580701828	0.1753731667995453	0.1761121302843094	0.1723226010799408	0.15772263705730438	0.2795308530330658	0.12123331427574158
imgn	T0T8	observed_site	min	-0.8922206163406372	-0.4023292362689972	-0.6574142575263977	-0.14340819418430328	-0.17754749953746796	-0.7295026183128357	-0.28121453523635864
imgn	T0T8	observed_site	25%	-0.5988148152828217	-0.30481548607349396	-0.40756502002477646	0.0857219249010086	-0.030649012653157115	-0.5453107953071594	-0.21665803715586662
imgn	T0T8	observed_site	50%	-0.402141273021698	-0.20910955965518951	-0.335909366607666	0.21067317575216293	0.08666268736124039	-0.3237830847501755	-0.1649237722158432
imgn	T0T8	observed_site	75%	-0.2500787228345871	-0.07436568289995193	-0.22363339737057686	0.2903885468840599	0.19818582385778427	-0.08738459460437298	-0.14767606183886528
imgn	T0T8	observed_site	max	0.06863542646169662	0.05196656286716461	-0.12081421166658401	0.3508175313472748	0.26112568378448486	-0.03518561273813248	0.11475998163223267
imgn	T0T8	observed_subject	count	951.0	951.0	951.0	951.0	951.0	951.0	951.0
imgn	T0T8	observed_subject	mean	-0.2296583205461502	-0.0975923240184784	-0.15985848009586334	0.08066654205322266	0.04155358299612999	-0.18412776291370392	-0.08910158276557922
imgn	T0T8	observed_subject	std	0.25637397170066833	0.1646030992269516	0.15581437945365906	0.17649921774864197	0.15181180834770203	0.23591075837612152	0.12330920994281769
imgn	T0T8	observed_subject	min	-0.9740058779716492	-0.5784593224525452	-0.6169761419296265	-0.4779706299304962	-0.4115404784679413	-0.7049504518508911	-0.4678700566291809
imgn	T0T8	observed_subject	25%	-0.4014401435852051	-0.21868281066417694	-0.26775743067264557	-0.03210210055112839	-0.06397140026092529	-0.3651396185159683	-0.17121409624814987
imgn	T0T8	observed_subject	50%	-0.22051115334033966	-0.10194522142410278	-0.17174994945526123	0.08296200633049011	0.03849860280752182	-0.17825980484485626	-0.09769629687070847
imgn	T0T8	observed_subject	75%	-0.038614436984062195	0.009104395285248756	-0.0549326129257679	0.20345389097929	0.14144964516162872	-0.011068301741033792	-0.010768456384539604
imgn	T0T8	observed_subject	max	0.490964412689209	0.4281028211116791	0.3048258423805237	0.6439807415008545	0.5380397439002991	0.4410991072654724	0.4681868851184845
imgn	T0T8	observed_subject_noharmonization	count	951.0	951.0	951.0	951.0	951.0	951.0	951.0
imgn	T0T8	observed_subject_noharmonization	mean	-0.23690751194953918	-0.09856370836496353	-0.16216523945331573	0.08110848814249039	0.04237417131662369	-0.19089117646217346	-0.09279900789260864
imgn	T0T8	observed_subject_noharmonization	std	0.2597586512565613	0.16487033665180206	0.15816174447536469	0.17641428112983704	0.151889368891716	0.2389560490846634	0.122227244079113
imgn	T0T8	observed_subject_noharmonization	min	-0.9853935241699219	-0.578734815120697	-0.6283910274505615	-0.48754453659057617	-0.40816205739974976	-0.7248328924179077	-0.4713002145290375
imgn	T0T8	observed_subject_noharmonization	25%	-0.4051404893398285	-0.21928536146879196	-0.27881233394145966	-0.03192747849971056	-0.061980532482266426	-0.37821196019649506	-0.1733728051185608
imgn	T0T8	observed_subject_noharmonization	50%	-0.22214657068252563	-0.10383526980876923	-0.17109085619449615	0.08320079743862152	0.04096458479762077	-0.1792708784341812	-0.10213039070367813
imgn	T0T8	observed_subject_noharmonization	75%	-0.046694083139300346	0.007604287937283516	-0.05105604976415634	0.2021905556321144	0.14317996054887772	-0.02129879966378212	-0.016273997724056244
imgn	T0T8	observed_subject_noharmonization	max	0.4819856286048889	0.4167778193950653	0.31090477108955383	0.6390594244003296	0.5375847816467285	0.44887274503707886	0.45742809772491455
imgn	T0T8	observed_subject_tivcorrection	count	951.0	951.0	951.0	951.0	951.0	951.0	951.0
imgn	T0T8	observed_subject_tivcorrection	mean	-0.23020298779010773	-0.09837958216667175	-0.16055378317832947	0.0808773934841156	0.04181021824479103	-0.18513046205043793	-0.08934669196605682
imgn	T0T8	observed_subject_tivcorrection	std	0.2572785019874573	0.1641344130039215	0.1548139452934265	0.17766062915325165	0.15268787741661072	0.23583027720451355	0.12304677069187164
imgn	T0T8	observed_subject_tivcorrection	min	-0.9830895662307739	-0.5548756718635559	-0.603350043296814	-0.48725128173828125	-0.41946977376937866	-0.7064735889434814	-0.4594881534576416
imgn	T0T8	observed_subject_tivcorrection	25%	-0.4049694091081619	-0.2210797742009163	-0.2715567946434021	-0.035300470888614655	-0.06606150791049004	-0.3648451119661331	-0.17086581885814667
imgn	T0T8	observed_subject_tivcorrection	50%	-0.2195320725440979	-0.10736796259880066	-0.17095984518527985	0.0819137841463089	0.04207318276166916	-0.1778419464826584	-0.09878449887037277
imgn	T0T8	observed_subject_tivcorrection	75%	-0.04400475136935711	0.012339997570961714	-0.054719893261790276	0.207316055893898	0.14589855819940567	-0.011308370158076286	-0.009607661981135607
imgn	T0T8	observed_subject_tivcorrection	max	0.4833611249923706	0.44912955164909363	0.314058780670166	0.6344438195228577	0.5586033463478088	0.42265594005584717	0.4366118013858795
imgn	T0T8	observed_subject_deviationchange	count	842.0	842.0	842.0	842.0	842.0	842.0	842.0
imgn	T0T8	observed_subject_deviationchange	mean	-0.11819896847009659	-0.00473448820412159	-0.051708102226257324	-0.016318529844284058	0.07667938619852066	-0.08554644137620926	-0.028764430433511734
imgn	T0T8	observed_subject_deviationchange	std	0.25687724351882935	0.17747750878334045	0.16365677118301392	0.1875738501548767	0.15297996997833252	0.24323265254497528	0.11671034246683121
imgn	T0T8	observed_subject_deviationchange	min	-0.8609605431556702	-0.49789127707481384	-0.44486209750175476	-0.5612146258354187	-0.3746698498725891	-0.6587332487106323	-0.3594982624053955
imgn	T0T8	observed_subject_deviationchange	25%	-0.28438153117895126	-0.1394193023443222	-0.17493140697479248	-0.1492796428501606	-0.024133962113410234	-0.2786330506205559	-0.10429827310144901
imgn	T0T8	observed_subject_deviationchange	50%	-0.11119221523404121	-0.011273665353655815	-0.05372597277164459	-0.015546971466392279	0.07098853960633278	-0.0727066919207573	-0.036623844876885414
imgn	T0T8	observed_subject_deviationchange	75%	0.06997413747012615	0.1258293315768242	0.06349899619817734	0.1190809365361929	0.1743696704506874	0.09694807603955269	0.0448567271232605
imgn	T0T8	observed_subject_deviationchange	max	0.5556411743164062	0.5301181077957153	0.4589250385761261	0.5564544796943665	0.5556133389472961	0.5300152897834778	0.4754454493522644
imgn	T0T5	predicted_subject	count	1007.0	1007.0	1007.0	1007.0	1007.0	1007.0	1007.0
imgn	T0T5	predicted_subject	mean	-0.5213845372200012	-0.3815838098526001	-0.556888222694397	0.3988529145717621	-0.19577425718307495	-0.44676169753074646	-0.292106568813324
imgn	T0T5	predicted_subject	std	0.02230978198349476	0.005524386651813984	0.012105725705623627	0.014333486557006836	0.00914999470114708	0.01933138258755207	0.009599853307008743
imgn	T0T5	predicted_subject	min	-0.6096969246864319	-0.4002811908721924	-0.5892622470855713	0.3357064127922058	-0.22218525409698486	-0.5202922224998474	-0.3131946623325348
imgn	T0T5	predicted_subject	25%	-0.5350184440612793	-0.3855198621749878	-0.566609263420105	0.39367420971393585	-0.20217348635196686	-0.4580537676811218	-0.3005204498767853
imgn	T0T5	predicted_subject	50%	-0.5200217962265015	-0.3832303285598755	-0.5571221113204956	0.40093761682510376	-0.194163516163826	-0.44468045234680176	-0.29438287019729614
imgn	T0T5	predicted_subject	75%	-0.5055030584335327	-0.37796197831630707	-0.5501458048820496	0.4088697135448456	-0.18952682614326477	-0.4338986724615097	-0.28544485569000244
imgn	T0T5	predicted_subject	max	-0.4589628577232361	-0.35610586404800415	-0.4981310963630676	0.43983790278434753	-0.1647932380437851	-0.3910462558269501	-0.2531598210334778
imgn	T0T5	observed_cohort	mean	-0.6341503858566284	-0.3338228166103363	-0.4763084053993225	0.35207098722457886	0.10080189257860184	-0.5574829578399658	-0.2164541482925415
imgn	T0T5	observed_site	count	8.0	8.0	8.0	8.0	8.0	8.0	8.0
imgn	T0T5	observed_site	mean	-0.39242851734161377	-0.2626400589942932	-0.3798472285270691	0.2834666073322296	0.08315366506576538	-0.35101962089538574	-0.16590093076229095
imgn	T0T5	observed_site	std	0.28345975279808044	0.16513994336128235	0.21141549944877625	0.171967014670372	0.11500426381826401	0.23793604969978333	0.17198491096496582
imgn	T0T5	observed_site	min	-0.874021589756012	-0.43989789485931396	-0.6687242388725281	-0.023979630321264267	-0.11491431295871735	-0.6974248290061951	-0.4261031448841095
imgn	T0T5	observed_site	25%	-0.5067947506904602	-0.368109330534935	-0.5282881632447243	0.2114686444401741	0.03233768977224827	-0.5486745089292526	-0.24463311955332756
imgn	T0T5	observed_site	50%	-0.3581642508506775	-0.32017292082309723	-0.34672752022743225	0.2879471033811569	0.07843202166259289	-0.31391721963882446	-0.21083469688892365
imgn	T0T5	observed_site	75%	-0.34787850081920624	-0.16347859241068363	-0.29436421766877174	0.4042796120047569	0.12586167082190514	-0.23300714418292046	-0.09208843857049942
imgn	T0T5	observed_site	max	0.1513085812330246	0.036017611622810364	-0.032751526683568954	0.5211846828460693	0.2813979685306549	0.019192025065422058	0.14196401834487915
imgn	T0T5	observed_subject	count	1142.0	1142.0	1142.0	1142.0	1142.0	1142.0	1142.0
imgn	T0T5	observed_subject	mean	-0.1823379546403885	-0.12120546400547028	-0.1467740833759308	0.11255858093500137	0.04066658392548561	-0.16810840368270874	-0.06850752979516983
imgn	T0T5	observed_subject	std	0.24370579421520233	0.1640879511833191	0.14993219077587128	0.17453864216804504	0.15125472843647003	0.2171909511089325	0.1332220435142517
imgn	T0T5	observed_subject	min	-0.8528527021408081	-0.5917190909385681	-0.6250154376029968	-0.4558170735836029	-0.42660459876060486	-0.7456452250480652	-0.45202818512916565
imgn	T0T5	observed_subject	25%	-0.34747763723134995	-0.23071939125657082	-0.2496139444410801	-0.0102598846424371	-0.05920315533876419	-0.3293415755033493	-0.15625011548399925
imgn	T0T5	observed_subject	50%	-0.17854022979736328	-0.12946637719869614	-0.15880083292722702	0.11938745155930519	0.03729957900941372	-0.166229709982872	-0.07767609134316444
imgn	T0T5	observed_subject	75%	-0.01631448231637478	-0.008326376555487514	-0.05109470896422863	0.23644251748919487	0.1371958777308464	-0.014252953696995974	0.01962888753041625
imgn	T0T5	observed_subject	max	0.4897008538246155	0.4072912037372589	0.3803893029689789	0.623772382736206	0.6069582104682922	0.4995201826095581	0.3677513897418976
imgn	T0T5	observed_subject_noharmonization	count	1142.0	1142.0	1142.0	1142.0	1142.0	1142.0	1142.0
imgn	T0T5	observed_subject_noharmonization	mean	-0.1872323602437973	-0.12258483469486237	-0.1487506777048111	0.11283823847770691	0.04071076214313507	-0.17289721965789795	-0.06999752670526505
imgn	T0T5	observed_subject_noharmonization	std	0.24751795828342438	0.164465069770813	0.15065820515155792	0.17485250532627106	0.15151911973953247	0.21983812749385834	0.1330575942993164
imgn	T0T5	observed_subject_noharmonization	min	-0.8868139982223511	-0.5863844156265259	-0.6297056078910828	-0.4566470682621002	-0.4307251572608948	-0.7561279535293579	-0.4472377598285675
imgn	T0T5	observed_subject_noharmonization	25%	-0.35007344186306	-0.2320144809782505	-0.2521357908844948	-0.010565510718151927	-0.05878428276628256	-0.3368747681379318	-0.15980155020952225
imgn	T0T5	observed_subject_noharmonization	50%	-0.17608942836523056	-0.1319315880537033	-0.16032757610082626	0.11580915749073029	0.03776681795716286	-0.1681377962231636	-0.07836863398551941
imgn	T0T5	observed_subject_noharmonization	75%	-0.016114878933876753	-0.006490793428383768	-0.05448590777814388	0.2360767163336277	0.13718261569738388	-0.01371878432109952	0.015768724493682384
imgn	T0T5	observed_subject_noharmonization	max	0.4725617468357086	0.40940478444099426	0.3884699046611786	0.6327738761901855	0.6153169274330139	0.48180529475212097	0.3543303310871124
imgn	T0T5	observed_subject_tivcorrection	count	1142.0	1142.0	1142.0	1142.0	1142.0	1142.0	1142.0
imgn	T0T5	observed_subject_tivcorrection	mean	-0.1823180466890335	-0.12157914787530899	-0.1468951553106308	0.11296477168798447	0.04088061675429344	-0.16810539364814758	-0.06805761158466339
imgn	T0T5	observed_subject_tivcorrection	std	0.2468215674161911	0.16361351311206818	0.14938615262508392	0.1753597855567932	0.15165622532367706	0.21923090517520905	0.13326697051525116
imgn	T0T5	observed_subject_tivcorrection	min	-0.8675103783607483	-0.5966575741767883	-0.6272346377372742	-0.4807761311531067	-0.4234910309314728	-0.746970534324646	-0.44839197397232056
imgn	T0T5	observed_subject_tivcorrection	25%	-0.34722810238599777	-0.22968003153800964	-0.24734000116586685	-0.004731417633593082	-0.05858452990651131	-0.33378906548023224	-0.15915096923708916
imgn	T0T5	observed_subject_tivcorrection	50%	-0.1795872375369072	-0.12814325094223022	-0.16036704927682877	0.11862482503056526	0.037724340334534645	-0.16406042128801346	-0.07513172179460526
imgn	T0T5	observed_subject_tivcorrection	75%	-0.011757650878280401	-0.007982200477272272	-0.04937346465885639	0.23517126962542534	0.1394091360270977	-0.010526461992412806	0.01923686731606722
imgn	T0T5	observed_subject_tivcorrection	max	0.4979206323623657	0.40020906925201416	0.39799779653549194	0.6363396048545837	0.6038431525230408	0.49683043360710144	0.3576591908931732
imgn	T0T5	observed_subject_deviationchange	count	1007.0	1007.0	1007.0	1007.0	1007.0	1007.0	1007.0
imgn	T0T5	observed_subject_deviationchange	mean	-0.11319785565137863	-0.053016580641269684	-0.06869328767061234	0.0436902716755867	0.06159215420484543	-0.1060955673456192	-0.016163956373929977
imgn	T0T5	observed_subject_deviationchange	std	0.24246631562709808	0.16970467567443848	0.15269580483436584	0.17870163917541504	0.14870259165763855	0.22091686725616455	0.12708577513694763
imgn	T0T5	observed_subject_deviationchange	min	-0.7344711422920227	-0.5333874821662903	-0.570635974407196	-0.5568611025810242	-0.3991979658603668	-0.699486494064331	-0.3897286057472229
imgn	T0T5	observed_subject_deviationchange	25%	-0.282150462269783	-0.16308409720659256	-0.17679545283317566	-0.07931048795580864	-0.035673053935170174	-0.27647098898887634	-0.10214695334434509
imgn	T0T5	observed_subject_deviationchange	50%	-0.10383917391300201	-0.05701754614710808	-0.07798249274492264	0.046184029430150986	0.06133992597460747	-0.09839902818202972	-0.019477479159832
imgn	T0T5	observed_subject_deviationchange	75%	0.054777923971414566	0.0602697879076004	0.03361624293029308	0.17113270610570908	0.15144287049770355	0.04661008343100548	0.07130631804466248
imgn	T0T5	observed_subject_deviationchange	max	0.5508459210395813	0.49123674631118774	0.38388916850090027	0.6166457533836365	0.5878041982650757	0.5680708289146423	0.3827545940876007
imgn	T5T8	predicted_subject	count	826.0	826.0	826.0	826.0	826.0	826.0	826.0
imgn	T5T8	predicted_subject	mean	-0.6549922227859497	-0.33179470896720886	-0.4586024880409241	0.2829241454601288	-0.22916705906391144	-0.566776692867279	-0.21421368420124054
imgn	T5T8	predicted_subject	std	0.00853381771594286	0.004819734487682581	0.009358184412121773	0.013456803746521473	0.0033543796744197607	0.01053822785615921	0.009566941298544407
imgn	T5T8	predicted_subject	min	-0.6729490160942078	-0.3398832380771637	-0.47906163334846497	0.23929734528064728	-0.2348840981721878	-0.5952446460723877	-0.23898720741271973
imgn	T5T8	predicted_subject	25%	-0.660600334405899	-0.3347867578268051	-0.4660881608724594	0.27540363371372223	-0.23188912495970726	-0.5730130970478058	-0.22215791791677475
imgn	T5T8	predicted_subject	50%	-0.6563490331172943	-0.33253276348114014	-0.4598991572856903	0.2867062836885452	-0.23046252876520157	-0.5684429705142975	-0.21578770875930786
imgn	T5T8	predicted_subject	75%	-0.6477483361959457	-0.3293423056602478	-0.4515473023056984	0.29211634397506714	-0.22651583328843117	-0.5576670169830322	-0.2075851820409298
imgn	T5T8	predicted_subject	max	-0.6327843070030212	-0.31707414984703064	-0.43321332335472107	0.3090231716632843	-0.2145664095878601	-0.5374400019645691	-0.18605932593345642
imgn	T5T8	observed_cohort	mean	-0.5320824980735779	-0.09964305907487869	-0.237738698720932	0.11513703316450119	0.14576660096645355	-0.34181106090545654	-0.1655302196741104
imgn	T5T8	observed_site	count	8.0	8.0	8.0	8.0	8.0	8.0	8.0
imgn	T5T8	observed_site	mean	-0.22561785578727722	-0.0023877806961536407	-0.16201290488243103	-0.0366838276386261	-0.04799582064151764	-0.15376785397529602	-0.06653732061386108
imgn	T5T8	observed_site	std	0.25666171312332153	0.18306003510951996	0.17176690697669983	0.24242737889289856	0.19316458702087402	0.2917599081993103	0.0825863629579544
imgn	T5T8	observed_site	min	-0.5275281667709351	-0.3698234260082245	-0.3471434414386749	-0.49139052629470825	-0.29087308049201965	-0.517392635345459	-0.2032429277896881
imgn	T5T8	observed_site	25%	-0.4401312321424484	-0.06269771791994572	-0.27988384664058685	-0.1280643343925476	-0.1493803970515728	-0.3937114030122757	-0.10801983438432217
imgn	T5T8	observed_site	50%	-0.23597212880849838	0.014676801860332489	-0.2418595552444458	0.024684153497219086	-0.09959959238767624	-0.15580268949270248	-0.04640624113380909
imgn	T5T8	observed_site	75%	0.017028095666319132	0.09671385027468204	-0.008786648511886597	0.11760118044912815	0.06725591979920864	0.11659164726734161	-0.02075512893497944
imgn	T5T8	observed_site	max	0.06623765826225281	0.2504723370075226	0.07600810378789902	0.21351315081119537	0.2596803903579712	0.1446167379617691	0.034674059599637985
imgn	T5T8	observed_subject	count	915.0	915.0	915.0	915.0	915.0	915.0	915.0
imgn	T5T8	observed_subject	mean	-0.08732499182224274	-0.00896949227899313	-0.04747946560382843	-0.0035411508288234472	0.006364030763506889	-0.056884534657001495	-0.031316354870796204
imgn	T5T8	observed_subject	std	0.2462702989578247	0.15551026165485382	0.14861935377120972	0.17793531715869904	0.16548363864421844	0.20970518887043	0.12811115384101868
imgn	T5T8	observed_subject	min	-0.9030888676643372	-0.44094032049179077	-0.5352871417999268	-0.542980968952179	-0.5045135021209717	-0.5672484636306763	-0.3521776795387268
imgn	T5T8	observed_subject	25%	-0.24456015974283218	-0.1180860660970211	-0.15259096771478653	-0.11439280956983566	-0.10864086076617241	-0.21266303956508636	-0.1242353767156601
imgn	T5T8	observed_subject	50%	-0.07615548372268677	-0.012642744928598404	-0.05612007528543472	0.002859274158254266	0.00616591377183795	-0.044149670749902725	-0.03238484635949135
imgn	T5T8	observed_subject	75%	0.08257561922073364	0.09177833050489426	0.047281498089432716	0.11370422691106796	0.12234248965978622	0.09927622228860855	0.05635029263794422
imgn	T5T8	observed_subject	max	0.6291068196296692	0.6201555728912354	0.5748536586761475	0.5483111143112183	0.4740532338619232	0.473543256521225	0.3377213478088379
imgn	T5T8	observed_subject_noharmonization	count	915.0	915.0	915.0	915.0	915.0	915.0	915.0
imgn	T5T8	observed_subject_noharmonization	mean	-0.09251996129751205	-0.009078582748770714	-0.048861753195524216	-0.0033303373493254185	0.0067038568668067455	-0.06123233959078789	-0.033995121717453
imgn	T5T8	observed_subject_noharmonization	std	0.24775347113609314	0.15572117269039154	0.15069527924060822	0.17781248688697815	0.16536977887153625	0.21170197427272797	0.12759347259998322
imgn	T5T8	observed_subject_noharmonization	min	-0.9024925827980042	-0.44296538829803467	-0.538603663444519	-0.5514466166496277	-0.5004640221595764	-0.5803687572479248	-0.36618754267692566
imgn	T5T8	observed_subject_noharmonization	25%	-0.2501133531332016	-0.1204787939786911	-0.15674546360969543	-0.11531097069382668	-0.10691467300057411	-0.21905124187469482	-0.12899600714445114
imgn	T5T8	observed_subject_noharmonization	50%	-0.07790490239858627	-0.014297292567789555	-0.05841035395860672	0.003638206049799919	0.006308593321591616	-0.046769484877586365	-0.0350041538476944
imgn	T5T8	observed_subject_noharmonization	75%	0.07808534055948257	0.09380684420466423	0.04997552931308746	0.11390252783894539	0.12396715208888054	0.0911426767706871	0.05507289990782738
imgn	T5T8	observed_subject_noharmonization	max	0.6204444169998169	0.620366096496582	0.5814301371574402	0.5420234799385071	0.4842844605445862	0.4627534747123718	0.3450166583061218
imgn	T5T8	observed_subject_tivcorrection	count	915.0	915.0	915.0	915.0	915.0	915.0	915.0
imgn	T5T8	observed_subject_tivcorrection	mean	-0.08747606724500656	-0.009268328547477722	-0.04802081733942032	-0.003194007556885481	0.0066148159094154835	-0.057017166167497635	-0.031493980437517166
imgn	T5T8	observed_subject_tivcorrection	std	0.24735631048679352	0.15458521246910095	0.1471065878868103	0.178090438246727	0.16548898816108704	0.2096850723028183	0.12848947942256927
imgn	T5T8	observed_subject_tivcorrection	min	-0.9244707822799683	-0.4307454526424408	-0.5378052592277527	-0.5384770631790161	-0.49825891852378845	-0.5817071795463562	-0.3592313230037689
imgn	T5T8	observed_subject_tivcorrection	25%	-0.2437317967414856	-0.1173178069293499	-0.15717025101184845	-0.11464186385273933	-0.10640470683574677	-0.20902694016695023	-0.12361476197838783
imgn	T5T8	observed_subject_tivcorrection	50%	-0.07300691306591034	-0.0132829574868083	-0.05619357153773308	0.0024273928720504045	0.006885099224746227	-0.04714241623878479	-0.029700370505452156
imgn	T5T8	observed_subject_tivcorrection	75%	0.0757618322968483	0.09354405850172043	0.048902858048677444	0.11725443601608276	0.12247363477945328	0.09545831754803658	0.05717718228697777
imgn	T5T8	observed_subject_tivcorrection	max	0.6358116269111633	0.6180697083473206	0.5574278831481934	0.5275614857673645	0.47851628065109253	0.4935500919818878	0.33326613903045654
imgn	T5T8	observed_subject_deviationchange	count	826.0	826.0	826.0	826.0	826.0	826.0	826.0
imgn	T5T8	observed_subject_deviationchange	mean	-0.021788880228996277	0.03189459443092346	0.0014602564042434096	-0.0481996051967144	0.02680201642215252	-0.0017945783911272883	-0.010822508484125137
imgn	T5T8	observed_subject_deviationchange	std	0.24523593485355377	0.15405887365341187	0.14592094719409943	0.17594216763973236	0.16331695020198822	0.2109677940607071	0.1200474202632904
imgn	T5T8	observed_subject_deviationchange	min	-0.7863578200340271	-0.3966350555419922	-0.4671361744403839	-0.5641669034957886	-0.40935757756233215	-0.5105769634246826	-0.34838545322418213
imgn	T5T8	observed_subject_deviationchange	25%	-0.18315916135907173	-0.07885836623609066	-0.10275962576270103	-0.1563814952969551	-0.08911777846515179	-0.15955236181616783	-0.09673481807112694
imgn	T5T8	observed_subject_deviationchange	50%	-0.006568884942680597	0.031489297747612	-0.0008811084553599358	-0.03792803920805454	0.03114194329828024	0.009509323630481958	-0.012979264371097088
imgn	T5T8	observed_subject_deviationchange	75%	0.15489457547664642	0.13195018097758293	0.1020289957523346	0.06782050803303719	0.13960979506373405	0.1597600094974041	0.0704614706337452
imgn	T5T8	observed_subject_deviationchange	max	0.6326944231987	0.5806918740272522	0.6210423111915588	0.4980900287628174	0.420087605714798	0.5213172435760498	0.3504195213317871
