## Supplementary material for "Regional patterns of human cortex development correlate with underlying neurobiology": Source Data: source_supp_FigS24.csv

	analysis	dataset	timespan	count	mean	std	min	25%	50%	75%	max
observed	Braincharts observed vs. Braincharts predicted	abcd	T0T2	6789.0	0.7645741924330277	0.001885005057700577	0.7601888155475356	0.7630900510043558	0.7647719404800226	0.7660320671389629	0.7682263544900562
observed	Braincharts observed vs. Braincharts predicted	imgn	T0T5	1007.0	0.7471163613374519	0.00445312104811629	0.7284597803682006	0.7443774603496669	0.7476618114743555	0.750413506954883	0.7569759863702763
observed	Braincharts observed vs. Braincharts predicted	imgn	T0T8	842.0	0.7342767344682481	0.003797451909954228	0.7215301670723032	0.731813881409107	0.7344766551328128	0.7370811317509589	0.7447219108659782
observed	Braincharts observed vs. Braincharts predicted	imgn	T5T8	826.0	0.7057804917570649	0.004803633060712214	0.6898561757804957	0.7024913500910893	0.7067275916820145	0.7092978003593783	0.7169512839081648
observed	ABCD/IMAGEN observed vs. ABCD/IMAGEN predicted	abcd	T0T2	6789.0	0.3570705314514776	0.09374245213307386	0.0674571018060896	0.2898127015834879	0.353855004300127	0.419878125729287	0.6645662847384467
observed	ABCD/IMAGEN observed vs. ABCD/IMAGEN predicted	imgn	T0T5	1007.0	0.43576437181355965	0.11749834564073527	0.1521979608672191	0.3457191316775974	0.4315250637969474	0.517374205583613	0.7541935183425743
observed	ABCD/IMAGEN observed vs. ABCD/IMAGEN predicted	imgn	T0T8	842.0	0.452456987449034	0.12665672444326087	0.1222365396365953	0.3615117625479882	0.45078310637824975	0.5438406598862702	0.7731049201385836
observed	ABCD/IMAGEN observed vs. ABCD/IMAGEN predicted	imgn	T5T8	826.0	0.4000173384255508	0.10997128960804689	0.1273880271786216	0.31826598796636224	0.3932474623753244	0.47239321106345133	0.7928522155697758
observed	ABCD/IMAGEN observed vs. Braincharts predicted	abcd	T0T2	6789.0	0.09741755414484647	0.14200967152334015	-0.3521451461759895	-0.0025473578124042	0.1027633230385895	0.1999079058352856	0.5131148854788659
observed	ABCD/IMAGEN observed vs. Braincharts predicted	imgn	T0T5	1007.0	0.19022808493097287	0.18730214919315288	-0.4359208126913652	0.06312818455976796	0.2019220354176664	0.33184564858028115	0.6115202600656049
observed	ABCD/IMAGEN observed vs. Braincharts predicted	imgn	T0T8	842.0	0.20468403163446294	0.19967761089820046	-0.390739400990438	0.0611083758117978	0.2243834741745144	0.3582894851207924	0.5918592993882634
observed	ABCD/IMAGEN observed vs. Braincharts predicted	imgn	T5T8	826.0	0.05667547842603403	0.20048081105173457	-0.5137789668794697	-0.08704083723720442	0.0521793261671373	0.1950505535917473	0.5477641087963601
null	Braincharts observed vs. Braincharts predicted	abcd	T0T2	6789000.0	-0.008637885271648355	0.1463150608672981	-0.426589295474758	-0.1142662484007077	-0.0102615586392388	0.0938936840059249	0.3921941801431759
null	Braincharts observed vs. Braincharts predicted	imgn	T0T5	1007000.0	-0.006510373105662188	0.16784445986927582	-0.4771815715269069	-0.12791201407709993	-0.0071014370472954995	0.11686503836937347	0.4145272260213624
null	Braincharts observed vs. Braincharts predicted	imgn	T0T8	842000.0	-0.005585664800946813	0.174592006973719	-0.4729157787151593	-0.14022400906284543	-0.0035698946235101	0.12494756272881882	0.4136077518162985
null	Braincharts observed vs. Braincharts predicted	imgn	T5T8	826000.0	-0.0040494649340837375	0.18637609554024737	-0.4780097272483434	-0.15230762790526936	0.004523699089876499	0.136542166538958	0.4375440186948747
null	ABCD/IMAGEN observed vs. ABCD/IMAGEN predicted	abcd	T0T2	6789000.0	0.0023910445239706903	0.11742687786609982	-0.6170985930072052	-0.07599969202565685	0.00214151984233655	0.08041620814133874	0.6070020669143178
null	ABCD/IMAGEN observed vs. ABCD/IMAGEN predicted	imgn	T0T5	1007000.0	0.0018834439851474925	0.15854171455925042	-0.6812395953167539	-0.10194479156951008	0.00186229302748785	0.10588745790717095	0.6649179040965798
null	ABCD/IMAGEN observed vs. ABCD/IMAGEN predicted	imgn	T0T8	842000.0	0.0015959365635045421	0.16371108365150297	-0.6934290662278885	-0.10416550117580287	0.00187499791259435	0.10734073123812807	0.6875244946627858
null	ABCD/IMAGEN observed vs. ABCD/IMAGEN predicted	imgn	T5T8	826000.0	0.002888204671110123	0.14283019095374194	-0.6640123127826612	-0.0906543447620161	0.0029741359948637002	0.09674124359746908	0.6644284205057635
null	ABCD/IMAGEN observed vs. Braincharts predicted	abcd	T0T2	6789000.0	-0.0014236418004860134	0.11733141065617644	-0.6191427312089555	-0.07957530834091553	-0.00152145408000055	0.07662160799947668	0.6580570605686186
null	ABCD/IMAGEN observed vs. Braincharts predicted	imgn	T0T5	1007000.0	-0.0009359817458528236	0.1614062137257998	-0.6513003725977292	-0.10800306810958737	-0.0008130265676821	0.10601441671121113	0.6422423265866039
null	ABCD/IMAGEN observed vs. Braincharts predicted	imgn	T0T8	842000.0	0.0001896803388325675	0.16735286056102033	-0.651293353047737	-0.10993217462631932	0.000276047766039	0.11075288287858989	0.6788161409394008
null	ABCD/IMAGEN observed vs. Braincharts predicted	imgn	T5T8	826000.0	0.00039845829677788945	0.1534793834034598	-0.6606091407158253	-0.1011906830930637	0.00021108813585949998	0.10204842974884101	0.6530106987046999
