## Supplementary material for "Regional patterns of human cortex development correlate with underlying neurobiology": Source Data: source_supp_FigS25.csv

dataset	timespan	analysis	count	mean	std	min	25%	50%	75%	max	CTchangeCorr_rho	CTchangeCorr_p
abcd	T0T2	CT change explained	6789.0	0.09247411787509918	0.07286124676465988	-0.045943379402160645	0.037527259439229965	0.08084015548229218	0.1345156580209732	0.4133261442184448
abcd	T0T2	Count of surface defects at T2 [$n$]	6789.0	2.042412726469289	0.19436723239360007	1.4100000000000001	1.92	2.0	2.16	3.42	0.03505534122993271	0.003867710301154948
imgn	T0T8	CT change explained	951.0	0.18204909563064575	0.121538445353508	-0.035024918615818024	0.0894201286137104	0.16381704807281494	0.25983181595802307	0.5772842764854431
imgn	T0T8	Count of surface defects at T2 [$n$]	951.0	8.119568874868559	0.6271456837707742	6.289999999999999	7.705	8.059999999999999	8.489999999999998	10.389999999999999	0.1368611066380583	2.2859880079547273e-05
imgn	T0T5	CT change explained	1142.0	0.1638813018798828	0.10986430197954178	-0.026385385543107986	0.07598290964961052	0.14713823795318604	0.22960712760686874	0.5469357967376709
imgn	T0T5	Count of surface defects at T2 [$n$]	1142.0	4.583896672504378	0.7557219414355936	3.0900000000000016	4.01	4.41	5.0375	8.090000000000002	0.22284925234060113	2.5642170513679346e-14
imgn	T5T8	CT change explained	915.0	0.1312866508960724	0.0985463559627533	-0.03367380425333977	0.056004540994763374	0.1121613159775734	0.18618979305028915	0.6097763180732727
imgn	T5T8	Count of surface defects at T2 [$n$]	915.0	3.56848087431694	0.7000942328064577	0.9299999999999997	3.16	3.629999999999999	3.9800000000000004	5.98	0.01055480088675394	0.749844609288645
