## Supplementary material for "Regional patterns of human cortex development correlate with underlying neurobiology": Source Data: source_supp_FigS26.csv

dataset	timespan	analysis	group_level	count	mean	std	min	25%	50%	75%	max
abcd	T0T2	sex	Female	3201.0	0.09357105195522308	0.07343866676092148	-0.045943379402160645	0.03763819485902786	0.08330298960208893	0.13747304677963257	0.4133261442184448
abcd	T0T2	sex	Male	3588.0	0.09149549901485443	0.07233831286430359	-0.03978262096643448	0.037502238526940346	0.0791684128344059	0.13259105011820793	0.3958111107349396
abcd	T0T2	site	CHLA	193.0	0.10352982580661774	0.07944002747535706	-0.04148779436945915	0.046169258654117584	0.08438175916671753	0.14792965352535248	0.3214736878871918
abcd	T0T2	site	CUB	397.0	0.08533037453889847	0.07411377131938934	-0.045943379402160645	0.03034452721476555	0.0752098560333252	0.12568487226963043	0.35667163133621216
abcd	T0T2	site	FIU	335.0	0.08362247049808502	0.06624366343021393	-0.025726336985826492	0.03433476574718952	0.07429075986146927	0.11429800093173981	0.32163795828819275
abcd	T0T2	site	LIBR	459.0	0.09361376613378525	0.06506834179162979	-0.0369277149438858	0.04537693224847317	0.08606378734111786	0.1326826512813568	0.30217015743255615
abcd	T0T2	site	MUSC	234.0	0.10799479484558105	0.08247873187065125	-0.02707125060260296	0.04683499038219452	0.0949225090444088	0.15900973975658417	0.3958111107349396
abcd	T0T2	site	OHSU	374.0	0.08090098202228546	0.06369275599718094	-0.03432830795645714	0.03363473806530237	0.07350049540400505	0.11837279982864857	0.3003194034099579
abcd	T0T2	site	ROC	153.0	0.09193140268325806	0.072893887758255	-0.036950480192899704	0.0341353714466095	0.07797712087631226	0.13955532014369965	0.3411264717578888
abcd	T0T2	site	SRI	143.0	0.08725980669260025	0.0654924139380455	-0.025496257469058037	0.031832112930715084	0.08287511020898819	0.128085657954216	0.29593244194984436
abcd	T0T2	site	UCLA	189.0	0.09298273921012878	0.07778751850128174	-0.030080504715442657	0.03508957475423813	0.07829853892326355	0.1269003301858902	0.3669324517250061
abcd	T0T2	site	UCSD	474.0	0.0840551108121872	0.06394290179014206	-0.027080576866865158	0.037348647601902485	0.07412482053041458	0.11801913194358349	0.3313045799732208
abcd	T0T2	site	UFL	240.0	0.09165028482675552	0.06820688396692276	-0.0225352980196476	0.03546745888888836	0.08177191391587257	0.13232140615582466	0.3605228066444397
abcd	T0T2	site	UMB	363.0	0.08912535756826401	0.07535420358181	-0.03720787167549133	0.030254727229475975	0.0765007957816124	0.13571536540985107	0.34909623861312866
abcd	T0T2	site	UMICH	301.0	0.08790687471628189	0.06690151244401932	-0.02780328132212162	0.03945283591747284	0.07707081735134125	0.12258146703243256	0.3372446596622467
abcd	T0T2	site	UMN	386.0	0.08898637443780899	0.07132542878389359	-0.0344369150698185	0.036352235823869705	0.07630911469459534	0.13186923041939735	0.34960079193115234
abcd	T0T2	site	UPMC	200.0	0.10411804914474487	0.07605332881212234	-0.03429963439702988	0.04724026098847389	0.09186933189630508	0.16147087886929512	0.39839085936546326
abcd	T0T2	site	UTAH	715.0	0.09211688488721848	0.0696161687374115	-0.032193638384342194	0.041561564430594444	0.08094796538352966	0.13339479267597198	0.3611637353897095
abcd	T0T2	site	UVM	312.0	0.118100605905056	0.08877173811197281	-0.03457985073328018	0.04971006326377392	0.10786500573158264	0.17309409752488136	0.4133261442184448
abcd	T0T2	site	UWM	169.0	0.08973778039216995	0.06711703538894653	-0.03584561496973038	0.03375519812107086	0.08310306817293167	0.12668223679065704	0.2882116138935089
abcd	T0T2	site	VCU	266.0	0.10060643404722214	0.07523840665817261	-0.03116152063012123	0.04540342465043068	0.09016852080821991	0.14930110797286034	0.36454856395721436
abcd	T0T2	site	WUSTL	525.0	0.08910058438777924	0.07734548300504684	-0.03978262096643448	0.03036036714911461	0.07766743004322052	0.13335750997066498	0.39579352736473083
abcd	T0T2	site	YALE	361.0	0.0999535620212555	0.07867102324962616	-0.042661651968955994	0.040418509393930435	0.08581627905368805	0.1502445936203003	0.3342800438404083
imgn	T0T8	sex	Female	520.0	0.16959330439567566	0.11918342113494873	-0.03270766884088516	0.08256225101649761	0.1436469852924347	0.24480292201042175	0.5772842764854431
imgn	T0T8	sex	Male	431.0	0.19707699120044708	0.12278518080711365	-0.035024918615818024	0.10903478786349297	0.17711099982261658	0.2863947004079819	0.5640813708305359
imgn	T0T8	site	Berlin	151.0	0.10939770936965942	0.08499863743782043	-0.035024918615818024	0.04520099610090256	0.10037019103765488	0.15036413818597794	0.45022472739219666
imgn	T0T8	site	Dresden	93.0	0.11546630412340164	0.09046220779418945	-0.024922676384449005	0.040648024529218674	0.09730404615402222	0.1669779270887375	0.3524470627307892
imgn	T0T8	site	Dublin	88.0	0.18258844316005707	0.12358999252319336	-0.03183412924408913	0.08518211357295513	0.16005199402570724	0.26418139040470123	0.5131387710571289
imgn	T0T8	site	Hamburg	136.0	0.28469568490982056	0.11137086153030396	0.03434218838810921	0.19448477774858475	0.2800034284591675	0.36009133607149124	0.5772842764854431
imgn	T0T8	site	London	119.0	0.13001282513141632	0.07273311913013458	0.0005797198973596096	0.07513058185577393	0.1210346594452858	0.17601704597473145	0.3345615565776825
imgn	T0T8	site	Mannheim	104.0	0.1851174235343933	0.09392254799604416	0.0072467140853405	0.11127390339970589	0.17007067054510117	0.2470519356429577	0.4699050486087799
imgn	T0T8	site	Nottingham	140.0	0.1317659616470337	0.0803649052977562	-0.017243195325136185	0.07370251789689064	0.12869473546743393	0.1864427700638771	0.3774992823600769
imgn	T0T8	site	Paris	120.0	0.3159492313861847	0.10417916625738144	0.06510937213897705	0.24961426854133606	0.32060545682907104	0.39325491338968277	0.5640813708305359
imgn	T0T5	sex	Female	608.0	0.15574327111244202	0.10845897346735	-0.026385385543107986	0.07190268859267235	0.13838405162096024	0.2181685008108616	0.5295146107673645
imgn	T0T5	sex	Male	534.0	0.17314709722995758	0.11081819981336594	-0.015398172661662102	0.08539044484496117	0.15702397376298904	0.2438911646604538	0.5469357967376709
imgn	T0T5	site	Berlin	125.0	0.1074431911110878	0.09230746328830719	-0.02569722570478916	0.03744221851229668	0.09419307112693787	0.1503826528787613	0.5295146107673645
imgn	T0T5	site	Dresden	133.0	0.12817658483982086	0.09705602377653122	-0.015398172661662102	0.04967358708381653	0.11466729640960693	0.1911337673664093	0.46349167823791504
imgn	T0T5	site	Dublin	96.0	0.20426052808761597	0.1251968890428543	-0.012839247472584248	0.10213589668273926	0.19072581082582474	0.2974190264940262	0.5469357967376709
imgn	T0T5	site	Hamburg	156.0	0.1797681748867035	0.09598985314369202	-0.003372162114828825	0.09794223494827747	0.18370208144187927	0.2319464311003685	0.4800977110862732
imgn	T0T5	site	London	142.0	0.12491239607334137	0.08300238102674484	-0.00611289544031024	0.06024957448244095	0.12140263617038727	0.17311716824769974	0.36416757106781006
imgn	T0T5	site	Mannheim	112.0	0.14938022196292877	0.08637939393520355	-0.026385385543107986	0.08616875298321247	0.14980235695838928	0.1950228102505207	0.40979504585266113
imgn	T0T5	site	Nottingham	180.0	0.13674108684062958	0.09373190253973007	-0.020191740244627	0.060487570241093636	0.11930505931377411	0.19081895425915718	0.4638451635837555
imgn	T0T5	site	Paris	198.0	0.2522231340408325	0.11269546300172806	0.010401619598269463	0.16297585889697075	0.25124095380306244	0.34472714364528656	0.5043469071388245
imgn	T5T8	sex	Female	502.0	0.12632489204406738	0.0967348963022232	-0.033438801765441895	0.05536577571183443	0.10355819016695023	0.18039488419890404	0.6097763180732727
imgn	T5T8	sex	Male	413.0	0.1373176872730255	0.10049205273389816	-0.03367380425333977	0.05947686359286308	0.12189442664384842	0.19150221347808838	0.4794270694255829
imgn	T5T8	site	Berlin	104.0	0.08400701731443405	0.0669790506362915	-0.02708437666296959	0.037160834297537804	0.061081379652023315	0.13223513588309288	0.3186774253845215
imgn	T5T8	site	Dresden	103.0	0.09684727340936661	0.07349937409162521	-0.03367380425333977	0.04851951636373997	0.07889199256896973	0.14523693919181824	0.3658212721347809
imgn	T5T8	site	Dublin	85.0	0.10703923553228378	0.07534890621900558	-0.033438801765441895	0.05086439102888107	0.1025511845946312	0.14317379891872406	0.39256206154823303
imgn	T5T8	site	Hamburg	126.0	0.21637435257434845	0.13285790383815765	-0.014332354068756104	0.10913693532347679	0.2082645371556282	0.31568625569343567	0.6097763180732727
imgn	T5T8	site	London	119.0	0.11287427693605423	0.07470697909593582	-0.008296924643218517	0.05563308857381344	0.10350653529167175	0.17089056968688965	0.34504812955856323
imgn	T5T8	site	Mannheim	119.0	0.12642045319080353	0.08582410216331482	-0.008735151961445808	0.05987027287483215	0.1171034574508667	0.18630370497703552	0.44084128737449646
imgn	T5T8	site	Nottingham	143.0	0.12108156085014343	0.08136990666389465	-0.02229837328195572	0.057721249759197235	0.11090141534805298	0.1681811362504959	0.3642330467700958
imgn	T5T8	site	Paris	116.0	0.16606082022190094	0.10201020538806915	-0.012690482661128044	0.08202086575329304	0.15262702107429504	0.2377360425889492	0.45463308691978455
