## Supplementary material for "Regional patterns of human cortex development correlate with underlying neurobiology": Source Data: source_supp_FigS27.csv

dataset	timespan	analysis	count	mean	std	min	25%	50%	75%	max	CTchangeCorr_rho	CTchangeCorr_p
abcd	T0T2	CT change explained	6789.0	0.09247411787509918	0.07286124676465988	-0.045943379402160645	0.037527259439229965	0.08084015548229218	0.1345156580209732	0.4133261442184448
abcd	T0T2	Correlation between true and predicted CT at baseline [$\rho$]	6789.0	0.9082353563918751	0.024652559804932774	0.6967908875866691	0.8964895590015437	0.9121482803170244	0.9251713019690011	0.9611567463916458	-0.055921196100724636	4.018795482842338e-06
abcd	T0T2	Mean of absolute CT deviations at baseline [$Z_{BL}$]	6789.0	0.8654676675796509	0.18396136164665222	0.5255135297775269	0.742790162563324	0.8243139982223511	0.9402300715446472	2.4966278076171875	0.003351933095599735	0.7824453402877607
abcd	T0T2	Count of extreme CT deviations at baseline [$n_{BL}$]	6789.0	10.580350567093829	8.224453480737319	0.0	5.0	8.0	13.0	93.0	-0.00030179408083403654	0.9801651473890727
abcd	T0T2	Correlation between true and predicted CT change [$\rho$]	6789.0	0.12388024333096033	0.13248252121029547	-0.34351458704287086	0.03600395354949525	0.1281702693173544	0.217274938272062	0.5589682272328486	0.2536487339426321	3.7473958719446284e-100
abcd	T0T2	Change in mean absolute CT deviations [$Z_{FU}-Z_{BL}$]	6789.0	-0.010471590794622898	0.12599004805088043	-0.9260590076446533	-0.07447844743728638	-0.012021362781524658	0.05095815658569336	1.212515115737915	-0.01900597317995998	0.11738195714574326
abcd	T0T2	Change in extreme CT deviation counts [$n_{FU}-n_{BL}$]	6789.0	-0.538076299896892	5.984775017401335	-47.0	-3.0	-1.0	2.0	59.0	-0.013332820685568339	0.27202572991024104
abcd	T0T2	Count of surface defects at T1 [$n$]	6789.0	19.85771100309324	8.104708002966241	2.0	14.0	19.0	25.0	44.0	0.06817060594467246	1.882676116171151e-08
abcd	T0T2	Count of surface defects at T2 [$n$]	6789.0	18.696862571807337	7.595552609393955	2.0	13.0	18.0	23.0	44.0	-0.03991795082727485	0.0010027267157488604
imgn	T0T8	CT change explained	951.0	0.18204909563064575	0.121538445353508	-0.035024918615818024	0.0894201286137104	0.16381704807281494	0.25983181595802307	0.5772842764854431
imgn	T0T8	Correlation between true and predicted CT at baseline [$\rho$]	842.0	0.8902694645256005	0.03057100999401748	0.7475695180314657	0.8766857187279048	0.896743134039395	0.910459322491921	0.955855732461677	0.10897464272596116	0.0015408329616188865
imgn	T0T8	Mean of absolute CT deviations at baseline [$Z_{BL}$]	842.0	0.856752872467041	0.1722927987575531	0.5446805357933044	0.7359936833381653	0.817304790019989	0.9244406223297119	2.009828567504883	0.02756360990975066	0.4244160430062327
imgn	T0T8	Count of extreme CT deviations at baseline [$n_{BL}$]	842.0	10.255344418052257	7.8842775371708935	0.0	5.0	8.0	13.0	75.0	0.034697100691131556	0.31459788433285063
imgn	T0T8	Correlation between true and predicted CT change [$\rho$]	842.0	0.20368402577029504	0.18975392569281133	-0.3669952653653517	0.07314806931297824	0.21972924849243164	0.3487693281557136	0.6193264898921659	0.6496018507296134	4.38040789919232e-102
imgn	T0T8	Change in mean absolute CT deviations [$Z_{FU}-Z_{BL}$]	842.0	0.06339848041534424	0.25676336884498596	-1.0102049112319946	-0.09037356078624725	0.01388975977897644	0.1796909123659134	0.921349823474884	0.36454370344390763	7.333923040766738e-28
imgn	T0T8	Change in extreme CT deviation counts [$n_{FU}-n_{BL}$]	842.0	3.1045130641330165	11.875433672554614	-63.0	-3.0	1.0	8.0	56.0	0.33780277825763144	6.4041262864456236e-24
imgn	T0T8	Count of surface defects at T1 [$n$]	951.0	27.48895899053628	11.173447569992412	2.0	19.0	26.0	35.0	57.0	0.02474433048723211	0.44594906502525855
imgn	T0T8	Count of surface defects at T2 [$n$]	951.0	22.033648790746582	9.794462626708823	3.0	15.0	20.0	27.0	57.0	-0.15103605523332284	2.890789924920592e-06
imgn	T0T5	CT change explained	1142.0	0.1638813018798828	0.10986430197954178	-0.026385385543107986	0.07598290964961052	0.14713823795318604	0.22960712760686874	0.5469357967376709
imgn	T0T5	Correlation between true and predicted CT at baseline [$\rho$]	1007.0	0.891044717266338	0.02898352299920285	0.7475695180314657	0.8776805842961165	0.8962008166226768	0.9104732043370587	0.955855732461677	0.03510065388516392	0.2657867008727551
imgn	T0T5	Mean of absolute CT deviations at baseline [$Z_{BL}$]	1007.0	0.8575923442840576	0.16914713382720947	0.5446805357933044	0.737646222114563	0.8200765252113342	0.9293434619903564	1.7591488361358643	0.028839964422102182	0.36059092351667865
imgn	T0T5	Count of extreme CT deviations at baseline [$n_{BL}$]	1007.0	10.17974180734856	7.616586661923986	0.0	5.0	8.0	13.0	62.0	0.003245942570252485	0.9180608399848948
imgn	T0T5	Correlation between true and predicted CT change [$\rho$]	1007.0	0.1872616771979027	0.17814563126976565	-0.3428408548255145	0.05944391179290509	0.19998001014300157	0.32057252431173816	0.6258305970674141	0.5497847933312359	1.3018854630986774e-80
imgn	T0T5	Change in mean absolute CT deviations [$Z_{FU}-Z_{BL}$]	1007.0	0.025784587487578392	0.22687938809394836	-0.8198211193084717	-0.0999513566493988	-0.006018996238708496	0.11120203137397766	1.1249370574951172	0.20866230479232703	2.2770953478384905e-11
imgn	T0T5	Change in extreme CT deviation counts [$n_{FU}-n_{BL}$]	1007.0	1.371400198609732	10.523999663257625	-39.0	-4.0	0.0	5.0	55.0	0.22097817309203724	1.3267137981908707e-12
imgn	T0T5	Count of surface defects at T1 [$n$]	1142.0	27.854640980735553	11.274282214027831	2.0	20.0	26.0	35.0	57.0	-0.01218350584253658	0.6808616858688906
imgn	T0T5	Count of surface defects at T2 [$n$]	1142.0	21.790718038528897	9.163285619265345	3.0	15.0	20.0	27.0	57.0	-0.059921733316483185	0.042911913491795746
imgn	T5T8	CT change explained	915.0	0.1312866508960724	0.0985463559627533	-0.03367380425333977	0.056004540994763374	0.1121613159775734	0.18618979305028915	0.6097763180732727
imgn	T5T8	Correlation between true and predicted CT at baseline [$\rho$]	826.0	0.8909081549385091	0.03308607532529346	0.723070145888938	0.87833488193028	0.8988106035085901	0.9122722914669225	0.9470231771286421	0.035399672375806955	0.30954748426602124
imgn	T5T8	Mean of absolute CT deviations at baseline [$Z_{BL}$]	826.0	0.864726722240448	0.21337063610553741	0.5571861267089844	0.7297297716140747	0.81346595287323	0.9288586378097534	1.900119423866272	0.13613056588647351	8.68086262831803e-05
imgn	T5T8	Count of extreme CT deviations at baseline [$n_{BL}$]	826.0	10.732445520581114	9.486952472965218	0.0	5.0	8.0	13.0	60.0	0.12913488813022908	0.00019817158609736421
imgn	T5T8	Correlation between true and predicted CT change [$\rho$]	826.0	0.07569592246115245	0.18835898217198874	-0.4570796087539103	-0.05777531400733703	0.07380884514153929	0.2040390616613052	0.5928288238930617	0.25442622575919027	1.1389912692042533e-13
imgn	T5T8	Change in mean absolute CT deviations [$Z_{FU}-Z_{BL}$]	826.0	0.05751568824052811	0.20827911794185638	-0.6583406925201416	-0.061780959367752075	0.02552109956741333	0.15217599272727966	0.9638047218322754	0.1612474750875751	3.19635075072568e-06
imgn	T5T8	Change in extreme CT deviation counts [$n_{FU}-n_{BL}$]	826.0	2.723970944309927	9.32439390346812	-33.0	-2.0	1.0	6.0	43.0	0.16654313891719078	1.487646698235741e-06
imgn	T5T8	Count of surface defects at T1 [$n$]	915.0	22.2448087431694	9.55584546442484	3.0	15.0	21.0	27.0	57.0	-0.03888209295884735	0.2400028353089612
imgn	T5T8	Count of surface defects at T2 [$n$]	915.0	22.51256830601093	10.050779467496344	3.0	15.0	21.0	27.0	57.0	-0.0977030576905582	0.0030918312773524333
