## Supplementary material for "Regional patterns of human cortex development correlate with underlying neurobiology": Source Data: source_supp_FigS28.csv

area	publication	topic	method	age_min	age_max	age_start	age_end	age_peak
Cortical Cell Development	Glantz et al., 2007	Synaptic pruning	histology	0.0	25.0	10.0	16.0
Cortical Cell Development	Glantz et al., 2007	Synaptogenesis	histology	0.0	25.0	0.0	10.0
Cortical Cell Development	Huttenlocher & Dabholkar, 1997	Synaptic pruning	histology	0.0	60.35616438356164	3.5	15.0
Cortical Cell Development	Huttenlocher & Dabholkar, 1997	Synaptic pruning	histology	0.0	60.35616438356164	0.25	12.0
Cortical Cell Development	Huttenlocher & Dabholkar, 1997	Synaptogenesis	histology	0.0	60.35616438356164	0.0	3.5
Cortical Cell Development	Huttenlocher & Dabholkar, 1997	Synaptogenesis	histology	0.0	60.35616438356164	0.0	0.25
Cortical Cell Development	Huttenlocher 1990	Synaptogenesis	histology	0.0	71.0	0.0	0.6666666666666666
Cortical Cell Development	Huttenlocher, 1979	Synaptic pruning	histology	0.0	90.0	2.0	16.0
Cortical Cell Development	Huttenlocher, 1979	Synaptogenesis	histology	0.0	90.0	0.0	1.5
Cortical Cell Development	Huttenlocher, 1990	Synaptic pruning	histology	0.0	71.0	0.6666666666666666	11.0
Cortical Cell Development	Kang et al., 2011	Dendrite development	mRNA expression	0.0	82.0	0.0	0.75
Cortical Cell Development	Kang et al., 2011	PV interneuron proliferation	mRNA expression	0.0	82.0	0.0	10.0
Cortical Cell Development	Kang et al., 2011	Synaptogenesis	mRNA expression	0.0	82.0	0.0	0.75
Cortical Cell Development	Michel & Garey, 1984	Pyramidal neuron proliferation	histology	0.0	33.0	0.0	0.4166666666666667
Cortical Cell Development	Michel & Garey, 1984	Pyramidal neuron pruning	histology	0.0	33.0	0.42	2.0
Cortical Cell Development	Miller et al., 2012	Cortex myelination	histology	0.0	50.0	0.0	10.0
Cortical Cell Development	Miller et al., 2012	Cortex myelination	histology	0.0	50.0	20.0	30.0
Cortical Cell Development	Paredes et al., 2016	Interneuron migration	histology	0.0	74.0	0.0	0.5833333333333334	0.16666666666666666
Cortical Cell Development	Sanai et al., 2011	Neuron migration	histology	0.0	48.0	0.0	1.5
Cortical Cell Development	Petanjek et al., 2008	Pyramidal neuron proliferation	histology	0.019178082191780823	91.0	0.02	2.5
Cortical Cell Development	Petanjek et al., 2008	Pyramidal neuron proliferation	histology	0.019178082191780823	91.0	0.02	1.25
Cortical Cell Development	Petanjek et al., 2011	Pyramidal neuron proliferation	histology	0.019178082191780823	91.0	0.02	5.0	3.0
Cortical Cell Development	Petanjek et al., 2011	Pyramidal neuron pruning	histology	0.019178082191780823	91.0	8.0	30.0
Cortical Cell Development	Mesulam & Geula, 1988	AChE pyramidal neuron proliferation	histology	0.06	91.0	13.0	43.0
Cortical Cell Development	Fung et al., 2010	CR interneuron pruning	mRNA expression	0.11	49.22	0.175	3.22
Cortical Cell Development	Fung et al., 2010	PV interneuron proliferation	mRNA expression	0.11	49.22	0.175	3.22
Cortical Cell Development	Fung et al., 2010	ST interneuron pruning	mRNA expression	0.11	49.22	0.175	9.185
Cortical Cell Development	Fung et al., 2010	CB interneuron proliferation	mRNA expression	0.11538461538461539	49.0	0.175	3.22
Cortical Cell Development	Fung et al., 2010	CB interneuron pruning	mRNA expression	0.11538461538461539	49.0	3.22	42.605
Cortical Cell Development	Fung et al., 2010	CCK interneuron proliferation	mRNA expression	0.11538461538461539	49.0	0.175	3.22
Cortical Cell Development	Fung et al., 2010	NPY interneuron pruning	mRNA expression	0.11538461538461539	49.0	3.22	9.19
Cortical Cell Development	Fung et al., 2010	VIP interneuron proliferation	mRNA expression	0.11538461538461539	49.0	0.175	3.22
Cortical Cell Development	Fung et al., 2010	VIP interneuron pruning	mRNA expression	0.11538461538461539	49.0	3.22	42.605
Cortical Cell Development	Yeung et al., 2014	Oligodendrocyte proliferation	histology	0.2	92.0	0.2	9.0
Cortical Cell Development	Yeung et al., 2014	OPC reduction	histology	0.2	92.0	0.2	5.0
Cortical Cell Development	Grydeland et al., 2019	Cortex demyelination	T1/T2 MRI ratio	8.2	85.4	69.0	85.4
Cortical Cell Development	Grydeland et al., 2019	Cortex myelination	T1/T2 MRI ratio	8.2	85.4	8.2	37.0	20.0
Cortical Cell Development	Grydeland et al., 2013	Cortex demyelination	T1/T2 MRI ratio	8.4	83.1	50.0	83.1
Cortical Cell Development	Grydeland et al., 2013	Cortex myelination	T1/T2 MRI ratio	8.4	83.1	8.4	30.0
Cortical Thickness Associations (Literature)	Vidal-Pineiro et al., 2020	Colocalization: Astrocytes	sMRI/mRNA	4.1	89.4	5.0	11.0
Cortical Thickness Associations (Literature)	Vidal-Pineiro et al., 2020	Colocalization: Astrocytes	sMRI/mRNA	4.1	89.4	35.0	41.0
Cortical Thickness Associations (Literature)	Vidal-Pineiro et al., 2020	Colocalization: Astrocytes	sMRI/mRNA	4.1	89.4	61.0	67.0
Cortical Thickness Associations (Literature)	Vidal-Pineiro et al., 2020	Colocalization: CA1 pyramidal neurons	sMRI/mRNA	4.1	89.4	5.0	9.0
Cortical Thickness Associations (Literature)	Vidal-Pineiro et al., 2020	Colocalization: CA1 pyramidal neurons	sMRI/mRNA	4.1	89.4	63.0	79.0
Cortical Thickness Associations (Literature)	Vidal-Pineiro et al., 2020	Colocalization: Microglia	sMRI/mRNA	4.1	89.4	5.0	13.0
Cortical Thickness Associations (Literature)	Vidal-Pineiro et al., 2020	Colocalization: Microglia	sMRI/mRNA	4.1	89.4	65.0	71.0
Cortical Thickness Associations (Literature)	Parker et al., 2020	Colocalization: Dendrites	sMRI/mRNA	9.0	21.0	9.0	12.0
Cortical Thickness Associations (Literature)	Parker et al., 2020	Colocalization: Dendrites	sMRI/mRNA	9.0	21.0	18.0	19.0
Cortical Thickness Associations (Literature)	Parker et al., 2020	Colocalization: Dendritic spines	sMRI/mRNA	9.0	21.0	9.0	11.0
Cortical Thickness Associations (Literature)	Parker et al., 2020	Colocalization: Dendritic spines	sMRI/mRNA	9.0	21.0	17.0	19.0
Cortical Thickness Associations (Literature)	Parker et al., 2020	Colocalization: Myelin	sMRI/mRNA	9.0	21.0	12.0	15.0
Cortical Thickness Associations (Literature)	Shin et al., 2018	Colocalization: Astrocytes	sMRI/mRNA	12.0	19.1	12.0	19.1
Cortical Thickness Associations (Literature)	Shin et al., 2018	Colocalization: CA1 pyramidal neurons	sMRI/mRNA	12.0	19.1	12.0	19.1
Cortical Thickness Associations (Literature)	Shin et al., 2018	Colocalization: Microglia	sMRI/mRNA	12.0	19.1	12.0	19.1
Cortical Thickness Associations (Literature)	Wong et al., 2018	Colocalization: Androgen receptors	sMRI/mRNA	12.0	18.0	12.0	18.0
Cortical Thickness Associations (Literature)	Wong et al., 2018	Colocalization: Glucocorticoid receptors	sMRI/mRNA	12.0	18.0	12.0	18.0
Cortical Thickness Associations (Literature)	Patel et al., 2019	Colocalization: Oligodendrocytes	sMRI/mRNA	14.4	19.0	14.4	19.0
Cortical Thickness Associations (Present Study)		Glutamatergic/dopaminergic, NMDA/DAT $(ni3–FDOPA–DAT–D1–NMDA)$	sMRI/PET	5.0	90.0	29.5	46.5	37.5
Cortical Thickness Associations (Present Study)		Aerobic glycolysis, GI $(ni4–GI–5HT1b–MU–A4B2)$	sMRI/PET	5.0	90.0	16.5	27.5	21.5
Cortical Thickness Associations (Present Study)		Cholinergic, VACht/A4B2 $(ni5–VAChT–NET)$	sMRI/PET	5.0	90.0	30.5	59.5	49.5
Cortical Thickness Associations (Present Study)		Oxidative phosphorylation, CMRglu $(ni6–CBF–CMRglu)$	sMRI/PET	5.0	90.0	7.5	16.5	11.5
Cortical Thickness Associations (Present Study)		Oxidative phosphorylation, CMRglu $(ni6–CBF–CMRglu)$	sMRI/PET	5.0	90.0	27.5	36.5	31.5
Cortical Thickness Associations (Present Study)		Dopaminergic, D1/2 $(ni9–D2)$	sMRI/PET	5.0	90.0	7.5	19.5	10.5
Cortical Thickness Associations (Present Study)		Microglia $(ce3–Micro–OPC)$	sMRI/mRNA	5.0	90.0	7.5	20.5	12.5
Cortical Thickness Associations (Present Study)		Layer 6 VIP-expressing interneurons, In3/2 $(ce4–In3–In2–Astro)$	sMRI/mRNA	5.0	90.0	13.5	19.5	17.5
Cortical Thickness Associations (Present Study)		Layer 6 VIP-expressing interneurons, In3/2 $(ce4–In3–In2–Astro)$	sMRI/mRNA	5.0	90.0	41.5	49.5	47.5
Cortical Thickness Associations (Present Study)		Layer 6 VIP-expressing interneurons, In3/2 $(ce4–In3–In2–Astro)$	sMRI/mRNA	5.0	90.0	72.5	87.5	83.5
Cortical Thickness Associations (Present Study)		Layer 3/4 granule neurons, Ex2 $(ce5–In6–Ex2)$	sMRI/mRNA	5.0	90.0	16.5	31.5	24.5
Cortical Thickness Associations (Present Study)		Layer 6 ST-expressing interneurons $(ce9–In8)$	sMRI/mRNA	5.0	90.0	7.5	15.5	7.5
Cortical Thickness Associations (Present Study)		Layer 6 ST-expressing interneurons $(ce9–In8)$	sMRI/mRNA	5.0	90.0	57.5	64.5	59.5
Functional Connectivity Development	Nenning et al., 2020	FC maturation	resting-state MRI	6.0	85.0	6.0	45.0
Functional Connectivity Development	Dosenbach et al., 2010	FC maturation	resting-state MRI	7.0	30.0	7.0	22.0
Functional Connectivity Development	Fair et al., 2007	FC maturation	resting-state MRI	7.0	31.0	7.0	20.0
Functional Connectivity Development	Fair et al., 2008	FC maturation	resting-state MRI	7.0	31.0	7.0	20.0
Functional Connectivity Development	Cui et al., 2020	FC maturation	resting-state MRI	8.0	23.0	8.0	23.0
Functional Connectivity Development	Kaufmann et al., 2017	FC maturation	resting-state MRI	8.0	22.0	8.0	22.0	14.5
Functional Connectivity Development	Larsen et al., 2022	E:I ratio maturation	resting-state MRI	8.0	21.7	12.9	16.7
Neurotransmitter & Metabolism Development	Chugani et al., 1987	Metabolic demand decrease	positron emission tomography	0.0136986301369863	30.0	5.0	30.0
Neurotransmitter & Metabolism Development	Chugani et al., 1987	Metabolic demand increase	positron emission tomography	0.0136986301369863	30.0	0.01	5.0
Neurotransmitter & Metabolism Development	Takahashi et al., 1999	Metabolic demand increase	positron emission tomography	0.03	16.3	0.03	8.0	7.0
Neurotransmitter & Metabolism Development	Weickert et al., 2007	Dopamine D1 decrease	mRNA expression	0.08333333333333333	86.0	20.0	86.0
Neurotransmitter & Metabolism Development	Weickert et al., 2007	Dopamine D1 increase	mRNA expression	0.08333333333333333	86.0	0.08	20.0
Neurotransmitter & Metabolism Development	Weickert et al., 2007	Dopamine D2 decrease	mRNA expression	0.08333333333333333	86.0	0.08	86.0
Neurotransmitter & Metabolism Development	Weickert et al., 2007	Dopamine synthesis capacity	other (wet lab)	0.08333333333333333	86.0	0.08	16.8
Neurotransmitter & Metabolism Development	Lambe et al., 2011	Serotonin R2A/2C/4/6 increase	mRNA expression	0.11	48.7	0.11	2.51
Neurotransmitter & Metabolism Development	Duncan et al., 2010	GABA alpha1/4 increase	mRNA expression	0.11538461538461539	49.0	0.12	1.0
Neurotransmitter & Metabolism Development	Duncan et al., 2010	GABA alpha2/5 decrease	mRNA expression	0.11538461538461539	49.0	0.5	49.0
Neurotransmitter & Metabolism Development	Chandana et al., 1999	Serotonin synthesis decrease	positron emission tomography	0.25	14.3	0.25	14.3
Neurotransmitter & Metabolism Development	Shan et al., 2013	Metabolic demand increase	positron emission tomography	0.4166666666666667	23.0	0.4166666666666667	12.0
Neurotransmitter & Metabolism Development	Shan et al., 2013	Metabolic demand decrease	positron emission tomography	0.4166666666666667	23.0	12.0	23.0
Neurotransmitter & Metabolism Development	Chugani et al., 1999	Serotonin synthesis decrease	positron emission tomography	3.0	14.4	3.0	14.4
Neurotransmitter & Metabolism Development	Nordberg et al., 1992	ACh M1/M2 decrease	other (wet lab)	7.0	85.0	7.0	85.0
Neurotransmitter & Metabolism Development	Satterthwaite et al., 2014	Metabolic demand decrease	arterial spin labeling	8.0	22.0	8.0	16.0
Neurotransmitter & Metabolism Development	Jucaite et al., 2010	Dopamine D1 decrease	positron emission tomography	10.0	30.0	10.0	30.0
Neurotransmitter & Metabolism Development	Ghisleni et al., 2015	GABA maturation	magnetic resonance spectroscopy	13.6	53.3	13.6	53.3
Neurotransmitter & Metabolism Development	Ghisleni et al., 2015	GABA:Glu ratio maturation	magnetic resonance spectroscopy	13.6	53.3	13.6	53.3
Neurotransmitter & Metabolism Development	Gross-Iseroff et al., 1990	Serotonin R2 decrease	autoradiography	17.0	81.0	17.0	60.0
Neurotransmitter & Metabolism Development	Gross-Iseroff et al., 1990	Serotonin R2 increase	autoradiography	17.0	81.0	60.0	81.0
Neurotransmitter & Metabolism Development	Pantano et al., 1984	Metabolic demand decrease	positron emission tomography	19.0	76.0	19.0	76.0
Neurotransmitter & Metabolism Development	Johansson et al., 2022	Dopamine D1 decrease	positron emission tomography	20.0	80.0	20.0	80.0	37.5
Neurotransmitter & Metabolism Development	Yamaguchi et al., 1986	Metabolic demand decrease	positron emission tomography	26.0	64.0	26.0	64.0
White Matter Development	Lebel & Beaulieu, 2011	WM maturation	diffusion MRI	5.6	29.3	5.6	18.0
White Matter Development	Lebel & Beaulieu, 2011	WM maturation	diffusion MRI	5.6	29.3	5.6	29.3
White Matter Development	Slater et al., 2019	WM myelination	diffusion MRI	7.0	84.0	7.0	40.0
White Matter Development	Yeatman et al., 2014	WM demyelination	diffusion MRI	7.0	85.0	40.0	85.0
White Matter Development	Yeatman et al., 2014	WM maturation	diffusion MRI	7.0	85.0	7.0	40.0
White Matter Development	Yeatman et al., 2014	WM myelination	diffusion MRI	7.0	85.0	7.0	40.0
White Matter Development	Baum et al., 2017	WM network maturation	diffusion MRI	8.0	22.0	8.0	22.0
White Matter Development	Simmonds et al., 2014	WM maturation	diffusion MRI	8.0	29.0	8.0	13.0
White Matter Development	Simmonds et al., 2014	WM maturation	diffusion MRI	8.0	29.0	8.0	15.5
White Matter Development	Westlye et al., 2010	WM degeneration	diffusion MRI	8.0	85.0	65.0	85.0
White Matter Development	Westlye et al., 2010	WM maturation	diffusion MRI	8.0	85.0	8.0	30.0
White Matter Development	Kochunov et al., 2012	WM degeneration	diffusion MRI	11.0	90.0	32.0	90.0
White Matter Development	Kochunov et al., 2012	WM maturation	diffusion MRI	11.0	90.0	11.0	32.0
